# NRC immune receptor networks show diversified hierarchical genetic architecture across plant lineages

**DOI:** 10.1101/2023.10.25.563953

**Authors:** Foong-Jing Goh, Ching-Yi Huang, Lida Derevnina, Chih-Hang Wu

**Author notes:** One-sentence summary: The NRC networks show degrees of complexity across asterids, encompassing largely conserved NRC0 networks and diversified family-specific NRC networks.

## Abstract

Plants developed sophisticated immune systems with nucleotide-binding domain and leucine-rich repeat-containing (NLR) proteins to repel invading pathogens. The NRC (NLR required for cell death) family includes helper NLRs that form a complex genetic network with multiple sensor NLRs to provide resistance against pathogens of solanaceous plants. However, the evolution and function of NRC networks outside solanaceous plants is currently unknown. We conducted phylogenomic and macroevolutionary analyses comparing NLRs identified from different asterids lineages and found that NRC networks expanded significantly in most lamiids but not in Ericales and campanulids. Using transient expression assays in *Nicotiana benthamiana*, we show that NRC networks are simple in Ericales and campanulids, but are with high complexity in lamiids. Phylogenetic analyses grouped the NRC helper NLRs into three NRC0 subclades that are conserved, and several family-specific NRC subclades of lamiids that show signatures of diversifying selection. Functional analyses revealed that members of the NRC0 subclades are partially interchangeable, whereas family-specific NRC members in lamiids lack interchangeability. Our findings highlight the distinctive evolutionary patterns of the NRC networks in asterids and provide potential insights into transferring disease resistance across plant lineages.
