## Supplemental file 2 for "NRC immune receptor networks show diversified hierarchical genetic architecture across plant lineages": 01 Amborella trichopoda .txt

#NEXUS
begin taxa;
	dimensions ntax=84;
	taxlabels
	AT_NRG1
	AT_RPS2
	AT_Zar1
	BS2
	Bs4
	ERM94375
	ERM94376
	ERM94380
	ERM94882
	ERM95048
	ERM95965
	ERM96709
	ERM96739
	ERM97729
	ERM98678
	ERM98681
	ERM98723
	ERM98858
	ERM99247
	ERM99518
	ERM99585
	ERM99606
	ERM99949
	ERN00339
	ERN01292
	ERN01670
	ERN02691
	ERN02708
	ERN02711
	ERN02715
	ERN03891
	ERN06525
	ERN09459
	ERN09506
	ERN11255
	ERN14424
	ERN14425
	ERN15113
	ERN15169
	ERN15171
	ERN15264
	ERN15266
	ERN15268
	ERN15322
	ERN15421
	ERN15422
	ERN16729
	ERN17243
	ERN18446
	ERN18448
	ERN19078
	ERN19084
	ERN19127
	ERN19153
	ERN19158
	ERN19242
	ERN19243
	ERN19246
	ERN19559
	ERN19578
	ERN19580
	ERN19634
	'Mi1.2'
	Prf
	R1
	R2
	R3a
	Rpi-sto1
	Rpiblb2
	Rpivnt1
	Rx
	Solyc01g090430_NRC1
	Solyc03g005660_NRCn
	Solyc04g007030_NRC4c
	Solyc04g007050_NRC5
	Solyc04g007060_NRC4b
	Solyc04g007070_NRC4a
	'Solyc04g008120.1.1_Hero'
	Solyc04g008150_NRC6
	Solyc04g015210_NRC7
	Solyc05g009630_NRC3
	Solyc10g008220_NRC0
	Solyc10g047320_NRC2
	Sw5b
;
end;
begin trees;
	tree tree_1 = [&R] (((((((((((Solyc04g015210_NRC7[&!color=#ff3333]:0.434299,Solyc04g008150_NRC6[&!color=#ff3333]:0.235818)[&label=0.925,!color=#ff3333]:0.085841,Solyc04g007050_NRC5[&!color=#ff3333]:0.676022)[&label=0.495,!color=#ff3333]:0.04615,(Solyc04g007030_NRC4c[&!color=#ff3333]:0.275249,(Solyc04g007070_NRC4a[&!color=#ff3333]:0.187875,Solyc04g007060_NRC4b[&!color=#ff3333]:0.249085)[&label=0.5…
end;
begin figtree;
	set appearance.backgroundColorAttribute="Default";
	set appearance.backgroundColour=#ffffff;
	set appearance.branchColorAttribute="User selection";
	set appearance.branchColorGradient=false;
	set appearance.branchLineWidth=1.0;
	set appearance.branchMinLineWidth=0.0;
	set appearance.branchWidthAttribute="Fixed";
	set appearance.foregroundColour=#000000;
	set appearance.hilightingGradient=false;
	set appearance.selectionColour=#2d3680;
	set branchLabels.colorAttribute="User selection";
	set branchLabels.displayAttribute="Branch times";
	set branchLabels.fontName="sansserif";
	set branchLabels.fontSize=8;
	set branchLabels.fontStyle=0;
	set branchLabels.isShown=false;
	set branchLabels.significantDigits=4;
	set layout.expansion=0;
	set layout.layoutType="POLAR";
	set layout.zoom=0;
	set legend.attribute="label";
	set legend.fontSize=10.0;
	set legend.isShown=false;
	set legend.significantDigits=4;
	set nodeBars.barWidth=4.0;
	set nodeBars.displayAttribute=null;
	set nodeBars.isShown=false;
	set nodeLabels.colorAttribute="User selection";
	set nodeLabels.displayAttribute="label";
	set nodeLabels.fontName="sansserif";
	set nodeLabels.fontSize=10;
	set nodeLabels.fontStyle=0;
	set nodeLabels.isShown=true;
	set nodeLabels.significantDigits=2;
	set nodeShapeExternal.colourAttribute="User selection";
	set nodeShapeExternal.isShown=false;
	set nodeShapeExternal.minSize=10.0;
	set nodeShapeExternal.scaleType=Width;
	set nodeShapeExternal.shapeType=Circle;
	set nodeShapeExternal.size=4.0;
	set nodeShapeExternal.sizeAttribute="Fixed";
	set nodeShapeInternal.colourAttribute="User selection";
	set nodeShapeInternal.isShown=false;
	set nodeShapeInternal.minSize=10.0;
	set nodeShapeInternal.scaleType=Width;
	set nodeShapeInternal.shapeType=Circle;
	set nodeShapeInternal.size=4.0;
	set nodeShapeInternal.sizeAttribute="Fixed";
	set polarLayout.alignTipLabels=true;
	set polarLayout.angularRange=0;
	set polarLayout.rootAngle=0;
	set polarLayout.rootLength=100;
	set polarLayout.showRoot=true;
	set radialLayout.spread=0.0;
	set rectilinearLayout.alignTipLabels=false;
	set rectilinearLayout.curvature=0;
	set rectilinearLayout.rootLength=100;
	set scale.offsetAge=0.0;
	set scale.rootAge=1.0;
	set scale.scaleFactor=1.0;
	set scale.scaleRoot=false;
	set scaleAxis.automaticScale=true;
	set scaleAxis.fontSize=8.0;
	set scaleAxis.isShown=false;
	set scaleAxis.lineWidth=1.0;
	set scaleAxis.majorTicks=1.0;
	set scaleAxis.minorTicks=0.5;
	set scaleAxis.origin=0.0;
	set scaleAxis.reverseAxis=false;
	set scaleAxis.showGrid=true;
	set scaleBar.automaticScale=true;
	set scaleBar.fontSize=10.0;
	set scaleBar.isShown=true;
	set scaleBar.lineWidth=1.0;
	set scaleBar.scaleRange=0.0;
	set tipLabels.colorAttribute="User selection";
	set tipLabels.displayAttribute="Names";
	set tipLabels.fontName="Arial";
	set tipLabels.fontSize=12;
	set tipLabels.fontStyle=0;
	set tipLabels.isShown=true;
	set tipLabels.significantDigits=4;
	set trees.order=false;
	set trees.orderType="increasing";
	set trees.rooting=true;
	set trees.rootingType="User Selection";
	set trees.transform=false;
	set trees.transformType="cladogram";
end;
