## Supplemental file 2 for "NRC immune receptor networks show diversified hierarchical genetic architecture across plant lineages": 03 Cinnamomum kanehirae .txt

#NEXUS
begin taxa;
	dimensions ntax=345;
	taxlabels
	AT_NRG1
	AT_RPS2
	AT_Zar1
	BS2
	Bs4
	CKAN_00001700
	CKAN_00010400
	CKAN_00010500
	CKAN_00010700
	CKAN_00012100
	CKAN_00012200
	CKAN_00016200
	CKAN_00016300
	CKAN_00016800
	CKAN_00016900
	CKAN_00017000
	CKAN_00017100
	CKAN_00019100
	CKAN_00019700
	CKAN_00019800
	CKAN_00020200
	CKAN_00020400
	CKAN_00020700
	CKAN_00020800
	CKAN_00021700
	CKAN_00021900
	CKAN_00022000
	CKAN_00022100
	CKAN_00022400
	CKAN_00023700
	CKAN_00024000
	CKAN_00024100
	CKAN_00024200
	CKAN_00024300
	CKAN_00077700
	CKAN_00078700
	CKAN_00080900
	CKAN_00081300
	CKAN_00083500
	CKAN_00125900
	CKAN_00126200
	CKAN_00126300
	CKAN_00126400
	CKAN_00138200
	CKAN_00165900
	CKAN_00181300
	CKAN_00193300
	CKAN_00224600
	CKAN_00224700
	CKAN_00224800
	CKAN_00224900
	CKAN_00225100
	CKAN_00225200
	CKAN_00225400
	CKAN_00225500
	CKAN_00225700
	CKAN_00225800
	CKAN_00225900
	CKAN_00226000
	CKAN_00226100
	CKAN_00230700
	CKAN_00230800
	CKAN_00230900
	CKAN_00231200
	CKAN_00231300
	CKAN_00231500
	CKAN_00231600
	CKAN_00310800
	CKAN_00320400
	CKAN_00320700
	CKAN_00321000
	CKAN_00321100
	CKAN_00324700
	CKAN_00326900
	CKAN_00328600
	CKAN_00328700
	CKAN_00329400
	CKAN_00330000
	CKAN_00330200
	CKAN_00330300
	CKAN_00348400
	CKAN_00361300
	CKAN_00361400
	CKAN_00361500
	CKAN_00415700
	CKAN_00415900
	CKAN_00417000
	CKAN_00418100
	CKAN_00423700
	CKAN_00424100
	CKAN_00425000
	CKAN_00429400
	CKAN_00434700
	CKAN_00435200
	CKAN_00439300
	CKAN_00520500
	CKAN_00520600
	CKAN_00520700
	CKAN_00538800
	CKAN_00538900
	CKAN_00539300
	CKAN_00539400
	CKAN_00539500
	CKAN_00539900
	CKAN_00540100
	CKAN_00542000
	CKAN_00734200
	CKAN_00829200
	CKAN_00829400
	CKAN_00830800
	CKAN_00834700
	CKAN_00836400
	CKAN_00837900
	CKAN_00838800
	CKAN_00865300
	CKAN_00990300
	CKAN_01075300
	CKAN_01075400
	CKAN_01131800
	CKAN_01132000
	CKAN_01132100
	CKAN_01132200
	CKAN_01132400
	CKAN_01191600
	CKAN_01257100
	CKAN_01257200
	CKAN_01258400
	CKAN_01258700
	CKAN_01258900
	CKAN_01259100
	CKAN_01259300
	CKAN_01259600
	CKAN_01259800
	CKAN_01262500
	CKAN_01280000
	CKAN_01304400
	CKAN_01304700
	CKAN_01305100
	CKAN_01305300
	CKAN_01305400
	CKAN_01305500
	CKAN_01307000
	CKAN_01307100
	CKAN_01307300
	CKAN_01307400
	CKAN_01307500
	CKAN_01307800
	CKAN_01307900
	CKAN_01308100
	CKAN_01308200
	CKAN_01308300
	CKAN_01308400
	CKAN_01315300
	CKAN_01315400
	CKAN_01315600
	CKAN_01315800
	CKAN_01359800
	CKAN_01361900
	CKAN_01362000
	CKAN_01362300
	CKAN_01362400
	CKAN_01362500
	CKAN_01362600
	CKAN_01362800
	CKAN_01363800
	CKAN_01364000
	CKAN_01365300
	CKAN_01365400
	CKAN_01365600
	CKAN_01367000
	CKAN_01367200
	CKAN_01367300
	CKAN_01367400
	CKAN_01367500
	CKAN_01367700
	CKAN_01369500
	CKAN_01375500
	CKAN_01375600
	CKAN_01375700
	CKAN_01375800
	CKAN_01375900
	CKAN_01376000
	CKAN_01394200
	CKAN_01394800
	CKAN_01452200
	CKAN_01452400
	CKAN_01452700
	CKAN_01452800
	CKAN_01452900
	CKAN_01453200
	CKAN_01453600
	CKAN_01453900
	CKAN_01454000
	CKAN_01454100
	CKAN_01454400
	CKAN_01454700
	CKAN_01486200
	CKAN_01519900
	CKAN_01595100
	CKAN_01685900
	CKAN_01686100
	CKAN_01686300
	CKAN_01686500
	CKAN_01686700
	CKAN_01686800
	CKAN_01686900
	CKAN_01698300
	CKAN_01698500
	CKAN_01698700
	CKAN_01698800
	CKAN_01701700
	CKAN_01701900
	CKAN_01702100
	CKAN_01702300
	CKAN_01702400
	CKAN_01702500
	CKAN_01702700
	CKAN_01702800
	CKAN_01703400
	CKAN_01703500
	CKAN_01703700
	CKAN_01703800
	CKAN_01703900
	CKAN_01704200
	CKAN_01704500
	CKAN_01704700
	CKAN_01704900
	CKAN_01705100
	CKAN_01705200
	CKAN_01705500
	CKAN_01706300
	CKAN_01706400
	CKAN_01732300
	CKAN_01732500
	CKAN_01732700
	CKAN_01733000
	CKAN_01733300
	CKAN_01733400
	CKAN_01733700
	CKAN_01734000
	CKAN_01734100
	CKAN_01734200
	CKAN_01734600
	CKAN_01735200
	CKAN_01841500
	CKAN_01987500
	CKAN_01987600
	CKAN_01988500
	CKAN_01988600
	CKAN_01988700
	CKAN_01989300
	CKAN_01989400
	CKAN_01989600
	CKAN_01989700
	CKAN_01990100
	CKAN_01990200
	CKAN_01990500
	CKAN_01990700
	CKAN_01990800
	CKAN_01991200
	CKAN_01991500
	CKAN_01991900
	CKAN_01992100
	CKAN_01992200
	CKAN_01992400
	CKAN_01992500
	CKAN_01993200
	CKAN_01993300
	CKAN_01995000
	CKAN_01997400
	CKAN_02067400
	CKAN_02067700
	CKAN_02067800
	CKAN_02067900
	CKAN_02068000
	CKAN_02068100
	CKAN_02068200
	CKAN_02068400
	CKAN_02068500
	CKAN_02068600
	CKAN_02076500
	CKAN_02079700
	CKAN_02090100
	CKAN_02090200
	CKAN_02090700
	CKAN_02094800
	CKAN_02094900
	CKAN_02095100
	CKAN_02100500
	CKAN_02103200
	CKAN_02103600
	CKAN_02104100
	CKAN_02104800
	CKAN_02112800
	CKAN_02119300
	CKAN_02184400
	CKAN_02224500
	CKAN_02271600
	CKAN_02271900
	CKAN_02273900
	CKAN_02274400
	CKAN_02642400
	CKAN_02712700
	CKAN_02712800
	CKAN_02713000
	CKAN_02713100
	CKAN_02713200
	CKAN_02713300
	CKAN_02713500
	CKAN_02713600
	CKAN_02713800
	CKAN_02714000
	CKAN_02714200
	CKAN_02714700
	CKAN_02715000
	CKAN_02715200
	CKAN_02716100
	CKAN_02716200
	CKAN_02716400
	CKAN_02739600
	CKAN_02739700
	CKAN_02743200
	CKAN_02746800
	'Mi1.2'
	Prf
	R1
	R2
	R3a
	Rpi-sto1
	Rpiblb2
	Rpivnt1
	Rx
	Solyc01g090430_NRC1
	Solyc03g005660_NRCn
	Solyc04g007030_NRC4c
	Solyc04g007050_NRC5
	Solyc04g007060_NRC4b
	Solyc04g007070_NRC4a
	'Solyc04g008120.1.1_Hero'
	Solyc04g008150_NRC6
	Solyc04g015210_NRC7
	Solyc05g009630_NRC3
	Solyc10g008220_NRC0
	Solyc10g047320_NRC2
	Sw5b
;
end;
begin trees;
	tree tree_1 = [&R] (((((((((((((((((((CKAN_00078700:0.021217,CKAN_01315400:0.039871)[&label=0.605]:0.029654,CKAN_01315800:0.044075)[&label=0.27]:0.021054,CKAN_01315600:0.026793)[&label=0.08]:0.008485,CKAN_02642400:0.050836)[&label=0.315]:0.010053,CKAN_01315300:0.053764)[&label=0.875]:0.036927,CKAN_01307000:0.134095)[&label=0.955]:0.069503,CKAN_01307100:0.261614)[&label=0.37]:0.027409,((CKAN_01305…
end;
begin figtree;
	set appearance.backgroundColorAttribute="Default";
	set appearance.backgroundColour=#ffffff;
	set appearance.branchColorAttribute="User selection";
	set appearance.branchColorGradient=false;
	set appearance.branchLineWidth=1.0;
	set appearance.branchMinLineWidth=0.0;
	set appearance.branchWidthAttribute="Fixed";
	set appearance.foregroundColour=#000000;
	set appearance.hilightingGradient=false;
	set appearance.selectionColour=#2d3680;
	set branchLabels.colorAttribute="User selection";
	set branchLabels.displayAttribute="Branch times";
	set branchLabels.fontName="sansserif";
	set branchLabels.fontSize=8;
	set branchLabels.fontStyle=0;
	set branchLabels.isShown=false;
	set branchLabels.significantDigits=4;
	set layout.expansion=0;
	set layout.layoutType="POLAR";
	set layout.zoom=0;
	set legend.attribute="label";
	set legend.fontSize=10.0;
	set legend.isShown=false;
	set legend.significantDigits=4;
	set nodeBars.barWidth=4.0;
	set nodeBars.displayAttribute=null;
	set nodeBars.isShown=false;
	set nodeLabels.colorAttribute="User selection";
	set nodeLabels.displayAttribute="label";
	set nodeLabels.fontName="Arial";
	set nodeLabels.fontSize=10;
	set nodeLabels.fontStyle=0;
	set nodeLabels.isShown=true;
	set nodeLabels.significantDigits=2;
	set nodeShapeExternal.colourAttribute="User selection";
	set nodeShapeExternal.isShown=false;
	set nodeShapeExternal.minSize=10.0;
	set nodeShapeExternal.scaleType=Width;
	set nodeShapeExternal.shapeType=Circle;
	set nodeShapeExternal.size=4.0;
	set nodeShapeExternal.sizeAttribute="Fixed";
	set nodeShapeInternal.colourAttribute="User selection";
	set nodeShapeInternal.isShown=false;
	set nodeShapeInternal.minSize=10.0;
	set nodeShapeInternal.scaleType=Width;
	set nodeShapeInternal.shapeType=Circle;
	set nodeShapeInternal.size=4.0;
	set nodeShapeInternal.sizeAttribute="Fixed";
	set polarLayout.alignTipLabels=true;
	set polarLayout.angularRange=0;
	set polarLayout.rootAngle=0;
	set polarLayout.rootLength=100;
	set polarLayout.showRoot=true;
	set radialLayout.spread=0.0;
	set rectilinearLayout.alignTipLabels=false;
	set rectilinearLayout.curvature=0;
	set rectilinearLayout.rootLength=100;
	set scale.offsetAge=0.0;
	set scale.rootAge=1.0;
	set scale.scaleFactor=1.0;
	set scale.scaleRoot=false;
	set scaleAxis.automaticScale=true;
	set scaleAxis.fontSize=8.0;
	set scaleAxis.isShown=false;
	set scaleAxis.lineWidth=1.0;
	set scaleAxis.majorTicks=1.0;
	set scaleAxis.minorTicks=0.5;
	set scaleAxis.origin=0.0;
	set scaleAxis.reverseAxis=false;
	set scaleAxis.showGrid=true;
	set scaleBar.automaticScale=true;
	set scaleBar.fontSize=10.0;
	set scaleBar.isShown=true;
	set scaleBar.lineWidth=1.0;
	set scaleBar.scaleRange=0.0;
	set tipLabels.colorAttribute="User selection";
	set tipLabels.displayAttribute="Names";
	set tipLabels.fontName="Arial";
	set tipLabels.fontSize=8;
	set tipLabels.fontStyle=0;
	set tipLabels.isShown=true;
	set tipLabels.significantDigits=4;
	set trees.order=false;
	set trees.orderType="increasing";
	set trees.rooting=true;
	set trees.rootingType="User Selection";
	set trees.transform=false;
	set trees.transformType="cladogram";
end;
