## Supplemental file 2 for "NRC immune receptor networks show diversified hierarchical genetic architecture across plant lineages": 04 Spirodela polyrhiza .txt

#NEXUS
begin taxa;
	dimensions ntax=93;
	taxlabels
	AT_NRG1
	AT_RPS2
	AT_Zar1
	BS2
	Bs4
	'Mi1.2'
	Prf
	R1
	R2
	R3a
	Rpi-sto1
	Rpiblb2
	Rpivnt1
	Rx
	Solyc01g090430_NRC1
	Solyc03g005660_NRCn
	Solyc04g007030_NRC4c
	Solyc04g007050_NRC5
	Solyc04g007060_NRC4b
	Solyc04g007070_NRC4a
	'Solyc04g008120.1.1_Hero'
	Solyc04g008150_NRC6
	Solyc04g015210_NRC7
	Solyc05g009630_NRC3
	Solyc10g008220_NRC0
	Solyc10g047320_NRC2
	Spipo0G0069900_pacid_31508211
	Spipo0G0076200_pacid_31508345
	Spipo0G0080600_pacid_31508421
	Spipo0G0128600_pacid_31508047
	Spipo0G0143200_pacid_31507687
	Spipo0G0149200_pacid_31508263
	Spipo0G0153600_pacid_31509071
	Spipo0G0183200_pacid_31507733
	Spipo10G0018300_pacid_31520094
	Spipo10G0018800_pacid_31520110
	Spipo10G0019000_pacid_31520071
	Spipo10G0019100_pacid_31519842
	Spipo10G0027600_pacid_31519691
	Spipo10G0029700_pacid_31519783
	Spipo10G0029900_pacid_31519973
	Spipo10G0036900_pacid_31519715
	Spipo10G0037000_pacid_31519628
	Spipo10G0037200_pacid_31520109
	Spipo10G0037500_pacid_31520070
	Spipo10G0037600_pacid_31519936
	Spipo10G0037700_pacid_31519771
	Spipo10G0039000_pacid_31520137
	Spipo10G0039200_pacid_31519958
	Spipo10G0039300_pacid_31519838
	Spipo10G0039400_pacid_31520135
	Spipo10G0039500_pacid_31519976
	Spipo12G0016500_pacid_31503333
	Spipo12G0020800_pacid_31503224
	Spipo12G0020900_pacid_31503350
	Spipo12G0023200_pacid_31502858
	Spipo12G0023300_pacid_31503268
	Spipo12G0023400_pacid_31502994
	Spipo12G0023500_pacid_31503204
	Spipo12G0023600_pacid_31503095
	Spipo12G0027900_pacid_31503201
	Spipo12G0028700_pacid_31503263
	Spipo13G0056200_pacid_31518945
	Spipo14G0010000_pacid_31516076
	Spipo14G0022300_pacid_31516007
	Spipo14G0022500_pacid_31515639
	Spipo14G0051800_pacid_31515630
	Spipo14G0051900_pacid_31515796
	Spipo14G0052000_pacid_31516132
	Spipo19G0036300_pacid_31512014
	Spipo22G0002400_pacid_31504862
	Spipo22G0003100_pacid_31504700
	Spipo22G0003300_pacid_31505087
	Spipo26G0002800_pacid_31515257
	Spipo26G0002900_pacid_31515001
	Spipo26G0003100_pacid_31515150
	Spipo30G0005900_pacid_31520480
	Spipo3G0047800_pacid_31513405
	Spipo3G0062800_pacid_31513286
	Spipo3G0062900_pacid_31512929
	Spipo3G0066800_pacid_31513049
	Spipo3G0066900_pacid_31513249
	Spipo3G0067900_pacid_31513282
	Spipo3G0068000_pacid_31512500
	Spipo3G0068100_pacid_31512978
	Spipo3G0069200_pacid_31512441
	Spipo6G0005200_pacid_31505802
	Spipo6G0005300_pacid_31506112
	Spipo9G0055100_pacid_31513969
	Spipo9G0057600_pacid_31514083
	Spipo9G0058100_pacid_31514446
	Spipo9G0058600_pacid_31514053
	Sw5b
;
end;
begin trees;
	tree tree_1 = [&R] ((((((((((Solyc04g007030_NRC4c[&!color=#ff0000]:0.306631,Solyc04g007070_NRC4a[&!color=#ff0000]:0.188292)[&label=0.425,!color=#ff0000]:0.039154,Solyc04g007060_NRC4b[&!color=#ff0000]:0.219024)[&label=0.985,!color=#ff0000]:0.158919,(Solyc04g007050_NRC5[&!color=#ff0000]:0.56715,(Solyc04g008150_NRC6[&!color=#ff0000]:0.220498,Solyc04g015210_NRC7[&!color=#ff0000]:0.453947)[&label=0.6,…
end;
begin figtree;
	set appearance.backgroundColorAttribute="Default";
	set appearance.backgroundColour=#ffffff;
	set appearance.branchColorAttribute="User selection";
	set appearance.branchColorGradient=false;
	set appearance.branchLineWidth=1.0;
	set appearance.branchMinLineWidth=0.0;
	set appearance.branchWidthAttribute="Fixed";
	set appearance.foregroundColour=#000000;
	set appearance.hilightingGradient=false;
	set appearance.selectionColour=#2d3680;
	set branchLabels.colorAttribute="User selection";
	set branchLabels.displayAttribute="Branch times";
	set branchLabels.fontName="sansserif";
	set branchLabels.fontSize=8;
	set branchLabels.fontStyle=0;
	set branchLabels.isShown=false;
	set branchLabels.significantDigits=4;
	set layout.expansion=0;
	set layout.layoutType="POLAR";
	set layout.zoom=0;
	set legend.attribute="label";
	set legend.fontSize=10.0;
	set legend.isShown=false;
	set legend.significantDigits=4;
	set nodeBars.barWidth=4.0;
	set nodeBars.displayAttribute=null;
	set nodeBars.isShown=false;
	set nodeLabels.colorAttribute="User selection";
	set nodeLabels.displayAttribute="label";
	set nodeLabels.fontName="Arial";
	set nodeLabels.fontSize=8;
	set nodeLabels.fontStyle=0;
	set nodeLabels.isShown=true;
	set nodeLabels.significantDigits=2;
	set nodeShapeExternal.colourAttribute="User selection";
	set nodeShapeExternal.isShown=false;
	set nodeShapeExternal.minSize=10.0;
	set nodeShapeExternal.scaleType=Width;
	set nodeShapeExternal.shapeType=Circle;
	set nodeShapeExternal.size=4.0;
	set nodeShapeExternal.sizeAttribute="Fixed";
	set nodeShapeInternal.colourAttribute="User selection";
	set nodeShapeInternal.isShown=false;
	set nodeShapeInternal.minSize=10.0;
	set nodeShapeInternal.scaleType=Width;
	set nodeShapeInternal.shapeType=Circle;
	set nodeShapeInternal.size=4.0;
	set nodeShapeInternal.sizeAttribute="Fixed";
	set polarLayout.alignTipLabels=true;
	set polarLayout.angularRange=0;
	set polarLayout.rootAngle=0;
	set polarLayout.rootLength=100;
	set polarLayout.showRoot=true;
	set radialLayout.spread=0.0;
	set rectilinearLayout.alignTipLabels=false;
	set rectilinearLayout.curvature=0;
	set rectilinearLayout.rootLength=100;
	set scale.offsetAge=0.0;
	set scale.rootAge=1.0;
	set scale.scaleFactor=1.0;
	set scale.scaleRoot=false;
	set scaleAxis.automaticScale=true;
	set scaleAxis.fontSize=8.0;
	set scaleAxis.isShown=false;
	set scaleAxis.lineWidth=1.0;
	set scaleAxis.majorTicks=1.0;
	set scaleAxis.minorTicks=0.5;
	set scaleAxis.origin=0.0;
	set scaleAxis.reverseAxis=false;
	set scaleAxis.showGrid=true;
	set scaleBar.automaticScale=true;
	set scaleBar.fontSize=10.0;
	set scaleBar.isShown=true;
	set scaleBar.lineWidth=1.0;
	set scaleBar.scaleRange=0.0;
	set tipLabels.colorAttribute="User selection";
	set tipLabels.displayAttribute="Names";
	set tipLabels.fontName="Arial";
	set tipLabels.fontSize=10;
	set tipLabels.fontStyle=0;
	set tipLabels.isShown=true;
	set tipLabels.significantDigits=4;
	set trees.order=false;
	set trees.orderType="increasing";
	set trees.rooting=true;
	set trees.rootingType="User Selection";
	set trees.transform=false;
	set trees.transformType="cladogram";
end;
