## Supplemental file 2 for "NRC immune receptor networks show diversified hierarchical genetic architecture across plant lineages": 06 Zea mays .txt

#NEXUS
begin taxa;
	dimensions ntax=129;
	taxlabels
	AT_NRG1[&!color=#ff0000]
	AT_RPS2[&!color=#ff0000]
	AT_Zar1[&!color=#ff0000]
	BS2[&!color=#ff0000]
	Bs4[&!color=#ff0000]
	'Mi1.2'[&!color=#ff0000]
	Prf[&!color=#ff0000]
	R1[&!color=#ff0000]
	R2[&!color=#ff0000]
	R3a[&!color=#ff0000]
	Rpi-sto1[&!color=#ff0000]
	Rpiblb2[&!color=#ff0000]
	Rpivnt1[&!color=#ff0000]
	Rx[&!color=#ff0000]
	Solyc01g090430_NRC1[&!color=#ff0000]
	Solyc03g005660_NRCn[&!color=#ff0000]
	Solyc04g007030_NRC4c[&!color=#ff0000]
	Solyc04g007050_NRC5[&!color=#ff0000]
	Solyc04g007060_NRC4b[&!color=#ff0000]
	Solyc04g007070_NRC4a[&!color=#ff0000]
	'Solyc04g008120.1.1_Hero'[&!color=#ff0000]
	Solyc04g008150_NRC6[&!color=#ff0000]
	Solyc04g015210_NRC7[&!color=#ff0000]
	Solyc05g009630_NRC3[&!color=#ff0000]
	Solyc10g008220_NRC0[&!color=#ff0000]
	Solyc10g047320_NRC2[&!color=#ff0000]
	Sw5b[&!color=#ff0000]
	Zm00008a000962_P01
	Zm00008a001350_P01
	Zm00008a002135_P01
	Zm00008a002809_P01
	Zm00008a003057_P01
	Zm00008a003424_P01
	Zm00008a003913_P01
	Zm00008a004025_P01
	Zm00008a004196_P01
	Zm00008a005565_P01
	Zm00008a005763_P01
	Zm00008a006310_P01
	Zm00008a006898_P01
	Zm00008a007700_P01
	Zm00008a007999_P01
	Zm00008a008177_P01
	Zm00008a009694_P01
	Zm00008a009842_P01
	Zm00008a009862_P01
	Zm00008a010089_P01
	Zm00008a010175_P01
	Zm00008a010181_P01
	Zm00008a010197_P01
	Zm00008a010285_P01
	Zm00008a010522_P01
	Zm00008a010524_P01
	Zm00008a011793_P01
	Zm00008a011925_P01
	Zm00008a012172_P01
	Zm00008a012174_P01
	Zm00008a012330_P01
	Zm00008a012502_P01
	Zm00008a013600_P01
	Zm00008a013633_P01
	Zm00008a014862_P01
	Zm00008a014885_P01
	Zm00008a014886_P01
	Zm00008a014888_P01
	Zm00008a014981_P01
	Zm00008a015236_P01
	Zm00008a015742_P01
	Zm00008a017480_P01
	Zm00008a017714_P01
	Zm00008a017781_P01
	Zm00008a017840_P01
	Zm00008a018069_P01
	Zm00008a018116_P01
	Zm00008a018117_P01
	Zm00008a018120_P01
	Zm00008a018124_P01
	Zm00008a019861_P01
	Zm00008a020075_P01
	Zm00008a020464_P01
	Zm00008a020465_P01
	Zm00008a020489_P01
	Zm00008a020655_P01
	Zm00008a022913_P01
	Zm00008a023521_P01
	Zm00008a023587_P01
	Zm00008a024337_P01
	Zm00008a025364_P01
	Zm00008a025366_P01
	Zm00008a026081_P01
	Zm00008a026783_P01
	Zm00008a027217_P01
	Zm00008a027218_P01
	Zm00008a027751_P01
	Zm00008a027755_P01
	Zm00008a028587_P01
	Zm00008a028848_P01
	Zm00008a028849_P01
	Zm00008a028909_P01
	Zm00008a028921_P01
	Zm00008a030058_P01
	Zm00008a031308_P01
	Zm00008a031309_P01
	Zm00008a031812_P01
	Zm00008a032591_P01
	Zm00008a033711_P01
	Zm00008a033885_P01
	Zm00008a036323_P01
	Zm00008a036333_P01
	Zm00008a036335_P01
	Zm00008a036336_P01
	Zm00008a036361_P01
	Zm00008a036369_P01
	Zm00008a036371_P01
	Zm00008a036376_P01
	Zm00008a036378_P01
	Zm00008a036379_P01
	Zm00008a036380_P01
	Zm00008a036383_P01
	Zm00008a036542_P01
	Zm00008a036816_P01
	Zm00008a037161_P01
	Zm00008a037546_P01
	Zm00008a037548_P01
	Zm00008a037550_P01
	Zm00008a037594_P01
	Zm00008a037599_P01
	Zm00008a039541_P01
	Zm00008a040418_P01
;
end;
begin trees;
	tree tree_1 = [&R] ((((((((((((((((((((((Zm00008a036323_P01:0.026882,Zm00008a036336_P01:0.020311)[&label=0.56]:0.006286,(Zm00008a036335_P01:0.027061,Zm00008a036333_P01:0.035711)[&label=0.6]:0.007987)[&label=1.0]:0.073963,Zm00008a036361_P01:0.102578)[&label=0.65]:0.031273,Zm00008a040418_P01:0.017583)[&label=1.0]:0.30656,((Zm00008a010524_P01:0.13546,Zm00008a010522_P01:0.192176)[&label=1.0]:0.141418…
end;
begin figtree;
	set appearance.backgroundColorAttribute="Default";
	set appearance.backgroundColour=#ffffff;
	set appearance.branchColorAttribute="User selection";
	set appearance.branchColorGradient=false;
	set appearance.branchLineWidth=1.0;
	set appearance.branchMinLineWidth=0.0;
	set appearance.branchWidthAttribute="Fixed";
	set appearance.foregroundColour=#000000;
	set appearance.hilightingGradient=false;
	set appearance.selectionColour=#2d3680;
	set branchLabels.colorAttribute="User selection";
	set branchLabels.displayAttribute="Branch times";
	set branchLabels.fontName="sansserif";
	set branchLabels.fontSize=8;
	set branchLabels.fontStyle=0;
	set branchLabels.isShown=false;
	set branchLabels.significantDigits=4;
	set layout.expansion=0;
	set layout.layoutType="POLAR";
	set layout.zoom=0;
	set legend.attribute="label";
	set legend.fontSize=10.0;
	set legend.isShown=false;
	set legend.significantDigits=4;
	set nodeBars.barWidth=4.0;
	set nodeBars.displayAttribute=null;
	set nodeBars.isShown=false;
	set nodeLabels.colorAttribute="User selection";
	set nodeLabels.displayAttribute="label";
	set nodeLabels.fontName="Arial";
	set nodeLabels.fontSize=8;
	set nodeLabels.fontStyle=0;
	set nodeLabels.isShown=true;
	set nodeLabels.significantDigits=2;
	set nodeShapeExternal.colourAttribute="User selection";
	set nodeShapeExternal.isShown=false;
	set nodeShapeExternal.minSize=10.0;
	set nodeShapeExternal.scaleType=Width;
	set nodeShapeExternal.shapeType=Circle;
	set nodeShapeExternal.size=4.0;
	set nodeShapeExternal.sizeAttribute="Fixed";
	set nodeShapeInternal.colourAttribute="User selection";
	set nodeShapeInternal.isShown=false;
	set nodeShapeInternal.minSize=0.5;
	set nodeShapeInternal.scaleType=Width;
	set nodeShapeInternal.shapeType=Circle;
	set nodeShapeInternal.size=6.0;
	set nodeShapeInternal.sizeAttribute="label";
	set polarLayout.alignTipLabels=true;
	set polarLayout.angularRange=0;
	set polarLayout.rootAngle=0;
	set polarLayout.rootLength=100;
	set polarLayout.showRoot=true;
	set radialLayout.spread=0.0;
	set rectilinearLayout.alignTipLabels=false;
	set rectilinearLayout.curvature=0;
	set rectilinearLayout.rootLength=100;
	set scale.offsetAge=0.0;
	set scale.rootAge=1.0;
	set scale.scaleFactor=1.0;
	set scale.scaleRoot=false;
	set scaleAxis.automaticScale=true;
	set scaleAxis.fontSize=8.0;
	set scaleAxis.isShown=false;
	set scaleAxis.lineWidth=1.0;
	set scaleAxis.majorTicks=1.0;
	set scaleAxis.minorTicks=0.5;
	set scaleAxis.origin=0.0;
	set scaleAxis.reverseAxis=false;
	set scaleAxis.showGrid=true;
	set scaleBar.automaticScale=true;
	set scaleBar.fontSize=10.0;
	set scaleBar.isShown=true;
	set scaleBar.lineWidth=1.0;
	set scaleBar.scaleRange=0.0;
	set tipLabels.colorAttribute="User selection";
	set tipLabels.displayAttribute="Names";
	set tipLabels.fontName="Arial";
	set tipLabels.fontSize=12;
	set tipLabels.fontStyle=0;
	set tipLabels.isShown=true;
	set tipLabels.significantDigits=4;
	set trees.order=false;
	set trees.orderType="increasing";
	set trees.rooting=true;
	set trees.rootingType="User Selection";
	set trees.transform=false;
	set trees.transformType="cladogram";
end;
