## Supplemental file 2 for "NRC immune receptor networks show diversified hierarchical genetic architecture across plant lineages": 07 Musa acuminata .txt

#NEXUS
begin taxa;
	dimensions ntax=107;
	taxlabels
	AT_NRG1
	AT_RPS2[&!color=#000000]
	AT_Zar1[&!color=#000000]
	BS2
	Bs4[&!color=#000000]
	GSMUA_Achr10P07050_001
	GSMUA_Achr10P07080_001
	GSMUA_Achr10P07100_001
	GSMUA_Achr10P07120_001
	GSMUA_Achr10P07140_001
	GSMUA_Achr10P07150_001
	GSMUA_Achr10P24940_001
	GSMUA_Achr10P29330_001
	GSMUA_Achr11P07440_001
	GSMUA_Achr11P18580_001
	GSMUA_Achr11P25110_001
	GSMUA_Achr1P08700_001
	GSMUA_Achr1P12540_001
	GSMUA_Achr1P12550_001
	GSMUA_Achr1P12560_001
	GSMUA_Achr1P14020_001
	GSMUA_Achr1P14030_001
	GSMUA_Achr2P03610_001
	GSMUA_Achr2P11320_001
	GSMUA_Achr3P09290_001
	GSMUA_Achr3P10770_001
	GSMUA_Achr3P22250_001
	GSMUA_Achr3P22260_001
	GSMUA_Achr3P22280_001
	GSMUA_Achr3P22290_001
	GSMUA_Achr3P22300_001
	GSMUA_Achr3P22310_001
	GSMUA_Achr3P22320_001
	GSMUA_Achr3P27790_001
	GSMUA_Achr3P27810_001
	GSMUA_Achr3P27817_001
	GSMUA_Achr3P28030_001
	GSMUA_Achr4P26160_001
	GSMUA_Achr4P28700_001
	GSMUA_Achr4P31030_001
	GSMUA_Achr5P04240_001
	GSMUA_Achr5P11640_001
	GSMUA_Achr5P11980_001
	GSMUA_Achr6P08580_001
	GSMUA_Achr6P11450_001
	GSMUA_Achr6P19710_001
	GSMUA_Achr6P19890_001
	GSMUA_Achr6P21800_001
	GSMUA_Achr6P29800_001
	GSMUA_Achr6P32040_001
	GSMUA_Achr6P32070_001
	GSMUA_Achr6P34690_001
	GSMUA_Achr7P08250_001
	GSMUA_Achr7P08530_001
	GSMUA_Achr7P12770_001
	GSMUA_Achr7P20220_001
	GSMUA_Achr7P20230_001
	GSMUA_Achr7P20240_001
	GSMUA_Achr7P21400_001
	GSMUA_Achr8P03665_001
	GSMUA_Achr8P21580_001
	GSMUA_Achr8P25780_001
	GSMUA_Achr8P30710_001
	GSMUA_Achr9P02460_001
	GSMUA_Achr9P02520_001
	GSMUA_Achr9P02730_001
	GSMUA_Achr9P02735_001
	GSMUA_Achr9P02760_001
	GSMUA_Achr9P02765_001
	GSMUA_Achr9P02800_001
	GSMUA_Achr9P11390_001
	GSMUA_Achr9P11660_001
	GSMUA_Achr9P12800_001
	GSMUA_Achr9P17060_001
	GSMUA_Achr9P17310_001
	GSMUA_Achr9P20610_001
	GSMUA_Achr9P23050_001
	GSMUA_Achr9P28020_001
	GSMUA_Achr9P28030_001
	GSMUA_AchrUn_randomP19310_001
	GSMUA_AchrUn_randomP22880_001
	GSMUA_AchrUn_randomP23630_001
	GSMUA_AchrUn_randomP24550_001
	GSMUA_AchrUn_randomP28160_001
	GSMUA_AchrUn_randomP28220_001
	'Mi1.2'
	Prf
	R1
	R2
	R3a
	Rpi-sto1
	Rpiblb2
	Rpivnt1
	Rx
	Solyc01g090430_NRC1
	Solyc03g005660_NRCn
	Solyc04g007030_NRC4c
	Solyc04g007050_NRC5
	Solyc04g007060_NRC4b
	Solyc04g007070_NRC4a
	'Solyc04g008120.1.1_Hero'
	Solyc04g008150_NRC6
	Solyc04g015210_NRC7
	Solyc05g009630_NRC3
	Solyc10g008220_NRC0
	Solyc10g047320_NRC2
	Sw5b
;
end;
begin trees;
	tree tree_1 = [&R] ((((((((((((((((GSMUA_AchrUn_randomP28160_001:0.046447,GSMUA_Achr3P22290_001:0.04567)[&label=0.97]:0.038844,GSMUA_Achr3P22280_001:0.108954)[&label=0.22]:0.020452,GSMUA_Achr3P22320_001:0.066551)[&label=0.145]:0.028905,GSMUA_Achr3P22250_001:0.05106)[&label=0.055]:0.011102,GSMUA_Achr3P22260_001:0.075243)[&label=0.08]:0.012675,((GSMUA_AchrUn_randomP28220_001:0.077491,GSMUA_Achr3P22…
end;
begin figtree;
	set appearance.backgroundColorAttribute="Default";
	set appearance.backgroundColour=#ffffff;
	set appearance.branchColorAttribute="User selection";
	set appearance.branchColorGradient=false;
	set appearance.branchLineWidth=1.0;
	set appearance.branchMinLineWidth=0.0;
	set appearance.branchWidthAttribute="Fixed";
	set appearance.foregroundColour=#000000;
	set appearance.hilightingGradient=false;
	set appearance.selectionColour=#2d3680;
	set branchLabels.colorAttribute="User selection";
	set branchLabels.displayAttribute="Branch times";
	set branchLabels.fontName="sansserif";
	set branchLabels.fontSize=8;
	set branchLabels.fontStyle=0;
	set branchLabels.isShown=false;
	set branchLabels.significantDigits=4;
	set layout.expansion=0;
	set layout.layoutType="POLAR";
	set layout.zoom=0;
	set legend.attribute="label";
	set legend.fontSize=10.0;
	set legend.isShown=false;
	set legend.significantDigits=4;
	set nodeBars.barWidth=4.0;
	set nodeBars.displayAttribute=null;
	set nodeBars.isShown=false;
	set nodeLabels.colorAttribute="User selection";
	set nodeLabels.displayAttribute="label";
	set nodeLabels.fontName="Arial";
	set nodeLabels.fontSize=10;
	set nodeLabels.fontStyle=0;
	set nodeLabels.isShown=true;
	set nodeLabels.significantDigits=2;
	set nodeShapeExternal.colourAttribute="User selection";
	set nodeShapeExternal.isShown=false;
	set nodeShapeExternal.minSize=10.0;
	set nodeShapeExternal.scaleType=Width;
	set nodeShapeExternal.shapeType=Circle;
	set nodeShapeExternal.size=4.0;
	set nodeShapeExternal.sizeAttribute="Fixed";
	set nodeShapeInternal.colourAttribute="User selection";
	set nodeShapeInternal.isShown=false;
	set nodeShapeInternal.minSize=10.0;
	set nodeShapeInternal.scaleType=Width;
	set nodeShapeInternal.shapeType=Circle;
	set nodeShapeInternal.size=4.0;
	set nodeShapeInternal.sizeAttribute="Fixed";
	set polarLayout.alignTipLabels=true;
	set polarLayout.angularRange=0;
	set polarLayout.rootAngle=0;
	set polarLayout.rootLength=100;
	set polarLayout.showRoot=true;
	set radialLayout.spread=0.0;
	set rectilinearLayout.alignTipLabels=false;
	set rectilinearLayout.curvature=0;
	set rectilinearLayout.rootLength=100;
	set scale.offsetAge=0.0;
	set scale.rootAge=1.0;
	set scale.scaleFactor=1.0;
	set scale.scaleRoot=false;
	set scaleAxis.automaticScale=true;
	set scaleAxis.fontSize=8.0;
	set scaleAxis.isShown=false;
	set scaleAxis.lineWidth=1.0;
	set scaleAxis.majorTicks=1.0;
	set scaleAxis.minorTicks=0.5;
	set scaleAxis.origin=0.0;
	set scaleAxis.reverseAxis=false;
	set scaleAxis.showGrid=true;
	set scaleBar.automaticScale=true;
	set scaleBar.fontSize=10.0;
	set scaleBar.isShown=true;
	set scaleBar.lineWidth=1.0;
	set scaleBar.scaleRange=0.0;
	set tipLabels.colorAttribute="User selection";
	set tipLabels.displayAttribute="Names";
	set tipLabels.fontName="Arial";
	set tipLabels.fontSize=10;
	set tipLabels.fontStyle=0;
	set tipLabels.isShown=true;
	set tipLabels.significantDigits=4;
	set trees.order=false;
	set trees.orderType="increasing";
	set trees.rooting=true;
	set trees.rootingType="User Selection";
	set trees.transform=false;
	set trees.transformType="cladogram";
end;
