## Supplemental file 2 for "NRC immune receptor networks show diversified hierarchical genetic architecture across plant lineages": 08 Vitis vinifera .txt

#NEXUS
begin taxa;
	dimensions ntax=242;
	taxlabels
	AT_NRG1
	AT_RPS2
	AT_Zar1
	BS2
	Bs4
	'GSVIVT01000634001_|_GSVIVG01000634001'
	'GSVIVT01000635001_|_GSVIVG01000635001'
	'GSVIVT01000639001_|_GSVIVG01000639001'
	'GSVIVT01000641001_|_GSVIVG01000641001'
	'GSVIVT01000646001_|_GSVIVG01000646001'
	'GSVIVT01000655001_|_GSVIVG01000655001'
	'GSVIVT01000656001_|_GSVIVG01000656001'
	'GSVIVT01000663001_|_GSVIVG01000663001'
	'GSVIVT01000879001_|_GSVIVG01000879001'
	'GSVIVT01000882001_|_GSVIVG01000882001'
	'GSVIVT01000884001_|_GSVIVG01000884001'
	'GSVIVT01001429001_|_GSVIVG01001429001'
	'GSVIVT01001446001_|_GSVIVG01001446001'
	'GSVIVT01001448001_|_GSVIVG01001448001'
	'GSVIVT01001457001_|_GSVIVG01001457001'
	'GSVIVT01001471001_|_GSVIVG01001471001'
	'GSVIVT01001491001_|_GSVIVG01001491001'
	'GSVIVT01001790001_|_GSVIVG01001790001'
	'GSVIVT01003262001_|_GSVIVG01003262001'
	'GSVIVT01003555001_|_GSVIVG01003555001'
	'GSVIVT01003562001_|_GSVIVG01003562001'
	'GSVIVT01003563001_|_GSVIVG01003563001'
	'GSVIVT01003565001_|_GSVIVG01003565001'
	'GSVIVT01003566001_|_GSVIVG01003566001'
	'GSVIVT01003571001_|_GSVIVG01003571001'
	'GSVIVT01003572001_|_GSVIVG01003572001'
	'GSVIVT01003817001_|_GSVIVG01003817001'
	'GSVIVT01004013001_|_GSVIVG01004013001'
	'GSVIVT01004021001_|_GSVIVG01004021001'
	'GSVIVT01004061001_|_GSVIVG01004061001'
	'GSVIVT01004101001_|_GSVIVG01004101001'
	'GSVIVT01004105001_|_GSVIVG01004105001'
	'GSVIVT01004867001_|_GSVIVG01004867001'
	'GSVIVT01004877001_|_GSVIVG01004877001'
	'GSVIVT01006077001_|_GSVIVG01006077001'
	'GSVIVT01006243001_|_GSVIVG01006243001'
	'GSVIVT01007026001_|_GSVIVG01007026001'
	'GSVIVT01007029001_|_GSVIVG01007029001'
	'GSVIVT01007143001_|_GSVIVG01007143001'
	'GSVIVT01007144001_|_GSVIVG01007144001'
	'GSVIVT01007146001_|_GSVIVG01007146001'
	'GSVIVT01008356001_|_GSVIVG01008356001'
	'GSVIVT01008386001_|_GSVIVG01008386001'
	'GSVIVT01009146001_|_GSVIVG01009146001'
	'GSVIVT01009576001_|_GSVIVG01009576001'
	'GSVIVT01010700001_|_GSVIVG01010700001'
	'GSVIVT01010805001_|_GSVIVG01010805001'
	'GSVIVT01010830001_|_GSVIVG01010830001'
	'GSVIVT01010834001_|_GSVIVG01010834001'
	'GSVIVT01011193001_|_GSVIVG01011193001'
	'GSVIVT01012165001_|_GSVIVG01012165001'
	'GSVIVT01012167001_|_GSVIVG01012167001'
	'GSVIVT01012168001_|_GSVIVG01012168001'
	'GSVIVT01012169001_|_GSVIVG01012169001'
	'GSVIVT01012390001_|_GSVIVG01012390001'
	'GSVIVT01012407001_|_GSVIVG01012407001'
	'GSVIVT01012421001_|_GSVIVG01012421001'
	'GSVIVT01012762001_|_GSVIVG01012762001'
	'GSVIVT01012796001_|_GSVIVG01012796001'
	'GSVIVT01013307001_|_GSVIVG01013307001'
	'GSVIVT01013310001_|_GSVIVG01013310001'
	'GSVIVT01013508001_|_GSVIVG01013508001'
	'GSVIVT01013512001_|_GSVIVG01013512001'
	'GSVIVT01013533001_|_GSVIVG01013533001'
	'GSVIVT01014155001_|_GSVIVG01014155001'
	'GSVIVT01014159001_|_GSVIVG01014159001'
	'GSVIVT01014161001_|_GSVIVG01014161001'
	'GSVIVT01014470001_|_GSVIVG01014470001'
	'GSVIVT01014595001_|_GSVIVG01014595001'
	'GSVIVT01014596001_|_GSVIVG01014596001'
	'GSVIVT01014599001_|_GSVIVG01014599001'
	'GSVIVT01015167001_|_GSVIVG01015167001'
	'GSVIVT01015394001_|_GSVIVG01015394001'
	'GSVIVT01015710001_|_GSVIVG01015710001'
	'GSVIVT01015808001_|_GSVIVG01015808001'
	'GSVIVT01015976001_|_GSVIVG01015976001'
	'GSVIVT01016962001_|_GSVIVG01016962001'
	'GSVIVT01017017001_|_GSVIVG01017017001'
	'GSVIVT01017020001_|_GSVIVG01017020001'
	'GSVIVT01017023001_|_GSVIVG01017023001'
	'GSVIVT01017026001_|_GSVIVG01017026001'
	'GSVIVT01017079001_|_GSVIVG01017079001'
	'GSVIVT01017134001_|_GSVIVG01017134001'
	'GSVIVT01017136001_|_GSVIVG01017136001'
	'GSVIVT01017142001_|_GSVIVG01017142001'
	'GSVIVT01017143001_|_GSVIVG01017143001'
	'GSVIVT01017146001_|_GSVIVG01017146001'
	'GSVIVT01017148001_|_GSVIVG01017148001'
	'GSVIVT01017149001_|_GSVIVG01017149001'
	'GSVIVT01017166001_|_GSVIVG01017166001'
	'GSVIVT01017229001_|_GSVIVG01017229001'
	'GSVIVT01017232001_|_GSVIVG01017232001'
	'GSVIVT01017267001_|_GSVIVG01017267001'
	'GSVIVT01017269001_|_GSVIVG01017269001'
	'GSVIVT01017480001_|_GSVIVG01017480001'
	'GSVIVT01018127001_|_GSVIVG01018127001'
	'GSVIVT01018564001_|_GSVIVG01018564001'
	'GSVIVT01018889001_|_GSVIVG01018889001'
	'GSVIVT01019351001_|_GSVIVG01019351001'
	'GSVIVT01020123001_|_GSVIVG01020123001'
	'GSVIVT01020267001_|_GSVIVG01020267001'
	'GSVIVT01020278001_|_GSVIVG01020278001'
	'GSVIVT01020290001_|_GSVIVG01020290001'
	'GSVIVT01020306001_|_GSVIVG01020306001'
	'GSVIVT01020314001_|_GSVIVG01020314001'
	'GSVIVT01020322001_|_GSVIVG01020322001'
	'GSVIVT01020325001_|_GSVIVG01020325001'
	'GSVIVT01020343001_|_GSVIVG01020343001'
	'GSVIVT01020358001_|_GSVIVG01020358001'
	'GSVIVT01020415001_|_GSVIVG01020415001'
	'GSVIVT01020962001_|_GSVIVG01020962001'
	'GSVIVT01020964001_|_GSVIVG01020964001'
	'GSVIVT01020980001_|_GSVIVG01020980001'
	'GSVIVT01021916001_|_GSVIVG01021916001'
	'GSVIVT01021920001_|_GSVIVG01021920001'
	'GSVIVT01021921001_|_GSVIVG01021921001'
	'GSVIVT01021935001_|_GSVIVG01021935001'
	'GSVIVT01021944001_|_GSVIVG01021944001'
	'GSVIVT01021948001_|_GSVIVG01021948001'
	'GSVIVT01021955001_|_GSVIVG01021955001'
	'GSVIVT01021958001_|_GSVIVG01021958001'
	'GSVIVT01022047001_|_GSVIVG01022047001'
	'GSVIVT01022851001_|_GSVIVG01022851001'
	'GSVIVT01022931001_|_GSVIVG01022931001'
	'GSVIVT01022941001_|_GSVIVG01022941001'
	'GSVIVT01022951001_|_GSVIVG01022951001'
	'GSVIVT01022963001_|_GSVIVG01022963001'
	'GSVIVT01022965001_|_GSVIVG01022965001'
	'GSVIVT01023015001_|_GSVIVG01023015001'
	'GSVIVT01023025001_|_GSVIVG01023025001'
	'GSVIVT01023028001_|_GSVIVG01023028001'
	'GSVIVT01023173001_|_GSVIVG01023173001'
	'GSVIVT01023203001_|_GSVIVG01023203001'
	'GSVIVT01023207001_|_GSVIVG01023207001'
	'GSVIVT01023406001_|_GSVIVG01023406001'
	'GSVIVT01023432001_|_GSVIVG01023432001'
	'GSVIVT01023444001_|_GSVIVG01023444001'
	'GSVIVT01023551001_|_GSVIVG01023551001'
	'GSVIVT01023557001_|_GSVIVG01023557001'
	'GSVIVT01023563001_|_GSVIVG01023563001'
	'GSVIVT01023570001_|_GSVIVG01023570001'
	'GSVIVT01023579001_|_GSVIVG01023579001'
	'GSVIVT01023748001_|_GSVIVG01023748001'
	'GSVIVT01024097001_|_GSVIVG01024097001'
	'GSVIVT01024099001_|_GSVIVG01024099001'
	'GSVIVT01024100001_|_GSVIVG01024100001'
	'GSVIVT01024102001_|_GSVIVG01024102001'
	'GSVIVT01024114001_|_GSVIVG01024114001'
	'GSVIVT01025877001_|_GSVIVG01025877001'
	'GSVIVT01025918001_|_GSVIVG01025918001'
	'GSVIVT01025958001_|_GSVIVG01025958001'
	'GSVIVT01025968001_|_GSVIVG01025968001'
	'GSVIVT01026001001_|_GSVIVG01026001001'
	'GSVIVT01026003001_|_GSVIVG01026003001'
	'GSVIVT01026094001_|_GSVIVG01026094001'
	'GSVIVT01026099001_|_GSVIVG01026099001'
	'GSVIVT01026152001_|_GSVIVG01026152001'
	'GSVIVT01026162001_|_GSVIVG01026162001'
	'GSVIVT01026728001_|_GSVIVG01026728001'
	'GSVIVT01026742001_|_GSVIVG01026742001'
	'GSVIVT01026747001_|_GSVIVG01026747001'
	'GSVIVT01026750001_|_GSVIVG01026750001'
	'GSVIVT01026825001_|_GSVIVG01026825001'
	'GSVIVT01026903001_|_GSVIVG01026903001'
	'GSVIVT01026910001_|_GSVIVG01026910001'
	'GSVIVT01027276001_|_GSVIVG01027276001'
	'GSVIVT01029005001_|_GSVIVG01029005001'
	'GSVIVT01029009001_|_GSVIVG01029009001'
	'GSVIVT01029013001_|_GSVIVG01029013001'
	'GSVIVT01029290001_|_GSVIVG01029290001'
	'GSVIVT01029297001_|_GSVIVG01029297001'
	'GSVIVT01029299001_|_GSVIVG01029299001'
	'GSVIVT01031535001_|_GSVIVG01031535001'
	'GSVIVT01031992001_|_GSVIVG01031992001'
	'GSVIVT01031998001_|_GSVIVG01031998001'
	'GSVIVT01032000001_|_GSVIVG01032000001'
	'GSVIVT01032139001_|_GSVIVG01032139001'
	'GSVIVT01032169001_|_GSVIVG01032169001'
	'GSVIVT01032171001_|_GSVIVG01032171001'
	'GSVIVT01032180001_|_GSVIVG01032180001'
	'GSVIVT01032183001_|_GSVIVG01032183001'
	'GSVIVT01032189001_|_GSVIVG01032189001'
	'GSVIVT01032210001_|_GSVIVG01032210001'
	'GSVIVT01032824001_|_GSVIVG01032824001'
	'GSVIVT01032825001_|_GSVIVG01032825001'
	'GSVIVT01032827001_|_GSVIVG01032827001'
	'GSVIVT01032828001_|_GSVIVG01032828001'
	'GSVIVT01032830001_|_GSVIVG01032830001'
	'GSVIVT01033292001_|_GSVIVG01033292001'
	'GSVIVT01034252001_|_GSVIVG01034252001'
	'GSVIVT01034428001_|_GSVIVG01034428001'
	'GSVIVT01034429001_|_GSVIVG01034429001'
	'GSVIVT01034432001_|_GSVIVG01034432001'
	'GSVIVT01034461001_|_GSVIVG01034461001'
	'GSVIVT01034812001_|_GSVIVG01034812001'
	'GSVIVT01036188001_|_GSVIVG01036188001'
	'GSVIVT01036294001_|_GSVIVG01036294001'
	'GSVIVT01036304001_|_GSVIVG01036304001'
	'GSVIVT01036354001_|_GSVIVG01036354001'
	'GSVIVT01036400001_|_GSVIVG01036400001'
	'GSVIVT01036405001_|_GSVIVG01036405001'
	'GSVIVT01036408001_|_GSVIVG01036408001'
	'GSVIVT01036582001_|_GSVIVG01036582001'
	'GSVIVT01036614001_|_GSVIVG01036614001'
	'GSVIVT01036657001_|_GSVIVG01036657001'
	'GSVIVT01036767001_|_GSVIVG01036767001'
	'GSVIVT01037221001_|_GSVIVG01037221001'
	'GSVIVT01037444001_|_GSVIVG01037444001'
	'GSVIVT01037631001_|_GSVIVG01037631001'
	'GSVIVT01038056001_|_GSVIVG01038056001'
	'GSVIVT01038386001_|_GSVIVG01038386001'
	'GSVIVT01038391001_|_GSVIVG01038391001'
	'GSVIVT01038402001_|_GSVIVG01038402001'
	'GSVIVT01038404001_|_GSVIVG01038404001'
	'GSVIVT01038755001_|_GSVIVG01038755001'
	'Mi1.2'
	Prf
	R1
	R2
	R3a
	Rpi-sto1
	Rpiblb2
	Rpivnt1
	Rx
	Solyc01g090430_NRC1
	Solyc03g005660_NRCn
	Solyc04g007030_NRC4c
	Solyc04g007050_NRC5
	Solyc04g007060_NRC4b
	Solyc04g007070_NRC4a
	'Solyc04g008120.1.1_Hero'
	Solyc04g008150_NRC6
	Solyc04g015210_NRC7
	Solyc05g009630_NRC3
	Solyc10g008220_NRC0
	Solyc10g047320_NRC2
	Sw5b
;
end;
begin trees;
	tree tree_1 = [&R] (((((((((((((((((('GSVIVT01004021001_|_GSVIVG01004021001':0.0,'GSVIVT01004013001_|_GSVIVG01004013001':0.054123)[&label=0.945]:0.040734,'GSVIVT01012407001_|_GSVIVG01012407001':0.053911)[&label=0.77]:0.018255,'GSVIVT01012421001_|_GSVIVG01012421001':0.009442)[&label=0.975]:0.110011,('GSVIVT01032000001_|_GSVIVG01032000001':0.051485,'GSVIVT01031998001_|_GSVIVG01031998001':0.053486)[…
end;
begin figtree;
	set appearance.backgroundColorAttribute="Default";
	set appearance.backgroundColour=#ffffff;
	set appearance.branchColorAttribute="User selection";
	set appearance.branchColorGradient=false;
	set appearance.branchLineWidth=1.0;
	set appearance.branchMinLineWidth=0.0;
	set appearance.branchWidthAttribute="Fixed";
	set appearance.foregroundColour=#000000;
	set appearance.hilightingGradient=false;
	set appearance.selectionColour=#2d3680;
	set branchLabels.colorAttribute="User selection";
	set branchLabels.displayAttribute="Branch times";
	set branchLabels.fontName="sansserif";
	set branchLabels.fontSize=8;
	set branchLabels.fontStyle=0;
	set branchLabels.isShown=false;
	set branchLabels.significantDigits=4;
	set layout.expansion=0;
	set layout.layoutType="POLAR";
	set layout.zoom=0;
	set legend.attribute="label";
	set legend.fontSize=10.0;
	set legend.isShown=false;
	set legend.significantDigits=4;
	set nodeBars.barWidth=4.0;
	set nodeBars.displayAttribute=null;
	set nodeBars.isShown=false;
	set nodeLabels.colorAttribute="User selection";
	set nodeLabels.displayAttribute="label";
	set nodeLabels.fontName="Arial";
	set nodeLabels.fontSize=8;
	set nodeLabels.fontStyle=0;
	set nodeLabels.isShown=true;
	set nodeLabels.significantDigits=2;
	set nodeShapeExternal.colourAttribute="User selection";
	set nodeShapeExternal.isShown=false;
	set nodeShapeExternal.minSize=10.0;
	set nodeShapeExternal.scaleType=Width;
	set nodeShapeExternal.shapeType=Circle;
	set nodeShapeExternal.size=4.0;
	set nodeShapeExternal.sizeAttribute="Fixed";
	set nodeShapeInternal.colourAttribute="User selection";
	set nodeShapeInternal.isShown=false;
	set nodeShapeInternal.minSize=10.0;
	set nodeShapeInternal.scaleType=Width;
	set nodeShapeInternal.shapeType=Circle;
	set nodeShapeInternal.size=4.0;
	set nodeShapeInternal.sizeAttribute="Fixed";
	set polarLayout.alignTipLabels=true;
	set polarLayout.angularRange=0;
	set polarLayout.rootAngle=0;
	set polarLayout.rootLength=100;
	set polarLayout.showRoot=true;
	set radialLayout.spread=0.0;
	set rectilinearLayout.alignTipLabels=false;
	set rectilinearLayout.curvature=0;
	set rectilinearLayout.rootLength=100;
	set scale.offsetAge=0.0;
	set scale.rootAge=1.0;
	set scale.scaleFactor=1.0;
	set scale.scaleRoot=false;
	set scaleAxis.automaticScale=true;
	set scaleAxis.fontSize=8.0;
	set scaleAxis.isShown=false;
	set scaleAxis.lineWidth=1.0;
	set scaleAxis.majorTicks=1.0;
	set scaleAxis.minorTicks=0.5;
	set scaleAxis.origin=0.0;
	set scaleAxis.reverseAxis=false;
	set scaleAxis.showGrid=true;
	set scaleBar.automaticScale=true;
	set scaleBar.fontSize=10.0;
	set scaleBar.isShown=true;
	set scaleBar.lineWidth=1.0;
	set scaleBar.scaleRange=0.0;
	set tipLabels.colorAttribute="User selection";
	set tipLabels.displayAttribute="Names";
	set tipLabels.fontName="Arial";
	set tipLabels.fontSize=8;
	set tipLabels.fontStyle=0;
	set tipLabels.isShown=true;
	set tipLabels.significantDigits=4;
	set trees.order=false;
	set trees.orderType="increasing";
	set trees.rooting=true;
	set trees.rootingType="User Selection";
	set trees.transform=false;
	set trees.transformType="cladogram";
end;
