## Supplemental file 2 for "NRC immune receptor networks show diversified hierarchical genetic architecture across plant lineages": 09 Arabidopsis thaliana .txt

#NEXUS
begin taxa;
	dimensions ntax=184;
	taxlabels
	'AT1G10920.1_|_AT1G10920'
	'AT1G12210.1_|_AT1G12210'
	'AT1G12220.1_|_AT1G12220'
	'AT1G12280.1_|_AT1G12280'
	'AT1G12290.1_|_AT1G12290'
	'AT1G15890.1_|_AT1G15890'
	'AT1G17600.1_|_AT1G17600'
	'AT1G17610.1_|_AT1G17610'
	'AT1G27170.1_|_AT1G27170'
	'AT1G27180.1_|_AT1G27180'
	'AT1G31540.1_|_AT1G31540'
	'AT1G33560.1_|_AT1G33560'
	'AT1G50180.1_|_AT1G50180'
	'AT1G51480.1_|_AT1G51480'
	'AT1G53350.1_|_AT1G53350'
	'AT1G56510.1_|_AT1G56510'
	'AT1G56520.1_|_AT1G56520'
	'AT1G56540.1_|_AT1G56540'
	'AT1G58390.1_|_AT1G58390'
	'AT1G58400.1_|_AT1G58400'
	'AT1G58410.1_|_AT1G58410'
	'AT1G58602.1_|_AT1G58602'
	'AT1G58807.1_|_AT1G58807'
	'AT1G58848.1_|_AT1G58848'
	'AT1G59124.1_|_AT1G59124'
	'AT1G59218.1_|_AT1G59218'
	'AT1G59780.1_|_AT1G59780'
	'AT1G61180.1_|_AT1G61180'
	'AT1G61190.1_|_AT1G61190'
	'AT1G61300.1_|_AT1G61300'
	'AT1G61310.1_|_AT1G61310'
	'AT1G62630.1_|_AT1G62630'
	'AT1G63350.1_|_AT1G63350'
	'AT1G63360.1_|_AT1G63360'
	'AT1G63730.1_|_AT1G63730'
	'AT1G63740.1_|_AT1G63740'
	'AT1G63750.1_|_AT1G63750'
	'AT1G63860.1_|_AT1G63860'
	'AT1G63870.1_|_AT1G63870'
	'AT1G63880.1_|_AT1G63880'
	'AT1G64070.1_|_AT1G64070'
	'AT1G65850.1_|_AT1G65850'
	'AT1G66090.1_|_AT1G66090'
	'AT1G69550.1_|_AT1G69550'
	'AT1G72840.1_|_AT1G72840'
	'AT1G72850.1_|_AT1G72850'
	'AT1G72860.1_|_AT1G72860'
	'AT1G72870.1_|_AT1G72870'
	'AT1G72890.1_|_AT1G72890'
	'AT1G72910.1_|_AT1G72910'
	'AT1G72940.1_|_AT1G72940'
	'AT1G72950.1_|_AT1G72950'
	'AT2G14080.1_|_AT2G14080'
	'AT2G16870.1_|_AT2G16870'
	'AT2G17050.1_|_AT2G17050'
	'AT2G17060.1_|_AT2G17060'
	'AT3G04210.1_|_AT3G04210'
	'AT3G04220.1_|_AT3G04220'
	'AT3G07040.1_|_AT3G07040'
	'AT3G14460.1_|_AT3G14460'
	'AT3G14470.1_|_AT3G14470'
	'AT3G25510.2_|_AT3G25510'
	'AT3G44400.1_|_AT3G44400'
	'AT3G44480.1_|_AT3G44480'
	'AT3G44630.1_|_AT3G44630'
	'AT3G44670.1_|_AT3G44670'
	'AT3G46530.1_|_AT3G46530'
	'AT3G46710.1_|_AT3G46710'
	'AT3G46730.1_|_AT3G46730'
	'AT3G50950.1_|_AT3G50950'
	'AT3G51560.1_|_AT3G51560'
	'AT3G51570.1_|_AT3G51570'
	'AT4G08450.1_|_AT4G08450'
	'AT4G09360.1_|_AT4G09360'
	'AT4G09420.1_|_AT4G09420'
	'AT4G09430.1_|_AT4G09430'
	'AT4G10780.1_|_AT4G10780'
	'AT4G11170.1_|_AT4G11170'
	'AT4G12010.1_|_AT4G12010'
	'AT4G12020.1_|_AT4G12020'
	'AT4G14370.1_|_AT4G14370'
	'AT4G16860.1_|_AT4G16860'
	'AT4G16890.1_|_AT4G16890'
	'AT4G16900.1_|_AT4G16900'
	'AT4G16920.1_|_AT4G16920'
	'AT4G16940.1_|_AT4G16940'
	'AT4G16950.1_|_AT4G16950'
	'AT4G16960.1_|_AT4G16960'
	'AT4G16990.1_|_AT4G16990'
	'AT4G19050.1_|_AT4G19050'
	'AT4G19060.1_|_AT4G19060'
	'AT4G19500.1_|_AT4G19500'
	'AT4G19510.1_|_AT4G19510'
	'AT4G19520.1_|_AT4G19520'
	'AT4G19530.1_|_AT4G19530'
	'AT4G23510.1_|_AT4G23510'
	'AT4G26090.1_|_AT4G26090'
	'AT4G27190.1_|_AT4G27190'
	'AT4G27220.1_|_AT4G27220'
	'AT4G33300.1_|_AT4G33300'
	'AT4G36140.1_|_AT4G36140'
	'AT4G36150.1_|_AT4G36150'
	'AT5G04720.1_|_AT5G04720'
	'AT5G05400.1_|_AT5G05400'
	'AT5G11250.1_|_AT5G11250'
	'AT5G17680.1_|_AT5G17680'
	'AT5G17880.1_|_AT5G17880'
	'AT5G17890.1_|_AT5G17890'
	'AT5G17970.1_|_AT5G17970'
	'AT5G18350.1_|_AT5G18350'
	'AT5G18360.1_|_AT5G18360'
	'AT5G18370.1_|_AT5G18370'
	'AT5G22690.1_|_AT5G22690'
	'AT5G35450.1_|_AT5G35450'
	'AT5G36930.1_|_AT5G36930'
	'AT5G38340.1_|_AT5G38340'
	'AT5G38350.1_|_AT5G38350'
	'AT5G38850.1_|_AT5G38850'
	'AT5G40060.1_|_AT5G40060'
	'AT5G40090.1_|_AT5G40090'
	'AT5G40100.1_|_AT5G40100'
	'AT5G40910.1_|_AT5G40910'
	'AT5G41540.1_|_AT5G41540'
	'AT5G41550.1_|_AT5G41550'
	'AT5G41740.1_|_AT5G41740'
	'AT5G41750.1_|_AT5G41750'
	'AT5G43470.1_|_AT5G43470'
	'AT5G43730.1_|_AT5G43730'
	'AT5G43740.1_|_AT5G43740'
	'AT5G44510.1_|_AT5G44510'
	'AT5G44870.1_|_AT5G44870'
	'AT5G45050.1_|_AT5G45050'
	'AT5G45060.1_|_AT5G45060'
	'AT5G45200.1_|_AT5G45200'
	'AT5G45210.1_|_AT5G45210'
	'AT5G45230.1_|_AT5G45230'
	'AT5G45240.1_|_AT5G45240'
	'AT5G45250.1_|_AT5G45250'
	'AT5G45260.1_|_AT5G45260'
	'AT5G46260.1_|_AT5G46260'
	'AT5G46270.1_|_AT5G46270'
	'AT5G46450.1_|_AT5G46450'
	'AT5G46470.1_|_AT5G46470'
	'AT5G46510.1_|_AT5G46510'
	'AT5G46520.1_|_AT5G46520'
	'AT5G47250.1_|_AT5G47250'
	'AT5G47260.1_|_AT5G47260'
	'AT5G47280.1_|_AT5G47280'
	'AT5G48620.1_|_AT5G48620'
	'AT5G48770.1_|_AT5G48770'
	'AT5G48780.1_|_AT5G48780'
	'AT5G49140.1_|_AT5G49140'
	'AT5G51630.1_|_AT5G51630'
	'AT5G58120.1_|_AT5G58120'
	'AT5G63020.1_|_AT5G63020'
	'AT5G66900.1_|_AT5G66900'
	'AT5G66910.1_|_AT5G66910'
	AT_NRG1
	AT_RPS2
	AT_Zar1
	BS2
	Bs4
	'Mi1.2'
	Prf
	R1
	R2
	R3a
	Rpi-sto1
	Rpiblb2
	Rpivnt1
	Rx
	Solyc01g090430_NRC1
	Solyc03g005660_NRCn
	Solyc04g007030_NRC4c
	Solyc04g007050_NRC5
	Solyc04g007060_NRC4b
	Solyc04g007070_NRC4a
	'Solyc04g008120.1.1_Hero'
	Solyc04g008150_NRC6
	Solyc04g015210_NRC7
	Solyc05g009630_NRC3
	Solyc10g008220_NRC0
	Solyc10g047320_NRC2
	Sw5b
;
end;
begin trees;
	tree tree_1 = [&R] ((((((((((((((('AT5G46270.1_|_AT5G46270':0.074817,'AT5G46260.1_|_AT5G46260':0.118324)[&label=0.985]:0.054042,'AT1G31540.1_|_AT1G31540':0.182487)[&label=0.665]:0.054913,('AT5G46520.1_|_AT5G46520':0.0,'AT5G46510.1_|_AT5G46510':0.0)[&label=1.0]:0.171636)[&label=0.955]:0.099604,'AT5G40060.1_|_AT5G40060':0.169114)[&label=0.385]:0.041547,('AT5G22690.1_|_AT5G22690':0.207279,'AT4G08450…
end;
begin figtree;
	set appearance.backgroundColorAttribute="Default";
	set appearance.backgroundColour=#ffffff;
	set appearance.branchColorAttribute="User selection";
	set appearance.branchColorGradient=false;
	set appearance.branchLineWidth=1.0;
	set appearance.branchMinLineWidth=0.0;
	set appearance.branchWidthAttribute="Fixed";
	set appearance.foregroundColour=#000000;
	set appearance.hilightingGradient=false;
	set appearance.selectionColour=#2d3680;
	set branchLabels.colorAttribute="User selection";
	set branchLabels.displayAttribute="Branch times";
	set branchLabels.fontName="sansserif";
	set branchLabels.fontSize=8;
	set branchLabels.fontStyle=0;
	set branchLabels.isShown=false;
	set branchLabels.significantDigits=4;
	set layout.expansion=0;
	set layout.layoutType="POLAR";
	set layout.zoom=0;
	set legend.attribute="label";
	set legend.fontSize=10.0;
	set legend.isShown=false;
	set legend.significantDigits=4;
	set nodeBars.barWidth=4.0;
	set nodeBars.displayAttribute=null;
	set nodeBars.isShown=false;
	set nodeLabels.colorAttribute="User selection";
	set nodeLabels.displayAttribute="label";
	set nodeLabels.fontName="Arial";
	set nodeLabels.fontSize=10;
	set nodeLabels.fontStyle=0;
	set nodeLabels.isShown=true;
	set nodeLabels.significantDigits=2;
	set nodeShapeExternal.colourAttribute="User selection";
	set nodeShapeExternal.isShown=false;
	set nodeShapeExternal.minSize=10.0;
	set nodeShapeExternal.scaleType=Width;
	set nodeShapeExternal.shapeType=Circle;
	set nodeShapeExternal.size=4.0;
	set nodeShapeExternal.sizeAttribute="Fixed";
	set nodeShapeInternal.colourAttribute="User selection";
	set nodeShapeInternal.isShown=false;
	set nodeShapeInternal.minSize=10.0;
	set nodeShapeInternal.scaleType=Width;
	set nodeShapeInternal.shapeType=Circle;
	set nodeShapeInternal.size=4.0;
	set nodeShapeInternal.sizeAttribute="Fixed";
	set polarLayout.alignTipLabels=true;
	set polarLayout.angularRange=0;
	set polarLayout.rootAngle=0;
	set polarLayout.rootLength=100;
	set polarLayout.showRoot=true;
	set radialLayout.spread=0.0;
	set rectilinearLayout.alignTipLabels=false;
	set rectilinearLayout.curvature=0;
	set rectilinearLayout.rootLength=100;
	set scale.offsetAge=0.0;
	set scale.rootAge=1.0;
	set scale.scaleFactor=1.0;
	set scale.scaleRoot=false;
	set scaleAxis.automaticScale=true;
	set scaleAxis.fontSize=8.0;
	set scaleAxis.isShown=false;
	set scaleAxis.lineWidth=1.0;
	set scaleAxis.majorTicks=1.0;
	set scaleAxis.minorTicks=0.5;
	set scaleAxis.origin=0.0;
	set scaleAxis.reverseAxis=false;
	set scaleAxis.showGrid=true;
	set scaleBar.automaticScale=true;
	set scaleBar.fontSize=10.0;
	set scaleBar.isShown=true;
	set scaleBar.lineWidth=1.0;
	set scaleBar.scaleRange=0.0;
	set tipLabels.colorAttribute="User selection";
	set tipLabels.displayAttribute="Names";
	set tipLabels.fontName="Arial";
	set tipLabels.fontSize=10;
	set tipLabels.fontStyle=0;
	set tipLabels.isShown=true;
	set tipLabels.significantDigits=4;
	set trees.order=false;
	set trees.orderType="increasing";
	set trees.rooting=false;
	set trees.rootingType="User Selection";
	set trees.transform=false;
	set trees.transformType="cladogram";
end;
