## Supplemental file 2 for "NRC immune receptor networks show diversified hierarchical genetic architecture across plant lineages": 10 Beta vulgaris .txt

#NEXUS
begin taxa;
	dimensions ntax=103;
	taxlabels
	AT_NRG1
	AT_RPS2
	AT_Zar1
	BS2
	Bs4
	'Bv1_006950_kwaq.t1_|_Bv1_006950_kwaq'
	'Bv1_013490_pfgp.t1_|_Bv1_013490_pfgp'
	'Bv1_020250_pmhw.t1_|_Bv1_020250_pmhw'
	'Bv1_020260_umqg.t1_|_Bv1_020260_umqg'
	'Bv1_023340_ckua.t1_|_Bv1_023340_ckua'
	'Bv1_023350_jjtp.t1_|_Bv1_023350_jjtp'
	'Bv2_027760_yeti.t1_|_Bv2_027760_yeti'
	'Bv2_034690_iser.t1_|_Bv2_034690_iser'
	'Bv2_034710_htkr.t1_|_Bv2_034710_htkr'
	'Bv2_043950_ccjd.t1_|_Bv2_043950_ccjd'
	'Bv2_043950_ccjd.t2_|_Bv2_043950_ccjd'
	'Bv2_043950_ccjd.t3_|_Bv2_043950_ccjd'
	'Bv3_050300_iyqy.t1_|_Bv3_050300_iyqy'
	'Bv3_050320_azzi.t1_|_Bv3_050320_azzi'
	'Bv3_050340_fspe.t1_|_Bv3_050340_fspe'
	'Bv3_050340_fspe.t2_|_Bv3_050340_fspe'
	'Bv3_051360_kzro.t1_|_Bv3_051360_kzro'
	'Bv3_051390_sdqx.t1_|_Bv3_051390_sdqx'
	'Bv3_054520_ycde.t1_|_Bv3_054520_ycde'
	'Bv3_057230_ewfj.t1_|_Bv3_057230_ewfj'
	'Bv3_058300_fite.t1_|_Bv3_058300_fite'
	'Bv3_058340_etpj.t1_|_Bv3_058340_etpj'
	'Bv3_061730_usyf.t1_|_Bv3_061730_usyf'
	'Bv3_062680_mdnn.t1_|_Bv3_062680_mdnn'
	'Bv3_063600_ouny.t1_|_Bv3_063600_ouny'
	'Bv3_063850_pxnh.t1_|_Bv3_063850_pxnh'
	'Bv3_063870_jjky.t1_|_Bv3_063870_jjky'
	'Bv3_063940_ngjt.t1_|_Bv3_063940_ngjt'
	'Bv3_063960_gmex.t1_|_Bv3_063960_gmex'
	'Bv3_063990_goti.t1_|_Bv3_063990_goti'
	'Bv3_064590_ezro.t1_|_Bv3_064590_ezro'
	'Bv3_064600_wiae.t1_|_Bv3_064600_wiae'
	'Bv4_081960_kacj.t1_|_Bv4_081960_kacj'
	'Bv4_082000_hhjh.t1_|_Bv4_082000_hhjh'
	'Bv4_082010_odwq.t1_|_Bv4_082010_odwq'
	'Bv4_082220_fjik.t1_|_Bv4_082220_fjik'
	'Bv4_085310_xfwu.t1_|_Bv4_085310_xfwu'
	'Bv4_087170_ygkw.t1_|_Bv4_087170_ygkw'
	'Bv4_087530_ghwz.t1_|_Bv4_087530_ghwz'
	'Bv4_087560_hrdz.t1_|_Bv4_087560_hrdz'
	'Bv4_087580_pskn.t1_|_Bv4_087580_pskn'
	'Bv4_087950_zpga.t1_|_Bv4_087950_zpga'
	'Bv4_088010_uznf.t1_|_Bv4_088010_uznf'
	'Bv4_088030_hdaa.t1_|_Bv4_088030_hdaa'
	'Bv4_088060_owmm.t1_|_Bv4_088060_owmm'
	'Bv4_088080_qfrz.t1_|_Bv4_088080_qfrz'
	'Bv4_090940_iuzt.t1_|_Bv4_090940_iuzt'
	'Bv4_091520_ohgj.t1_|_Bv4_091520_ohgj'
	'Bv5_105960_cxug.t1_|_Bv5_105960_cxug'
	'Bv5_105980_aezo.t1_|_Bv5_105980_aezo'
	'Bv5_105990_mxxc.t1_|_Bv5_105990_mxxc'
	'Bv5_113770_efty.t1_|_Bv5_113770_efty'
	'Bv5_113940_uhsx.t1_|_Bv5_113940_uhsx'
	'Bv6_129390_pdxa.t1_|_Bv6_129390_pdxa'
	'Bv6_141020_moqj.t1_|_Bv6_141020_moqj'
	'Bv6_141080_tcjf.t1_|_Bv6_141080_tcjf'
	'Bv6_151170_dauh.t1_|_Bv6_151170_dauh'
	'Bv6_152750_xsex.t1_|_Bv6_152750_xsex'
	'Bv6_152760_fdhj.t1_|_Bv6_152760_fdhj'
	'Bv6_155950_ksro.t1_|_Bv6_155950_ksro'
	'Bv6_155950_ksro.t2_|_Bv6_155950_ksro'
	'Bv7_157130_rfjq.t1_|_Bv7_157130_rfjq'
	'Bv7_157130_rfjq.t2_|_Bv7_157130_rfjq'
	'Bv7_159070_qhcp.t1_|_Bv7_159070_qhcp'
	'Bv7_168360_mgxu.t1_|_Bv7_168360_mgxu'
	'Bv7_168480_ojty.t1_|_Bv7_168480_ojty'
	'Bv7_168510_pfok.t1_|_Bv7_168510_pfok'
	'Bv7_168550_inik.t1_|_Bv7_168550_inik'
	'Bv7_168690_xpza.t1_|_Bv7_168690_xpza'
	'Bv7_177740_zcug.t1_|_Bv7_177740_zcug'
	'Bv8_199260_qrne.t1_|_Bv8_199260_qrne'
	'Bv8_200300_frqg.t1_|_Bv8_200300_frqg'
	'Bv8_200570_praz.t1_|_Bv8_200570_praz'
	'Bv9_203570_geqf.t1_|_Bv9_203570_geqf'
	'Bv9_223370_arxt.t1_|_Bv9_223370_arxt'
	'Bv_012060_ktjx.t1_|_Bv_012060_ktjx'
	'Mi1.2'
	Prf
	R1
	R2
	R3a
	Rpi-sto1
	Rpiblb2
	Rpivnt1
	Rx
	Solyc01g090430_NRC1
	Solyc03g005660_NRCn
	Solyc04g007030_NRC4c
	Solyc04g007050_NRC5
	Solyc04g007060_NRC4b
	Solyc04g007070_NRC4a
	'Solyc04g008120.1.1_Hero'
	Solyc04g008150_NRC6
	Solyc04g015210_NRC7
	Solyc05g009630_NRC3
	Solyc10g008220_NRC0
	Solyc10g047320_NRC2
	Sw5b
;
end;
begin trees;
	tree tree_1 = [&R] ((((((((((((Solyc04g015210_NRC7[&!color=#ff3333]:0.488101,Solyc04g008150_NRC6[&!color=#ff3333]:0.265159)[&label=0.68,!color=#ff3333]:0.079763,Solyc04g007050_NRC5[&!color=#ff3333]:0.616589)[&label=0.41,!color=#ff3333]:0.057749,(Solyc04g007030_NRC4c[&!color=#ff3333]:0.325273,(Solyc04g007070_NRC4a[&!color=#ff3333]:0.20904,Solyc04g007060_NRC4b[&!color=#ff3333]:0.255371)[&label=0.52…
end;
begin figtree;
	set appearance.backgroundColorAttribute="Default";
	set appearance.backgroundColour=#ffffff;
	set appearance.branchColorAttribute="User selection";
	set appearance.branchColorGradient=false;
	set appearance.branchLineWidth=1.0;
	set appearance.branchMinLineWidth=0.0;
	set appearance.branchWidthAttribute="Fixed";
	set appearance.foregroundColour=#000000;
	set appearance.hilightingGradient=false;
	set appearance.selectionColour=#2d3680;
	set branchLabels.colorAttribute="User selection";
	set branchLabels.displayAttribute="Branch times";
	set branchLabels.fontName="sansserif";
	set branchLabels.fontSize=8;
	set branchLabels.fontStyle=0;
	set branchLabels.isShown=false;
	set branchLabels.significantDigits=4;
	set layout.expansion=0;
	set layout.layoutType="POLAR";
	set layout.zoom=146;
	set legend.attribute="label";
	set legend.fontSize=10.0;
	set legend.isShown=false;
	set legend.significantDigits=4;
	set nodeBars.barWidth=4.0;
	set nodeBars.displayAttribute=null;
	set nodeBars.isShown=false;
	set nodeLabels.colorAttribute="User selection";
	set nodeLabels.displayAttribute="label";
	set nodeLabels.fontName="Arial";
	set nodeLabels.fontSize=12;
	set nodeLabels.fontStyle=0;
	set nodeLabels.isShown=true;
	set nodeLabels.significantDigits=2;
	set nodeShapeExternal.colourAttribute="User selection";
	set nodeShapeExternal.isShown=false;
	set nodeShapeExternal.minSize=10.0;
	set nodeShapeExternal.scaleType=Width;
	set nodeShapeExternal.shapeType=Circle;
	set nodeShapeExternal.size=4.0;
	set nodeShapeExternal.sizeAttribute="Fixed";
	set nodeShapeInternal.colourAttribute="User selection";
	set nodeShapeInternal.isShown=false;
	set nodeShapeInternal.minSize=10.0;
	set nodeShapeInternal.scaleType=Width;
	set nodeShapeInternal.shapeType=Circle;
	set nodeShapeInternal.size=4.0;
	set nodeShapeInternal.sizeAttribute="Fixed";
	set polarLayout.alignTipLabels=true;
	set polarLayout.angularRange=0;
	set polarLayout.rootAngle=0;
	set polarLayout.rootLength=100;
	set polarLayout.showRoot=true;
	set radialLayout.spread=0.0;
	set rectilinearLayout.alignTipLabels=false;
	set rectilinearLayout.curvature=0;
	set rectilinearLayout.rootLength=100;
	set scale.offsetAge=0.0;
	set scale.rootAge=1.0;
	set scale.scaleFactor=1.0;
	set scale.scaleRoot=false;
	set scaleAxis.automaticScale=true;
	set scaleAxis.fontSize=8.0;
	set scaleAxis.isShown=false;
	set scaleAxis.lineWidth=1.0;
	set scaleAxis.majorTicks=1.0;
	set scaleAxis.minorTicks=0.5;
	set scaleAxis.origin=0.0;
	set scaleAxis.reverseAxis=false;
	set scaleAxis.showGrid=true;
	set scaleBar.automaticScale=true;
	set scaleBar.fontSize=10.0;
	set scaleBar.isShown=true;
	set scaleBar.lineWidth=1.0;
	set scaleBar.scaleRange=0.0;
	set tipLabels.colorAttribute="User selection";
	set tipLabels.displayAttribute="Names";
	set tipLabels.fontName="Arial";
	set tipLabels.fontSize=12;
	set tipLabels.fontStyle=0;
	set tipLabels.isShown=true;
	set tipLabels.significantDigits=4;
	set trees.order=false;
	set trees.orderType="increasing";
	set trees.rooting=false;
	set trees.rootingType="User Selection";
	set trees.transform=false;
	set trees.transformType="cladogram";
end;
