## Supplemental file 2 for "NRC immune receptor networks show diversified hierarchical genetic architecture across plant lineages": 11 Spinacia oleracea .txt

#NEXUS
begin taxa;
	dimensions ntax=129;
	taxlabels
	AT_NRG1
	AT_RPS2
	AT_Zar1
	BS2
	Bs4
	'Mi1.2'
	Prf
	R1
	R2
	R3a
	Rpi-sto1
	Rpiblb2
	Rpivnt1
	Rx
	Solyc01g090430_NRC1
	Solyc03g005660_NRCn
	Solyc04g007030_NRC4c
	Solyc04g007050_NRC5
	Solyc04g007060_NRC4b
	Solyc04g007070_NRC4a
	'Solyc04g008120.1.1_Hero'
	Solyc04g008150_NRC6
	Solyc04g015210_NRC7
	Solyc05g009630_NRC3
	Solyc10g008220_NRC0
	Solyc10g047320_NRC2
	Spo01174
	Spo01355
	Spo02402
	Spo02522
	Spo02611
	Spo02612
	Spo02613
	Spo02614
	Spo03371
	Spo03372
	Spo03376
	Spo03774
	Spo03886
	Spo03889
	Spo03894
	Spo03940
	Spo04030
	Spo04385
	Spo04388
	Spo04442
	Spo05117
	Spo06029
	Spo06460
	Spo07263
	Spo07272
	Spo07273
	Spo07307
	Spo07308
	Spo07309
	Spo08295
	Spo09767
	Spo09973
	Spo10084
	Spo10574
	Spo11223
	Spo11289
	Spo12046
	Spo12736
	Spo12784
	Spo12821
	Spo12903
	Spo12905
	Spo13140
	Spo14134
	Spo14136
	Spo14220
	Spo14320
	Spo14495
	Spo14525
	Spo14719
	Spo15239
	Spo15443
	Spo15686
	Spo16137
	Spo17274
	Spo17684
	Spo18356
	Spo18588
	Spo19660
	Spo19892
	Spo19977
	Spo20029
	Spo20307
	Spo20308
	Spo20548
	Spo20635
	Spo20706
	Spo20707
	Spo20708
	Spo21596
	Spo21734
	Spo21735
	Spo22269
	Spo22285
	Spo22313
	Spo22365
	Spo22631
	Spo22636
	Spo22816
	Spo22818
	Spo22844
	Spo22884
	Spo22946
	Spo23309
	Spo23407
	Spo23408
	Spo23409
	Spo23411
	Spo23412
	Spo24583
	Spo24780
	Spo24942
	Spo25232
	Spo25335
	Spo25618
	Spo25831
	Spo26123
	Spo27009
	Spo28030
	Spo28296
	Spo28343
	Spo30003
	Sw5b
;
end;
begin trees;
	tree tree_1 = [&R] (((((((((((((((((((((((Spo04385:0.062132,Spo04442:0.025672)[&label=0.33]:0.007196,Spo04388:0.064608)[&label=0.37]:0.018263,Spo05117:0.044151)[&label=1.0]:0.101697,Spo22631:0.1267)[&label=0.735]:0.05288,Spo22636:0.07751)[&label=1.0]:0.181491,(Spo15686:0.053901,(Spo12736:0.029442,Spo12784:0.141492)[&label=0.5]:0.013058)[&label=1.0]:0.157375)[&label=0.37]:0.026077,(Spo11223:0.1572…
end;
begin figtree;
	set appearance.backgroundColorAttribute="Default";
	set appearance.backgroundColour=#ffffff;
	set appearance.branchColorAttribute="User selection";
	set appearance.branchColorGradient=false;
	set appearance.branchLineWidth=1.0;
	set appearance.branchMinLineWidth=0.0;
	set appearance.branchWidthAttribute="Fixed";
	set appearance.foregroundColour=#000000;
	set appearance.hilightingGradient=false;
	set appearance.selectionColour=#2d3680;
	set branchLabels.colorAttribute="User selection";
	set branchLabels.displayAttribute="Branch times";
	set branchLabels.fontName="sansserif";
	set branchLabels.fontSize=8;
	set branchLabels.fontStyle=0;
	set branchLabels.isShown=false;
	set branchLabels.significantDigits=4;
	set layout.expansion=0;
	set layout.layoutType="POLAR";
	set layout.zoom=0;
	set legend.attribute="label";
	set legend.fontSize=10.0;
	set legend.isShown=false;
	set legend.significantDigits=4;
	set nodeBars.barWidth=4.0;
	set nodeBars.displayAttribute=null;
	set nodeBars.isShown=false;
	set nodeLabels.colorAttribute="User selection";
	set nodeLabels.displayAttribute="label";
	set nodeLabels.fontName="Arial";
	set nodeLabels.fontSize=12;
	set nodeLabels.fontStyle=0;
	set nodeLabels.isShown=true;
	set nodeLabels.significantDigits=2;
	set nodeShapeExternal.colourAttribute="User selection";
	set nodeShapeExternal.isShown=false;
	set nodeShapeExternal.minSize=10.0;
	set nodeShapeExternal.scaleType=Width;
	set nodeShapeExternal.shapeType=Circle;
	set nodeShapeExternal.size=4.0;
	set nodeShapeExternal.sizeAttribute="Fixed";
	set nodeShapeInternal.colourAttribute="User selection";
	set nodeShapeInternal.isShown=false;
	set nodeShapeInternal.minSize=10.0;
	set nodeShapeInternal.scaleType=Width;
	set nodeShapeInternal.shapeType=Circle;
	set nodeShapeInternal.size=4.0;
	set nodeShapeInternal.sizeAttribute="Fixed";
	set polarLayout.alignTipLabels=true;
	set polarLayout.angularRange=0;
	set polarLayout.rootAngle=0;
	set polarLayout.rootLength=100;
	set polarLayout.showRoot=true;
	set radialLayout.spread=0.0;
	set rectilinearLayout.alignTipLabels=false;
	set rectilinearLayout.curvature=0;
	set rectilinearLayout.rootLength=100;
	set scale.offsetAge=0.0;
	set scale.rootAge=1.0;
	set scale.scaleFactor=1.0;
	set scale.scaleRoot=false;
	set scaleAxis.automaticScale=true;
	set scaleAxis.fontSize=8.0;
	set scaleAxis.isShown=false;
	set scaleAxis.lineWidth=1.0;
	set scaleAxis.majorTicks=1.0;
	set scaleAxis.minorTicks=0.5;
	set scaleAxis.origin=0.0;
	set scaleAxis.reverseAxis=false;
	set scaleAxis.showGrid=true;
	set scaleBar.automaticScale=true;
	set scaleBar.fontSize=10.0;
	set scaleBar.isShown=true;
	set scaleBar.lineWidth=1.0;
	set scaleBar.scaleRange=0.0;
	set tipLabels.colorAttribute="User selection";
	set tipLabels.displayAttribute="Names";
	set tipLabels.fontName="Arial";
	set tipLabels.fontSize=10;
	set tipLabels.fontStyle=0;
	set tipLabels.isShown=true;
	set tipLabels.significantDigits=4;
	set trees.order=false;
	set trees.orderType="increasing";
	set trees.rooting=false;
	set trees.rootingType="User Selection";
	set trees.transform=false;
	set trees.transformType="cladogram";
end;
