## Supplemental file 2 for "NRC immune receptor networks show diversified hierarchical genetic architecture across plant lineages": 12 Amaranthus hypochondriacus .txt

#NEXUS
begin taxa;
	dimensions ntax=89;
	taxlabels
	AH001450-RA
	AH002056-RA
	AH002167-RA
	AH003350-RA
	AH003495-RA
	AH003498-RA
	AH004271-RA
	AH004272-RA
	AH004519-RA
	AH004705-RA
	AH006141-RA
	AH006368-RA
	AH006369-RA
	AH006373-RA
	AH006606-RA
	AH006614-RA
	AH006615-RA
	AH006618-RA
	AH006842-RA
	AH008192-RA
	AH009755-RA
	AH009756-RA
	AH009847-RA
	AH009848-RA
	AH009849-RA
	AH009997-RA
	AH010091-RA
	AH010573-RA
	AH011899-RA
	AH011940-RA
	AH012242-RA
	AH012266-RA
	AH014099-RA
	AH014844-RA
	AH014846-RA
	AH015008-RA
	AH016085-RA
	AH016086-RA
	AH016561-RA
	AH017033-RA
	AH017052-RA
	AH017374-RA
	AH017537-RA
	AH017807-RA
	AH018022-RA
	AH019194-RA
	AH019198-RA
	AH019238-RA
	AH019582-RA
	AH020119-RA
	AH020268-RA
	AH020611-RA
	AH020614-RA
	AH021370-RA
	AH022266-RA
	AH022268-RA
	AH022281-RA
	AH022284-RA
	AH023357-RA
	AH023358-RA
	AH023362-RA
	AH023363-RA
	AT_NRG1
	AT_RPS2
	AT_Zar1
	BS2
	Bs4
	'Mi1.2'
	Prf
	R1
	R2
	R3a
	Rpi-sto1
	Rpiblb2
	Rpivnt1
	Rx
	Solyc01g090430_NRC1
	Solyc03g005660_NRCn
	Solyc04g007030_NRC4c
	Solyc04g007050_NRC5
	Solyc04g007060_NRC4b
	Solyc04g007070_NRC4a
	'Solyc04g008120.1.1_Hero'
	Solyc04g008150_NRC6
	Solyc04g015210_NRC7
	Solyc05g009630_NRC3
	Solyc10g008220_NRC0
	Solyc10g047320_NRC2
	Sw5b
;
end;
begin trees;
	tree tree_1 = [&R] (((((((((((((Solyc04g015210_NRC7[&!color=#ff0000]:0.503006,Solyc04g008150_NRC6[&!color=#ff0000]:0.302336)[&label=0.59,!color=#ff0000]:0.082159,Solyc04g007050_NRC5[&!color=#ff0000]:0.641925)[&label=0.46,!color=#ff0000]:0.084142,(Solyc04g007060_NRC4b[&!color=#ff0000]:0.248047,(Solyc04g007070_NRC4a[&!color=#ff0000]:0.220544,Solyc04g007030_NRC4c[&!color=#ff0000]:0.373418)[&label=0.…
end;
begin figtree;
	set appearance.backgroundColorAttribute="Default";
	set appearance.backgroundColour=#ffffff;
	set appearance.branchColorAttribute="User selection";
	set appearance.branchColorGradient=false;
	set appearance.branchLineWidth=1.0;
	set appearance.branchMinLineWidth=0.0;
	set appearance.branchWidthAttribute="Fixed";
	set appearance.foregroundColour=#000000;
	set appearance.hilightingGradient=false;
	set appearance.selectionColour=#2d3680;
	set branchLabels.colorAttribute="User selection";
	set branchLabels.displayAttribute="Branch times";
	set branchLabels.fontName="sansserif";
	set branchLabels.fontSize=8;
	set branchLabels.fontStyle=0;
	set branchLabels.isShown=false;
	set branchLabels.significantDigits=4;
	set layout.expansion=0;
	set layout.layoutType="POLAR";
	set layout.zoom=0;
	set legend.attribute="label";
	set legend.fontSize=10.0;
	set legend.isShown=false;
	set legend.significantDigits=4;
	set nodeBars.barWidth=4.0;
	set nodeBars.displayAttribute=null;
	set nodeBars.isShown=false;
	set nodeLabels.colorAttribute="User selection";
	set nodeLabels.displayAttribute="label";
	set nodeLabels.fontName="sansserif";
	set nodeLabels.fontSize=10;
	set nodeLabels.fontStyle=0;
	set nodeLabels.isShown=true;
	set nodeLabels.significantDigits=2;
	set nodeShapeExternal.colourAttribute="User selection";
	set nodeShapeExternal.isShown=false;
	set nodeShapeExternal.minSize=10.0;
	set nodeShapeExternal.scaleType=Width;
	set nodeShapeExternal.shapeType=Circle;
	set nodeShapeExternal.size=4.0;
	set nodeShapeExternal.sizeAttribute="Fixed";
	set nodeShapeInternal.colourAttribute="User selection";
	set nodeShapeInternal.isShown=false;
	set nodeShapeInternal.minSize=10.0;
	set nodeShapeInternal.scaleType=Width;
	set nodeShapeInternal.shapeType=Circle;
	set nodeShapeInternal.size=4.0;
	set nodeShapeInternal.sizeAttribute="Fixed";
	set polarLayout.alignTipLabels=true;
	set polarLayout.angularRange=0;
	set polarLayout.rootAngle=0;
	set polarLayout.rootLength=100;
	set polarLayout.showRoot=true;
	set radialLayout.spread=0.0;
	set rectilinearLayout.alignTipLabels=false;
	set rectilinearLayout.curvature=0;
	set rectilinearLayout.rootLength=100;
	set scale.offsetAge=0.0;
	set scale.rootAge=1.0;
	set scale.scaleFactor=1.0;
	set scale.scaleRoot=false;
	set scaleAxis.automaticScale=true;
	set scaleAxis.fontSize=8.0;
	set scaleAxis.isShown=false;
	set scaleAxis.lineWidth=1.0;
	set scaleAxis.majorTicks=1.0;
	set scaleAxis.minorTicks=0.5;
	set scaleAxis.origin=0.0;
	set scaleAxis.reverseAxis=false;
	set scaleAxis.showGrid=true;
	set scaleBar.automaticScale=true;
	set scaleBar.fontSize=10.0;
	set scaleBar.isShown=true;
	set scaleBar.lineWidth=1.0;
	set scaleBar.scaleRange=0.0;
	set tipLabels.colorAttribute="User selection";
	set tipLabels.displayAttribute="Names";
	set tipLabels.fontName="sansserif";
	set tipLabels.fontSize=12;
	set tipLabels.fontStyle=0;
	set tipLabels.isShown=true;
	set tipLabels.significantDigits=4;
	set trees.order=false;
	set trees.orderType="increasing";
	set trees.rooting=false;
	set trees.rootingType="User Selection";
	set trees.transform=false;
	set trees.transformType="cladogram";
end;
