## Supplemental file 2 for "NRC immune receptor networks show diversified hierarchical genetic architecture across plant lineages": 15 Dianthus caryophyllus .txt

#NEXUS
begin taxa;
	dimensions ntax=170;
	taxlabels
	AT_NRG1
	AT_RPS2
	AT_Zar1
	BS2
	Bs4
	'Dca10466.1_2_1'
	'Dca10469.1_10_1'
	'Dca10472.1_2_1'
	'Dca10473.1_3_1'
	'Dca10475.1_3_1'
	'Dca10476.1_2_1'
	'Dca10481.1_4_1'
	'Dca10482.1_6_1'
	'Dca10484.1_4_1'
	'Dca10485.1_2_1'
	'Dca12002.1_3_1'
	'Dca13200.1_1_r'
	'Dca13439.1_2_1'
	'Dca13541.1_5_1'
	'Dca13780.1_4_1'
	'Dca14440.1_2_1'
	'Dca14787.1_2_1'
	'Dca14792.1_2_1'
	'Dca14793.1_5_1'
	'Dca14794.1_2_1'
	'Dca14795.1_2_1'
	'Dca14797.1_2_1'
	'Dca14799.1_2_1'
	'Dca16062.1_2_1'
	'Dca16270.1_8_1'
	'Dca1995.1_2_1'
	'Dca1998.1_5_1'
	'Dca2002.1_2_1'
	'Dca2008.1_2_1'
	'Dca2012.1_3_1'
	'Dca20228.1_2_1'
	'Dca20622.1_4_1'
	'Dca21202.1_5_1'
	'Dca21203.1_6_1'
	'Dca21208.1_3_1'
	'Dca21307.1_2_1'
	'Dca214.1_6_1'
	'Dca21943.1_2_1'
	'Dca2217.1_4_1'
	'Dca22575.1_2_1'
	'Dca23161.1_5_1'
	'Dca23890.1_2_1'
	'Dca25176.1_3_1'
	'Dca25286.1_4_1'
	'Dca25287.1_6_1'
	'Dca25291.1_8_1'
	'Dca25293.1_2_1'
	'Dca25296.1_2_1'
	'Dca25297.1_3_1'
	'Dca25302.1_3_1'
	'Dca25306.1_2_1'
	'Dca25308.1_4_1'
	'Dca25310.1_2_1'
	'Dca25380.1_2_1'
	'Dca25381.1_3_1'
	'Dca25382.1_3_1'
	'Dca25752.1_2_1'
	'Dca25754.1_7_1'
	'Dca25757.1_5_1'
	'Dca26405.1_2_1'
	'Dca26407.1_3_1'
	'Dca26408.1_2_1'
	'Dca27043.1_2_1'
	'Dca27391.1_2_1'
	'Dca28311.1_2_1'
	'Dca28315.1_3_1'
	'Dca29114.1_2_1'
	'Dca2934.1_4_1'
	'Dca29630.1_6_1'
	'Dca29977.1_3_1'
	'Dca29982.1_2_1'
	'Dca30329.1_3_1'
	'Dca30330.1_3_1'
	'Dca30783.1_1_r'
	'Dca30784.1_3_1'
	'Dca31426.1_2_1'
	'Dca32914.1_2_1'
	'Dca33232.1_4_1'
	'Dca34006.1_5_1'
	'Dca35129.1_2_1'
	'Dca35598.1_2_1'
	'Dca35599.1_2_1'
	'Dca3685.1_4_1'
	'Dca3686.1_4_1'
	'Dca3689.1_2_1'
	'Dca3693.1_2_1'
	'Dca3693.2_2_1'
	'Dca37692.1_2_1'
	'Dca37887.1_3_1'
	'Dca39525.1_1'
	'Dca39845.1_3_1'
	'Dca39847.1_4_1'
	'Dca40418.1_2_1'
	'Dca40548.1_3_1'
	'Dca40856.1_2_1'
	'Dca4251.1_3_1'
	'Dca44126.1_4_1'
	'Dca44129.1_3_1'
	'Dca44133.1_5_1'
	'Dca44134.1_3_1'
	'Dca44407.1_3_1'
	'Dca44409.1_3_1'
	'Dca44410.1_4_1'
	'Dca44413.1_3_1'
	'Dca44414.1_3_1'
	'Dca44416.1_5_1'
	'Dca44418.1_3_1'
	'Dca45017.1_2_1'
	'Dca45122.1_2_1'
	'Dca45278.1_2_1'
	'Dca45279.1_2_1'
	'Dca45757.1_2_1'
	'Dca46755.1_2_1'
	'Dca46758.1_2_1'
	'Dca47398.1_4_1'
	'Dca49475.1_5_1'
	'Dca49508.1_2_1'
	'Dca49509.1_2_1'
	'Dca50562.1_1_1'
	'Dca51154.1_3_1'
	'Dca51446.1_2_1'
	'Dca5147.1_2_1'
	'Dca51669.1_2_1'
	'Dca52408.1_3_1'
	'Dca52411.1_3_1'
	'Dca53738.1_4_1'
	'Dca54375.1_2_1'
	'Dca54527.1_2_1'
	'Dca54912.1_4_1'
	'Dca57416.1_2_1'
	'Dca58577.1_3_1'
	'Dca5933.1_5_1'
	'Dca59851.1_6_1'
	'Dca59857.1_9_1'
	'Dca60176.1_2_1'
	'Dca6202.1_2_1'
	'Dca6543.1_2_1'
	'Dca7652.1_2_1'
	'Dca7654.1_3_1'
	'Dca7658.1_5_1'
	'Dca8420.1_2_1'
	'Dca9280.1_2_1'
	'Dca9602.1_2_1'
	'Mi1.2'
	Prf
	R1
	R2
	R3a
	Rpi-sto1
	Rpiblb2
	Rpivnt1
	Rx
	Solyc01g090430_NRC1
	Solyc03g005660_NRCn
	Solyc04g007030_NRC4c
	Solyc04g007050_NRC5
	Solyc04g007060_NRC4b
	Solyc04g007070_NRC4a
	'Solyc04g008120.1.1_Hero'
	Solyc04g008150_NRC6
	Solyc04g015210_NRC7
	Solyc05g009630_NRC3
	Solyc10g008220_NRC0
	Solyc10g047320_NRC2
	Sw5b
;
end;
begin trees;
	tree tree_1 = [&R] ((((((((((((((((((((('Dca40418.1_2_1':0.107346,'Dca9280.1_2_1':0.112239)[&label=0.6]:0.0,'Dca3686.1_4_1':0.016526)[&label=0.89]:0.012438,'Dca40548.1_3_1':0.05434)[&label=0.875]:0.012091,'Dca45279.1_2_1':0.244142)[&label=0.62]:0.020765,(('Dca3693.1_2_1':0.0,'Dca3693.2_2_1':0.0)[&label=0.99]:0.022226,('Dca3685.1_4_1':0.03684,'Dca57416.1_2_1':0.036189)[&label=0.675]:0.010687)[&lab…
end;
begin figtree;
	set appearance.backgroundColorAttribute="Default";
	set appearance.backgroundColour=#ffffff;
	set appearance.branchColorAttribute="User selection";
	set appearance.branchColorGradient=false;
	set appearance.branchLineWidth=1.0;
	set appearance.branchMinLineWidth=0.0;
	set appearance.branchWidthAttribute="Fixed";
	set appearance.foregroundColour=#000000;
	set appearance.hilightingGradient=false;
	set appearance.selectionColour=#2d3680;
	set branchLabels.colorAttribute="User selection";
	set branchLabels.displayAttribute="Branch times";
	set branchLabels.fontName="sansserif";
	set branchLabels.fontSize=8;
	set branchLabels.fontStyle=0;
	set branchLabels.isShown=false;
	set branchLabels.significantDigits=4;
	set layout.expansion=0;
	set layout.layoutType="POLAR";
	set layout.zoom=0;
	set legend.attribute="label";
	set legend.fontSize=10.0;
	set legend.isShown=false;
	set legend.significantDigits=4;
	set nodeBars.barWidth=4.0;
	set nodeBars.displayAttribute=null;
	set nodeBars.isShown=false;
	set nodeLabels.colorAttribute="User selection";
	set nodeLabels.displayAttribute="label";
	set nodeLabels.fontName="Arial";
	set nodeLabels.fontSize=10;
	set nodeLabels.fontStyle=0;
	set nodeLabels.isShown=true;
	set nodeLabels.significantDigits=2;
	set nodeShapeExternal.colourAttribute="User selection";
	set nodeShapeExternal.isShown=false;
	set nodeShapeExternal.minSize=10.0;
	set nodeShapeExternal.scaleType=Width;
	set nodeShapeExternal.shapeType=Circle;
	set nodeShapeExternal.size=4.0;
	set nodeShapeExternal.sizeAttribute="Fixed";
	set nodeShapeInternal.colourAttribute="User selection";
	set nodeShapeInternal.isShown=false;
	set nodeShapeInternal.minSize=10.0;
	set nodeShapeInternal.scaleType=Width;
	set nodeShapeInternal.shapeType=Circle;
	set nodeShapeInternal.size=4.0;
	set nodeShapeInternal.sizeAttribute="Fixed";
	set polarLayout.alignTipLabels=true;
	set polarLayout.angularRange=0;
	set polarLayout.rootAngle=0;
	set polarLayout.rootLength=100;
	set polarLayout.showRoot=true;
	set radialLayout.spread=0.0;
	set rectilinearLayout.alignTipLabels=false;
	set rectilinearLayout.curvature=0;
	set rectilinearLayout.rootLength=100;
	set scale.offsetAge=0.0;
	set scale.rootAge=1.0;
	set scale.scaleFactor=1.0;
	set scale.scaleRoot=false;
	set scaleAxis.automaticScale=true;
	set scaleAxis.fontSize=8.0;
	set scaleAxis.isShown=false;
	set scaleAxis.lineWidth=1.0;
	set scaleAxis.majorTicks=1.0;
	set scaleAxis.minorTicks=0.5;
	set scaleAxis.origin=0.0;
	set scaleAxis.reverseAxis=false;
	set scaleAxis.showGrid=true;
	set scaleBar.automaticScale=true;
	set scaleBar.fontSize=10.0;
	set scaleBar.isShown=true;
	set scaleBar.lineWidth=1.0;
	set scaleBar.scaleRange=0.0;
	set tipLabels.colorAttribute="User selection";
	set tipLabels.displayAttribute="Names";
	set tipLabels.fontName="Arial";
	set tipLabels.fontSize=9;
	set tipLabels.fontStyle=0;
	set tipLabels.isShown=true;
	set tipLabels.significantDigits=2;
	set trees.order=false;
	set trees.orderType="increasing";
	set trees.rooting=false;
	set trees.rootingType="User Selection";
	set trees.transform=false;
	set trees.transformType="cladogram";
end;
