## Supplemental file 2 for "NRC immune receptor networks show diversified hierarchical genetic architecture across plant lineages": 17 Actinidia chinensis .txt

#NEXUS
begin taxa;
	dimensions ntax=90;
	taxlabels
	AT_NRG1
	AT_RPS2
	AT_Zar1
	'Achn014741-TA_|_Achn014741'
	'Achn025411-TA_|_Achn025411'
	'Achn025421-TA_|_Achn025421'
	'Achn027941-TA_|_Achn027941'
	'Achn028111-TA_|_Achn028111'
	'Achn030861-TA_|_Achn030861'
	'Achn037891-TA_|_Achn037891'
	'Achn047361-TA_|_Achn047361'
	'Achn067721-TA_|_Achn067721'
	'Achn070111-TA_|_Achn070111'
	'Achn074481-TA_|_Achn074481'
	'Achn074501-TA_|_Achn074501'
	'Achn075601-TA_|_Achn075601'
	'Achn078231-TA_|_Achn078231'
	'Achn095991-TA_|_Achn095991'
	'Achn096341-TA_|_Achn096341'
	'Achn098511-TA_|_Achn098511'
	'Achn099851-TA_|_Achn099851'
	'Achn111221-TA_|_Achn111221'
	'Achn112411-TA_|_Achn112411'
	'Achn112661-TA_|_Achn112661'
	'Achn122641-TA_|_Achn122641'
	'Achn136851-TA_|_Achn136851'
	'Achn155461-TA_|_Achn155461'
	'Achn165411-TA_|_Achn165411'
	'Achn173061-TA_|_Achn173061'
	'Achn174311-TA_|_Achn174311'
	'Achn178051-TA_|_Achn178051'
	'Achn178071-TA_|_Achn178071'
	'Achn180731-TA_|_Achn180731'
	'Achn208841-TA_|_Achn208841'
	'Achn227881-TA_|_Achn227881'
	'Achn228931-TA_|_Achn228931'
	'Achn230571-TA_|_Achn230571'
	'Achn231791-TA_|_Achn231791'
	'Achn255261-TA_|_Achn255261'
	'Achn275231-TA_|_Achn275231'
	'Achn276081-TA_|_Achn276081'
	'Achn280441-TA_|_Achn280441'
	'Achn320751-TA_|_Achn320751'
	'Achn328251-TA_|_Achn328251'
	'Achn328271-TA_|_Achn328271'
	'Achn328301-TA_|_Achn328301'
	'Achn334411-TA_|_Achn334411'
	'Achn334451-TA_|_Achn334451'
	'Achn334471-TA_|_Achn334471'
	'Achn337321-TA_|_Achn337321'
	'Achn340061-TA_|_Achn340061'
	'Achn345031-TA_|_Achn345031'
	'Achn348041-TA_|_Achn348041'
	'Achn348061-TA_|_Achn348061'
	'Achn356001-TA_|_Achn356001'
	'Achn356511-TA_|_Achn356511'
	'Achn369901-TA_|_Achn369901'
	'Achn369911-TA_|_Achn369911'
	'Achn369921-TA_|_Achn369921'
	'Achn370391-TA_|_Achn370391'
	'Achn376721-TA_|_Achn376721'
	'Achn376741-TA_|_Achn376741'
	'Achn376751-TA_|_Achn376751'
	'Achn377051-TA_|_Achn377051'
	'Achn378361-TA_|_Achn378361'
	'Achn388651-TA_|_Achn388651'
	BS2
	Bs4
	'Mi1.2'
	Prf
	R1
	R2
	R3a
	Rpi-sto1
	Rpiblb2
	Rpivnt1
	Rx
	Solyc01g090430_NRC1
	Solyc03g005660_NRCn
	Solyc04g007030_NRC4c
	Solyc04g007050_NRC5
	Solyc04g007060_NRC4b
	Solyc04g007070_NRC4a
	'Solyc04g008120.1.1_Hero'
	Solyc04g008150_NRC6
	Solyc04g015210_NRC7
	Solyc05g009630_NRC3
	Solyc10g008220_NRC0
	Solyc10g047320_NRC2
	Sw5b
;
end;
begin trees;
	tree tree_1 = [&R] ((((((((((Solyc04g007070_NRC4a[&!color=#ff0000]:0.19514,Solyc04g007060_NRC4b[&!color=#ff0000]:0.266666)[&label=0.52,!color=#ff0000]:0.075298,Solyc04g007030_NRC4c[&!color=#ff0000]:0.318613)[&label=0.995,!color=#ff0000]:0.178856,(Solyc04g015210_NRC7[&!color=#ff0000]:0.505551,Solyc04g008150_NRC6[&!color=#ff0000]:0.267033)[&label=0.615,!color=#ff0000]:0.086814)[&label=0.32,!color=#…
end;
begin figtree;
	set appearance.backgroundColorAttribute="Default";
	set appearance.backgroundColour=#ffffff;
	set appearance.branchColorAttribute="User selection";
	set appearance.branchColorGradient=false;
	set appearance.branchLineWidth=1.0;
	set appearance.branchMinLineWidth=0.0;
	set appearance.branchWidthAttribute="Fixed";
	set appearance.foregroundColour=#000000;
	set appearance.hilightingGradient=false;
	set appearance.selectionColour=#2d3680;
	set branchLabels.colorAttribute="User selection";
	set branchLabels.displayAttribute="Branch times";
	set branchLabels.fontName="sansserif";
	set branchLabels.fontSize=8;
	set branchLabels.fontStyle=0;
	set branchLabels.isShown=false;
	set branchLabels.significantDigits=4;
	set layout.expansion=0;
	set layout.layoutType="POLAR";
	set layout.zoom=0;
	set legend.attribute="label";
	set legend.fontSize=10.0;
	set legend.isShown=false;
	set legend.significantDigits=4;
	set nodeBars.barWidth=4.0;
	set nodeBars.displayAttribute=null;
	set nodeBars.isShown=false;
	set nodeLabels.colorAttribute="User selection";
	set nodeLabels.displayAttribute="label";
	set nodeLabels.fontName="Arial";
	set nodeLabels.fontSize=10;
	set nodeLabels.fontStyle=0;
	set nodeLabels.isShown=true;
	set nodeLabels.significantDigits=2;
	set nodeShapeExternal.colourAttribute="User selection";
	set nodeShapeExternal.isShown=false;
	set nodeShapeExternal.minSize=10.0;
	set nodeShapeExternal.scaleType=Width;
	set nodeShapeExternal.shapeType=Circle;
	set nodeShapeExternal.size=4.0;
	set nodeShapeExternal.sizeAttribute="Fixed";
	set nodeShapeInternal.colourAttribute="User selection";
	set nodeShapeInternal.isShown=false;
	set nodeShapeInternal.minSize=10.0;
	set nodeShapeInternal.scaleType=Width;
	set nodeShapeInternal.shapeType=Circle;
	set nodeShapeInternal.size=4.0;
	set nodeShapeInternal.sizeAttribute="Fixed";
	set polarLayout.alignTipLabels=true;
	set polarLayout.angularRange=0;
	set polarLayout.rootAngle=0;
	set polarLayout.rootLength=100;
	set polarLayout.showRoot=true;
	set radialLayout.spread=0.0;
	set rectilinearLayout.alignTipLabels=false;
	set rectilinearLayout.curvature=0;
	set rectilinearLayout.rootLength=100;
	set scale.offsetAge=0.0;
	set scale.rootAge=1.0;
	set scale.scaleFactor=1.0;
	set scale.scaleRoot=false;
	set scaleAxis.automaticScale=true;
	set scaleAxis.fontSize=8.0;
	set scaleAxis.isShown=false;
	set scaleAxis.lineWidth=1.0;
	set scaleAxis.majorTicks=1.0;
	set scaleAxis.minorTicks=0.5;
	set scaleAxis.origin=0.0;
	set scaleAxis.reverseAxis=false;
	set scaleAxis.showGrid=true;
	set scaleBar.automaticScale=true;
	set scaleBar.fontSize=10.0;
	set scaleBar.isShown=true;
	set scaleBar.lineWidth=1.0;
	set scaleBar.scaleRange=0.0;
	set tipLabels.colorAttribute="User selection";
	set tipLabels.displayAttribute="Names";
	set tipLabels.fontName="Arial";
	set tipLabels.fontSize=9;
	set tipLabels.fontStyle=0;
	set tipLabels.isShown=true;
	set tipLabels.significantDigits=4;
	set trees.order=false;
	set trees.orderType="increasing";
	set trees.rooting=false;
	set trees.rootingType="User Selection";
	set trees.transform=false;
	set trees.transformType="cladogram";
end;
