## Supplemental file 2 for "NRC immune receptor networks show diversified hierarchical genetic architecture across plant lineages": 19 Synsepalum dulcificum .txt

#NEXUS
begin taxa;
	dimensions ntax=208;
	taxlabels
	AT_NRG1
	AT_RPS2
	AT_Zar1
	BS2
	Bs4
	'Chr01G0004210.1'
	'Chr01G0026030.1'
	'Chr01G0027270.1'
	'Chr01G0027290.1'
	'Chr01G0027300.1'
	'Chr01G0027310.1'
	'Chr01G0027320.1'
	'Chr01G0036430.1'
	'Chr01G0036460.1'
	'Chr01G0046160.1'
	'Chr01G0046240.1'
	'Chr02G0049860.1'
	'Chr02G0049890.1'
	'Chr02G0049900.1'
	'Chr02G0051130.1'
	'Chr02G0051140.1'
	'Chr02G0068720.1'
	'Chr03G0082480.1'
	'Chr03G0091460.1'
	'Chr03G0094130.1'
	'Chr03G0097800.1'
	'Chr03G0097810.1'
	'Chr03G0100010.1'
	'Chr03G0100090.1'
	'Chr03G0100110.1'
	'Chr03G0103900.1'
	'Chr03G0103920.1'
	'Chr03G0109020.1'
	'Chr04G0114580.1'
	'Chr04G0114590.1'
	'Chr04G0116970.1'
	'Chr04G0117770.1'
	'Chr04G0121720.1'
	'Chr04G0121750.1'
	'Chr04G0121990.1'
	'Chr04G0122610.1'
	'Chr04G0125740.1'
	'Chr04G0126020.1'
	'Chr04G0136550.1'
	'Chr04G0139970.1'
	'Chr04G0139990.1'
	'Chr05G0142210.1'
	'Chr05G0146600.1'
	'Chr05G0146610.1'
	'Chr05G0148790.1'
	'Chr05G0159680.1'
	'Chr05G0165200.1'
	'Chr05G0165770.1'
	'Chr05G0165790.1'
	'Chr05G0165820.1'
	'Chr05G0170560.1'
	'Chr05G0170580.1'
	'Chr05G0170600.1'
	'Chr05G0170770.1'
	'Chr06G0181890.1'
	'Chr06G0181970.1'
	'Chr06G0182010.1'
	'Chr06G0186560.1'
	'Chr06G0191630.1'
	'Chr06G0191680.1'
	'Chr06G0191700.1'
	'Chr07G0202830.1'
	'Chr07G0202840.1'
	'Chr07G0205440.1'
	'Chr07G0205460.1'
	'Chr07G0208660.1'
	'Chr07G0209040.1'
	'Chr07G0209050.1'
	'Chr07G0209060.1'
	'Chr07G0209070.1'
	'Chr07G0209100.1'
	'Chr07G0209110.1'
	'Chr07G0209130.1'
	'Chr07G0209150.1'
	'Chr07G0209160.1'
	'Chr07G0209170.1'
	'Chr07G0212180.1'
	'Chr07G0212190.1'
	'Chr07G0212200.1'
	'Chr07G0212330.1'
	'Chr07G0214150.1'
	'Chr07G0214170.1'
	'Chr07G0214180.1'
	'Chr07G0214190.1'
	'Chr07G0214210.1'
	'Chr07G0224220.1'
	'Chr08G0241850.1'
	'Chr08G0241870.1'
	'Chr08G0241890.1'
	'Chr08G0241900.1'
	'Chr08G0242150.1'
	'Chr08G0242210.1'
	'Chr08G0242360.1'
	'Chr08G0244280.1'
	'Chr08G0247410.1'
	'Chr08G0247910.1'
	'Chr08G0247920.1'
	'Chr08G0247930.1'
	'Chr08G0249180.1'
	'Chr08G0255480.1'
	'Chr08G0255510.1'
	'Chr09G0272780.1'
	'Chr09G0278730.1'
	'Chr09G0279200.1'
	'Chr09G0279210.1'
	'Chr09G0279230.1'
	'Chr10G0304250.1'
	'Chr10G0304260.1'
	'Chr11G0328110.1'
	'Chr11G0328140.1'
	'Chr11G0328150.1'
	'Chr11G0328170.1'
	'Chr11G0328190.1'
	'Chr11G0328200.1'
	'Chr11G0328220.1'
	'Chr11G0328460.1'
	'Chr12G0337880.1'
	'Chr12G0337910.1'
	'Chr12G0337940.1'
	'Chr12G0338000.1'
	'Chr12G0338010.1'
	'Chr12G0338050.1'
	'Chr12G0339090.1'
	'Chr12G0339110.1'
	'Chr12G0339150.1'
	'Chr12G0339170.1'
	'Chr12G0339190.1'
	'Chr12G0344340.1'
	'Chr12G0344350.1'
	'Chr12G0345690.1'
	'Chr12G0345720.1'
	'Chr12G0345760.1'
	'Chr12G0345770.1'
	'Chr12G0350830.1'
	'Chr12G0350850.1'
	'Chr12G0350860.1'
	'Chr12G0355180.1'
	'Chr12G0355190.1'
	'Chr12G0355200.1'
	'Chr12G0355240.1'
	'Chr12G0355250.1'
	'Chr12G0355400.1'
	'Chr12G0355410.1'
	'Chr13G0359460.1'
	'Chr13G0359470.1'
	'Chr13G0363590.1'
	'Chr13G0363620.1'
	'Chr13G0363630.1'
	'Chr13G0363710.1'
	'Chr13G0363750.1'
	'Chr13G0363760.1'
	'Chr13G0363810.1'
	'Chr13G0363820.1'
	'Chr13G0363840.1'
	'Chr13G0364820.1'
	'Chr13G0364880.1'
	'Chr13G0365070.1'
	'Chr13G0365360.1'
	'Chr13G0365850.1'
	'Chr13G0366010.1'
	'Chr13G0366180.1'
	'Chr13G0366420.1'
	'Chr13G0366430.1'
	'Chr13G0366460.1'
	'Chr13G0367290.1'
	'Chr13G0367650.1'
	'Chr13G0370650.1'
	'Chr13G0370700.1'
	'Chr13G0371610.1'
	'Chr13G0373090.1'
	'Chr13G0373100.1'
	'Chr13G0373140.1'
	'Chr13G0373150.1'
	'Chr13G0373160.1'
	'Chr13G0377130.1'
	'Chr13G0377140.1'
	'Chr13G0377150.1'
	'Chr13G0377170.1'
	'Chr13G0377180.1'
	'Chr13G0377190.1'
	'Chr13G0377200.1'
	'Mi1.2'
	Prf
	R1
	R2
	R3a
	Rpi-sto1
	Rpiblb2
	Rpivnt1
	Rx
	Solyc01g090430_NRC1
	Solyc03g005660_NRCn
	Solyc04g007030_NRC4c
	Solyc04g007050_NRC5
	Solyc04g007060_NRC4b
	Solyc04g007070_NRC4a
	'Solyc04g008120.1.1_Hero'
	Solyc04g008150_NRC6
	Solyc04g015210_NRC7
	Solyc05g009630_NRC3
	Solyc10g008220_NRC0
	Solyc10g047320_NRC2
	Sw5b
;
end;
begin trees;
	tree tree_1 = [&R] (((((((((((((((('Chr06G0181890.1':0.022827,'Chr06G0181970.1':0.12725)[&label=0.73]:0.041336,'Chr06G0182010.1':0.010809)[&label=1.0]:0.166325,('Chr08G0242360.1':0.063486,('Chr07G0224220.1':0.124343,'Chr08G0244280.1':0.074975)[&label=0.51]:0.031124)[&label=0.99]:0.112994)[&label=0.97]:0.123812,'Chr08G0242150.1':0.482517)[&label=0.91]:0.125206,'Chr08G0242210.1':0.220562)[&label=0.…
end;
begin figtree;
	set appearance.backgroundColorAttribute="Default";
	set appearance.backgroundColour=#ffffff;
	set appearance.branchColorAttribute="User selection";
	set appearance.branchColorGradient=false;
	set appearance.branchLineWidth=1.0;
	set appearance.branchMinLineWidth=0.0;
	set appearance.branchWidthAttribute="Fixed";
	set appearance.foregroundColour=#000000;
	set appearance.hilightingGradient=false;
	set appearance.selectionColour=#2d3680;
	set branchLabels.colorAttribute="User selection";
	set branchLabels.displayAttribute="Branch times";
	set branchLabels.fontName="sansserif";
	set branchLabels.fontSize=8;
	set branchLabels.fontStyle=0;
	set branchLabels.isShown=false;
	set branchLabels.significantDigits=4;
	set layout.expansion=0;
	set layout.layoutType="POLAR";
	set layout.zoom=0;
	set legend.attribute="label";
	set legend.fontSize=10.0;
	set legend.isShown=false;
	set legend.significantDigits=4;
	set nodeBars.barWidth=4.0;
	set nodeBars.displayAttribute=null;
	set nodeBars.isShown=false;
	set nodeLabels.colorAttribute="User selection";
	set nodeLabels.displayAttribute="label";
	set nodeLabels.fontName="Arial";
	set nodeLabels.fontSize=8;
	set nodeLabels.fontStyle=0;
	set nodeLabels.isShown=true;
	set nodeLabels.significantDigits=2;
	set nodeShapeExternal.colourAttribute="User selection";
	set nodeShapeExternal.isShown=false;
	set nodeShapeExternal.minSize=10.0;
	set nodeShapeExternal.scaleType=Width;
	set nodeShapeExternal.shapeType=Circle;
	set nodeShapeExternal.size=4.0;
	set nodeShapeExternal.sizeAttribute="Fixed";
	set nodeShapeInternal.colourAttribute="User selection";
	set nodeShapeInternal.isShown=false;
	set nodeShapeInternal.minSize=10.0;
	set nodeShapeInternal.scaleType=Width;
	set nodeShapeInternal.shapeType=Circle;
	set nodeShapeInternal.size=4.0;
	set nodeShapeInternal.sizeAttribute="Fixed";
	set polarLayout.alignTipLabels=true;
	set polarLayout.angularRange=0;
	set polarLayout.rootAngle=0;
	set polarLayout.rootLength=100;
	set polarLayout.showRoot=true;
	set radialLayout.spread=0.0;
	set rectilinearLayout.alignTipLabels=false;
	set rectilinearLayout.curvature=0;
	set rectilinearLayout.rootLength=100;
	set scale.offsetAge=0.0;
	set scale.rootAge=1.0;
	set scale.scaleFactor=1.0;
	set scale.scaleRoot=false;
	set scaleAxis.automaticScale=true;
	set scaleAxis.fontSize=8.0;
	set scaleAxis.isShown=false;
	set scaleAxis.lineWidth=1.0;
	set scaleAxis.majorTicks=1.0;
	set scaleAxis.minorTicks=0.5;
	set scaleAxis.origin=0.0;
	set scaleAxis.reverseAxis=false;
	set scaleAxis.showGrid=true;
	set scaleBar.automaticScale=true;
	set scaleBar.fontSize=10.0;
	set scaleBar.isShown=true;
	set scaleBar.lineWidth=1.0;
	set scaleBar.scaleRange=0.0;
	set tipLabels.colorAttribute="User selection";
	set tipLabels.displayAttribute="Names";
	set tipLabels.fontName="Arial";
	set tipLabels.fontSize=10;
	set tipLabels.fontStyle=0;
	set tipLabels.isShown=true;
	set tipLabels.significantDigits=4;
	set trees.order=false;
	set trees.orderType="increasing";
	set trees.rooting=false;
	set trees.rootingType="User Selection";
	set trees.transform=false;
	set trees.transformType="cladogram";
end;
