## Supplemental file 2 for "NRC immune receptor networks show diversified hierarchical genetic architecture across plant lineages": 20 Chrysanthemun nankingense .txt

#NEXUS
begin taxa;
	dimensions ntax=209;
	taxlabels
	AT_NRG1
	AT_RPS2
	AT_Zar1
	BS2
	Bs4
	CHR00000392-RA
	CHR00001949-RA
	CHR00003274-RA
	CHR00003277-RA
	CHR00003281-RA
	CHR00003286-RA
	CHR00003296-RA
	CHR00003627-RA
	CHR00003630-RA
	CHR00003833-RA
	CHR00004443-RA
	CHR00006603-RA
	CHR00007151-RA
	CHR00008953-RA
	CHR00008960-RA
	CHR00009025-RA
	CHR00009314-RA
	CHR00009367-RA
	CHR00009368-RA
	CHR00010578-RA
	CHR00010584-RA
	CHR00011444-RA
	CHR00011499-RA
	CHR00012222-RA
	CHR00012598-RA
	CHR00012608-RA
	CHR00012980-RA
	CHR00012984-RA
	CHR00013604-RA
	CHR00014211-RA
	CHR00014862-RA
	CHR00014865-RA
	CHR00014870-RA
	CHR00014969-RA
	CHR00014984-RA
	CHR00015019-RA
	CHR00015023-RA
	CHR00015458-RA
	CHR00015919-RA
	CHR00018529-RA
	CHR00019480-RA
	CHR00019491-RA
	CHR00019833-RA
	CHR00019838-RA
	CHR00020035-RA
	CHR00020036-RA
	CHR00020305-RA
	CHR00020311-RA
	CHR00021121-RA
	CHR00021125-RA
	CHR00021341-RA
	CHR00021353-RA
	CHR00022201-RA
	CHR00023293-RA
	CHR00023658-RA
	CHR00024957-RA
	CHR00025696-RA
	CHR00026015-RA
	CHR00028550-RA
	CHR00028557-RA
	CHR00028562-RA
	CHR00028784-RA
	CHR00029038-RA
	CHR00031096-RA
	CHR00031307-RA
	CHR00031787-RA
	CHR00031790-RA
	CHR00033282-RA
	CHR00033942-RA
	CHR00033952-RA
	CHR00034098-RA
	CHR00034099-RA
	CHR00034361-RA
	CHR00034366-RA
	CHR00034593-RA
	CHR00034598-RA
	CHR00034913-RA
	CHR00036070-RA
	CHR00036073-RA
	CHR00036600-RA
	CHR00037361-RA
	CHR00038760-RA
	CHR00040751-RA
	CHR00040921-RA
	CHR00041103-RA
	CHR00041107-RA
	CHR00041108-RA
	CHR00043629-RA
	CHR00044052-RA
	CHR00044813-RA
	CHR00044953-RA
	CHR00044958-RA
	CHR00045364-RA
	CHR00046108-RA
	CHR00046842-RA
	CHR00047392-RA
	CHR00048981-RA
	CHR00049127-RA
	CHR00049229-RA
	CHR00050159-RA
	CHR00052254-RA
	CHR00052269-RA
	CHR00052836-RA
	CHR00052842-RA
	CHR00054126-RA
	CHR00054592-RA
	CHR00056243-RA
	CHR00056677-RA
	CHR00057074-RA
	CHR00058088-RA
	CHR00058664-RA
	CHR00059660-RA
	CHR00059754-RA
	CHR00059759-RA
	CHR00060323-RA
	CHR00060324-RA
	CHR00061736-RA
	CHR00062366-RA
	CHR00062535-RA
	CHR00062883-RA
	CHR00063906-RA
	CHR00063911-RA
	CHR00064897-RA
	CHR00064930-RA
	CHR00065794-RA
	CHR00066496-RA
	CHR00066505-RA
	CHR00067810-RA
	CHR00068737-RA
	CHR00069568-RA
	CHR00069740-RA
	CHR00070737-RA
	CHR00070818-RA
	CHR00071492-RA
	CHR00071494-RA
	CHR00071496-RA
	CHR00071796-RA
	CHR00072674-RA
	CHR00072943-RA
	CHR00073161-RA
	CHR00073219-RA
	CHR00073432-RA
	CHR00073435-RA
	CHR00074284-RA
	CHR00074968-RA
	CHR00075198-RA
	CHR00075199-RA
	CHR00075800-RA
	CHR00076207-RA
	CHR00078120-RA
	CHR00078121-RA
	CHR00079331-RA
	CHR00079980-RA
	CHR00080383-RA
	CHR00080801-RA
	CHR00081322-RA
	CHR00081323-RA
	CHR00081366-RA
	CHR00081367-RA
	CHR00082203-RA
	CHR00082299-RA
	CHR00083281-RA
	CHR00083745-RA
	CHR00085009-RA
	CHR00085915-RA
	CHR00086112-RA
	CHR00086736-RA
	CHR00087259-RA
	CHR00087278-RA
	CHR00088030-RA
	CHR00089283-RA
	CHR00089488-RA
	CHR00090234-RA
	CHR00090756-RA
	CHR00091041-RA
	CHR00091171-RA
	CHR00091243-RA
	CHR00091838-RA
	CHR00091993-RA
	CHR00092298-RA
	CHR00092299-RA
	CHR00093771-RA
	'Mi1.2'
	Prf
	R1
	R2
	R3a
	Rpi-sto1
	Rpiblb2
	Rpivnt1
	Rx
	Solyc01g090430_NRC1
	Solyc03g005660_NRCn
	Solyc04g007030_NRC4c
	Solyc04g007050_NRC5
	Solyc04g007060_NRC4b
	Solyc04g007070_NRC4a
	'Solyc04g008120.1.1_Hero'
	Solyc04g008150_NRC6
	Solyc04g015210_NRC7
	Solyc05g009630_NRC3
	Solyc10g008220_NRC0
	Solyc10g047320_NRC2
	Sw5b
;
end;
begin trees;
	tree tree_1 = [&R] ((((((((((((Solyc04g015210_NRC7[&!color=#ff3333]:0.492964,Solyc04g008150_NRC6[&!color=#ff3333]:0.266441)[&label=0.56,!color=#ff3333]:0.064095,Solyc04g007050_NRC5[&!color=#ff3333]:0.599848)[&label=0.385,!color=#ff3333]:0.051317,(Solyc04g007030_NRC4c[&!color=#ff3333]:0.316463,(Solyc04g007070_NRC4a[&!color=#ff3333]:0.195771,Solyc04g007060_NRC4b[&!color=#ff3333]:0.25399)[&label=0.5…
end;
begin figtree;
	set appearance.backgroundColorAttribute="Default";
	set appearance.backgroundColour=#ffffff;
	set appearance.branchColorAttribute="User selection";
	set appearance.branchColorGradient=false;
	set appearance.branchLineWidth=1.0;
	set appearance.branchMinLineWidth=0.0;
	set appearance.branchWidthAttribute="Fixed";
	set appearance.foregroundColour=#000000;
	set appearance.hilightingGradient=false;
	set appearance.selectionColour=#2d3680;
	set branchLabels.colorAttribute="User selection";
	set branchLabels.displayAttribute="Branch times";
	set branchLabels.fontName="sansserif";
	set branchLabels.fontSize=8;
	set branchLabels.fontStyle=0;
	set branchLabels.isShown=false;
	set branchLabels.significantDigits=4;
	set layout.expansion=0;
	set layout.layoutType="POLAR";
	set layout.zoom=0;
	set legend.attribute="label";
	set legend.fontSize=10.0;
	set legend.isShown=false;
	set legend.significantDigits=4;
	set nodeBars.barWidth=4.0;
	set nodeBars.displayAttribute=null;
	set nodeBars.isShown=false;
	set nodeLabels.colorAttribute="User selection";
	set nodeLabels.displayAttribute="label";
	set nodeLabels.fontName="sansserif";
	set nodeLabels.fontSize=10;
	set nodeLabels.fontStyle=0;
	set nodeLabels.isShown=true;
	set nodeLabels.significantDigits=2;
	set nodeShapeExternal.colourAttribute="User selection";
	set nodeShapeExternal.isShown=false;
	set nodeShapeExternal.minSize=10.0;
	set nodeShapeExternal.scaleType=Width;
	set nodeShapeExternal.shapeType=Circle;
	set nodeShapeExternal.size=4.0;
	set nodeShapeExternal.sizeAttribute="Fixed";
	set nodeShapeInternal.colourAttribute="User selection";
	set nodeShapeInternal.isShown=false;
	set nodeShapeInternal.minSize=10.0;
	set nodeShapeInternal.scaleType=Width;
	set nodeShapeInternal.shapeType=Circle;
	set nodeShapeInternal.size=4.0;
	set nodeShapeInternal.sizeAttribute="Fixed";
	set polarLayout.alignTipLabels=true;
	set polarLayout.angularRange=0;
	set polarLayout.rootAngle=0;
	set polarLayout.rootLength=100;
	set polarLayout.showRoot=true;
	set radialLayout.spread=0.0;
	set rectilinearLayout.alignTipLabels=true;
	set rectilinearLayout.curvature=0;
	set rectilinearLayout.rootLength=100;
	set scale.offsetAge=0.0;
	set scale.rootAge=1.0;
	set scale.scaleFactor=1.0;
	set scale.scaleRoot=false;
	set scaleAxis.automaticScale=true;
	set scaleAxis.fontSize=8.0;
	set scaleAxis.isShown=false;
	set scaleAxis.lineWidth=1.0;
	set scaleAxis.majorTicks=1.0;
	set scaleAxis.minorTicks=0.5;
	set scaleAxis.origin=0.0;
	set scaleAxis.reverseAxis=false;
	set scaleAxis.showGrid=true;
	set scaleBar.automaticScale=true;
	set scaleBar.fontSize=10.0;
	set scaleBar.isShown=true;
	set scaleBar.lineWidth=1.0;
	set scaleBar.scaleRange=0.0;
	set tipLabels.colorAttribute="User selection";
	set tipLabels.displayAttribute="Names";
	set tipLabels.fontName="Arial";
	set tipLabels.fontSize=9;
	set tipLabels.fontStyle=0;
	set tipLabels.isShown=true;
	set tipLabels.significantDigits=4;
	set trees.order=false;
	set trees.orderType="increasing";
	set trees.rooting=false;
	set trees.rootingType="User Selection";
	set trees.transform=false;
	set trees.transformType="cladogram";
end;
