## Supplemental file 2 for "NRC immune receptor networks show diversified hierarchical genetic architecture across plant lineages": 21 Lactuca sativa .txt

#NEXUS
begin taxa;
	dimensions ntax=377;
	taxlabels
	AT_NRG1
	AT_Zar1
	BS2
	Bs4
	'Lsat_1_v5_gn_0_10760.1'
	'Lsat_1_v5_gn_0_17700.2'
	'Lsat_1_v5_gn_0_19660.1'
	'Lsat_1_v5_gn_0_19800.1'
	'Lsat_1_v5_gn_0_19860.1'
	'Lsat_1_v5_gn_0_19880.1'
	'Lsat_1_v5_gn_0_19921.1'
	'Lsat_1_v5_gn_0_20061.1'
	'Lsat_1_v5_gn_0_22900.1'
	'Lsat_1_v5_gn_0_23641.1'
	'Lsat_1_v5_gn_0_2980.1'
	'Lsat_1_v5_gn_0_30981.1'
	'Lsat_1_v5_gn_0_37300.1'
	'Lsat_1_v5_gn_0_41301.1'
	'Lsat_1_v5_gn_0_43420.1'
	'Lsat_1_v5_gn_0_43840.1'
	'Lsat_1_v5_gn_1_101001.1'
	'Lsat_1_v5_gn_1_101021.1'
	'Lsat_1_v5_gn_1_101141.1'
	'Lsat_1_v5_gn_1_101221.1'
	'Lsat_1_v5_gn_1_101561.3'
	'Lsat_1_v5_gn_1_101600.1'
	'Lsat_1_v5_gn_1_101761.1'
	'Lsat_1_v5_gn_1_101861.1'
	'Lsat_1_v5_gn_1_101920.1'
	'Lsat_1_v5_gn_1_101960.1'
	'Lsat_1_v5_gn_1_102000.1'
	'Lsat_1_v5_gn_1_102041.1'
	'Lsat_1_v5_gn_1_102120.1'
	'Lsat_1_v5_gn_1_102140.1'
	'Lsat_1_v5_gn_1_102180.1'
	'Lsat_1_v5_gn_1_102200.1'
	'Lsat_1_v5_gn_1_102280.1'
	'Lsat_1_v5_gn_1_105241.1'
	'Lsat_1_v5_gn_1_19281.1'
	'Lsat_1_v5_gn_1_41961.3'
	'Lsat_1_v5_gn_1_66260.1'
	'Lsat_1_v5_gn_1_77280.1'
	'Lsat_1_v5_gn_1_77560.1'
	'Lsat_1_v5_gn_1_77600.3'
	'Lsat_1_v5_gn_1_78021.1'
	'Lsat_1_v5_gn_1_78540.1'
	'Lsat_1_v5_gn_1_79100.1'
	'Lsat_1_v5_gn_1_79540.1'
	'Lsat_1_v5_gn_1_79880.1'
	'Lsat_1_v5_gn_1_80040.1'
	'Lsat_1_v5_gn_1_80200.1'
	'Lsat_1_v5_gn_1_80260.3'
	'Lsat_1_v5_gn_1_80280.1'
	'Lsat_1_v5_gn_1_80300.3'
	'Lsat_1_v5_gn_1_80340.1'
	'Lsat_1_v5_gn_1_83140.1'
	'Lsat_1_v5_gn_1_85921.1'
	'Lsat_1_v5_gn_1_86101.1'
	'Lsat_1_v5_gn_1_86321.1'
	'Lsat_1_v5_gn_1_88300.1'
	'Lsat_1_v5_gn_1_90121.1'
	'Lsat_1_v5_gn_1_90240.1'
	'Lsat_1_v5_gn_1_90261.1'
	'Lsat_1_v5_gn_1_91840.1'
	'Lsat_1_v5_gn_1_91860.1'
	'Lsat_1_v5_gn_1_91880.1'
	'Lsat_1_v5_gn_1_91940.1'
	'Lsat_1_v5_gn_1_92080.1'
	'Lsat_1_v5_gn_1_92100.2'
	'Lsat_1_v5_gn_1_92120.1'
	'Lsat_1_v5_gn_1_92800.3'
	'Lsat_1_v5_gn_1_92860.1'
	'Lsat_1_v5_gn_1_93540.3'
	'Lsat_1_v5_gn_1_93741.1'
	'Lsat_1_v5_gn_1_93820.1'
	'Lsat_1_v5_gn_1_93941.1'
	'Lsat_1_v5_gn_1_94001.1'
	'Lsat_1_v5_gn_1_94101.1'
	'Lsat_1_v5_gn_1_94121.1'
	'Lsat_1_v5_gn_1_94481.1'
	'Lsat_1_v5_gn_1_94960.3'
	'Lsat_1_v5_gn_1_94980.4'
	'Lsat_1_v5_gn_1_95000.1'
	'Lsat_1_v5_gn_1_95060.1'
	'Lsat_1_v5_gn_1_97241.1'
	'Lsat_1_v5_gn_1_98040.1'
	'Lsat_1_v5_gn_1_98241.1'
	'Lsat_1_v5_gn_1_98261.1'
	'Lsat_1_v5_gn_1_98321.1'
	'Lsat_1_v5_gn_1_98341.1'
	'Lsat_1_v5_gn_1_98921.1'
	'Lsat_1_v5_gn_1_98941.1'
	'Lsat_1_v5_gn_1_99060.1'
	'Lsat_1_v5_gn_1_99180.1'
	'Lsat_1_v5_gn_1_99240.2'
	'Lsat_1_v5_gn_1_99400.1'
	'Lsat_1_v5_gn_2_11200.1'
	'Lsat_1_v5_gn_2_11741.1'
	'Lsat_1_v5_gn_2_1200.1'
	'Lsat_1_v5_gn_2_1280.1'
	'Lsat_1_v5_gn_2_13121.1'
	'Lsat_1_v5_gn_2_13161.1'
	'Lsat_1_v5_gn_2_13981.1'
	'Lsat_1_v5_gn_2_14061.1'
	'Lsat_1_v5_gn_2_14321.1'
	'Lsat_1_v5_gn_2_14340.1'
	'Lsat_1_v5_gn_2_14581.1'
	'Lsat_1_v5_gn_2_15281.1'
	'Lsat_1_v5_gn_2_15901.1'
	'Lsat_1_v5_gn_2_15981.1'
	'Lsat_1_v5_gn_2_1721.1'
	'Lsat_1_v5_gn_2_17301.1'
	'Lsat_1_v5_gn_2_23360.1'
	'Lsat_1_v5_gn_2_23801.1'
	'Lsat_1_v5_gn_2_241.1'
	'Lsat_1_v5_gn_2_25361.1'
	'Lsat_1_v5_gn_2_26880.1'
	'Lsat_1_v5_gn_2_26920.1'
	'Lsat_1_v5_gn_2_26980.1'
	'Lsat_1_v5_gn_2_27000.1'
	'Lsat_1_v5_gn_2_27040.1'
	'Lsat_1_v5_gn_2_27060.1'
	'Lsat_1_v5_gn_2_27301.1'
	'Lsat_1_v5_gn_2_27321.1'
	'Lsat_1_v5_gn_2_27381.1'
	'Lsat_1_v5_gn_2_27441.1'
	'Lsat_1_v5_gn_2_27501.1'
	'Lsat_1_v5_gn_2_27540.1'
	'Lsat_1_v5_gn_2_27580.1'
	'Lsat_1_v5_gn_2_27701.1'
	'Lsat_1_v5_gn_2_281.1'
	'Lsat_1_v5_gn_2_28220.1'
	'Lsat_1_v5_gn_2_28260.1'
	'Lsat_1_v5_gn_2_28460.1'
	'Lsat_1_v5_gn_2_28580.1'
	'Lsat_1_v5_gn_2_28620.1'
	'Lsat_1_v5_gn_2_29860.1'
	'Lsat_1_v5_gn_2_30460.1'
	'Lsat_1_v5_gn_2_30621.1'
	'Lsat_1_v5_gn_2_32820.2'
	'Lsat_1_v5_gn_2_340.1'
	'Lsat_1_v5_gn_2_3981.1'
	'Lsat_1_v5_gn_2_4161.1'
	'Lsat_1_v5_gn_2_4301.1'
	'Lsat_1_v5_gn_2_44040.1'
	'Lsat_1_v5_gn_2_4600.1'
	'Lsat_1_v5_gn_2_4720.1'
	'Lsat_1_v5_gn_2_4860.1'
	'Lsat_1_v5_gn_2_4900.1'
	'Lsat_1_v5_gn_2_4940.1'
	'Lsat_1_v5_gn_2_5621.1'
	'Lsat_1_v5_gn_2_5761.1'
	'Lsat_1_v5_gn_2_60401.1'
	'Lsat_1_v5_gn_2_7461.1'
	'Lsat_1_v5_gn_2_81500.1'
	'Lsat_1_v5_gn_2_86861.1'
	'Lsat_1_v5_gn_2_880.1'
	'Lsat_1_v5_gn_2_940.1'
	'Lsat_1_v5_gn_3_108961.1'
	'Lsat_1_v5_gn_3_113940.1'
	'Lsat_1_v5_gn_3_115800.1'
	'Lsat_1_v5_gn_3_116300.1'
	'Lsat_1_v5_gn_3_116440.1'
	'Lsat_1_v5_gn_3_116500.1'
	'Lsat_1_v5_gn_3_116540.6'
	'Lsat_1_v5_gn_3_116920.1'
	'Lsat_1_v5_gn_3_117560.1'
	'Lsat_1_v5_gn_3_117600.1'
	'Lsat_1_v5_gn_3_117761.1'
	'Lsat_1_v5_gn_3_117880.1'
	'Lsat_1_v5_gn_3_118121.1'
	'Lsat_1_v5_gn_3_118161.1'
	'Lsat_1_v5_gn_3_118201.1'
	'Lsat_1_v5_gn_3_118260.1'
	'Lsat_1_v5_gn_3_118420.1'
	'Lsat_1_v5_gn_3_118460.1'
	'Lsat_1_v5_gn_3_119581.4'
	'Lsat_1_v5_gn_3_120000.1'
	'Lsat_1_v5_gn_3_120701.1'
	'Lsat_1_v5_gn_3_120741.1'
	'Lsat_1_v5_gn_3_120821.1'
	'Lsat_1_v5_gn_3_120901.1'
	'Lsat_1_v5_gn_3_132141.1'
	'Lsat_1_v5_gn_4_111140.1'
	'Lsat_1_v5_gn_4_138080.1'
	'Lsat_1_v5_gn_4_144921.1'
	'Lsat_1_v5_gn_4_145920.1'
	'Lsat_1_v5_gn_4_147380.1'
	'Lsat_1_v5_gn_4_147480.1'
	'Lsat_1_v5_gn_4_148140.1'
	'Lsat_1_v5_gn_4_148200.1'
	'Lsat_1_v5_gn_4_148261.1'
	'Lsat_1_v5_gn_4_148360.1'
	'Lsat_1_v5_gn_4_148421.1'
	'Lsat_1_v5_gn_4_150441.1'
	'Lsat_1_v5_gn_4_150461.1'
	'Lsat_1_v5_gn_4_150561.1'
	'Lsat_1_v5_gn_4_150621.1'
	'Lsat_1_v5_gn_4_150641.1'
	'Lsat_1_v5_gn_4_150681.1'
	'Lsat_1_v5_gn_4_155261.1'
	'Lsat_1_v5_gn_4_168440.1'
	'Lsat_1_v5_gn_4_168480.1'
	'Lsat_1_v5_gn_4_37660.1'
	'Lsat_1_v5_gn_4_37841.1'
	'Lsat_1_v5_gn_4_37901.1'
	'Lsat_1_v5_gn_4_37921.1'
	'Lsat_1_v5_gn_5_101660.1'
	'Lsat_1_v5_gn_5_101700.1'
	'Lsat_1_v5_gn_5_103361.1'
	'Lsat_1_v5_gn_5_104140.1'
	'Lsat_1_v5_gn_5_128960.1'
	'Lsat_1_v5_gn_5_164620.1'
	'Lsat_1_v5_gn_5_27220.1'
	'Lsat_1_v5_gn_5_38001.1'
	'Lsat_1_v5_gn_5_38020.1'
	'Lsat_1_v5_gn_5_39440.1'
	'Lsat_1_v5_gn_5_39460.1'
	'Lsat_1_v5_gn_5_39581.1'
	'Lsat_1_v5_gn_5_39581.3'
	'Lsat_1_v5_gn_6_42921.1'
	'Lsat_1_v5_gn_6_74641.1'
	'Lsat_1_v5_gn_7_108321.1'
	'Lsat_1_v5_gn_7_115621.1'
	'Lsat_1_v5_gn_7_35540.1'
	'Lsat_1_v5_gn_7_44840.2'
	'Lsat_1_v5_gn_7_46580.1'
	'Lsat_1_v5_gn_7_46600.1'
	'Lsat_1_v5_gn_7_46620.1'
	'Lsat_1_v5_gn_7_46640.1'
	'Lsat_1_v5_gn_7_46680.1'
	'Lsat_1_v5_gn_7_46720.1'
	'Lsat_1_v5_gn_7_48041.1'
	'Lsat_1_v5_gn_7_48101.1'
	'Lsat_1_v5_gn_7_48140.1'
	'Lsat_1_v5_gn_7_48161.1'
	'Lsat_1_v5_gn_7_48201.1'
	'Lsat_1_v5_gn_7_48220.1'
	'Lsat_1_v5_gn_7_48240.1'
	'Lsat_1_v5_gn_7_55380.1'
	'Lsat_1_v5_gn_7_66420.1'
	'Lsat_1_v5_gn_7_76440.1'
	'Lsat_1_v5_gn_8_112021.1'
	'Lsat_1_v5_gn_8_112080.3'
	'Lsat_1_v5_gn_8_112140.1'
	'Lsat_1_v5_gn_8_112841.1'
	'Lsat_1_v5_gn_8_112901.1'
	'Lsat_1_v5_gn_8_112941.1'
	'Lsat_1_v5_gn_8_113021.1'
	'Lsat_1_v5_gn_8_114401.1'
	'Lsat_1_v5_gn_8_114481.1'
	'Lsat_1_v5_gn_8_114541.3'
	'Lsat_1_v5_gn_8_119380.1'
	'Lsat_1_v5_gn_8_120121.1'
	'Lsat_1_v5_gn_8_121240.1'
	'Lsat_1_v5_gn_8_121540.1'
	'Lsat_1_v5_gn_8_121640.1'
	'Lsat_1_v5_gn_8_122441.1'
	'Lsat_1_v5_gn_8_123301.1'
	'Lsat_1_v5_gn_8_124041.1'
	'Lsat_1_v5_gn_8_124080.1'
	'Lsat_1_v5_gn_8_124100.1'
	'Lsat_1_v5_gn_8_124140.1'
	'Lsat_1_v5_gn_8_124601.1'
	'Lsat_1_v5_gn_8_124621.1'
	'Lsat_1_v5_gn_8_124761.1'
	'Lsat_1_v5_gn_8_124781.1'
	'Lsat_1_v5_gn_8_14700.1'
	'Lsat_1_v5_gn_8_18160.1'
	'Lsat_1_v5_gn_8_1861.1'
	'Lsat_1_v5_gn_8_2021.1'
	'Lsat_1_v5_gn_8_35940.1'
	'Lsat_1_v5_gn_8_36021.1'
	'Lsat_1_v5_gn_8_40680.1'
	'Lsat_1_v5_gn_8_47121.1'
	'Lsat_1_v5_gn_8_47141.1'
	'Lsat_1_v5_gn_8_47261.1'
	'Lsat_1_v5_gn_8_47281.1'
	'Lsat_1_v5_gn_8_47361.1'
	'Lsat_1_v5_gn_8_48221.1'
	'Lsat_1_v5_gn_8_48241.1'
	'Lsat_1_v5_gn_8_48341.1'
	'Lsat_1_v5_gn_8_48361.1'
	'Lsat_1_v5_gn_8_48440.1'
	'Lsat_1_v5_gn_8_48561.3'
	'Lsat_1_v5_gn_8_48581.1'
	'Lsat_1_v5_gn_8_48660.1'
	'Lsat_1_v5_gn_8_48680.1'
	'Lsat_1_v5_gn_8_48700.1'
	'Lsat_1_v5_gn_8_48740.1'
	'Lsat_1_v5_gn_8_48760.1'
	'Lsat_1_v5_gn_8_48960.1'
	'Lsat_1_v5_gn_8_49000.3'
	'Lsat_1_v5_gn_8_49401.1'
	'Lsat_1_v5_gn_8_49481.1'
	'Lsat_1_v5_gn_8_49780.1'
	'Lsat_1_v5_gn_8_49860.2'
	'Lsat_1_v5_gn_8_49880.1'
	'Lsat_1_v5_gn_8_49901.1'
	'Lsat_1_v5_gn_8_49961.1'
	'Lsat_1_v5_gn_8_49981.1'
	'Lsat_1_v5_gn_8_50060.1'
	'Lsat_1_v5_gn_8_50380.1'
	'Lsat_1_v5_gn_8_50421.1'
	'Lsat_1_v5_gn_8_50481.1'
	'Lsat_1_v5_gn_8_50541.1'
	'Lsat_1_v5_gn_8_50621.1'
	'Lsat_1_v5_gn_8_50681.1'
	'Lsat_1_v5_gn_8_50701.1'
	'Lsat_1_v5_gn_8_82140.1'
	'Lsat_1_v5_gn_9_103760.1'
	'Lsat_1_v5_gn_9_121401.1'
	'Lsat_1_v5_gn_9_122021.1'
	'Lsat_1_v5_gn_9_123541.1'
	'Lsat_1_v5_gn_9_123581.1'
	'Lsat_1_v5_gn_9_123601.3'
	'Lsat_1_v5_gn_9_123641.1'
	'Lsat_1_v5_gn_9_125101.1'
	'Lsat_1_v5_gn_9_125141.1'
	'Lsat_1_v5_gn_9_14781.1'
	'Lsat_1_v5_gn_9_28800.1'
	'Lsat_1_v5_gn_9_29080.1'
	'Lsat_1_v5_gn_9_31181.1'
	'Lsat_1_v5_gn_9_38960.1'
	'Lsat_1_v5_gn_9_45360.1'
	'Lsat_1_v5_gn_9_45540.1'
	'Lsat_1_v5_gn_9_45620.1'
	'Lsat_1_v5_gn_9_58521.1'
	'Lsat_1_v5_gn_9_61840.1'
	'Lsat_1_v5_gn_9_61900.1'
	'Lsat_1_v5_gn_9_86901.1'
	'Lsat_1_v5_gn_9_90140.1'
	'Lsat_1_v5_gn_9_90700.1'
	'Lsat_1_v5_gn_9_91281.1'
	'Lsat_1_v5_gn_9_91361.1'
	'Lsat_1_v5_gn_9_91400.1'
	'Lsat_1_v5_gn_9_91441.1'
	'Lsat_1_v5_gn_9_91461.1'
	'Lsat_1_v5_gn_9_91481.1'
	'Lsat_1_v5_gn_9_91521.3'
	'Lsat_1_v5_gn_9_91561.2'
	'Lsat_1_v5_gn_9_91720.1'
	'Lsat_1_v5_gn_9_91840.1'
	'Lsat_1_v5_gn_9_91880.1'
	'Lsat_1_v5_gn_9_91940.1'
	'Lsat_1_v5_gn_9_92681.1'
	'Lsat_1_v5_gn_9_92720.1'
	'Lsat_1_v5_gn_9_92740.1'
	'Lsat_1_v5_gn_9_92800.1'
	'Lsat_1_v5_gn_9_92860.1'
	'Lsat_1_v5_gn_9_92980.1'
	'Lsat_1_v5_gn_9_93340.1'
	'Lsat_1_v5_gn_9_96901.1'
	'Lsat_1_v5_gn_9_99361.1'
	'Mi1.2'
	Prf
	R1
	R2
	R3a
	Rpi-sto1
	Rpiblb2
	Rpivnt1
	Rx
	Solyc01g090430_NRC1
	Solyc03g005660_NRCn
	Solyc04g007030_NRC4c
	Solyc04g007050_NRC5
	Solyc04g007060_NRC4b
	Solyc04g007070_NRC4a
	'Solyc04g008120.1.1_Hero'
	Solyc04g008150_NRC6
	Solyc04g015210_NRC7
	Solyc05g009630_NRC3
	Solyc10g008220_NRC0
	Solyc10g047320_NRC2
	Sw5b
	rps2
;
end;
begin trees;
	tree tree_1 = [&R] ((((((((((((((((((((((('Lsat_1_v5_gn_4_150681.1':0.08986,'Lsat_1_v5_gn_4_150461.1':0.089488)[&label=0.68]:0.02483,'Lsat_1_v5_gn_4_144921.1':0.089508)[&label=0.365]:0.012809,'Lsat_1_v5_gn_4_147480.1':0.088146)[&label=0.66]:0.030594,'Lsat_1_v5_gn_4_147380.1':0.082722)[&label=0.26]:0.004037,('Lsat_1_v5_gn_4_148200.1':0.066198,'Lsat_1_v5_gn_4_150561.1':0.11168)[&label=0.73]:0.05167…
end;
begin figtree;
	set appearance.backgroundColorAttribute="Default";
	set appearance.backgroundColour=#ffffff;
	set appearance.branchColorAttribute="User selection";
	set appearance.branchColorGradient=false;
	set appearance.branchLineWidth=1.0;
	set appearance.branchMinLineWidth=0.0;
	set appearance.branchWidthAttribute="Fixed";
	set appearance.foregroundColour=#000000;
	set appearance.hilightingGradient=false;
	set appearance.selectionColour=#2d3680;
	set branchLabels.colorAttribute="User selection";
	set branchLabels.displayAttribute="Branch times";
	set branchLabels.fontName="sansserif";
	set branchLabels.fontSize=8;
	set branchLabels.fontStyle=0;
	set branchLabels.isShown=false;
	set branchLabels.significantDigits=4;
	set layout.expansion=0;
	set layout.layoutType="POLAR";
	set layout.zoom=89;
	set legend.attribute="label";
	set legend.fontSize=10.0;
	set legend.isShown=false;
	set legend.significantDigits=4;
	set nodeBars.barWidth=4.0;
	set nodeBars.displayAttribute=null;
	set nodeBars.isShown=false;
	set nodeLabels.colorAttribute="User selection";
	set nodeLabels.displayAttribute="label";
	set nodeLabels.fontName="sansserif";
	set nodeLabels.fontSize=8;
	set nodeLabels.fontStyle=0;
	set nodeLabels.isShown=true;
	set nodeLabels.significantDigits=2;
	set nodeShapeExternal.colourAttribute="User selection";
	set nodeShapeExternal.isShown=false;
	set nodeShapeExternal.minSize=10.0;
	set nodeShapeExternal.scaleType=Width;
	set nodeShapeExternal.shapeType=Circle;
	set nodeShapeExternal.size=4.0;
	set nodeShapeExternal.sizeAttribute="Fixed";
	set nodeShapeInternal.colourAttribute="User selection";
	set nodeShapeInternal.isShown=false;
	set nodeShapeInternal.minSize=10.0;
	set nodeShapeInternal.scaleType=Width;
	set nodeShapeInternal.shapeType=Circle;
	set nodeShapeInternal.size=4.0;
	set nodeShapeInternal.sizeAttribute="Fixed";
	set polarLayout.alignTipLabels=true;
	set polarLayout.angularRange=0;
	set polarLayout.rootAngle=0;
	set polarLayout.rootLength=100;
	set polarLayout.showRoot=true;
	set radialLayout.spread=0.0;
	set rectilinearLayout.alignTipLabels=false;
	set rectilinearLayout.curvature=0;
	set rectilinearLayout.rootLength=100;
	set scale.offsetAge=0.0;
	set scale.rootAge=1.0;
	set scale.scaleFactor=1.0;
	set scale.scaleRoot=false;
	set scaleAxis.automaticScale=true;
	set scaleAxis.fontSize=8.0;
	set scaleAxis.isShown=false;
	set scaleAxis.lineWidth=1.0;
	set scaleAxis.majorTicks=1.0;
	set scaleAxis.minorTicks=0.5;
	set scaleAxis.origin=0.0;
	set scaleAxis.reverseAxis=false;
	set scaleAxis.showGrid=true;
	set scaleBar.automaticScale=true;
	set scaleBar.fontSize=10.0;
	set scaleBar.isShown=true;
	set scaleBar.lineWidth=1.0;
	set scaleBar.scaleRange=0.0;
	set tipLabels.colorAttribute="User selection";
	set tipLabels.displayAttribute="Names";
	set tipLabels.fontName="sansserif";
	set tipLabels.fontSize=8;
	set tipLabels.fontStyle=0;
	set tipLabels.isShown=true;
	set tipLabels.significantDigits=4;
	set trees.order=false;
	set trees.orderType="increasing";
	set trees.rooting=false;
	set trees.rootingType="User Selection";
	set trees.transform=false;
	set trees.transformType="cladogram";
end;
