## Supplemental file 2 for "NRC immune receptor networks show diversified hierarchical genetic architecture across plant lineages": 22 Helianthus annuus .txt

#NEXUS
begin taxa;
	dimensions ntax=347;
	taxlabels
	AT_NRG1
	AT_RPS2
	AT_Zar1
	BS2
	Bs4
	HanXRQChr00c0003g0570951
	HanXRQChr00c0003g0570971
	HanXRQChr00c0004g0571011
	HanXRQChr00c0037g0571241
	HanXRQChr01g0013121
	HanXRQChr01g0016931
	HanXRQChr01g0016951
	HanXRQChr01g0018861
	HanXRQChr01g0018891
	HanXRQChr01g0020031
	HanXRQChr01g0029151
	HanXRQChr01g0029261
	HanXRQChr01g0029291
	HanXRQChr01g0029301
	HanXRQChr01g0029311
	HanXRQChr01g0029981
	HanXRQChr01g0030541
	HanXRQChr02g0031831
	HanXRQChr02g0031861
	HanXRQChr02g0031911
	HanXRQChr02g0031921
	HanXRQChr02g0031941
	HanXRQChr02g0037001
	HanXRQChr02g0046161
	HanXRQChr02g0046611
	HanXRQChr02g0048181
	HanXRQChr02g0050681
	HanXRQChr02g0050711
	HanXRQChr02g0052061
	HanXRQChr02g0057151
	HanXRQChr02g0057201
	HanXRQChr02g0057231
	HanXRQChr02g0057321
	HanXRQChr02g0057351
	HanXRQChr02g0057361
	HanXRQChr02g0057921
	HanXRQChr03g0063201
	HanXRQChr03g0063901
	HanXRQChr03g0064011
	HanXRQChr03g0065091
	HanXRQChr03g0065841
	HanXRQChr03g0067681
	HanXRQChr03g0068641
	HanXRQChr03g0073241
	HanXRQChr03g0077041
	HanXRQChr03g0077061
	HanXRQChr03g0077101
	HanXRQChr03g0077151
	HanXRQChr03g0082411
	HanXRQChr04g0094901
	HanXRQChr04g0095011
	HanXRQChr04g0095241
	HanXRQChr04g0095331
	HanXRQChr04g0095341
	HanXRQChr04g0095371
	HanXRQChr04g0095641
	HanXRQChr04g0095711
	HanXRQChr04g0095771
	HanXRQChr04g0095791
	HanXRQChr04g0096351
	HanXRQChr04g0098511
	HanXRQChr04g0098541
	HanXRQChr04g0098561
	HanXRQChr04g0098661
	HanXRQChr04g0098721
	HanXRQChr04g0098761
	HanXRQChr04g0098911
	HanXRQChr04g0100251
	HanXRQChr04g0101161
	HanXRQChr04g0101181
	HanXRQChr04g0103931
	HanXRQChr04g0108851
	HanXRQChr04g0108881
	HanXRQChr04g0110631
	HanXRQChr04g0117551
	HanXRQChr04g0123041
	HanXRQChr05g0129181
	HanXRQChr05g0136351
	HanXRQChr05g0149501
	HanXRQChr05g0149841
	HanXRQChr05g0156991
	HanXRQChr05g0159881
	HanXRQChr06g0169921
	HanXRQChr06g0171141
	HanXRQChr06g0175651
	HanXRQChr06g0183841
	HanXRQChr06g0183851
	HanXRQChr06g0184071
	HanXRQChr06g0184161
	HanXRQChr06g0184181
	HanXRQChr06g0184461
	HanXRQChr06g0184491
	HanXRQChr06g0184501
	HanXRQChr07g0186661
	HanXRQChr07g0191761
	HanXRQChr07g0191781
	HanXRQChr07g0193671
	HanXRQChr07g0196511
	HanXRQChr08g0209571
	HanXRQChr08g0209601
	HanXRQChr08g0209681
	HanXRQChr08g0209741
	HanXRQChr08g0209821
	HanXRQChr08g0210051
	HanXRQChr08g0210991
	HanXRQChr08g0211071
	HanXRQChr08g0211081
	HanXRQChr08g0216251
	HanXRQChr08g0224171
	HanXRQChr08g0224991
	HanXRQChr08g0230881
	HanXRQChr08g0230931
	HanXRQChr08g0230991
	HanXRQChr08g0231531
	HanXRQChr08g0233101
	HanXRQChr09g0239211
	HanXRQChr09g0239251
	HanXRQChr09g0239281
	HanXRQChr09g0239431
	HanXRQChr09g0239451
	HanXRQChr09g0239481
	HanXRQChr09g0239531
	HanXRQChr09g0239551
	HanXRQChr09g0239701
	HanXRQChr09g0239731
	HanXRQChr09g0239991
	HanXRQChr09g0240011
	HanXRQChr09g0240091
	HanXRQChr09g0240261
	HanXRQChr09g0240291
	HanXRQChr09g0240571
	HanXRQChr09g0240621
	HanXRQChr09g0240841
	HanXRQChr09g0241111
	HanXRQChr09g0241811
	HanXRQChr09g0243151
	HanXRQChr09g0243171
	HanXRQChr09g0243991
	HanXRQChr09g0244071
	HanXRQChr09g0245031
	HanXRQChr09g0260361
	HanXRQChr09g0267021
	HanXRQChr09g0276981
	HanXRQChr10g0279351
	HanXRQChr10g0279361
	HanXRQChr10g0293411
	HanXRQChr10g0298171
	HanXRQChr10g0305431
	HanXRQChr10g0310831
	HanXRQChr10g0310841
	HanXRQChr10g0313861
	HanXRQChr10g0313911
	HanXRQChr10g0313991
	HanXRQChr10g0314021
	HanXRQChr10g0314041
	HanXRQChr10g0314071
	HanXRQChr10g0314111
	HanXRQChr10g0316961
	HanXRQChr10g0317141
	HanXRQChr11g0320701
	HanXRQChr11g0331571
	HanXRQChr11g0333001
	HanXRQChr11g0333011
	HanXRQChr11g0333071
	HanXRQChr11g0333081
	HanXRQChr11g0333091
	HanXRQChr11g0335041
	HanXRQChr11g0340251
	HanXRQChr11g0344581
	HanXRQChr11g0344981
	HanXRQChr11g0348661
	HanXRQChr12g0358681
	HanXRQChr12g0361091
	HanXRQChr12g0374601
	HanXRQChr13g0390571
	HanXRQChr13g0391401
	HanXRQChr13g0391461
	HanXRQChr13g0391471
	HanXRQChr13g0391531
	HanXRQChr13g0391571
	HanXRQChr13g0391601
	HanXRQChr13g0391631
	HanXRQChr13g0391661
	HanXRQChr13g0396521
	HanXRQChr13g0397101
	HanXRQChr13g0411671
	HanXRQChr13g0415221
	HanXRQChr13g0415851
	HanXRQChr13g0416841
	HanXRQChr13g0417461
	HanXRQChr13g0417831
	HanXRQChr13g0417971
	HanXRQChr13g0417981
	HanXRQChr13g0419001
	HanXRQChr13g0419781
	HanXRQChr13g0419811
	HanXRQChr13g0420041
	HanXRQChr13g0420091
	HanXRQChr13g0420451
	HanXRQChr13g0421011
	HanXRQChr13g0421021
	HanXRQChr13g0421101
	HanXRQChr13g0421111
	HanXRQChr13g0421231
	HanXRQChr13g0421361
	HanXRQChr13g0421501
	HanXRQChr13g0421521
	HanXRQChr13g0421551
	HanXRQChr13g0421611
	HanXRQChr13g0421641
	HanXRQChr13g0421691
	HanXRQChr13g0421731
	HanXRQChr13g0422131
	HanXRQChr13g0422171
	HanXRQChr13g0422181
	HanXRQChr13g0422201
	HanXRQChr13g0422281
	HanXRQChr13g0422431
	HanXRQChr13g0422441
	HanXRQChr13g0422551
	HanXRQChr13g0422661
	HanXRQChr13g0423761
	HanXRQChr13g0423781
	HanXRQChr13g0423821
	HanXRQChr13g0423851
	HanXRQChr13g0423881
	HanXRQChr13g0423911
	HanXRQChr13g0423951
	HanXRQChr13g0423971
	HanXRQChr13g0424021
	HanXRQChr13g0424031
	HanXRQChr13g0424071
	HanXRQChr13g0424081
	HanXRQChr13g0424091
	HanXRQChr13g0424171
	HanXRQChr13g0424221
	HanXRQChr13g0424681
	HanXRQChr13g0424711
	HanXRQChr13g0424891
	HanXRQChr13g0424921
	HanXRQChr13g0424961
	HanXRQChr13g0424981
	HanXRQChr13g0425021
	HanXRQChr13g0425081
	HanXRQChr13g0425121
	HanXRQChr13g0425131
	HanXRQChr13g0425321
	HanXRQChr13g0425361
	HanXRQChr13g0425381
	HanXRQChr13g0425411
	HanXRQChr13g0425451
	HanXRQChr13g0425461
	HanXRQChr13g0425651
	HanXRQChr13g0425731
	HanXRQChr13g0425771
	HanXRQChr13g0425821
	HanXRQChr13g0425841
	HanXRQChr13g0425851
	HanXRQChr13g0425891
	HanXRQChr13g0425931
	HanXRQChr13g0425941
	HanXRQChr13g0426101
	HanXRQChr13g0426121
	HanXRQChr13g0426141
	HanXRQChr13g0426171
	HanXRQChr13g0426201
	HanXRQChr13g0426301
	HanXRQChr14g0427031
	HanXRQChr14g0430311
	HanXRQChr14g0430731
	HanXRQChr14g0434871
	HanXRQChr14g0440091
	HanXRQChr14g0453511
	HanXRQChr14g0453521
	HanXRQChr14g0453531
	HanXRQChr14g0453551
	HanXRQChr14g0457381
	HanXRQChr14g0457671
	HanXRQChr15g0465971
	HanXRQChr15g0468511
	HanXRQChr15g0468541
	HanXRQChr15g0468551
	HanXRQChr15g0468571
	HanXRQChr15g0468591
	HanXRQChr15g0471251
	HanXRQChr15g0477911
	HanXRQChr15g0477941
	HanXRQChr15g0477951
	HanXRQChr15g0478711
	HanXRQChr15g0479731
	HanXRQChr15g0482661
	HanXRQChr15g0487541
	HanXRQChr15g0489401
	HanXRQChr15g0489421
	HanXRQChr16g0501921
	HanXRQChr16g0505221
	HanXRQChr16g0505241
	HanXRQChr16g0507641
	HanXRQChr16g0515361
	HanXRQChr16g0518581
	HanXRQChr16g0520121
	HanXRQChr16g0521501
	HanXRQChr16g0521531
	HanXRQChr16g0521551
	HanXRQChr16g0521761
	HanXRQChr16g0522521
	HanXRQChr16g0523611
	HanXRQChr17g0534541
	HanXRQChr17g0534571
	HanXRQChr17g0539571
	HanXRQChr17g0539581
	HanXRQChr17g0539591
	HanXRQChr17g0550881
	HanXRQChr17g0553761
	HanXRQChr17g0553791
	HanXRQChr17g0555241
	HanXRQChr17g0562441
	HanXRQChr17g0562451
	HanXRQChr17g0563461
	HanXRQChr17g0570611
	'Mi1.2'
	Prf
	R1
	R2
	R3a
	Rpi-sto1
	Rpiblb2
	Rpivnt1
	Rx
	Solyc01g090430_NRC1
	Solyc03g005660_NRCn
	Solyc04g007030_NRC4c
	Solyc04g007050_NRC5
	Solyc04g007060_NRC4b
	Solyc04g007070_NRC4a
	'Solyc04g008120.1.1_Hero'
	Solyc04g008150_NRC6
	Solyc04g015210_NRC7
	Solyc05g009630_NRC3
	Solyc10g008220_NRC0
	Solyc10g047320_NRC2
	Sw5b
;
end;
begin trees;
	tree tree_1 = [&R] ((((((((((((((((((((((((HanXRQChr13g0425021:0.0,HanXRQChr13g0424981:0.011421)[&label=0.745]:0.011529,(HanXRQChr15g0468551:0.003796,HanXRQChr01g0020031:0.0)[&label=0.76]:0.003798)[&label=0.215]:0.003822,HanXRQChr13g0424021:0.015339)[&label=0.09]:0.003792,(HanXRQChr15g0468541:0.007652,(HanXRQChr15g0487541:0.0,HanXRQChr13g0425651:0.015247)[&label=0.4]:0.003814)[&label=0.245]:0.007…
end;
begin figtree;
	set appearance.backgroundColorAttribute="Default";
	set appearance.backgroundColour=#ffffff;
	set appearance.branchColorAttribute="User selection";
	set appearance.branchColorGradient=false;
	set appearance.branchLineWidth=1.0;
	set appearance.branchMinLineWidth=0.0;
	set appearance.branchWidthAttribute="Fixed";
	set appearance.foregroundColour=#000000;
	set appearance.hilightingGradient=false;
	set appearance.selectionColour=#2d3680;
	set branchLabels.colorAttribute="User selection";
	set branchLabels.displayAttribute="Branch times";
	set branchLabels.fontName="sansserif";
	set branchLabels.fontSize=8;
	set branchLabels.fontStyle=0;
	set branchLabels.isShown=false;
	set branchLabels.significantDigits=4;
	set layout.expansion=0;
	set layout.layoutType="POLAR";
	set layout.zoom=171;
	set legend.attribute="label";
	set legend.fontSize=10.0;
	set legend.isShown=false;
	set legend.significantDigits=4;
	set nodeBars.barWidth=4.0;
	set nodeBars.displayAttribute=null;
	set nodeBars.isShown=false;
	set nodeLabels.colorAttribute="User selection";
	set nodeLabels.displayAttribute="Node ages";
	set nodeLabels.fontName="sansserif";
	set nodeLabels.fontSize=8;
	set nodeLabels.fontStyle=0;
	set nodeLabels.isShown=false;
	set nodeLabels.significantDigits=4;
	set nodeShapeExternal.colourAttribute="User selection";
	set nodeShapeExternal.isShown=false;
	set nodeShapeExternal.minSize=10.0;
	set nodeShapeExternal.scaleType=Width;
	set nodeShapeExternal.shapeType=Circle;
	set nodeShapeExternal.size=4.0;
	set nodeShapeExternal.sizeAttribute="Fixed";
	set nodeShapeInternal.colourAttribute="User selection";
	set nodeShapeInternal.isShown=false;
	set nodeShapeInternal.minSize=10.0;
	set nodeShapeInternal.scaleType=Width;
	set nodeShapeInternal.shapeType=Circle;
	set nodeShapeInternal.size=4.0;
	set nodeShapeInternal.sizeAttribute="Fixed";
	set polarLayout.alignTipLabels=true;
	set polarLayout.angularRange=0;
	set polarLayout.rootAngle=0;
	set polarLayout.rootLength=100;
	set polarLayout.showRoot=true;
	set radialLayout.spread=0.0;
	set rectilinearLayout.alignTipLabels=false;
	set rectilinearLayout.curvature=0;
	set rectilinearLayout.rootLength=100;
	set scale.offsetAge=0.0;
	set scale.rootAge=1.0;
	set scale.scaleFactor=1.0;
	set scale.scaleRoot=false;
	set scaleAxis.automaticScale=true;
	set scaleAxis.fontSize=8.0;
	set scaleAxis.isShown=false;
	set scaleAxis.lineWidth=1.0;
	set scaleAxis.majorTicks=1.0;
	set scaleAxis.minorTicks=0.5;
	set scaleAxis.origin=0.0;
	set scaleAxis.reverseAxis=false;
	set scaleAxis.showGrid=true;
	set scaleBar.automaticScale=true;
	set scaleBar.fontSize=10.0;
	set scaleBar.isShown=true;
	set scaleBar.lineWidth=1.0;
	set scaleBar.scaleRange=0.0;
	set tipLabels.colorAttribute="User selection";
	set tipLabels.displayAttribute="Names";
	set tipLabels.fontName="sansserif";
	set tipLabels.fontSize=8;
	set tipLabels.fontStyle=0;
	set tipLabels.isShown=true;
	set tipLabels.significantDigits=4;
	set trees.order=false;
	set trees.orderType="increasing";
	set trees.rooting=false;
	set trees.rootingType="User Selection";
	set trees.transform=false;
	set trees.transformType="cladogram";
end;
