## Supplemental file 2 for "NRC immune receptor networks show diversified hierarchical genetic architecture across plant lineages": 24 Daucus carota .txt

#NEXUS
begin taxa;
	dimensions ntax=138;
	taxlabels
	AT_NRG1
	AT_RPS2
	AT_Zar1
	BS2
	Bs4
	DCAR_001277
	DCAR_001278
	DCAR_001279
	DCAR_001281
	DCAR_001710
	DCAR_003581
	DCAR_003582
	DCAR_004567
	DCAR_004568
	DCAR_004830
	DCAR_004845
	DCAR_004846
	DCAR_004853
	DCAR_004872
	DCAR_004876
	DCAR_004880
	DCAR_004969
	DCAR_004970
	DCAR_004971
	DCAR_004976
	DCAR_004978
	DCAR_004985
	DCAR_004988
	DCAR_005785
	DCAR_005833
	DCAR_006206
	DCAR_007540
	DCAR_007914
	DCAR_008200
	DCAR_008568
	DCAR_008769
	DCAR_008772
	DCAR_008803
	DCAR_008804
	DCAR_008832
	DCAR_008833
	DCAR_008835
	DCAR_008837
	DCAR_008885
	DCAR_008886
	DCAR_008887
	DCAR_008888
	DCAR_008889
	DCAR_008924
	DCAR_009112
	DCAR_010221
	DCAR_010222
	DCAR_010879
	DCAR_011331
	DCAR_011400
	DCAR_011401
	DCAR_011927
	DCAR_012250
	DCAR_012251
	DCAR_012621
	DCAR_014736
	DCAR_014749
	DCAR_015201
	DCAR_015415
	DCAR_015522
	DCAR_015581
	DCAR_016111
	DCAR_017046
	DCAR_017175
	DCAR_018824
	DCAR_019675
	DCAR_020939
	DCAR_021433
	DCAR_021434
	DCAR_022256
	DCAR_022320
	DCAR_022573
	DCAR_023355
	DCAR_023557
	DCAR_023560
	DCAR_023561
	DCAR_024175
	DCAR_024486
	DCAR_025076
	DCAR_025118
	DCAR_025119
	DCAR_025134
	DCAR_025136
	DCAR_025137
	DCAR_025154
	DCAR_025157
	DCAR_025158
	DCAR_025160
	DCAR_025161
	DCAR_025162
	DCAR_025176
	DCAR_025329
	DCAR_025331
	DCAR_025337
	DCAR_025342
	DCAR_025716
	DCAR_026645
	DCAR_026646
	DCAR_026647
	DCAR_026649
	DCAR_026650
	DCAR_026651
	DCAR_028713
	DCAR_029804
	DCAR_029849
	DCAR_030282
	DCAR_031076
	DCAR_031525
	DCAR_031532
	DCAR_031533
	DCAR_031534
	'Mi1.2'
	Prf
	R1
	R2
	R3a
	Rpi-sto1
	Rpiblb2
	Rpivnt1
	Rx
	Solyc01g090430_NRC1
	Solyc03g005660_NRCn
	Solyc04g007030_NRC4c
	Solyc04g007050_NRC5
	Solyc04g007060_NRC4b
	Solyc04g007070_NRC4a
	'Solyc04g008120.1.1_Hero'
	Solyc04g008150_NRC6
	Solyc04g015210_NRC7
	Solyc05g009630_NRC3
	Solyc10g008220_NRC0
	Solyc10g047320_NRC2
	Sw5b
;
end;
begin trees;
	tree tree_1 = [&R] (((((((((((((((DCAR_004988:0.01797,DCAR_004978:0.050433)[&label=0.64]:0.023073,DCAR_004985:0.011677)[&label=0.175]:0.007917,(DCAR_004970:0.032819,DCAR_004971:0.043418)[&label=0.19]:0.005959)[&label=0.44]:0.013605,DCAR_004976:0.051742)[&label=0.645]:0.029332,DCAR_004969:0.07042)[&label=1.0]:0.104114,(DCAR_004853:0.005743,DCAR_004846:0.013574)[&label=1.0]:0.189046)[&label=0.43]:0…
end;
begin figtree;
	set appearance.backgroundColorAttribute="Default";
	set appearance.backgroundColour=#ffffff;
	set appearance.branchColorAttribute="User selection";
	set appearance.branchColorGradient=false;
	set appearance.branchLineWidth=1.0;
	set appearance.branchMinLineWidth=0.0;
	set appearance.branchWidthAttribute="Fixed";
	set appearance.foregroundColour=#000000;
	set appearance.hilightingGradient=false;
	set appearance.selectionColour=#2d3680;
	set branchLabels.colorAttribute="User selection";
	set branchLabels.displayAttribute="Branch times";
	set branchLabels.fontName="sansserif";
	set branchLabels.fontSize=8;
	set branchLabels.fontStyle=0;
	set branchLabels.isShown=false;
	set branchLabels.significantDigits=4;
	set layout.expansion=0;
	set layout.layoutType="POLAR";
	set layout.zoom=0;
	set legend.attribute="label";
	set legend.fontSize=10.0;
	set legend.isShown=false;
	set legend.significantDigits=4;
	set nodeBars.barWidth=4.0;
	set nodeBars.displayAttribute=null;
	set nodeBars.isShown=false;
	set nodeLabels.colorAttribute="User selection";
	set nodeLabels.displayAttribute="label";
	set nodeLabels.fontName="sansserif";
	set nodeLabels.fontSize=8;
	set nodeLabels.fontStyle=0;
	set nodeLabels.isShown=true;
	set nodeLabels.significantDigits=2;
	set nodeShapeExternal.colourAttribute="User selection";
	set nodeShapeExternal.isShown=false;
	set nodeShapeExternal.minSize=10.0;
	set nodeShapeExternal.scaleType=Width;
	set nodeShapeExternal.shapeType=Circle;
	set nodeShapeExternal.size=4.0;
	set nodeShapeExternal.sizeAttribute="Fixed";
	set nodeShapeInternal.colourAttribute="User selection";
	set nodeShapeInternal.isShown=false;
	set nodeShapeInternal.minSize=10.0;
	set nodeShapeInternal.scaleType=Width;
	set nodeShapeInternal.shapeType=Circle;
	set nodeShapeInternal.size=4.0;
	set nodeShapeInternal.sizeAttribute="Fixed";
	set polarLayout.alignTipLabels=true;
	set polarLayout.angularRange=0;
	set polarLayout.rootAngle=0;
	set polarLayout.rootLength=100;
	set polarLayout.showRoot=true;
	set radialLayout.spread=0.0;
	set rectilinearLayout.alignTipLabels=false;
	set rectilinearLayout.curvature=0;
	set rectilinearLayout.rootLength=100;
	set scale.offsetAge=0.0;
	set scale.rootAge=1.0;
	set scale.scaleFactor=1.0;
	set scale.scaleRoot=false;
	set scaleAxis.automaticScale=true;
	set scaleAxis.fontSize=8.0;
	set scaleAxis.isShown=false;
	set scaleAxis.lineWidth=1.0;
	set scaleAxis.majorTicks=1.0;
	set scaleAxis.minorTicks=0.5;
	set scaleAxis.origin=0.0;
	set scaleAxis.reverseAxis=false;
	set scaleAxis.showGrid=true;
	set scaleBar.automaticScale=true;
	set scaleBar.fontSize=10.0;
	set scaleBar.isShown=true;
	set scaleBar.lineWidth=1.0;
	set scaleBar.scaleRange=0.0;
	set tipLabels.colorAttribute="User selection";
	set tipLabels.displayAttribute="Names";
	set tipLabels.fontName="sansserif";
	set tipLabels.fontSize=10;
	set tipLabels.fontStyle=0;
	set tipLabels.isShown=true;
	set tipLabels.significantDigits=4;
	set trees.order=false;
	set trees.orderType="increasing";
	set trees.rooting=false;
	set trees.rootingType="User Selection";
	set trees.transform=false;
	set trees.transformType="cladogram";
end;
