## Supplemental file 2 for "NRC immune receptor networks show diversified hierarchical genetic architecture across plant lineages": 27 Eucommia ulmoides .txt

#NEXUS
begin taxa;
	dimensions ntax=94;
	taxlabels
	AT_NRG1
	AT_RPS2
	AT_Zar1
	BS2
	Bs4
	GWHPAAAL003576
	GWHPAAAL004352
	GWHPAAAL005687
	GWHPAAAL005817
	GWHPAAAL005819
	GWHPAAAL005832
	GWHPAAAL005834
	GWHPAAAL008123
	GWHPAAAL008287
	GWHPAAAL009236
	GWHPAAAL011810
	GWHPAAAL011990
	GWHPAAAL011992
	GWHPAAAL012489
	GWHPAAAL012955
	GWHPAAAL013729
	GWHPAAAL014300
	GWHPAAAL014748
	GWHPAAAL014749
	GWHPAAAL015297
	GWHPAAAL016357
	GWHPAAAL016643
	GWHPAAAL017632
	GWHPAAAL017633
	GWHPAAAL017688
	GWHPAAAL017981
	GWHPAAAL017983
	GWHPAAAL017984
	GWHPAAAL018086
	GWHPAAAL018689
	GWHPAAAL018690
	GWHPAAAL018934
	GWHPAAAL019750
	GWHPAAAL019854
	GWHPAAAL019855
	GWHPAAAL019857
	GWHPAAAL020011
	GWHPAAAL020182
	GWHPAAAL020248
	GWHPAAAL020251
	GWHPAAAL020635
	GWHPAAAL021076
	GWHPAAAL021077
	GWHPAAAL021234
	GWHPAAAL021994
	GWHPAAAL022475
	GWHPAAAL022846
	GWHPAAAL023390
	GWHPAAAL023584
	GWHPAAAL023585
	GWHPAAAL023588
	GWHPAAAL024342
	GWHPAAAL024618
	GWHPAAAL024798
	GWHPAAAL025043
	GWHPAAAL025260
	GWHPAAAL025261
	GWHPAAAL025628
	GWHPAAAL025644
	GWHPAAAL025646
	GWHPAAAL025650
	GWHPAAAL025651
	GWHPAAAL025665
	GWHPAAAL025800
	GWHPAAAL025804
	GWHPAAAL026035
	GWHPAAAL026037
	'Mi1.2'
	Prf
	R1
	R2
	R3a
	Rpi-sto1
	Rpiblb2
	Rpivnt1
	Rx
	Solyc01g090430_NRC1
	Solyc03g005660_NRCn
	Solyc04g007030_NRC4c
	Solyc04g007050_NRC5
	Solyc04g007060_NRC4b
	Solyc04g007070_NRC4a
	'Solyc04g008120.1.1_Hero'
	Solyc04g008150_NRC6
	Solyc04g015210_NRC7
	Solyc05g009630_NRC3
	Solyc10g008220_NRC0
	Solyc10g047320_NRC2
	Sw5b
;
end;
begin trees;
	tree tree_1 = [&R] (((((((((((((GWHPAAAL017632:0.021953,GWHPAAAL026037:0.03341)[&label=1.0]:0.048956,GWHPAAAL025260:0.076405)[&label=0.34]:0.004495,GWHPAAAL025261:0.060527)[&label=0.32]:0.005146,GWHPAAAL022846:0.068456)[&label=0.01]:0.0,(GWHPAAAL024618:0.023901,GWHPAAAL026035:0.028014)[&label=0.76]:0.018653)[&label=0.98]:0.06973,(GWHPAAAL025650:0.082862,(GWHPAAAL014748:0.009863,(GWHPAAAL014749:0.…
end;
begin figtree;
	set appearance.backgroundColorAttribute="Default";
	set appearance.backgroundColour=#ffffff;
	set appearance.branchColorAttribute="User selection";
	set appearance.branchColorGradient=false;
	set appearance.branchLineWidth=1.0;
	set appearance.branchMinLineWidth=0.0;
	set appearance.branchWidthAttribute="Fixed";
	set appearance.foregroundColour=#000000;
	set appearance.hilightingGradient=false;
	set appearance.selectionColour=#2d3680;
	set branchLabels.colorAttribute="User selection";
	set branchLabels.displayAttribute="Branch times";
	set branchLabels.fontName="sansserif";
	set branchLabels.fontSize=8;
	set branchLabels.fontStyle=0;
	set branchLabels.isShown=false;
	set branchLabels.significantDigits=4;
	set layout.expansion=0;
	set layout.layoutType="POLAR";
	set layout.zoom=0;
	set legend.attribute="label";
	set legend.fontSize=10.0;
	set legend.isShown=false;
	set legend.significantDigits=4;
	set nodeBars.barWidth=4.0;
	set nodeBars.displayAttribute=null;
	set nodeBars.isShown=false;
	set nodeLabels.colorAttribute="User selection";
	set nodeLabels.displayAttribute="label";
	set nodeLabels.fontName="Arial";
	set nodeLabels.fontSize=10;
	set nodeLabels.fontStyle=0;
	set nodeLabels.isShown=true;
	set nodeLabels.significantDigits=2;
	set nodeShapeExternal.colourAttribute="User selection";
	set nodeShapeExternal.isShown=false;
	set nodeShapeExternal.minSize=10.0;
	set nodeShapeExternal.scaleType=Width;
	set nodeShapeExternal.shapeType=Circle;
	set nodeShapeExternal.size=4.0;
	set nodeShapeExternal.sizeAttribute="Fixed";
	set nodeShapeInternal.colourAttribute="User selection";
	set nodeShapeInternal.isShown=false;
	set nodeShapeInternal.minSize=10.0;
	set nodeShapeInternal.scaleType=Width;
	set nodeShapeInternal.shapeType=Circle;
	set nodeShapeInternal.size=4.0;
	set nodeShapeInternal.sizeAttribute="Fixed";
	set polarLayout.alignTipLabels=true;
	set polarLayout.angularRange=0;
	set polarLayout.rootAngle=0;
	set polarLayout.rootLength=100;
	set polarLayout.showRoot=true;
	set radialLayout.spread=0.0;
	set rectilinearLayout.alignTipLabels=true;
	set rectilinearLayout.curvature=0;
	set rectilinearLayout.rootLength=100;
	set scale.offsetAge=0.0;
	set scale.rootAge=1.0;
	set scale.scaleFactor=1.0;
	set scale.scaleRoot=false;
	set scaleAxis.automaticScale=true;
	set scaleAxis.fontSize=8.0;
	set scaleAxis.isShown=false;
	set scaleAxis.lineWidth=1.0;
	set scaleAxis.majorTicks=1.0;
	set scaleAxis.minorTicks=0.5;
	set scaleAxis.origin=0.0;
	set scaleAxis.reverseAxis=false;
	set scaleAxis.showGrid=true;
	set scaleBar.automaticScale=true;
	set scaleBar.fontSize=10.0;
	set scaleBar.isShown=true;
	set scaleBar.lineWidth=1.0;
	set scaleBar.scaleRange=0.0;
	set tipLabels.colorAttribute="User selection";
	set tipLabels.displayAttribute="Names";
	set tipLabels.fontName="Arial";
	set tipLabels.fontSize=12;
	set tipLabels.fontStyle=0;
	set tipLabels.isShown=true;
	set tipLabels.significantDigits=4;
	set trees.order=false;
	set trees.orderType="increasing";
	set trees.rooting=false;
	set trees.rootingType="User Selection";
	set trees.transform=false;
	set trees.transformType="cladogram";
end;
