## Supplemental file 2 for "NRC immune receptor networks show diversified hierarchical genetic architecture across plant lineages": 28 Coffea canephora .txt

#NEXUS
begin taxa;
	dimensions ntax=654;
	taxlabels
	AT_NRG1
	AT_RPS2
	AT_Zar1
	BS2
	Bs4
	'Cc00_g00660.1_|_Cc00_g00660'
	'Cc00_g00700.1_|_Cc00_g00700'
	'Cc00_g00850.1_|_Cc00_g00850'
	'Cc00_g01290.1_|_Cc00_g01290'
	'Cc00_g01320.1_|_Cc00_g01320'
	'Cc00_g01350.1_|_Cc00_g01350'
	'Cc00_g02030.1_|_Cc00_g02030'
	'Cc00_g02040.1_|_Cc00_g02040'
	'Cc00_g02080.1_|_Cc00_g02080'
	'Cc00_g02110.1_|_Cc00_g02110'
	'Cc00_g02120.1_|_Cc00_g02120'
	'Cc00_g02130.1_|_Cc00_g02130'
	'Cc00_g02140.1_|_Cc00_g02140'
	'Cc00_g02150.1_|_Cc00_g02150'
	'Cc00_g02960.1_|_Cc00_g02960'
	'Cc00_g02990.1_|_Cc00_g02990'
	'Cc00_g03010.1_|_Cc00_g03010'
	'Cc00_g03020.1_|_Cc00_g03020'
	'Cc00_g03250.1_|_Cc00_g03250'
	'Cc00_g03300.1_|_Cc00_g03300'
	'Cc00_g05080.1_|_Cc00_g05080'
	'Cc00_g05420.1_|_Cc00_g05420'
	'Cc00_g05430.1_|_Cc00_g05430'
	'Cc00_g05470.1_|_Cc00_g05470'
	'Cc00_g05490.1_|_Cc00_g05490'
	'Cc00_g05650.1_|_Cc00_g05650'
	'Cc00_g07010.1_|_Cc00_g07010'
	'Cc00_g07220.1_|_Cc00_g07220'
	'Cc00_g07250.1_|_Cc00_g07250'
	'Cc00_g07270.1_|_Cc00_g07270'
	'Cc00_g08120.1_|_Cc00_g08120'
	'Cc00_g08130.1_|_Cc00_g08130'
	'Cc00_g08240.1_|_Cc00_g08240'
	'Cc00_g08250.1_|_Cc00_g08250'
	'Cc00_g08260.1_|_Cc00_g08260'
	'Cc00_g08280.1_|_Cc00_g08280'
	'Cc00_g08820.1_|_Cc00_g08820'
	'Cc00_g09140.1_|_Cc00_g09140'
	'Cc00_g09160.1_|_Cc00_g09160'
	'Cc00_g09280.1_|_Cc00_g09280'
	'Cc00_g09320.1_|_Cc00_g09320'
	'Cc00_g09410.1_|_Cc00_g09410'
	'Cc00_g09450.1_|_Cc00_g09450'
	'Cc00_g09460.1_|_Cc00_g09460'
	'Cc00_g09480.1_|_Cc00_g09480'
	'Cc00_g09490.1_|_Cc00_g09490'
	'Cc00_g09620.1_|_Cc00_g09620'
	'Cc00_g09630.1_|_Cc00_g09630'
	'Cc00_g09730.1_|_Cc00_g09730'
	'Cc00_g09750.1_|_Cc00_g09750'
	'Cc00_g09760.1_|_Cc00_g09760'
	'Cc00_g09780.1_|_Cc00_g09780'
	'Cc00_g09790.1_|_Cc00_g09790'
	'Cc00_g09820.1_|_Cc00_g09820'
	'Cc00_g09830.1_|_Cc00_g09830'
	'Cc00_g09900.1_|_Cc00_g09900'
	'Cc00_g09920.1_|_Cc00_g09920'
	'Cc00_g09960.1_|_Cc00_g09960'
	'Cc00_g10030.1_|_Cc00_g10030'
	'Cc00_g10080.1_|_Cc00_g10080'
	'Cc00_g10150.1_|_Cc00_g10150'
	'Cc00_g10160.1_|_Cc00_g10160'
	'Cc00_g10170.1_|_Cc00_g10170'
	'Cc00_g10380.1_|_Cc00_g10380'
	'Cc00_g10780.1_|_Cc00_g10780'
	'Cc00_g10790.1_|_Cc00_g10790'
	'Cc00_g10800.1_|_Cc00_g10800'
	'Cc00_g10960.1_|_Cc00_g10960'
	'Cc00_g10970.1_|_Cc00_g10970'
	'Cc00_g11130.1_|_Cc00_g11130'
	'Cc00_g11180.1_|_Cc00_g11180'
	'Cc00_g11190.1_|_Cc00_g11190'
	'Cc00_g11400.1_|_Cc00_g11400'
	'Cc00_g11560.1_|_Cc00_g11560'
	'Cc00_g11710.1_|_Cc00_g11710'
	'Cc00_g11920.1_|_Cc00_g11920'
	'Cc00_g11990.1_|_Cc00_g11990'
	'Cc00_g12000.1_|_Cc00_g12000'
	'Cc00_g12010.1_|_Cc00_g12010'
	'Cc00_g12030.1_|_Cc00_g12030'
	'Cc00_g12420.1_|_Cc00_g12420'
	'Cc00_g12520.1_|_Cc00_g12520'
	'Cc00_g12560.1_|_Cc00_g12560'
	'Cc00_g13150.1_|_Cc00_g13150'
	'Cc00_g13170.1_|_Cc00_g13170'
	'Cc00_g13280.1_|_Cc00_g13280'
	'Cc00_g13650.1_|_Cc00_g13650'
	'Cc00_g13660.1_|_Cc00_g13660'
	'Cc00_g13670.1_|_Cc00_g13670'
	'Cc00_g14360.1_|_Cc00_g14360'
	'Cc00_g14490.1_|_Cc00_g14490'
	'Cc00_g14940.1_|_Cc00_g14940'
	'Cc00_g15130.1_|_Cc00_g15130'
	'Cc00_g15320.1_|_Cc00_g15320'
	'Cc00_g15420.1_|_Cc00_g15420'
	'Cc00_g15430.1_|_Cc00_g15430'
	'Cc00_g15620.1_|_Cc00_g15620'
	'Cc00_g15680.1_|_Cc00_g15680'
	'Cc00_g15830.1_|_Cc00_g15830'
	'Cc00_g15890.1_|_Cc00_g15890'
	'Cc00_g15940.1_|_Cc00_g15940'
	'Cc00_g16010.1_|_Cc00_g16010'
	'Cc00_g16020.1_|_Cc00_g16020'
	'Cc00_g16300.1_|_Cc00_g16300'
	'Cc00_g16570.1_|_Cc00_g16570'
	'Cc00_g16760.1_|_Cc00_g16760'
	'Cc00_g16840.1_|_Cc00_g16840'
	'Cc00_g16870.1_|_Cc00_g16870'
	'Cc00_g17360.1_|_Cc00_g17360'
	'Cc00_g17390.1_|_Cc00_g17390'
	'Cc00_g17520.1_|_Cc00_g17520'
	'Cc00_g17570.1_|_Cc00_g17570'
	'Cc00_g17770.1_|_Cc00_g17770'
	'Cc00_g18650.1_|_Cc00_g18650'
	'Cc00_g18700.1_|_Cc00_g18700'
	'Cc00_g18940.1_|_Cc00_g18940'
	'Cc00_g19160.1_|_Cc00_g19160'
	'Cc00_g19200.1_|_Cc00_g19200'
	'Cc00_g19290.1_|_Cc00_g19290'
	'Cc00_g19390.1_|_Cc00_g19390'
	'Cc00_g19440.1_|_Cc00_g19440'
	'Cc00_g19510.1_|_Cc00_g19510'
	'Cc00_g19540.1_|_Cc00_g19540'
	'Cc00_g19640.1_|_Cc00_g19640'
	'Cc00_g19650.1_|_Cc00_g19650'
	'Cc00_g19750.1_|_Cc00_g19750'
	'Cc00_g19810.1_|_Cc00_g19810'
	'Cc00_g19950.1_|_Cc00_g19950'
	'Cc00_g19990.1_|_Cc00_g19990'
	'Cc00_g20220.1_|_Cc00_g20220'
	'Cc00_g20410.1_|_Cc00_g20410'
	'Cc00_g20520.1_|_Cc00_g20520'
	'Cc00_g20620.1_|_Cc00_g20620'
	'Cc00_g20890.1_|_Cc00_g20890'
	'Cc00_g21010.1_|_Cc00_g21010'
	'Cc00_g21080.1_|_Cc00_g21080'
	'Cc00_g21440.1_|_Cc00_g21440'
	'Cc00_g21540.1_|_Cc00_g21540'
	'Cc00_g21650.1_|_Cc00_g21650'
	'Cc00_g21890.1_|_Cc00_g21890'
	'Cc00_g22010.1_|_Cc00_g22010'
	'Cc00_g22090.1_|_Cc00_g22090'
	'Cc00_g22820.1_|_Cc00_g22820'
	'Cc00_g23040.1_|_Cc00_g23040'
	'Cc00_g23050.1_|_Cc00_g23050'
	'Cc00_g23210.1_|_Cc00_g23210'
	'Cc00_g23220.1_|_Cc00_g23220'
	'Cc00_g23300.1_|_Cc00_g23300'
	'Cc00_g23330.1_|_Cc00_g23330'
	'Cc00_g23550.1_|_Cc00_g23550'
	'Cc00_g23630.1_|_Cc00_g23630'
	'Cc00_g23800.1_|_Cc00_g23800'
	'Cc00_g23870.1_|_Cc00_g23870'
	'Cc00_g23940.1_|_Cc00_g23940'
	'Cc00_g24040.1_|_Cc00_g24040'
	'Cc00_g24460.1_|_Cc00_g24460'
	'Cc00_g24830.1_|_Cc00_g24830'
	'Cc00_g24870.1_|_Cc00_g24870'
	'Cc00_g24910.1_|_Cc00_g24910'
	'Cc00_g24960.1_|_Cc00_g24960'
	'Cc00_g25160.1_|_Cc00_g25160'
	'Cc00_g25340.1_|_Cc00_g25340'
	'Cc00_g25560.1_|_Cc00_g25560'
	'Cc00_g25690.1_|_Cc00_g25690'
	'Cc00_g25750.1_|_Cc00_g25750'
	'Cc00_g25760.1_|_Cc00_g25760'
	'Cc00_g25860.1_|_Cc00_g25860'
	'Cc00_g25880.1_|_Cc00_g25880'
	'Cc00_g26090.1_|_Cc00_g26090'
	'Cc00_g26260.1_|_Cc00_g26260'
	'Cc00_g26280.1_|_Cc00_g26280'
	'Cc00_g26340.1_|_Cc00_g26340'
	'Cc00_g26460.1_|_Cc00_g26460'
	'Cc00_g26670.1_|_Cc00_g26670'
	'Cc00_g26700.1_|_Cc00_g26700'
	'Cc00_g26800.1_|_Cc00_g26800'
	'Cc00_g26960.1_|_Cc00_g26960'
	'Cc00_g27120.1_|_Cc00_g27120'
	'Cc00_g27180.1_|_Cc00_g27180'
	'Cc00_g27310.1_|_Cc00_g27310'
	'Cc00_g27390.1_|_Cc00_g27390'
	'Cc00_g27600.1_|_Cc00_g27600'
	'Cc00_g27620.1_|_Cc00_g27620'
	'Cc00_g27630.1_|_Cc00_g27630'
	'Cc00_g27660.1_|_Cc00_g27660'
	'Cc00_g27700.1_|_Cc00_g27700'
	'Cc00_g27760.1_|_Cc00_g27760'
	'Cc00_g27960.1_|_Cc00_g27960'
	'Cc00_g28130.1_|_Cc00_g28130'
	'Cc00_g28310.1_|_Cc00_g28310'
	'Cc00_g28740.1_|_Cc00_g28740'
	'Cc00_g29070.1_|_Cc00_g29070'
	'Cc00_g29120.1_|_Cc00_g29120'
	'Cc00_g29190.1_|_Cc00_g29190'
	'Cc00_g29230.1_|_Cc00_g29230'
	'Cc00_g29430.1_|_Cc00_g29430'
	'Cc00_g29470.1_|_Cc00_g29470'
	'Cc00_g29500.1_|_Cc00_g29500'
	'Cc00_g29510.1_|_Cc00_g29510'
	'Cc00_g29520.1_|_Cc00_g29520'
	'Cc00_g29590.1_|_Cc00_g29590'
	'Cc00_g29820.1_|_Cc00_g29820'
	'Cc00_g29840.1_|_Cc00_g29840'
	'Cc00_g30180.1_|_Cc00_g30180'
	'Cc00_g30320.1_|_Cc00_g30320'
	'Cc00_g30480.1_|_Cc00_g30480'
	'Cc00_g30500.1_|_Cc00_g30500'
	'Cc00_g30510.1_|_Cc00_g30510'
	'Cc00_g30540.1_|_Cc00_g30540'
	'Cc00_g30550.1_|_Cc00_g30550'
	'Cc00_g30560.1_|_Cc00_g30560'
	'Cc00_g30890.1_|_Cc00_g30890'
	'Cc00_g31080.1_|_Cc00_g31080'
	'Cc00_g31100.1_|_Cc00_g31100'
	'Cc00_g31220.1_|_Cc00_g31220'
	'Cc00_g31250.1_|_Cc00_g31250'
	'Cc00_g31350.1_|_Cc00_g31350'
	'Cc00_g31370.1_|_Cc00_g31370'
	'Cc00_g31380.1_|_Cc00_g31380'
	'Cc00_g31400.1_|_Cc00_g31400'
	'Cc00_g31640.1_|_Cc00_g31640'
	'Cc00_g32070.1_|_Cc00_g32070'
	'Cc00_g32210.1_|_Cc00_g32210'
	'Cc00_g32580.1_|_Cc00_g32580'
	'Cc00_g32700.1_|_Cc00_g32700'
	'Cc00_g32860.1_|_Cc00_g32860'
	'Cc00_g33010.1_|_Cc00_g33010'
	'Cc00_g33020.1_|_Cc00_g33020'
	'Cc00_g33230.1_|_Cc00_g33230'
	'Cc00_g34350.1_|_Cc00_g34350'
	'Cc00_g35060.1_|_Cc00_g35060'
	'Cc00_g35470.1_|_Cc00_g35470'
	'Cc00_g35480.1_|_Cc00_g35480'
	'Cc00_g35880.1_|_Cc00_g35880'
	'Cc01_g00010.1_|_Cc01_g00010'
	'Cc01_g00390.1_|_Cc01_g00390'
	'Cc01_g00420.1_|_Cc01_g00420'
	'Cc01_g00430.1_|_Cc01_g00430'
	'Cc01_g00440.1_|_Cc01_g00440'
	'Cc01_g00470.1_|_Cc01_g00470'
	'Cc01_g00520.1_|_Cc01_g00520'
	'Cc01_g00550.1_|_Cc01_g00550'
	'Cc01_g00570.1_|_Cc01_g00570'
	'Cc01_g00590.1_|_Cc01_g00590'
	'Cc01_g00910.1_|_Cc01_g00910'
	'Cc01_g00950.1_|_Cc01_g00950'
	'Cc01_g01140.1_|_Cc01_g01140'
	'Cc01_g01600.1_|_Cc01_g01600'
	'Cc01_g01720.1_|_Cc01_g01720'
	'Cc01_g01750.1_|_Cc01_g01750'
	'Cc01_g01790.1_|_Cc01_g01790'
	'Cc01_g01800.1_|_Cc01_g01800'
	'Cc01_g01820.1_|_Cc01_g01820'
	'Cc01_g01840.1_|_Cc01_g01840'
	'Cc01_g02020.1_|_Cc01_g02020'
	'Cc01_g02240.1_|_Cc01_g02240'
	'Cc01_g02280.1_|_Cc01_g02280'
	'Cc01_g02320.1_|_Cc01_g02320'
	'Cc01_g02350.1_|_Cc01_g02350'
	'Cc01_g02870.1_|_Cc01_g02870'
	'Cc01_g02910.1_|_Cc01_g02910'
	'Cc01_g03010.1_|_Cc01_g03010'
	'Cc01_g03020.1_|_Cc01_g03020'
	'Cc01_g03180.1_|_Cc01_g03180'
	'Cc01_g03240.1_|_Cc01_g03240'
	'Cc01_g03250.1_|_Cc01_g03250'
	'Cc01_g05220.1_|_Cc01_g05220'
	'Cc01_g05230.1_|_Cc01_g05230'
	'Cc01_g05240.1_|_Cc01_g05240'
	'Cc01_g05270.1_|_Cc01_g05270'
	'Cc01_g05280.1_|_Cc01_g05280'
	'Cc01_g05660.1_|_Cc01_g05660'
	'Cc01_g06910.1_|_Cc01_g06910'
	'Cc01_g07510.1_|_Cc01_g07510'
	'Cc01_g07920.1_|_Cc01_g07920'
	'Cc01_g07930.1_|_Cc01_g07930'
	'Cc01_g07940.1_|_Cc01_g07940'
	'Cc01_g07950.1_|_Cc01_g07950'
	'Cc01_g08070.1_|_Cc01_g08070'
	'Cc01_g08110.1_|_Cc01_g08110'
	'Cc01_g08120.1_|_Cc01_g08120'
	'Cc02_g26510.1_|_Cc02_g26510'
	'Cc02_g26540.1_|_Cc02_g26540'
	'Cc02_g28000.1_|_Cc02_g28000'
	'Cc02_g28600.1_|_Cc02_g28600'
	'Cc02_g28660.1_|_Cc02_g28660'
	'Cc02_g28720.1_|_Cc02_g28720'
	'Cc02_g28730.1_|_Cc02_g28730'
	'Cc02_g28750.1_|_Cc02_g28750'
	'Cc02_g29750.1_|_Cc02_g29750'
	'Cc02_g29870.1_|_Cc02_g29870'
	'Cc02_g29890.1_|_Cc02_g29890'
	'Cc02_g29910.1_|_Cc02_g29910'
	'Cc02_g29930.1_|_Cc02_g29930'
	'Cc02_g29950.1_|_Cc02_g29950'
	'Cc02_g29990.1_|_Cc02_g29990'
	'Cc02_g30000.1_|_Cc02_g30000'
	'Cc02_g30020.1_|_Cc02_g30020'
	'Cc02_g32490.1_|_Cc02_g32490'
	'Cc02_g33000.1_|_Cc02_g33000'
	'Cc02_g33010.1_|_Cc02_g33010'
	'Cc02_g33080.1_|_Cc02_g33080'
	'Cc02_g33990.1_|_Cc02_g33990'
	'Cc02_g36190.1_|_Cc02_g36190'
	'Cc02_g36200.1_|_Cc02_g36200'
	'Cc02_g36250.1_|_Cc02_g36250'
	'Cc03_g04520.1_|_Cc03_g04520'
	'Cc03_g04680.1_|_Cc03_g04680'
	'Cc03_g04710.1_|_Cc03_g04710'
	'Cc03_g04730.1_|_Cc03_g04730'
	'Cc03_g05490.1_|_Cc03_g05490'
	'Cc03_g05830.1_|_Cc03_g05830'
	'Cc03_g05850.1_|_Cc03_g05850'
	'Cc03_g06090.1_|_Cc03_g06090'
	'Cc03_g06140.1_|_Cc03_g06140'
	'Cc03_g06170.1_|_Cc03_g06170'
	'Cc03_g06190.1_|_Cc03_g06190'
	'Cc03_g06200.1_|_Cc03_g06200'
	'Cc03_g06210.1_|_Cc03_g06210'
	'Cc03_g06300.1_|_Cc03_g06300'
	'Cc03_g06330.1_|_Cc03_g06330'
	'Cc03_g06570.1_|_Cc03_g06570'
	'Cc03_g07200.1_|_Cc03_g07200'
	'Cc03_g08230.1_|_Cc03_g08230'
	'Cc03_g08260.1_|_Cc03_g08260'
	'Cc03_g08270.1_|_Cc03_g08270'
	'Cc03_g08290.1_|_Cc03_g08290'
	'Cc03_g08520.1_|_Cc03_g08520'
	'Cc03_g08540.1_|_Cc03_g08540'
	'Cc03_g08560.1_|_Cc03_g08560'
	'Cc03_g09200.1_|_Cc03_g09200'
	'Cc03_g09340.1_|_Cc03_g09340'
	'Cc03_g09510.1_|_Cc03_g09510'
	'Cc03_g09550.1_|_Cc03_g09550'
	'Cc03_g09570.1_|_Cc03_g09570'
	'Cc03_g09830.1_|_Cc03_g09830'
	'Cc03_g09840.1_|_Cc03_g09840'
	'Cc03_g09860.1_|_Cc03_g09860'
	'Cc03_g10130.1_|_Cc03_g10130'
	'Cc03_g10280.1_|_Cc03_g10280'
	'Cc03_g10330.1_|_Cc03_g10330'
	'Cc03_g10340.1_|_Cc03_g10340'
	'Cc03_g10390.1_|_Cc03_g10390'
	'Cc03_g10410.1_|_Cc03_g10410'
	'Cc03_g10420.1_|_Cc03_g10420'
	'Cc03_g10430.1_|_Cc03_g10430'
	'Cc03_g10470.1_|_Cc03_g10470'
	'Cc03_g10780.1_|_Cc03_g10780'
	'Cc03_g10810.1_|_Cc03_g10810'
	'Cc03_g11690.1_|_Cc03_g11690'
	'Cc03_g11720.1_|_Cc03_g11720'
	'Cc03_g11730.1_|_Cc03_g11730'
	'Cc03_g11800.1_|_Cc03_g11800'
	'Cc03_g11820.1_|_Cc03_g11820'
	'Cc03_g11840.1_|_Cc03_g11840'
	'Cc03_g12660.1_|_Cc03_g12660'
	'Cc03_g12670.1_|_Cc03_g12670'
	'Cc03_g12690.1_|_Cc03_g12690'
	'Cc03_g12700.1_|_Cc03_g12700'
	'Cc03_g12710.1_|_Cc03_g12710'
	'Cc03_g12760.1_|_Cc03_g12760'
	'Cc03_g12790.1_|_Cc03_g12790'
	'Cc03_g12800.1_|_Cc03_g12800'
	'Cc03_g12820.1_|_Cc03_g12820'
	'Cc03_g12830.1_|_Cc03_g12830'
	'Cc03_g12840.1_|_Cc03_g12840'
	'Cc03_g13770.1_|_Cc03_g13770'
	'Cc03_g13930.1_|_Cc03_g13930'
	'Cc03_g13980.1_|_Cc03_g13980'
	'Cc03_g13990.1_|_Cc03_g13990'
	'Cc03_g14560.1_|_Cc03_g14560'
	'Cc03_g14580.1_|_Cc03_g14580'
	'Cc03_g14610.1_|_Cc03_g14610'
	'Cc03_g14620.1_|_Cc03_g14620'
	'Cc03_g14630.1_|_Cc03_g14630'
	'Cc03_g14650.1_|_Cc03_g14650'
	'Cc03_g14660.1_|_Cc03_g14660'
	'Cc03_g14680.1_|_Cc03_g14680'
	'Cc03_g14710.1_|_Cc03_g14710'
	'Cc03_g14730.1_|_Cc03_g14730'
	'Cc03_g14750.1_|_Cc03_g14750'
	'Cc03_g14760.1_|_Cc03_g14760'
	'Cc03_g14800.1_|_Cc03_g14800'
	'Cc03_g14820.1_|_Cc03_g14820'
	'Cc03_g15430.1_|_Cc03_g15430'
	'Cc03_g15470.1_|_Cc03_g15470'
	'Cc03_g15480.1_|_Cc03_g15480'
	'Cc03_g15490.1_|_Cc03_g15490'
	'Cc03_g15500.1_|_Cc03_g15500'
	'Cc03_g15860.1_|_Cc03_g15860'
	'Cc04_g01220.1_|_Cc04_g01220'
	'Cc04_g07790.1_|_Cc04_g07790'
	'Cc04_g08600.1_|_Cc04_g08600'
	'Cc04_g08610.1_|_Cc04_g08610'
	'Cc04_g11620.1_|_Cc04_g11620'
	'Cc04_g11970.1_|_Cc04_g11970'
	'Cc04_g11980.1_|_Cc04_g11980'
	'Cc04_g12020.1_|_Cc04_g12020'
	'Cc04_g12030.1_|_Cc04_g12030'
	'Cc04_g12050.1_|_Cc04_g12050'
	'Cc04_g12060.1_|_Cc04_g12060'
	'Cc04_g12630.1_|_Cc04_g12630'
	'Cc04_g12650.1_|_Cc04_g12650'
	'Cc04_g12660.1_|_Cc04_g12660'
	'Cc04_g12940.1_|_Cc04_g12940'
	'Cc04_g13820.1_|_Cc04_g13820'
	'Cc04_g13950.1_|_Cc04_g13950'
	'Cc04_g14020.1_|_Cc04_g14020'
	'Cc04_g14040.1_|_Cc04_g14040'
	'Cc04_g14060.1_|_Cc04_g14060'
	'Cc04_g14250.1_|_Cc04_g14250'
	'Cc04_g14260.1_|_Cc04_g14260'
	'Cc04_g14270.1_|_Cc04_g14270'
	'Cc04_g14730.1_|_Cc04_g14730'
	'Cc04_g14750.1_|_Cc04_g14750'
	'Cc05_g00910.1_|_Cc05_g00910'
	'Cc05_g00920.1_|_Cc05_g00920'
	'Cc05_g00960.1_|_Cc05_g00960'
	'Cc05_g00990.1_|_Cc05_g00990'
	'Cc05_g01020.1_|_Cc05_g01020'
	'Cc05_g01270.1_|_Cc05_g01270'
	'Cc05_g01650.1_|_Cc05_g01650'
	'Cc05_g01950.1_|_Cc05_g01950'
	'Cc05_g02150.1_|_Cc05_g02150'
	'Cc05_g02440.1_|_Cc05_g02440'
	'Cc05_g03570.1_|_Cc05_g03570'
	'Cc05_g04430.1_|_Cc05_g04430'
	'Cc05_g04460.1_|_Cc05_g04460'
	'Cc05_g04510.1_|_Cc05_g04510'
	'Cc05_g04520.1_|_Cc05_g04520'
	'Cc05_g04530.1_|_Cc05_g04530'
	'Cc05_g04550.1_|_Cc05_g04550'
	'Cc05_g04560.1_|_Cc05_g04560'
	'Cc05_g04690.1_|_Cc05_g04690'
	'Cc05_g05230.1_|_Cc05_g05230'
	'Cc05_g05250.1_|_Cc05_g05250'
	'Cc05_g05270.1_|_Cc05_g05270'
	'Cc05_g05280.1_|_Cc05_g05280'
	'Cc05_g05290.1_|_Cc05_g05290'
	'Cc05_g05530.1_|_Cc05_g05530'
	'Cc05_g05540.1_|_Cc05_g05540'
	'Cc05_g05550.1_|_Cc05_g05550'
	'Cc05_g06080.1_|_Cc05_g06080'
	'Cc05_g06490.1_|_Cc05_g06490'
	'Cc05_g06530.1_|_Cc05_g06530'
	'Cc05_g06550.1_|_Cc05_g06550'
	'Cc05_g06580.1_|_Cc05_g06580'
	'Cc05_g06600.1_|_Cc05_g06600'
	'Cc05_g06620.1_|_Cc05_g06620'
	'Cc05_g06960.1_|_Cc05_g06960'
	'Cc05_g07410.1_|_Cc05_g07410'
	'Cc05_g07430.1_|_Cc05_g07430'
	'Cc05_g07910.1_|_Cc05_g07910'
	'Cc05_g08170.1_|_Cc05_g08170'
	'Cc05_g08200.1_|_Cc05_g08200'
	'Cc05_g08910.1_|_Cc05_g08910'
	'Cc05_g09070.1_|_Cc05_g09070'
	'Cc05_g09100.1_|_Cc05_g09100'
	'Cc06_g11100.1_|_Cc06_g11100'
	'Cc06_g11650.1_|_Cc06_g11650'
	'Cc06_g16160.1_|_Cc06_g16160'
	'Cc06_g16170.1_|_Cc06_g16170'
	'Cc06_g16180.1_|_Cc06_g16180'
	'Cc06_g16190.1_|_Cc06_g16190'
	'Cc06_g16200.1_|_Cc06_g16200'
	'Cc06_g17030.1_|_Cc06_g17030'
	'Cc06_g17040.1_|_Cc06_g17040'
	'Cc06_g19660.1_|_Cc06_g19660'
	'Cc06_g19680.1_|_Cc06_g19680'
	'Cc06_g19710.1_|_Cc06_g19710'
	'Cc06_g19740.1_|_Cc06_g19740'
	'Cc06_g20410.1_|_Cc06_g20410'
	'Cc06_g22210.1_|_Cc06_g22210'
	'Cc06_g22540.1_|_Cc06_g22540'
	'Cc06_g23160.1_|_Cc06_g23160'
	'Cc07_g05700.1_|_Cc07_g05700'
	'Cc07_g09980.1_|_Cc07_g09980'
	'Cc07_g16890.1_|_Cc07_g16890'
	'Cc07_g16920.1_|_Cc07_g16920'
	'Cc07_g17040.1_|_Cc07_g17040'
	'Cc07_g17220.1_|_Cc07_g17220'
	'Cc07_g17250.1_|_Cc07_g17250'
	'Cc07_g17260.1_|_Cc07_g17260'
	'Cc07_g17270.1_|_Cc07_g17270'
	'Cc07_g17280.1_|_Cc07_g17280'
	'Cc07_g17810.1_|_Cc07_g17810'
	'Cc07_g17820.1_|_Cc07_g17820'
	'Cc07_g17830.1_|_Cc07_g17830'
	'Cc07_g17840.1_|_Cc07_g17840'
	'Cc07_g18130.1_|_Cc07_g18130'
	'Cc07_g18670.1_|_Cc07_g18670'
	'Cc07_g18690.1_|_Cc07_g18690'
	'Cc07_g19700.1_|_Cc07_g19700'
	'Cc07_g19710.1_|_Cc07_g19710'
	'Cc07_g20460.1_|_Cc07_g20460'
	'Cc07_g20590.1_|_Cc07_g20590'
	'Cc07_g20620.1_|_Cc07_g20620'
	'Cc07_g20740.1_|_Cc07_g20740'
	'Cc07_g20790.1_|_Cc07_g20790'
	'Cc07_g20800.1_|_Cc07_g20800'
	'Cc07_g21060.1_|_Cc07_g21060'
	'Cc07_g21230.1_|_Cc07_g21230'
	'Cc07_g21270.1_|_Cc07_g21270'
	'Cc07_g21460.1_|_Cc07_g21460'
	'Cc08_g01430.1_|_Cc08_g01430'
	'Cc08_g01600.1_|_Cc08_g01600'
	'Cc08_g01610.1_|_Cc08_g01610'
	'Cc08_g01620.1_|_Cc08_g01620'
	'Cc08_g01640.1_|_Cc08_g01640'
	'Cc08_g01650.1_|_Cc08_g01650'
	'Cc08_g01660.1_|_Cc08_g01660'
	'Cc08_g01670.1_|_Cc08_g01670'
	'Cc08_g01820.1_|_Cc08_g01820'
	'Cc08_g01900.1_|_Cc08_g01900'
	'Cc08_g01940.1_|_Cc08_g01940'
	'Cc08_g01950.1_|_Cc08_g01950'
	'Cc08_g01970.1_|_Cc08_g01970'
	'Cc08_g01980.1_|_Cc08_g01980'
	'Cc08_g02010.1_|_Cc08_g02010'
	'Cc08_g02020.1_|_Cc08_g02020'
	'Cc08_g02030.1_|_Cc08_g02030'
	'Cc08_g02040.1_|_Cc08_g02040'
	'Cc08_g02170.1_|_Cc08_g02170'
	'Cc08_g02180.1_|_Cc08_g02180'
	'Cc08_g02210.1_|_Cc08_g02210'
	'Cc08_g02230.1_|_Cc08_g02230'
	'Cc08_g02250.1_|_Cc08_g02250'
	'Cc08_g03590.1_|_Cc08_g03590'
	'Cc08_g03610.1_|_Cc08_g03610'
	'Cc08_g03670.1_|_Cc08_g03670'
	'Cc08_g03690.1_|_Cc08_g03690'
	'Cc08_g03710.1_|_Cc08_g03710'
	'Cc08_g03720.1_|_Cc08_g03720'
	'Cc08_g03860.1_|_Cc08_g03860'
	'Cc08_g03870.1_|_Cc08_g03870'
	'Cc08_g04110.1_|_Cc08_g04110'
	'Cc08_g04140.1_|_Cc08_g04140'
	'Cc08_g04160.1_|_Cc08_g04160'
	'Cc08_g04220.1_|_Cc08_g04220'
	'Cc08_g04230.1_|_Cc08_g04230'
	'Cc08_g04250.1_|_Cc08_g04250'
	'Cc08_g04500.1_|_Cc08_g04500'
	'Cc08_g04550.1_|_Cc08_g04550'
	'Cc08_g04570.1_|_Cc08_g04570'
	'Cc08_g04600.1_|_Cc08_g04600'
	'Cc08_g04930.1_|_Cc08_g04930'
	'Cc08_g05660.1_|_Cc08_g05660'
	'Cc08_g06820.1_|_Cc08_g06820'
	'Cc08_g06840.1_|_Cc08_g06840'
	'Cc08_g06850.1_|_Cc08_g06850'
	'Cc09_g04860.1_|_Cc09_g04860'
	'Cc09_g06310.1_|_Cc09_g06310'
	'Cc09_g09270.1_|_Cc09_g09270'
	'Cc09_g09290.1_|_Cc09_g09290'
	'Cc10_g03810.1_|_Cc10_g03810'
	'Cc10_g08710.1_|_Cc10_g08710'
	'Cc10_g10090.1_|_Cc10_g10090'
	'Cc10_g10660.1_|_Cc10_g10660'
	'Cc10_g11230.1_|_Cc10_g11230'
	'Cc10_g11250.1_|_Cc10_g11250'
	'Cc10_g11270.1_|_Cc10_g11270'
	'Cc10_g11630.1_|_Cc10_g11630'
	'Cc10_g11650.1_|_Cc10_g11650'
	'Cc10_g13320.1_|_Cc10_g13320'
	'Cc11_g00700.1_|_Cc11_g00700'
	'Cc11_g00890.1_|_Cc11_g00890'
	'Cc11_g00940.1_|_Cc11_g00940'
	'Cc11_g00950.1_|_Cc11_g00950'
	'Cc11_g00960.1_|_Cc11_g00960'
	'Cc11_g01160.1_|_Cc11_g01160'
	'Cc11_g01950.1_|_Cc11_g01950'
	'Cc11_g01970.1_|_Cc11_g01970'
	'Cc11_g02000.1_|_Cc11_g02000'
	'Cc11_g02020.1_|_Cc11_g02020'
	'Cc11_g02040.1_|_Cc11_g02040'
	'Cc11_g02050.1_|_Cc11_g02050'
	'Cc11_g02060.1_|_Cc11_g02060'
	'Cc11_g02470.1_|_Cc11_g02470'
	'Cc11_g02490.1_|_Cc11_g02490'
	'Cc11_g02520.1_|_Cc11_g02520'
	'Cc11_g02610.1_|_Cc11_g02610'
	'Cc11_g02900.1_|_Cc11_g02900'
	'Cc11_g02920.1_|_Cc11_g02920'
	'Cc11_g02960.1_|_Cc11_g02960'
	'Cc11_g03400.1_|_Cc11_g03400'
	'Cc11_g03770.1_|_Cc11_g03770'
	'Cc11_g03790.1_|_Cc11_g03790'
	'Cc11_g03800.1_|_Cc11_g03800'
	'Cc11_g03840.1_|_Cc11_g03840'
	'Cc11_g03860.1_|_Cc11_g03860'
	'Cc11_g03990.1_|_Cc11_g03990'
	'Cc11_g04020.1_|_Cc11_g04020'
	'Cc11_g04080.1_|_Cc11_g04080'
	'Cc11_g04120.1_|_Cc11_g04120'
	'Cc11_g04150.1_|_Cc11_g04150'
	'Cc11_g04530.1_|_Cc11_g04530'
	'Cc11_g04890.1_|_Cc11_g04890'
	'Cc11_g04950.1_|_Cc11_g04950'
	'Cc11_g05370.1_|_Cc11_g05370'
	'Cc11_g05380.1_|_Cc11_g05380'
	'Cc11_g05390.1_|_Cc11_g05390'
	'Cc11_g05970.1_|_Cc11_g05970'
	'Cc11_g06040.1_|_Cc11_g06040'
	'Cc11_g06120.1_|_Cc11_g06120'
	'Cc11_g06190.1_|_Cc11_g06190'
	'Cc11_g06320.1_|_Cc11_g06320'
	'Cc11_g06360.1_|_Cc11_g06360'
	'Cc11_g06550.1_|_Cc11_g06550'
	'Cc11_g06560.1_|_Cc11_g06560'
	'Cc11_g06910.1_|_Cc11_g06910'
	'Cc11_g06920.1_|_Cc11_g06920'
	'Cc11_g07560.1_|_Cc11_g07560'
	'Cc11_g07660.1_|_Cc11_g07660'
	'Cc11_g07670.1_|_Cc11_g07670'
	'Cc11_g08750.1_|_Cc11_g08750'
	'Cc11_g08760.1_|_Cc11_g08760'
	'Cc11_g08970.1_|_Cc11_g08970'
	'Cc11_g08980.1_|_Cc11_g08980'
	'Cc11_g09420.1_|_Cc11_g09420'
	'Cc11_g09430.1_|_Cc11_g09430'
	'Cc11_g09440.1_|_Cc11_g09440'
	'Cc11_g09460.1_|_Cc11_g09460'
	'Cc11_g10420.1_|_Cc11_g10420'
	'Cc11_g10440.1_|_Cc11_g10440'
	'Cc11_g10450.1_|_Cc11_g10450'
	'Cc11_g13870.1_|_Cc11_g13870'
	'Cc11_g13880.1_|_Cc11_g13880'
	'Mi1.2'
	Prf
	R1
	R2
	R3a
	Rpi-sto1
	Rpiblb2
	Rpivnt1
	Rx
	Solyc01g090430_NRC1
	Solyc03g005660_NRCn
	Solyc04g007030_NRC4c
	Solyc04g007050_NRC5
	Solyc04g007060_NRC4b
	Solyc04g007070_NRC4a
	'Solyc04g008120.1.1_Hero'
	Solyc04g008150_NRC6
	Solyc04g015210_NRC7
	Solyc05g009630_NRC3
	Solyc10g008220_NRC0
	Solyc10g047320_NRC2
	Sw5b
;
end;
begin trees;
	tree tree_1 = [&R] ((((((((((((((((((((((((((((('Cc04_g12020.1_|_Cc04_g12020':0.030164,'Cc00_g18650.1_|_Cc00_g18650':0.046065)[&label=0.155]:0.0,'Cc00_g19160.1_|_Cc00_g19160':0.020018)[&label=0.345]:0.005016,('Cc00_g10170.1_|_Cc00_g10170':0.030492,'Cc00_g14360.1_|_Cc00_g14360':0.03993)[&label=0.69]:0.016585)[&label=0.98]:0.028548,('Cc00_g30180.1_|_Cc00_g30180':0.054986,'Cc00_g05470.1_|_Cc00_g0547…
end;
begin figtree;
	set appearance.backgroundColorAttribute="Default";
	set appearance.backgroundColour=#ffffff;
	set appearance.branchColorAttribute="User selection";
	set appearance.branchColorGradient=false;
	set appearance.branchLineWidth=1.0;
	set appearance.branchMinLineWidth=0.0;
	set appearance.branchWidthAttribute="Fixed";
	set appearance.foregroundColour=#000000;
	set appearance.hilightingGradient=false;
	set appearance.selectionColour=#2d3680;
	set branchLabels.colorAttribute="User selection";
	set branchLabels.displayAttribute="Branch times";
	set branchLabels.fontName="sansserif";
	set branchLabels.fontSize=8;
	set branchLabels.fontStyle=0;
	set branchLabels.isShown=false;
	set branchLabels.significantDigits=4;
	set layout.expansion=0;
	set layout.layoutType="POLAR";
	set layout.zoom=98;
	set legend.attribute="label";
	set legend.fontSize=10.0;
	set legend.isShown=false;
	set legend.significantDigits=4;
	set nodeBars.barWidth=4.0;
	set nodeBars.displayAttribute=null;
	set nodeBars.isShown=false;
	set nodeLabels.colorAttribute="User selection";
	set nodeLabels.displayAttribute="label";
	set nodeLabels.fontName="Arial";
	set nodeLabels.fontSize=8;
	set nodeLabels.fontStyle=0;
	set nodeLabels.isShown=true;
	set nodeLabels.significantDigits=4;
	set nodeShapeExternal.colourAttribute="User selection";
	set nodeShapeExternal.isShown=false;
	set nodeShapeExternal.minSize=10.0;
	set nodeShapeExternal.scaleType=Width;
	set nodeShapeExternal.shapeType=Circle;
	set nodeShapeExternal.size=4.0;
	set nodeShapeExternal.sizeAttribute="Fixed";
	set nodeShapeInternal.colourAttribute="User selection";
	set nodeShapeInternal.isShown=false;
	set nodeShapeInternal.minSize=10.0;
	set nodeShapeInternal.scaleType=Width;
	set nodeShapeInternal.shapeType=Circle;
	set nodeShapeInternal.size=4.0;
	set nodeShapeInternal.sizeAttribute="Fixed";
	set polarLayout.alignTipLabels=true;
	set polarLayout.angularRange=0;
	set polarLayout.rootAngle=0;
	set polarLayout.rootLength=100;
	set polarLayout.showRoot=true;
	set radialLayout.spread=0.0;
	set rectilinearLayout.alignTipLabels=false;
	set rectilinearLayout.curvature=0;
	set rectilinearLayout.rootLength=100;
	set scale.offsetAge=0.0;
	set scale.rootAge=1.0;
	set scale.scaleFactor=1.0;
	set scale.scaleRoot=false;
	set scaleAxis.automaticScale=true;
	set scaleAxis.fontSize=8.0;
	set scaleAxis.isShown=false;
	set scaleAxis.lineWidth=1.0;
	set scaleAxis.majorTicks=1.0;
	set scaleAxis.minorTicks=0.5;
	set scaleAxis.origin=0.0;
	set scaleAxis.reverseAxis=false;
	set scaleAxis.showGrid=true;
	set scaleBar.automaticScale=true;
	set scaleBar.fontSize=10.0;
	set scaleBar.isShown=true;
	set scaleBar.lineWidth=1.0;
	set scaleBar.scaleRange=0.0;
	set tipLabels.colorAttribute="User selection";
	set tipLabels.displayAttribute="Names";
	set tipLabels.fontName="Arial";
	set tipLabels.fontSize=8;
	set tipLabels.fontStyle=0;
	set tipLabels.isShown=true;
	set tipLabels.significantDigits=4;
	set trees.order=false;
	set trees.orderType="increasing";
	set trees.rooting=false;
	set trees.rootingType="User Selection";
	set trees.transform=false;
	set trees.transformType="cladogram";
end;
