## Supplemental file 2 for "NRC immune receptor networks show diversified hierarchical genetic architecture across plant lineages": 29 Erythranthe guttata .txt

#NEXUS
begin taxa;
	dimensions ntax=315;
	taxlabels
	AT_NRG1
	AT_RPS2
	AT_Zar1
	BS2
	Bs4
	'Mi1.2'
	'Migut.A00418.1_|_Migut.A00418'
	'Migut.A00420.1_|_Migut.A00420'
	'Migut.A00421.1_|_Migut.A00421'
	'Migut.A00424.1_|_Migut.A00424'
	'Migut.A00563.1_|_Migut.A00563'
	'Migut.A00564.1_|_Migut.A00564'
	'Migut.A00573.1_|_Migut.A00573'
	'Migut.A00574.1_|_Migut.A00574'
	'Migut.A00591.1_|_Migut.A00591'
	'Migut.A00593.1_|_Migut.A00593'
	'Migut.A00594.1_|_Migut.A00594'
	'Migut.A00596.1_|_Migut.A00596'
	'Migut.A00634.1_|_Migut.A00634'
	'Migut.A00635.1_|_Migut.A00635'
	'Migut.A00636.1_|_Migut.A00636'
	'Migut.A00943.1_|_Migut.A00943'
	'Migut.A00949.1_|_Migut.A00949'
	'Migut.A00951.1_|_Migut.A00951'
	'Migut.A00952.1_|_Migut.A00952'
	'Migut.A00987.1_|_Migut.A00987'
	'Migut.A01104.1_|_Migut.A01104'
	'Migut.A01105.1_|_Migut.A01105'
	'Migut.A01120.1_|_Migut.A01120'
	'Migut.A01123.1_|_Migut.A01123'
	'Migut.A01132.1_|_Migut.A01132'
	'Migut.B01128.1_|_Migut.B01128'
	'Migut.B01139.1_|_Migut.B01139'
	'Migut.B01140.1_|_Migut.B01140'
	'Migut.B01344.1_|_Migut.B01344'
	'Migut.C00022.1_|_Migut.C00022'
	'Migut.C00048.1_|_Migut.C00048'
	'Migut.C00161.1_|_Migut.C00161'
	'Migut.C00201.1_|_Migut.C00201'
	'Migut.C00346.1_|_Migut.C00346'
	'Migut.C00436.1_|_Migut.C00436'
	'Migut.C00466.1_|_Migut.C00466'
	'Migut.C00618.1_|_Migut.C00618'
	'Migut.C00694.1_|_Migut.C00694'
	'Migut.D01174.1_|_Migut.D01174'
	'Migut.D01303.1_|_Migut.D01303'
	'Migut.D01304.1_|_Migut.D01304'
	'Migut.D01308.1_|_Migut.D01308'
	'Migut.D01309.1_|_Migut.D01309'
	'Migut.D01483.1_|_Migut.D01483'
	'Migut.D01484.1_|_Migut.D01484'
	'Migut.D01486.1_|_Migut.D01486'
	'Migut.D01500.1_|_Migut.D01500'
	'Migut.D01502.1_|_Migut.D01502'
	'Migut.D01503.1_|_Migut.D01503'
	'Migut.D01507.1_|_Migut.D01507'
	'Migut.D01510.1_|_Migut.D01510'
	'Migut.D01513.1_|_Migut.D01513'
	'Migut.D01518.1_|_Migut.D01518'
	'Migut.D01519.1_|_Migut.D01519'
	'Migut.D01522.1_|_Migut.D01522'
	'Migut.D01526.1_|_Migut.D01526'
	'Migut.D01535.1_|_Migut.D01535'
	'Migut.D01537.1_|_Migut.D01537'
	'Migut.D01544.1_|_Migut.D01544'
	'Migut.D01633.1_|_Migut.D01633'
	'Migut.D01634.1_|_Migut.D01634'
	'Migut.D01641.1_|_Migut.D01641'
	'Migut.D01643.1_|_Migut.D01643'
	'Migut.D01649.1_|_Migut.D01649'
	'Migut.D01679.1_|_Migut.D01679'
	'Migut.D01682.1_|_Migut.D01682'
	'Migut.D01684.1_|_Migut.D01684'
	'Migut.D01696.1_|_Migut.D01696'
	'Migut.D01700.1_|_Migut.D01700'
	'Migut.D01702.1_|_Migut.D01702'
	'Migut.D01705.1_|_Migut.D01705'
	'Migut.D01707.1_|_Migut.D01707'
	'Migut.D01708.1_|_Migut.D01708'
	'Migut.D01716.1_|_Migut.D01716'
	'Migut.D01717.1_|_Migut.D01717'
	'Migut.D01718.1_|_Migut.D01718'
	'Migut.D01719.1_|_Migut.D01719'
	'Migut.D01721.1_|_Migut.D01721'
	'Migut.D01722.1_|_Migut.D01722'
	'Migut.D01724.1_|_Migut.D01724'
	'Migut.D01725.1_|_Migut.D01725'
	'Migut.D01728.1_|_Migut.D01728'
	'Migut.D01729.1_|_Migut.D01729'
	'Migut.D01730.1_|_Migut.D01730'
	'Migut.D01731.1_|_Migut.D01731'
	'Migut.D01735.1_|_Migut.D01735'
	'Migut.D01736.1_|_Migut.D01736'
	'Migut.D01749.1_|_Migut.D01749'
	'Migut.D01752.1_|_Migut.D01752'
	'Migut.D01766.1_|_Migut.D01766'
	'Migut.D01767.1_|_Migut.D01767'
	'Migut.D01768.1_|_Migut.D01768'
	'Migut.D01769.1_|_Migut.D01769'
	'Migut.D01771.1_|_Migut.D01771'
	'Migut.D01772.1_|_Migut.D01772'
	'Migut.D01773.1_|_Migut.D01773'
	'Migut.D01776.1_|_Migut.D01776'
	'Migut.D01781.1_|_Migut.D01781'
	'Migut.D01782.1_|_Migut.D01782'
	'Migut.D01797.1_|_Migut.D01797'
	'Migut.D01798.1_|_Migut.D01798'
	'Migut.D01799.1_|_Migut.D01799'
	'Migut.D01800.1_|_Migut.D01800'
	'Migut.D01801.1_|_Migut.D01801'
	'Migut.D01845.1_|_Migut.D01845'
	'Migut.D01846.1_|_Migut.D01846'
	'Migut.D01848.1_|_Migut.D01848'
	'Migut.D01851.1_|_Migut.D01851'
	'Migut.D01864.1_|_Migut.D01864'
	'Migut.D01867.1_|_Migut.D01867'
	'Migut.D01903.1_|_Migut.D01903'
	'Migut.D01904.1_|_Migut.D01904'
	'Migut.D01905.1_|_Migut.D01905'
	'Migut.D01918.1_|_Migut.D01918'
	'Migut.D01919.1_|_Migut.D01919'
	'Migut.D01924.1_|_Migut.D01924'
	'Migut.D01929.1_|_Migut.D01929'
	'Migut.D01944.1_|_Migut.D01944'
	'Migut.D01945.1_|_Migut.D01945'
	'Migut.D01948.1_|_Migut.D01948'
	'Migut.D01949.1_|_Migut.D01949'
	'Migut.D01950.1_|_Migut.D01950'
	'Migut.D01952.1_|_Migut.D01952'
	'Migut.D01954.1_|_Migut.D01954'
	'Migut.D01955.1_|_Migut.D01955'
	'Migut.D01956.1_|_Migut.D01956'
	'Migut.D01966.1_|_Migut.D01966'
	'Migut.D01968.1_|_Migut.D01968'
	'Migut.D01969.1_|_Migut.D01969'
	'Migut.D01970.1_|_Migut.D01970'
	'Migut.D01971.1_|_Migut.D01971'
	'Migut.D01972.1_|_Migut.D01972'
	'Migut.D01974.1_|_Migut.D01974'
	'Migut.D01978.1_|_Migut.D01978'
	'Migut.D01979.1_|_Migut.D01979'
	'Migut.D01980.1_|_Migut.D01980'
	'Migut.D01981.1_|_Migut.D01981'
	'Migut.D01997.1_|_Migut.D01997'
	'Migut.D01998.1_|_Migut.D01998'
	'Migut.D02000.1_|_Migut.D02000'
	'Migut.D02002.1_|_Migut.D02002'
	'Migut.D02006.1_|_Migut.D02006'
	'Migut.D02009.1_|_Migut.D02009'
	'Migut.D02024.1_|_Migut.D02024'
	'Migut.D02026.1_|_Migut.D02026'
	'Migut.D02027.1_|_Migut.D02027'
	'Migut.D02028.1_|_Migut.D02028'
	'Migut.D02029.1_|_Migut.D02029'
	'Migut.D02044.1_|_Migut.D02044'
	'Migut.D02046.1_|_Migut.D02046'
	'Migut.D02047.1_|_Migut.D02047'
	'Migut.E00320.1_|_Migut.E00320'
	'Migut.E00499.1_|_Migut.E00499'
	'Migut.E00947.1_|_Migut.E00947'
	'Migut.E00971.1_|_Migut.E00971'
	'Migut.E00972.1_|_Migut.E00972'
	'Migut.E00974.1_|_Migut.E00974'
	'Migut.E00976.1_|_Migut.E00976'
	'Migut.E01043.1_|_Migut.E01043'
	'Migut.E01135.1_|_Migut.E01135'
	'Migut.E01267.1_|_Migut.E01267'
	'Migut.F01416.1_|_Migut.F01416'
	'Migut.F01425.1_|_Migut.F01425'
	'Migut.F01452.1_|_Migut.F01452'
	'Migut.F01791.1_|_Migut.F01791'
	'Migut.F01792.1_|_Migut.F01792'
	'Migut.F02039.1_|_Migut.F02039'
	'Migut.F02040.1_|_Migut.F02040'
	'Migut.F02041.1_|_Migut.F02041'
	'Migut.F02043.1_|_Migut.F02043'
	'Migut.F02044.1_|_Migut.F02044'
	'Migut.F02063.1_|_Migut.F02063'
	'Migut.F02064.1_|_Migut.F02064'
	'Migut.F02085.1_|_Migut.F02085'
	'Migut.F02086.1_|_Migut.F02086'
	'Migut.G00479.1_|_Migut.G00479'
	'Migut.G00482.1_|_Migut.G00482'
	'Migut.G00551.1_|_Migut.G00551'
	'Migut.G00552.1_|_Migut.G00552'
	'Migut.G00553.1_|_Migut.G00553'
	'Migut.G00637.1_|_Migut.G00637'
	'Migut.G00639.1_|_Migut.G00639'
	'Migut.G00721.1_|_Migut.G00721'
	'Migut.G00725.1_|_Migut.G00725'
	'Migut.G00747.1_|_Migut.G00747'
	'Migut.G00839.1_|_Migut.G00839'
	'Migut.G00841.1_|_Migut.G00841'
	'Migut.G00844.1_|_Migut.G00844'
	'Migut.G00847.1_|_Migut.G00847'
	'Migut.G00853.1_|_Migut.G00853'
	'Migut.G00855.1_|_Migut.G00855'
	'Migut.G00856.1_|_Migut.G00856'
	'Migut.G00955.1_|_Migut.G00955'
	'Migut.G01002.1_|_Migut.G01002'
	'Migut.G01040.1_|_Migut.G01040'
	'Migut.G01042.1_|_Migut.G01042'
	'Migut.G01053.1_|_Migut.G01053'
	'Migut.G01086.1_|_Migut.G01086'
	'Migut.G01159.1_|_Migut.G01159'
	'Migut.G01177.1_|_Migut.G01177'
	'Migut.G01198.1_|_Migut.G01198'
	'Migut.G01219.1_|_Migut.G01219'
	'Migut.G01221.1_|_Migut.G01221'
	'Migut.G01322.1_|_Migut.G01322'
	'Migut.H00800.1_|_Migut.H00800'
	'Migut.H00801.1_|_Migut.H00801'
	'Migut.H00812.1_|_Migut.H00812'
	'Migut.H01029.1_|_Migut.H01029'
	'Migut.H01097.1_|_Migut.H01097'
	'Migut.H01202.1_|_Migut.H01202'
	'Migut.H01203.1_|_Migut.H01203'
	'Migut.H01210.1_|_Migut.H01210'
	'Migut.H01997.1_|_Migut.H01997'
	'Migut.H02093.1_|_Migut.H02093'
	'Migut.H02356.1_|_Migut.H02356'
	'Migut.I00228.1_|_Migut.I00228'
	'Migut.I00300.1_|_Migut.I00300'
	'Migut.I00301.1_|_Migut.I00301'
	'Migut.I00304.1_|_Migut.I00304'
	'Migut.I00306.1_|_Migut.I00306'
	'Migut.I00355.1_|_Migut.I00355'
	'Migut.I00382.1_|_Migut.I00382'
	'Migut.I00393.1_|_Migut.I00393'
	'Migut.I00500.1_|_Migut.I00500'
	'Migut.I00584.1_|_Migut.I00584'
	'Migut.I00585.1_|_Migut.I00585'
	'Migut.I00586.1_|_Migut.I00586'
	'Migut.I00589.1_|_Migut.I00589'
	'Migut.I00593.1_|_Migut.I00593'
	'Migut.I00594.1_|_Migut.I00594'
	'Migut.I00595.1_|_Migut.I00595'
	'Migut.I00596.1_|_Migut.I00596'
	'Migut.I00598.1_|_Migut.I00598'
	'Migut.I00602.1_|_Migut.I00602'
	'Migut.I00603.1_|_Migut.I00603'
	'Migut.I00604.1_|_Migut.I00604'
	'Migut.I00605.1_|_Migut.I00605'
	'Migut.I00634.1_|_Migut.I00634'
	'Migut.I00677.1_|_Migut.I00677'
	'Migut.I00914.1_|_Migut.I00914'
	'Migut.I00916.1_|_Migut.I00916'
	'Migut.I00917.1_|_Migut.I00917'
	'Migut.I00919.1_|_Migut.I00919'
	'Migut.I00967.1_|_Migut.I00967'
	'Migut.I00970.1_|_Migut.I00970'
	'Migut.I00972.1_|_Migut.I00972'
	'Migut.I00974.1_|_Migut.I00974'
	'Migut.I00975.1_|_Migut.I00975'
	'Migut.I00977.1_|_Migut.I00977'
	'Migut.I00981.1_|_Migut.I00981'
	'Migut.I00982.1_|_Migut.I00982'
	'Migut.I00984.1_|_Migut.I00984'
	'Migut.I00985.1_|_Migut.I00985'
	'Migut.I00987.1_|_Migut.I00987'
	'Migut.I00988.1_|_Migut.I00988'
	'Migut.I00991.1_|_Migut.I00991'
	'Migut.I01010.1_|_Migut.I01010'
	'Migut.I01092.1_|_Migut.I01092'
	'Migut.J01164.1_|_Migut.J01164'
	'Migut.K00127.1_|_Migut.K00127'
	'Migut.K00164.1_|_Migut.K00164'
	'Migut.K00165.1_|_Migut.K00165'
	'Migut.K01050.1_|_Migut.K01050'
	'Migut.K01205.1_|_Migut.K01205'
	'Migut.L00392.1_|_Migut.L00392'
	'Migut.L00486.1_|_Migut.L00486'
	'Migut.L00489.1_|_Migut.L00489'
	'Migut.L00542.1_|_Migut.L00542'
	'Migut.L00556.1_|_Migut.L00556'
	'Migut.L00573.1_|_Migut.L00573'
	'Migut.L00782.1_|_Migut.L00782'
	'Migut.M00574.1_|_Migut.M00574'
	'Migut.M01602.1_|_Migut.M01602'
	'Migut.M01605.1_|_Migut.M01605'
	'Migut.M01606.1_|_Migut.M01606'
	'Migut.M01789.1_|_Migut.M01789'
	'Migut.N00544.1_|_Migut.N00544'
	'Migut.N00807.1_|_Migut.N00807'
	'Migut.N02073.1_|_Migut.N02073'
	'Migut.N02150.1_|_Migut.N02150'
	'Migut.O00091.1_|_Migut.O00091'
	'Migut.O00142.1_|_Migut.O00142'
	'Migut.O00188.1_|_Migut.O00188'
	'Migut.O00189.1_|_Migut.O00189'
	'Migut.O00191.1_|_Migut.O00191'
	'Migut.O00208.1_|_Migut.O00208'
	'Migut.O00499.1_|_Migut.O00499'
	'Migut.O00966.1_|_Migut.O00966'
	Prf
	R1
	R2
	R3a
	Rpi-sto1
	Rpiblb2
	Rpivnt1
	Rx
	Solyc01g090430_NRC1
	Solyc03g005660_NRCn
	Solyc04g007030_NRC4c
	Solyc04g007050_NRC5
	Solyc04g007060_NRC4b
	Solyc04g007070_NRC4a
	'Solyc04g008120.1.1_Hero'
	Solyc04g008150_NRC6
	Solyc04g015210_NRC7
	Solyc05g009630_NRC3
	Solyc10g008220_NRC0
	Solyc10g047320_NRC2
	Sw5b
;
end;
begin trees;
	tree tree_1 = [&R] ((((((((((((((((((((('Migut.K01050.1_|_Migut.K01050':0.027067,'Migut.D01797.1_|_Migut.D01797':0.042344)[&label=0.51]:0.00726,'Migut.D01799.1_|_Migut.D01799':0.051354)[&label=0.85]:0.027158,'Migut.D01773.1_|_Migut.D01773':0.070719)[&label=0.98]:0.063112,'Migut.D01767.1_|_Migut.D01767':0.068669)[&label=0.305]:0.0054,'Migut.D01721.1_|_Migut.D01721':0.064068)[&label=0.405]:0.022124…
end;
begin figtree;
	set appearance.backgroundColorAttribute="Default";
	set appearance.backgroundColour=#ffffff;
	set appearance.branchColorAttribute="User selection";
	set appearance.branchColorGradient=false;
	set appearance.branchLineWidth=1.0;
	set appearance.branchMinLineWidth=0.0;
	set appearance.branchWidthAttribute="Fixed";
	set appearance.foregroundColour=#000000;
	set appearance.hilightingGradient=false;
	set appearance.selectionColour=#2d3680;
	set branchLabels.colorAttribute="User selection";
	set branchLabels.displayAttribute="Branch times";
	set branchLabels.fontName="sansserif";
	set branchLabels.fontSize=8;
	set branchLabels.fontStyle=0;
	set branchLabels.isShown=false;
	set branchLabels.significantDigits=4;
	set layout.expansion=0;
	set layout.layoutType="POLAR";
	set layout.zoom=100;
	set legend.attribute="label";
	set legend.fontSize=10.0;
	set legend.isShown=false;
	set legend.significantDigits=4;
	set nodeBars.barWidth=4.0;
	set nodeBars.displayAttribute=null;
	set nodeBars.isShown=false;
	set nodeLabels.colorAttribute="User selection";
	set nodeLabels.displayAttribute="label";
	set nodeLabels.fontName="Arial";
	set nodeLabels.fontSize=8;
	set nodeLabels.fontStyle=0;
	set nodeLabels.isShown=true;
	set nodeLabels.significantDigits=2;
	set nodeShapeExternal.colourAttribute="User selection";
	set nodeShapeExternal.isShown=false;
	set nodeShapeExternal.minSize=10.0;
	set nodeShapeExternal.scaleType=Width;
	set nodeShapeExternal.shapeType=Circle;
	set nodeShapeExternal.size=4.0;
	set nodeShapeExternal.sizeAttribute="Fixed";
	set nodeShapeInternal.colourAttribute="User selection";
	set nodeShapeInternal.isShown=false;
	set nodeShapeInternal.minSize=10.0;
	set nodeShapeInternal.scaleType=Width;
	set nodeShapeInternal.shapeType=Circle;
	set nodeShapeInternal.size=4.0;
	set nodeShapeInternal.sizeAttribute="Fixed";
	set polarLayout.alignTipLabels=true;
	set polarLayout.angularRange=0;
	set polarLayout.rootAngle=0;
	set polarLayout.rootLength=100;
	set polarLayout.showRoot=true;
	set radialLayout.spread=0.0;
	set rectilinearLayout.alignTipLabels=false;
	set rectilinearLayout.curvature=0;
	set rectilinearLayout.rootLength=100;
	set scale.offsetAge=0.0;
	set scale.rootAge=1.0;
	set scale.scaleFactor=1.0;
	set scale.scaleRoot=false;
	set scaleAxis.automaticScale=true;
	set scaleAxis.fontSize=8.0;
	set scaleAxis.isShown=false;
	set scaleAxis.lineWidth=1.0;
	set scaleAxis.majorTicks=1.0;
	set scaleAxis.minorTicks=0.5;
	set scaleAxis.origin=0.0;
	set scaleAxis.reverseAxis=false;
	set scaleAxis.showGrid=true;
	set scaleBar.automaticScale=true;
	set scaleBar.fontSize=10.0;
	set scaleBar.isShown=true;
	set scaleBar.lineWidth=1.0;
	set scaleBar.scaleRange=0.0;
	set tipLabels.colorAttribute="User selection";
	set tipLabels.displayAttribute="Names";
	set tipLabels.fontName="Arial";
	set tipLabels.fontSize=8;
	set tipLabels.fontStyle=0;
	set tipLabels.isShown=true;
	set tipLabels.significantDigits=4;
	set trees.order=false;
	set trees.orderType="increasing";
	set trees.rooting=false;
	set trees.rootingType="User Selection";
	set trees.transform=false;
	set trees.transformType="cladogram";
end;
