## Supplemental file 2 for "NRC immune receptor networks show diversified hierarchical genetic architecture across plant lineages": 30 Fraxinus excelsior .txt

#NEXUS
begin taxa;
	dimensions ntax=144;
	taxlabels
	AT_NRG1
	AT_Zar1
	BS2
	Bs4
	'FRAEX38873_v2_000006670.1'
	'FRAEX38873_v2_000009070.1'
	'FRAEX38873_v2_000014620.1'
	'FRAEX38873_v2_000018290.1'
	'FRAEX38873_v2_000019420.1'
	'FRAEX38873_v2_000024330.1'
	'FRAEX38873_v2_000026900.1'
	'FRAEX38873_v2_000028550.1'
	'FRAEX38873_v2_000032600.1'
	'FRAEX38873_v2_000037380.1'
	'FRAEX38873_v2_000039290.1'
	'FRAEX38873_v2_000046080.1'
	'FRAEX38873_v2_000046640.1'
	'FRAEX38873_v2_000046690.1'
	'FRAEX38873_v2_000049110.1'
	'FRAEX38873_v2_000055610.1'
	'FRAEX38873_v2_000060090.1'
	'FRAEX38873_v2_000060580.1'
	'FRAEX38873_v2_000069400.1'
	'FRAEX38873_v2_000072970.1'
	'FRAEX38873_v2_000074640.1'
	'FRAEX38873_v2_000074650.1'
	'FRAEX38873_v2_000074660.1'
	'FRAEX38873_v2_000076090.1'
	'FRAEX38873_v2_000076100.1'
	'FRAEX38873_v2_000076120.1'
	'FRAEX38873_v2_000087320.1'
	'FRAEX38873_v2_000096480.1'
	'FRAEX38873_v2_000096490.1'
	'FRAEX38873_v2_000098290.1'
	'FRAEX38873_v2_000102900.1'
	'FRAEX38873_v2_000103030.1'
	'FRAEX38873_v2_000108840.1'
	'FRAEX38873_v2_000108850.1'
	'FRAEX38873_v2_000113860.1'
	'FRAEX38873_v2_000117040.1'
	'FRAEX38873_v2_000123990.1'
	'FRAEX38873_v2_000133580.1'
	'FRAEX38873_v2_000134170.1'
	'FRAEX38873_v2_000135260.1'
	'FRAEX38873_v2_000138880.1'
	'FRAEX38873_v2_000148670.1'
	'FRAEX38873_v2_000153040.1'
	'FRAEX38873_v2_000157800.1'
	'FRAEX38873_v2_000168190.1'
	'FRAEX38873_v2_000169240.1'
	'FRAEX38873_v2_000181510.1'
	'FRAEX38873_v2_000182470.1'
	'FRAEX38873_v2_000188130.1'
	'FRAEX38873_v2_000188630.1'
	'FRAEX38873_v2_000190890.1'
	'FRAEX38873_v2_000197770.1'
	'FRAEX38873_v2_000201480.1'
	'FRAEX38873_v2_000205450.1'
	'FRAEX38873_v2_000209060.1'
	'FRAEX38873_v2_000210590.1'
	'FRAEX38873_v2_000210600.1'
	'FRAEX38873_v2_000210830.1'
	'FRAEX38873_v2_000211610.1'
	'FRAEX38873_v2_000212620.1'
	'FRAEX38873_v2_000212780.1'
	'FRAEX38873_v2_000214600.1'
	'FRAEX38873_v2_000219740.1'
	'FRAEX38873_v2_000220980.1'
	'FRAEX38873_v2_000223290.1'
	'FRAEX38873_v2_000226850.1'
	'FRAEX38873_v2_000226860.1'
	'FRAEX38873_v2_000233090.1'
	'FRAEX38873_v2_000234490.1'
	'FRAEX38873_v2_000244410.1'
	'FRAEX38873_v2_000244420.1'
	'FRAEX38873_v2_000246380.1'
	'FRAEX38873_v2_000249670.1'
	'FRAEX38873_v2_000249680.1'
	'FRAEX38873_v2_000252710.1'
	'FRAEX38873_v2_000253180.1'
	'FRAEX38873_v2_000253240.1'
	'FRAEX38873_v2_000257990.1'
	'FRAEX38873_v2_000260610.1'
	'FRAEX38873_v2_000268980.1'
	'FRAEX38873_v2_000276790.1'
	'FRAEX38873_v2_000277600.1'
	'FRAEX38873_v2_000283230.1'
	'FRAEX38873_v2_000285780.1'
	'FRAEX38873_v2_000286480.1'
	'FRAEX38873_v2_000296090.1'
	'FRAEX38873_v2_000299180.1'
	'FRAEX38873_v2_000302710.1'
	'FRAEX38873_v2_000305590.1'
	'FRAEX38873_v2_000305600.1'
	'FRAEX38873_v2_000306370.1'
	'FRAEX38873_v2_000306670.1'
	'FRAEX38873_v2_000307190.1'
	'FRAEX38873_v2_000307410.1'
	'FRAEX38873_v2_000313810.1'
	'FRAEX38873_v2_000315110.1'
	'FRAEX38873_v2_000318480.1'
	'FRAEX38873_v2_000319300.1'
	'FRAEX38873_v2_000326030.1'
	'FRAEX38873_v2_000327080.1'
	'FRAEX38873_v2_000327090.1'
	'FRAEX38873_v2_000327910.1'
	'FRAEX38873_v2_000329530.1'
	'FRAEX38873_v2_000330530.1'
	'FRAEX38873_v2_000346940.1'
	'FRAEX38873_v2_000348510.1'
	'FRAEX38873_v2_000351310.1'
	'FRAEX38873_v2_000358370.1'
	'FRAEX38873_v2_000359230.1'
	'FRAEX38873_v2_000360630.1'
	'FRAEX38873_v2_000365880.1'
	'FRAEX38873_v2_000369260.1'
	'FRAEX38873_v2_000369310.1'
	'FRAEX38873_v2_000378080.1'
	'FRAEX38873_v2_000378210.1'
	'FRAEX38873_v2_000385840.1'
	'FRAEX38873_v2_000392340.1'
	'FRAEX38873_v2_000396710.1'
	'Mi1.2'
	Prf
	R1
	R2
	R3a
	Rpi-sto1
	Rpiblb2
	Rpivnt1
	Rx
	Solyc01g090430_NRC1
	Solyc03g005660_NRCn
	Solyc04g007030_NRC4c
	Solyc04g007050_NRC5
	Solyc04g007060_NRC4b
	Solyc04g007070_NRC4a
	'Solyc04g008120.1.1_Hero'
	Solyc04g008150_NRC6
	Solyc04g015210_NRC7
	Solyc05g009630_NRC3
	Solyc10g008220_NRC0
	Solyc10g047320_NRC2
	Sw5b
;
end;
begin trees;
	tree tree_1 = [&R] (((((((((((((((('FRAEX38873_v2_000098290.1':0.142484,'FRAEX38873_v2_000037380.1':0.139361)[&label=0.305]:0.010184,('FRAEX38873_v2_000072970.1':0.009072,'FRAEX38873_v2_000049110.1':0.0)[&label=1.0]:0.150321)[&label=0.255]:0.003339,'FRAEX38873_v2_000277600.1':0.135542)[&label=0.395]:0.014166,'FRAEX38873_v2_000039290.1':0.17358)[&label=0.93]:0.040419,'FRAEX38873_v2_000358370.1':0.…
end;
begin figtree;
	set appearance.backgroundColorAttribute="Default";
	set appearance.backgroundColour=#ffffff;
	set appearance.branchColorAttribute="User selection";
	set appearance.branchColorGradient=false;
	set appearance.branchLineWidth=1.0;
	set appearance.branchMinLineWidth=0.0;
	set appearance.branchWidthAttribute="Fixed";
	set appearance.foregroundColour=#000000;
	set appearance.hilightingGradient=false;
	set appearance.selectionColour=#2d3680;
	set branchLabels.colorAttribute="User selection";
	set branchLabels.displayAttribute="Branch times";
	set branchLabels.fontName="sansserif";
	set branchLabels.fontSize=8;
	set branchLabels.fontStyle=0;
	set branchLabels.isShown=false;
	set branchLabels.significantDigits=4;
	set layout.expansion=0;
	set layout.layoutType="POLAR";
	set layout.zoom=0;
	set legend.attribute="label";
	set legend.fontSize=10.0;
	set legend.isShown=false;
	set legend.significantDigits=4;
	set nodeBars.barWidth=4.0;
	set nodeBars.displayAttribute=null;
	set nodeBars.isShown=false;
	set nodeLabels.colorAttribute="User selection";
	set nodeLabels.displayAttribute="label";
	set nodeLabels.fontName="Arial";
	set nodeLabels.fontSize=10;
	set nodeLabels.fontStyle=0;
	set nodeLabels.isShown=true;
	set nodeLabels.significantDigits=2;
	set nodeShapeExternal.colourAttribute="User selection";
	set nodeShapeExternal.isShown=false;
	set nodeShapeExternal.minSize=10.0;
	set nodeShapeExternal.scaleType=Width;
	set nodeShapeExternal.shapeType=Circle;
	set nodeShapeExternal.size=4.0;
	set nodeShapeExternal.sizeAttribute="Fixed";
	set nodeShapeInternal.colourAttribute="User selection";
	set nodeShapeInternal.isShown=false;
	set nodeShapeInternal.minSize=10.0;
	set nodeShapeInternal.scaleType=Width;
	set nodeShapeInternal.shapeType=Circle;
	set nodeShapeInternal.size=4.0;
	set nodeShapeInternal.sizeAttribute="Fixed";
	set polarLayout.alignTipLabels=true;
	set polarLayout.angularRange=0;
	set polarLayout.rootAngle=0;
	set polarLayout.rootLength=100;
	set polarLayout.showRoot=true;
	set radialLayout.spread=0.0;
	set rectilinearLayout.alignTipLabels=false;
	set rectilinearLayout.curvature=0;
	set rectilinearLayout.rootLength=100;
	set scale.offsetAge=0.0;
	set scale.rootAge=1.0;
	set scale.scaleFactor=1.0;
	set scale.scaleRoot=false;
	set scaleAxis.automaticScale=true;
	set scaleAxis.fontSize=8.0;
	set scaleAxis.isShown=false;
	set scaleAxis.lineWidth=1.0;
	set scaleAxis.majorTicks=1.0;
	set scaleAxis.minorTicks=0.5;
	set scaleAxis.origin=0.0;
	set scaleAxis.reverseAxis=false;
	set scaleAxis.showGrid=true;
	set scaleBar.automaticScale=true;
	set scaleBar.fontSize=10.0;
	set scaleBar.isShown=true;
	set scaleBar.lineWidth=1.0;
	set scaleBar.scaleRange=0.0;
	set tipLabels.colorAttribute="User selection";
	set tipLabels.displayAttribute="Names";
	set tipLabels.fontName="Arial";
	set tipLabels.fontSize=10;
	set tipLabels.fontStyle=0;
	set tipLabels.isShown=true;
	set tipLabels.significantDigits=4;
	set trees.order=false;
	set trees.orderType="increasing";
	set trees.rooting=false;
	set trees.rootingType="User Selection";
	set trees.transform=false;
	set trees.transformType="cladogram";
end;
