## Supplemental file 2 for "NRC immune receptor networks show diversified hierarchical genetic architecture across plant lineages": 31 Sesamum indicum .txt

#NEXUS
begin taxa;
	dimensions ntax=168;
	taxlabels
	AT_NRG1
	AT_RPS2
	AT_Zar1
	BS2
	Bs4
	'Mi1.2'
	Prf
	R1
	R2
	R3a
	Rpi-sto1
	Rpiblb2
	Rpivnt1
	Rx
	'SIN_1000344.t'
	'SIN_1001418.t.cds1'
	'SIN_1001419.t'
	'SIN_1001424.t.cds1'
	'SIN_1001427.t'
	'SIN_1001431.t'
	'SIN_1002050.t'
	'SIN_1002521.t.cds1'
	'SIN_1002522.t.cds1'
	'SIN_1002803.t'
	'SIN_1002811.t'
	'SIN_1002829.t'
	'SIN_1004628.t.cds1'
	'SIN_1004685.t.cds1'
	'SIN_1005608.t.cds1'
	'SIN_1006113.t.cds1'
	'SIN_1007065.t'
	'SIN_1007066.t.cds1'
	'SIN_1007069.t.cds1'
	'SIN_1007070.t.cds1'
	'SIN_1007109.t'
	'SIN_1008088.t.cds1'
	'SIN_1008090.t.cds1'
	'SIN_1008148.t'
	'SIN_1008149.t.cds1'
	'SIN_1008163.t.cds1'
	'SIN_1008998.t.cds1'
	'SIN_1010043.t'
	'SIN_1010220.t.cds1'
	'SIN_1010221.t.cds1'
	'SIN_1010354.t'
	'SIN_1010385.t.cds1'
	'SIN_1010386.t'
	'SIN_1010387.t.cds1'
	'SIN_1010388.t.cds1'
	'SIN_1010392.t.cds1'
	'SIN_1010425.t'
	'SIN_1010426.t'
	'SIN_1010457.t.cds1'
	'SIN_1010915.t'
	'SIN_1010916.t.cds1'
	'SIN_1010920.t.cds1'
	'SIN_1010930.t.cds1'
	'SIN_1011674.t'
	'SIN_1012226.t.cds1'
	'SIN_1013890.t.cds1'
	'SIN_1014297.t'
	'SIN_1014298.t.cds1'
	'SIN_1014462.t.cds1'
	'SIN_1015093.t.cds1'
	'SIN_1015408.t'
	'SIN_1015981.t'
	'SIN_1017314.t.cds1'
	'SIN_1017473.t.cds1'
	'SIN_1018323.t'
	'SIN_1018978.t'
	'SIN_1018979.t'
	'SIN_1018988.t.cds1'
	'SIN_1019015.t'
	'SIN_1019023.t'
	'SIN_1019025.t'
	'SIN_1019095.t.cds1'
	'SIN_1019130.t'
	'SIN_1019132.t.cds1'
	'SIN_1019396.t.cds1'
	'SIN_1020097.t'
	'SIN_1020098.t.cds1'
	'SIN_1020099.t'
	'SIN_1020100.t'
	'SIN_1020102.t'
	'SIN_1020103.t'
	'SIN_1020154.t'
	'SIN_1020235.t'
	'SIN_1020238.t'
	'SIN_1020239.t.cds1'
	'SIN_1020242.t.cds1'
	'SIN_1020267.t.cds1'
	'SIN_1020274.t'
	'SIN_1020280.t.cds1'
	'SIN_1020283.t.cds1'
	'SIN_1020284.t'
	'SIN_1020285.t.cds1'
	'SIN_1020286.t'
	'SIN_1020313.t'
	'SIN_1020317.t.cds1'
	'SIN_1020319.t.cds1'
	'SIN_1020344.t'
	'SIN_1020352.t.cds1'
	'SIN_1020353.t'
	'SIN_1020354.t.cds1'
	'SIN_1020369.t.cds1'
	'SIN_1020370.t.cds1'
	'SIN_1020374.t.cds1'
	'SIN_1020375.t.cds1'
	'SIN_1020376.t.cds1'
	'SIN_1020384.t.cds1'
	'SIN_1020386.t.cds1'
	'SIN_1020388.t.cds1'
	'SIN_1020389.t.cds1'
	'SIN_1020391.t.cds1'
	'SIN_1020393.t'
	'SIN_1020403.t.cds1'
	'SIN_1020404.t'
	'SIN_1020405.t.cds1'
	'SIN_1020406.t.cds1'
	'SIN_1020408.t'
	'SIN_1020410.t.cds1'
	'SIN_1020411.t'
	'SIN_1020416.t'
	'SIN_1020419.t.cds1'
	'SIN_1020427.t.cds1'
	'SIN_1020439.t'
	'SIN_1020440.t'
	'SIN_1021279.t'
	'SIN_1021452.t'
	'SIN_1021966.t'
	'SIN_1022644.t.cds1'
	'SIN_1022645.t'
	'SIN_1022652.t'
	'SIN_1022653.t.cds1'
	'SIN_1022654.t.cds1'
	'SIN_1022655.t'
	'SIN_1022656.t.cds1'
	'SIN_1022657.t.cds1'
	'SIN_1022658.t.cds1'
	'SIN_1022825.t'
	'SIN_1023123.t.cds1'
	'SIN_1023124.t'
	'SIN_1023125.t'
	'SIN_1023387.t'
	'SIN_1023480.t.cds1'
	'SIN_1023719.t'
	'SIN_1024249.t.cds1'
	'SIN_1024900.t.cds1'
	'SIN_1024901.t.cds1'
	'SIN_1026322.t'
	'SIN_1026323.t'
	'SIN_1026324.t.cds1'
	'SIN_1026325.t'
	'SIN_1026346.t.cds1'
	'SIN_1026379.t'
	Solyc01g090430_NRC1
	Solyc03g005660_NRCn
	Solyc04g007030_NRC4c
	Solyc04g007050_NRC5
	Solyc04g007060_NRC4b
	Solyc04g007070_NRC4a
	'Solyc04g008120.1.1_Hero'
	Solyc04g008150_NRC6
	Solyc04g015210_NRC7
	Solyc05g009630_NRC3
	Solyc10g008220_NRC0
	Solyc10g047320_NRC2
	Sw5b
;
end;
begin trees;
	tree tree_1 = [&R] (((((((((((((((((((((((((((('SIN_1002522.t.cds1':0.07444,'SIN_1020419.t.cds1':0.064473)[&label=0.81]:0.025966,'SIN_1020374.t.cds1':0.086805)[&label=0.22]:0.008971,'SIN_1020386.t.cds1':0.304843)[&label=0.26]:0.013308,('SIN_1017473.t.cds1':0.072608,'SIN_1020403.t.cds1':0.048279)[&label=0.455]:0.013683)[&label=0.895]:0.061037,('SIN_1020376.t.cds1':0.044439,'SIN_1020369.t.cds1':0.0…
end;
begin figtree;
	set appearance.backgroundColorAttribute="Default";
	set appearance.backgroundColour=#ffffff;
	set appearance.branchColorAttribute="User selection";
	set appearance.branchColorGradient=false;
	set appearance.branchLineWidth=1.0;
	set appearance.branchMinLineWidth=0.0;
	set appearance.branchWidthAttribute="Fixed";
	set appearance.foregroundColour=#000000;
	set appearance.hilightingGradient=false;
	set appearance.selectionColour=#2d3680;
	set branchLabels.colorAttribute="User selection";
	set branchLabels.displayAttribute="Branch times";
	set branchLabels.fontName="sansserif";
	set branchLabels.fontSize=8;
	set branchLabels.fontStyle=0;
	set branchLabels.isShown=false;
	set branchLabels.significantDigits=4;
	set layout.expansion=0;
	set layout.layoutType="POLAR";
	set layout.zoom=0;
	set legend.attribute="label";
	set legend.fontSize=10.0;
	set legend.isShown=false;
	set legend.significantDigits=4;
	set nodeBars.barWidth=4.0;
	set nodeBars.displayAttribute=null;
	set nodeBars.isShown=false;
	set nodeLabels.colorAttribute="User selection";
	set nodeLabels.displayAttribute="label";
	set nodeLabels.fontName="Arial";
	set nodeLabels.fontSize=10;
	set nodeLabels.fontStyle=0;
	set nodeLabels.isShown=true;
	set nodeLabels.significantDigits=2;
	set nodeShapeExternal.colourAttribute="User selection";
	set nodeShapeExternal.isShown=false;
	set nodeShapeExternal.minSize=10.0;
	set nodeShapeExternal.scaleType=Width;
	set nodeShapeExternal.shapeType=Circle;
	set nodeShapeExternal.size=4.0;
	set nodeShapeExternal.sizeAttribute="Fixed";
	set nodeShapeInternal.colourAttribute="User selection";
	set nodeShapeInternal.isShown=false;
	set nodeShapeInternal.minSize=10.0;
	set nodeShapeInternal.scaleType=Width;
	set nodeShapeInternal.shapeType=Circle;
	set nodeShapeInternal.size=4.0;
	set nodeShapeInternal.sizeAttribute="Fixed";
	set polarLayout.alignTipLabels=true;
	set polarLayout.angularRange=0;
	set polarLayout.rootAngle=0;
	set polarLayout.rootLength=100;
	set polarLayout.showRoot=true;
	set radialLayout.spread=0.0;
	set rectilinearLayout.alignTipLabels=false;
	set rectilinearLayout.curvature=0;
	set rectilinearLayout.rootLength=100;
	set scale.offsetAge=0.0;
	set scale.rootAge=1.0;
	set scale.scaleFactor=1.0;
	set scale.scaleRoot=false;
	set scaleAxis.automaticScale=true;
	set scaleAxis.fontSize=8.0;
	set scaleAxis.isShown=false;
	set scaleAxis.lineWidth=1.0;
	set scaleAxis.majorTicks=1.0;
	set scaleAxis.minorTicks=0.5;
	set scaleAxis.origin=0.0;
	set scaleAxis.reverseAxis=false;
	set scaleAxis.showGrid=true;
	set scaleBar.automaticScale=true;
	set scaleBar.fontSize=10.0;
	set scaleBar.isShown=true;
	set scaleBar.lineWidth=1.0;
	set scaleBar.scaleRange=0.0;
	set tipLabels.colorAttribute="User selection";
	set tipLabels.displayAttribute="Names";
	set tipLabels.fontName="Arial";
	set tipLabels.fontSize=10;
	set tipLabels.fontStyle=0;
	set tipLabels.isShown=true;
	set tipLabels.significantDigits=4;
	set trees.order=false;
	set trees.orderType="increasing";
	set trees.rooting=false;
	set trees.rootingType="User Selection";
	set trees.transform=false;
	set trees.transformType="cladogram";
end;
