## Supplemental file 2 for "NRC immune receptor networks show diversified hierarchical genetic architecture across plant lineages": 33 Salvia miltiorrhiza .txt

#NEXUS
begin taxa;
	dimensions ntax=735;
	taxlabels
	AT_NRG1
	AT_RPS2
	AT_Zar1
	BS2
	Bs4
	'Mi1.2'
	Prf
	R1
	R2
	R3a
	Rpi-sto1
	Rpiblb2
	Rpivnt1
	Rx
	'SMil 00000007-mRNA-1:cds'
	'SMil 00000008-mRNA-1:cds'
	'SMil 00000020-mRNA-1:cds'
	'SMil 00000022-mRNA-1:cds'
	'SMil 00000027-mRNA-1:cds'
	'SMil 00000028-mRNA-1:cds'
	'SMil 00000106-mRNA-1:cds'
	'SMil 00000298-mRNA-1:cds'
	'SMil 00000532-mRNA-1:cds'
	'SMil 00000540-mRNA-1:cds'
	'SMil 00000899-mRNA-1:cds'
	'SMil 00000900-mRNA-1:cds'
	'SMil 00001161-mRNA-1:cds'
	'SMil 00001180-mRNA-1:cds'
	'SMil 00001181-mRNA-1:cds'
	'SMil 00001342-mRNA-1:cds'
	'SMil 00001343-mRNA-1:cds'
	'SMil 00001344-mRNA-1:cds'
	'SMil 00001374-mRNA-1:cds'
	'SMil 00001375-mRNA-1:cds'
	'SMil 00001376-mRNA-1:cds'
	'SMil 00001407-mRNA-1:cds'
	'SMil 00001408-mRNA-1:cds'
	'SMil 00001512-mRNA-1:cds'
	'SMil 00001558-mRNA-1:cds'
	'SMil 00001587-mRNA-1:cds'
	'SMil 00001673-mRNA-1:cds'
	'SMil 00001689-mRNA-1:cds'
	'SMil 00001722-mRNA-1:cds'
	'SMil 00001843-mRNA-1:cds'
	'SMil 00002018-mRNA-1:cds'
	'SMil 00002019-mRNA-1:cds'
	'SMil 00002020-mRNA-1:cds'
	'SMil 00002022-mRNA-1:cds'
	'SMil 00002023-mRNA-1:cds'
	'SMil 00002024-mRNA-1:cds'
	'SMil 00002025-mRNA-1:cds'
	'SMil 00002225-mRNA-1:cds'
	'SMil 00002226-mRNA-1:cds'
	'SMil 00002228-mRNA-1:cds'
	'SMil 00002316-mRNA-1:cds'
	'SMil 00002332-mRNA-1:cds'
	'SMil 00002571-mRNA-1:cds'
	'SMil 00002573-mRNA-1:cds'
	'SMil 00002650-mRNA-1:cds'
	'SMil 00002916-mRNA-1:cds'
	'SMil 00002950-mRNA-1:cds'
	'SMil 00003115-mRNA-1:cds'
	'SMil 00003245-mRNA-1:cds'
	'SMil 00003255-mRNA-1:cds'
	'SMil 00003329-mRNA-1:cds'
	'SMil 00003332-mRNA-1:cds'
	'SMil 00003359-mRNA-1:cds'
	'SMil 00003520-mRNA-1:cds'
	'SMil 00003549-mRNA-1:cds'
	'SMil 00003701-mRNA-1:cds'
	'SMil 00003740-mRNA-1:cds'
	'SMil 00003741-mRNA-1:cds'
	'SMil 00003742-mRNA-1:cds'
	'SMil 00003744-mRNA-1:cds'
	'SMil 00004083-mRNA-1:cds'
	'SMil 00004296-mRNA-1:cds'
	'SMil 00004332-mRNA-1:cds'
	'SMil 00004359-mRNA-1:cds'
	'SMil 00004360-mRNA-1:cds'
	'SMil 00004382-mRNA-1:cds'
	'SMil 00004498-mRNA-1:cds'
	'SMil 00004504-mRNA-1:cds'
	'SMil 00004582-mRNA-1:cds'
	'SMil 00004745-mRNA-1:cds'
	'SMil 00004746-mRNA-1:cds'
	'SMil 00004791-mRNA-1:cds'
	'SMil 00004795-mRNA-1:cds'
	'SMil 00004832-mRNA-1:cds'
	'SMil 00004924-mRNA-1:cds'
	'SMil 00004925-mRNA-1:cds'
	'SMil 00004926-mRNA-1:cds'
	'SMil 00004929-mRNA-1:cds'
	'SMil 00004964-mRNA-1:cds'
	'SMil 00004966-mRNA-1:cds'
	'SMil 00004994-mRNA-1:cds'
	'SMil 00005042-mRNA-1:cds'
	'SMil 00005165-mRNA-1:cds'
	'SMil 00005247-mRNA-1:cds'
	'SMil 00005308-mRNA-1:cds'
	'SMil 00005345-mRNA-1:cds'
	'SMil 00005454-mRNA-1:cds'
	'SMil 00005898-mRNA-1:cds'
	'SMil 00006079-mRNA-1:cds'
	'SMil 00006197-mRNA-1:cds'
	'SMil 00006524-mRNA-1:cds'
	'SMil 00006650-mRNA-1:cds'
	'SMil 00006657-mRNA-1:cds'
	'SMil 00006659-mRNA-1:cds'
	'SMil 00006660-mRNA-1:cds'
	'SMil 00006662-mRNA-1:cds'
	'SMil 00006680-mRNA-1:cds'
	'SMil 00006681-mRNA-1:cds'
	'SMil 00006682-mRNA-1:cds'
	'SMil 00006683-mRNA-1:cds'
	'SMil 00006700-mRNA-1:cds'
	'SMil 00006722-mRNA-1:cds'
	'SMil 00006753-mRNA-1:cds'
	'SMil 00006855-mRNA-1:cds'
	'SMil 00006895-mRNA-1:cds'
	'SMil 00006896-mRNA-1:cds'
	'SMil 00006997-mRNA-1:cds'
	'SMil 00006998-mRNA-1:cds'
	'SMil 00007009-mRNA-1:cds'
	'SMil 00007011-mRNA-1:cds'
	'SMil 00007012-mRNA-1:cds'
	'SMil 00007045-mRNA-1:cds'
	'SMil 00007076-mRNA-1:cds'
	'SMil 00007077-mRNA-1:cds'
	'SMil 00007078-mRNA-1:cds'
	'SMil 00007079-mRNA-1:cds'
	'SMil 00007081-mRNA-1:cds'
	'SMil 00007098-mRNA-1:cds'
	'SMil 00007113-mRNA-1:cds'
	'SMil 00007268-mRNA-1:cds'
	'SMil 00007280-mRNA-1:cds'
	'SMil 00007282-mRNA-1:cds'
	'SMil 00007311-mRNA-1:cds'
	'SMil 00007314-mRNA-1:cds'
	'SMil 00007315-mRNA-1:cds'
	'SMil 00007316-mRNA-1:cds'
	'SMil 00007317-mRNA-1:cds'
	'SMil 00007318-mRNA-1:cds'
	'SMil 00007335-mRNA-1:cds'
	'SMil 00007354-mRNA-1:cds'
	'SMil 00007508-mRNA-1:cds'
	'SMil 00007668-mRNA-1:cds'
	'SMil 00007676-mRNA-1:cds'
	'SMil 00007677-mRNA-1:cds'
	'SMil 00007685-mRNA-1:cds'
	'SMil 00007739-mRNA-1:cds'
	'SMil 00007819-mRNA-1:cds'
	'SMil 00007870-mRNA-1:cds'
	'SMil 00007908-mRNA-1:cds'
	'SMil 00008165-mRNA-1:cds'
	'SMil 00008206-mRNA-1:cds'
	'SMil 00008215-mRNA-1:cds'
	'SMil 00008317-mRNA-1:cds'
	'SMil 00008562-mRNA-1:cds'
	'SMil 00008608-mRNA-1:cds'
	'SMil 00008687-mRNA-1:cds'
	'SMil 00008726-mRNA-1:cds'
	'SMil 00008853-mRNA-1:cds'
	'SMil 00008854-mRNA-1:cds'
	'SMil 00008874-mRNA-1:cds'
	'SMil 00008922-mRNA-1:cds'
	'SMil 00008926-mRNA-1:cds'
	'SMil 00009017-mRNA-1:cds'
	'SMil 00009083-mRNA-1:cds'
	'SMil 00009084-mRNA-1:cds'
	'SMil 00009181-mRNA-1:cds'
	'SMil 00009331-mRNA-1:cds'
	'SMil 00009340-mRNA-1:cds'
	'SMil 00009342-mRNA-1:cds'
	'SMil 00009376-mRNA-1:cds'
	'SMil 00009378-mRNA-1:cds'
	'SMil 00009509-mRNA-1:cds'
	'SMil 00009651-mRNA-1:cds'
	'SMil 00009652-mRNA-1:cds'
	'SMil 00009767-mRNA-1:cds'
	'SMil 00009778-mRNA-1:cds'
	'SMil 00010016-mRNA-1:cds'
	'SMil 00010017-mRNA-1:cds'
	'SMil 00010024-mRNA-1:cds'
	'SMil 00010066-mRNA-1:cds'
	'SMil 00010091-mRNA-1:cds'
	'SMil 00010098-mRNA-1:cds'
	'SMil 00010101-mRNA-1:cds'
	'SMil 00010102-mRNA-1:cds'
	'SMil 00010181-mRNA-1:cds'
	'SMil 00010182-mRNA-1:cds'
	'SMil 00010299-mRNA-1:cds'
	'SMil 00010300-mRNA-1:cds'
	'SMil 00010362-mRNA-1:cds'
	'SMil 00010363-mRNA-1:cds'
	'SMil 00010364-mRNA-1:cds'
	'SMil 00010366-mRNA-1:cds'
	'SMil 00010368-mRNA-1:cds'
	'SMil 00010385-mRNA-1:cds'
	'SMil 00010387-mRNA-1:cds'
	'SMil 00010441-mRNA-1:cds'
	'SMil 00010522-mRNA-1:cds'
	'SMil 00010527-mRNA-1:cds'
	'SMil 00010528-mRNA-1:cds'
	'SMil 00010637-mRNA-1:cds'
	'SMil 00010638-mRNA-1:cds'
	'SMil 00010709-mRNA-1:cds'
	'SMil 00010823-mRNA-1:cds'
	'SMil 00010875-mRNA-1:cds'
	'SMil 00010995-mRNA-1:cds'
	'SMil 00010996-mRNA-1:cds'
	'SMil 00010997-mRNA-1:cds'
	'SMil 00011006-mRNA-1:cds'
	'SMil 00011228-mRNA-1:cds'
	'SMil 00011258-mRNA-1:cds'
	'SMil 00011261-mRNA-1:cds'
	'SMil 00011438-mRNA-1:cds'
	'SMil 00011503-mRNA-1:cds'
	'SMil 00011509-mRNA-1:cds'
	'SMil 00011581-mRNA-1:cds'
	'SMil 00011643-mRNA-1:cds'
	'SMil 00011644-mRNA-1:cds'
	'SMil 00011647-mRNA-1:cds'
	'SMil 00011650-mRNA-1:cds'
	'SMil 00011676-mRNA-1:cds'
	'SMil 00011678-mRNA-1:cds'
	'SMil 00011697-mRNA-1:cds'
	'SMil 00011728-mRNA-1:cds'
	'SMil 00011908-mRNA-1:cds'
	'SMil 00011942-mRNA-1:cds'
	'SMil 00011943-mRNA-1:cds'
	'SMil 00012029-mRNA-1:cds'
	'SMil 00012042-mRNA-1:cds'
	'SMil 00012100-mRNA-1:cds'
	'SMil 00012101-mRNA-1:cds'
	'SMil 00012102-mRNA-1:cds'
	'SMil 00012131-mRNA-1:cds'
	'SMil 00012345-mRNA-1:cds'
	'SMil 00012493-mRNA-1:cds'
	'SMil 00012502-mRNA-1:cds'
	'SMil 00012585-mRNA-1:cds'
	'SMil 00012752-mRNA-1:cds'
	'SMil 00012962-mRNA-1:cds'
	'SMil 00012963-mRNA-1:cds'
	'SMil 00013078-mRNA-1:cds'
	'SMil 00013095-mRNA-1:cds'
	'SMil 00013244-mRNA-1:cds'
	'SMil 00013358-mRNA-1:cds'
	'SMil 00013382-mRNA-1:cds'
	'SMil 00013463-mRNA-1:cds'
	'SMil 00013464-mRNA-1:cds'
	'SMil 00013465-mRNA-1:cds'
	'SMil 00013516-mRNA-1:cds'
	'SMil 00013519-mRNA-1:cds'
	'SMil 00013520-mRNA-1:cds'
	'SMil 00013522-mRNA-1:cds'
	'SMil 00013523-mRNA-1:cds'
	'SMil 00013524-mRNA-1:cds'
	'SMil 00013542-mRNA-1:cds'
	'SMil 00013543-mRNA-1:cds'
	'SMil 00013544-mRNA-1:cds'
	'SMil 00013545-mRNA-1:cds'
	'SMil 00013615-mRNA-1:cds'
	'SMil 00013868-mRNA-1:cds'
	'SMil 00014056-mRNA-1:cds'
	'SMil 00014113-mRNA-1:cds'
	'SMil 00014115-mRNA-1:cds'
	'SMil 00014116-mRNA-1:cds'
	'SMil 00014134-mRNA-1:cds'
	'SMil 00014163-mRNA-1:cds'
	'SMil 00014214-mRNA-1:cds'
	'SMil 00014248-mRNA-1:cds'
	'SMil 00014278-mRNA-1:cds'
	'SMil 00014356-mRNA-1:cds'
	'SMil 00014357-mRNA-1:cds'
	'SMil 00014365-mRNA-1:cds'
	'SMil 00014367-mRNA-1:cds'
	'SMil 00014570-mRNA-1:cds'
	'SMil 00014571-mRNA-1:cds'
	'SMil 00014573-mRNA-1:cds'
	'SMil 00014578-mRNA-1:cds'
	'SMil 00014669-mRNA-1:cds'
	'SMil 00014673-mRNA-1:cds'
	'SMil 00014761-mRNA-1:cds'
	'SMil 00014764-mRNA-1:cds'
	'SMil 00014772-mRNA-1:cds'
	'SMil 00014773-mRNA-1:cds'
	'SMil 00014948-mRNA-1:cds'
	'SMil 00014949-mRNA-1:cds'
	'SMil 00014950-mRNA-1:cds'
	'SMil 00015060-mRNA-1:cds'
	'SMil 00015192-mRNA-1:cds'
	'SMil 00015255-mRNA-1:cds'
	'SMil 00015330-mRNA-1:cds'
	'SMil 00015376-mRNA-1:cds'
	'SMil 00015379-mRNA-1:cds'
	'SMil 00015380-mRNA-1:cds'
	'SMil 00015381-mRNA-1:cds'
	'SMil 00015382-mRNA-1:cds'
	'SMil 00015478-mRNA-1:cds'
	'SMil 00015549-mRNA-1:cds'
	'SMil 00015914-mRNA-1:cds'
	'SMil 00016066-mRNA-1:cds'
	'SMil 00016088-mRNA-1:cds'
	'SMil 00016089-mRNA-1:cds'
	'SMil 00016091-mRNA-1:cds'
	'SMil 00016150-mRNA-1:cds'
	'SMil 00016151-mRNA-1:cds'
	'SMil 00016152-mRNA-1:cds'
	'SMil 00016174-mRNA-1:cds'
	'SMil 00016175-mRNA-1:cds'
	'SMil 00016178-mRNA-1:cds'
	'SMil 00016227-mRNA-1:cds'
	'SMil 00016393-mRNA-1:cds'
	'SMil 00016395-mRNA-1:cds'
	'SMil 00016609-mRNA-1:cds'
	'SMil 00016671-mRNA-1:cds'
	'SMil 00016673-mRNA-1:cds'
	'SMil 00016674-mRNA-1:cds'
	'SMil 00016729-mRNA-1:cds'
	'SMil 00016734-mRNA-1:cds'
	'SMil 00016834-mRNA-1:cds'
	'SMil 00016880-mRNA-1:cds'
	'SMil 00016944-mRNA-1:cds'
	'SMil 00016946-mRNA-1:cds'
	'SMil 00017018-mRNA-1:cds'
	'SMil 00017028-mRNA-1:cds'
	'SMil 00017029-mRNA-1:cds'
	'SMil 00017101-mRNA-1:cds'
	'SMil 00017229-mRNA-1:cds'
	'SMil 00017263-mRNA-1:cds'
	'SMil 00017364-mRNA-1:cds'
	'SMil 00017544-mRNA-1:cds'
	'SMil 00017545-mRNA-1:cds'
	'SMil 00017573-mRNA-1:cds'
	'SMil 00017608-mRNA-1:cds'
	'SMil 00017609-mRNA-1:cds'
	'SMil 00017708-mRNA-1:cds'
	'SMil 00017822-mRNA-1:cds'
	'SMil 00017856-mRNA-1:cds'
	'SMil 00017859-mRNA-1:cds'
	'SMil 00017867-mRNA-1:cds'
	'SMil 00017870-mRNA-1:cds'
	'SMil 00017873-mRNA-1:cds'
	'SMil 00017874-mRNA-1:cds'
	'SMil 00017878-mRNA-1:cds'
	'SMil 00017896-mRNA-1:cds'
	'SMil 00017898-mRNA-1:cds'
	'SMil 00017913-mRNA-1:cds'
	'SMil 00017936-mRNA-1:cds'
	'SMil 00017970-mRNA-1:cds'
	'SMil 00017987-mRNA-1:cds'
	'SMil 00017988-mRNA-1:cds'
	'SMil 00017989-mRNA-1:cds'
	'SMil 00017995-mRNA-1:cds'
	'SMil 00018034-mRNA-1:cds'
	'SMil 00018050-mRNA-1:cds'
	'SMil 00018213-mRNA-1:cds'
	'SMil 00018313-mRNA-1:cds'
	'SMil 00018337-mRNA-1:cds'
	'SMil 00018611-mRNA-1:cds'
	'SMil 00018718-mRNA-1:cds'
	'SMil 00018722-mRNA-1:cds'
	'SMil 00018793-mRNA-1:cds'
	'SMil 00018877-mRNA-1:cds'
	'SMil 00018879-mRNA-1:cds'
	'SMil 00018940-mRNA-1:cds'
	'SMil 00018941-mRNA-1:cds'
	'SMil 00018943-mRNA-1:cds'
	'SMil 00018950-mRNA-1:cds'
	'SMil 00018962-mRNA-1:cds'
	'SMil 00018963-mRNA-1:cds'
	'SMil 00018964-mRNA-1:cds'
	'SMil 00019042-mRNA-1:cds'
	'SMil 00019095-mRNA-1:cds'
	'SMil 00019096-mRNA-1:cds'
	'SMil 00019109-mRNA-1:cds'
	'SMil 00019122-mRNA-1:cds'
	'SMil 00019223-mRNA-1:cds'
	'SMil 00019225-mRNA-1:cds'
	'SMil 00019309-mRNA-1:cds'
	'SMil 00019341-mRNA-1:cds'
	'SMil 00019358-mRNA-1:cds'
	'SMil 00019361-mRNA-1:cds'
	'SMil 00019373-mRNA-1:cds'
	'SMil 00019376-mRNA-1:cds'
	'SMil 00019378-mRNA-1:cds'
	'SMil 00019379-mRNA-1:cds'
	'SMil 00019469-mRNA-1:cds'
	'SMil 00019556-mRNA-1:cds'
	'SMil 00019687-mRNA-1:cds'
	'SMil 00019866-mRNA-1:cds'
	'SMil 00019931-mRNA-1:cds'
	'SMil 00020044-mRNA-1:cds'
	'SMil 00020055-mRNA-1:cds'
	'SMil 00020101-mRNA-1:cds'
	'SMil 00020105-mRNA-1:cds'
	'SMil 00020133-mRNA-1:cds'
	'SMil 00020139-mRNA-1:cds'
	'SMil 00020141-mRNA-1:cds'
	'SMil 00020145-mRNA-1:cds'
	'SMil 00020148-mRNA-1:cds'
	'SMil 00020174-mRNA-1:cds'
	'SMil 00020231-mRNA-1:cds'
	'SMil 00020232-mRNA-1:cds'
	'SMil 00020271-mRNA-1:cds'
	'SMil 00020290-mRNA-1:cds'
	'SMil 00020291-mRNA-1:cds'
	'SMil 00020292-mRNA-1:cds'
	'SMil 00020395-mRNA-1:cds'
	'SMil 00020449-mRNA-1:cds'
	'SMil 00020450-mRNA-1:cds'
	'SMil 00020451-mRNA-1:cds'
	'SMil 00020460-mRNA-1:cds'
	'SMil 00020574-mRNA-1:cds'
	'SMil 00020576-mRNA-1:cds'
	'SMil 00020578-mRNA-1:cds'
	'SMil 00020630-mRNA-1:cds'
	'SMil 00020632-mRNA-1:cds'
	'SMil 00020737-mRNA-1:cds'
	'SMil 00020738-mRNA-1:cds'
	'SMil 00020769-mRNA-1:cds'
	'SMil 00020802-mRNA-1:cds'
	'SMil 00020989-mRNA-1:cds'
	'SMil 00021004-mRNA-1:cds'
	'SMil 00021050-mRNA-1:cds'
	'SMil 00021090-mRNA-1:cds'
	'SMil 00021132-mRNA-1:cds'
	'SMil 00021223-mRNA-1:cds'
	'SMil 00021226-mRNA-1:cds'
	'SMil 00021321-mRNA-1:cds'
	'SMil 00021351-mRNA-1:cds'
	'SMil 00021378-mRNA-1:cds'
	'SMil 00021399-mRNA-1:cds'
	'SMil 00021413-mRNA-1:cds'
	'SMil 00021429-mRNA-1:cds'
	'SMil 00021430-mRNA-1:cds'
	'SMil 00021457-mRNA-1:cds'
	'SMil 00021533-mRNA-1:cds'
	'SMil 00021561-mRNA-1:cds'
	'SMil 00021700-mRNA-1:cds'
	'SMil 00021701-mRNA-1:cds'
	'SMil 00021721-mRNA-1:cds'
	'SMil 00021737-mRNA-1:cds'
	'SMil 00021774-mRNA-1:cds'
	'SMil 00021796-mRNA-1:cds'
	'SMil 00021811-mRNA-1:cds'
	'SMil 00021853-mRNA-1:cds'
	'SMil 00021858-mRNA-1:cds'
	'SMil 00021872-mRNA-1:cds'
	'SMil 00021894-mRNA-1:cds'
	'SMil 00021895-mRNA-1:cds'
	'SMil 00021920-mRNA-1:cds'
	'SMil 00021965-mRNA-1:cds'
	'SMil 00022107-mRNA-1:cds'
	'SMil 00022127-mRNA-1:cds'
	'SMil 00022128-mRNA-1:cds'
	'SMil 00022129-mRNA-1:cds'
	'SMil 00022175-mRNA-1:cds'
	'SMil 00022176-mRNA-1:cds'
	'SMil 00022177-mRNA-1:cds'
	'SMil 00022179-mRNA-1:cds'
	'SMil 00022193-mRNA-1:cds'
	'SMil 00022208-mRNA-1:cds'
	'SMil 00022272-mRNA-1:cds'
	'SMil 00022273-mRNA-1:cds'
	'SMil 00022307-mRNA-1:cds'
	'SMil 00022309-mRNA-1:cds'
	'SMil 00022382-mRNA-1:cds'
	'SMil 00022404-mRNA-1:cds'
	'SMil 00022450-mRNA-1:cds'
	'SMil 00022453-mRNA-1:cds'
	'SMil 00022485-mRNA-1:cds'
	'SMil 00022511-mRNA-1:cds'
	'SMil 00022512-mRNA-1:cds'
	'SMil 00022624-mRNA-1:cds'
	'SMil 00022745-mRNA-1:cds'
	'SMil 00022793-mRNA-1:cds'
	'SMil 00022794-mRNA-1:cds'
	'SMil 00022799-mRNA-1:cds'
	'SMil 00022850-mRNA-1:cds'
	'SMil 00022941-mRNA-1:cds'
	'SMil 00022984-mRNA-1:cds'
	'SMil 00022988-mRNA-1:cds'
	'SMil 00022989-mRNA-1:cds'
	'SMil 00023100-mRNA-1:cds'
	'SMil 00023105-mRNA-1:cds'
	'SMil 00023130-mRNA-1:cds'
	'SMil 00023139-mRNA-1:cds'
	'SMil 00023168-mRNA-1:cds'
	'SMil 00023169-mRNA-1:cds'
	'SMil 00023171-mRNA-1:cds'
	'SMil 00023173-mRNA-1:cds'
	'SMil 00023212-mRNA-1:cds'
	'SMil 00023246-mRNA-1:cds'
	'SMil 00023316-mRNA-1:cds'
	'SMil 00023338-mRNA-1:cds'
	'SMil 00023353-mRNA-1:cds'
	'SMil 00023365-mRNA-1:cds'
	'SMil 00023399-mRNA-1:cds'
	'SMil 00023402-mRNA-1:cds'
	'SMil 00023403-mRNA-1:cds'
	'SMil 00023428-mRNA-1:cds'
	'SMil 00023492-mRNA-1:cds'
	'SMil 00023493-mRNA-1:cds'
	'SMil 00023525-mRNA-1:cds'
	'SMil 00023529-mRNA-1:cds'
	'SMil 00023606-mRNA-1:cds'
	'SMil 00023646-mRNA-1:cds'
	'SMil 00023730-mRNA-1:cds'
	'SMil 00023879-mRNA-1:cds'
	'SMil 00023943-mRNA-1:cds'
	'SMil 00023964-mRNA-1:cds'
	'SMil 00024034-mRNA-1:cds'
	'SMil 00024035-mRNA-1:cds'
	'SMil 00024064-mRNA-1:cds'
	'SMil 00024104-mRNA-1:cds'
	'SMil 00024112-mRNA-1:cds'
	'SMil 00024155-mRNA-1:cds'
	'SMil 00024218-mRNA-1:cds'
	'SMil 00024219-mRNA-1:cds'
	'SMil 00024220-mRNA-1:cds'
	'SMil 00024280-mRNA-1:cds'
	'SMil 00024319-mRNA-1:cds'
	'SMil 00024321-mRNA-1:cds'
	'SMil 00024350-mRNA-1:cds'
	'SMil 00024352-mRNA-1:cds'
	'SMil 00024406-mRNA-1:cds'
	'SMil 00024407-mRNA-1:cds'
	'SMil 00024554-mRNA-1:cds'
	'SMil 00024623-mRNA-1:cds'
	'SMil 00024635-mRNA-1:cds'
	'SMil 00024651-mRNA-1:cds'
	'SMil 00024684-mRNA-1:cds'
	'SMil 00024687-mRNA-1:cds'
	'SMil 00024776-mRNA-1:cds'
	'SMil 00024782-mRNA-1:cds'
	'SMil 00024793-mRNA-1:cds'
	'SMil 00024848-mRNA-1:cds'
	'SMil 00024887-mRNA-1:cds'
	'SMil 00024944-mRNA-1:cds'
	'SMil 00024947-mRNA-1:cds'
	'SMil 00025080-mRNA-1:cds'
	'SMil 00025081-mRNA-1:cds'
	'SMil 00025083-mRNA-1:cds'
	'SMil 00025084-mRNA-1:cds'
	'SMil 00025108-mRNA-1:cds'
	'SMil 00025158-mRNA-1:cds'
	'SMil 00025159-mRNA-1:cds'
	'SMil 00025166-mRNA-1:cds'
	'SMil 00025204-mRNA-1:cds'
	'SMil 00025206-mRNA-1:cds'
	'SMil 00025277-mRNA-1:cds'
	'SMil 00025278-mRNA-1:cds'
	'SMil 00025293-mRNA-1:cds'
	'SMil 00025307-mRNA-1:cds'
	'SMil 00025308-mRNA-1:cds'
	'SMil 00025326-mRNA-1:cds'
	'SMil 00025383-mRNA-1:cds'
	'SMil 00025414-mRNA-1:cds'
	'SMil 00025525-mRNA-1:cds'
	'SMil 00025549-mRNA-1:cds'
	'SMil 00025601-mRNA-1:cds'
	'SMil 00025684-mRNA-1:cds'
	'SMil 00025775-mRNA-1:cds'
	'SMil 00025776-mRNA-1:cds'
	'SMil 00025803-mRNA-1:cds'
	'SMil 00025806-mRNA-1:cds'
	'SMil 00025884-mRNA-1:cds'
	'SMil 00025915-mRNA-1:cds'
	'SMil 00025935-mRNA-1:cds'
	'SMil 00025960-mRNA-1:cds'
	'SMil 00025963-mRNA-1:cds'
	'SMil 00026007-mRNA-1:cds'
	'SMil 00026033-mRNA-1:cds'
	'SMil 00026058-mRNA-1:cds'
	'SMil 00026188-mRNA-1:cds'
	'SMil 00026192-mRNA-1:cds'
	'SMil 00026206-mRNA-1:cds'
	'SMil 00026207-mRNA-1:cds'
	'SMil 00026232-mRNA-1:cds'
	'SMil 00026243-mRNA-1:cds'
	'SMil 00026280-mRNA-1:cds'
	'SMil 00026394-mRNA-1:cds'
	'SMil 00026454-mRNA-1:cds'
	'SMil 00026541-mRNA-1:cds'
	'SMil 00026567-mRNA-1:cds'
	'SMil 00026570-mRNA-1:cds'
	'SMil 00026571-mRNA-1:cds'
	'SMil 00026593-mRNA-1:cds'
	'SMil 00026596-mRNA-1:cds'
	'SMil 00026613-mRNA-1:cds'
	'SMil 00026614-mRNA-1:cds'
	'SMil 00026624-mRNA-1:cds'
	'SMil 00026764-mRNA-1:cds'
	'SMil 00026890-mRNA-1:cds'
	'SMil 00026929-mRNA-1:cds'
	'SMil 00026930-mRNA-1:cds'
	'SMil 00026972-mRNA-1:cds'
	'SMil 00026975-mRNA-1:cds'
	'SMil 00026976-mRNA-1:cds'
	'SMil 00026998-mRNA-1:cds'
	'SMil 00027034-mRNA-1:cds'
	'SMil 00027036-mRNA-1:cds'
	'SMil 00027093-mRNA-1:cds'
	'SMil 00027094-mRNA-1:cds'
	'SMil 00027095-mRNA-1:cds'
	'SMil 00027107-mRNA-1:cds'
	'SMil 00027135-mRNA-1:cds'
	'SMil 00027137-mRNA-1:cds'
	'SMil 00027240-mRNA-1:cds'
	'SMil 00027285-mRNA-1:cds'
	'SMil 00027286-mRNA-1:cds'
	'SMil 00027322-mRNA-1:cds'
	'SMil 00027323-mRNA-1:cds'
	'SMil 00027327-mRNA-1:cds'
	'SMil 00027336-mRNA-1:cds'
	'SMil 00027349-mRNA-1:cds'
	'SMil 00027363-mRNA-1:cds'
	'SMil 00027365-mRNA-1:cds'
	'SMil 00027399-mRNA-1:cds'
	'SMil 00027434-mRNA-1:cds'
	'SMil 00027436-mRNA-1:cds'
	'SMil 00027437-mRNA-1:cds'
	'SMil 00027445-mRNA-1:cds'
	'SMil 00027451-mRNA-1:cds'
	'SMil 00027454-mRNA-1:cds'
	'SMil 00027477-mRNA-1:cds'
	'SMil 00027526-mRNA-1:cds'
	'SMil 00027531-mRNA-1:cds'
	'SMil 00027532-mRNA-1:cds'
	'SMil 00027595-mRNA-1:cds'
	'SMil 00027606-mRNA-1:cds'
	'SMil 00027611-mRNA-1:cds'
	'SMil 00027627-mRNA-1:cds'
	'SMil 00027628-mRNA-1:cds'
	'SMil 00027633-mRNA-1:cds'
	'SMil 00027634-mRNA-1:cds'
	'SMil 00027654-mRNA-1:cds'
	'SMil 00027747-mRNA-1:cds'
	'SMil 00027751-mRNA-1:cds'
	'SMil 00027764-mRNA-1:cds'
	'SMil 00027767-mRNA-1:cds'
	'SMil 00027774-mRNA-1:cds'
	'SMil 00027795-mRNA-1:cds'
	'SMil 00027878-mRNA-1:cds'
	'SMil 00027890-mRNA-1:cds'
	'SMil 00027974-mRNA-1:cds'
	'SMil 00027989-mRNA-1:cds'
	'SMil 00027992-mRNA-1:cds'
	'SMil 00027993-mRNA-1:cds'
	'SMil 00028020-mRNA-1:cds'
	'SMil 00028084-mRNA-1:cds'
	'SMil 00028162-mRNA-1:cds'
	'SMil 00028166-mRNA-1:cds'
	'SMil 00028234-mRNA-1:cds'
	'SMil 00028249-mRNA-1:cds'
	'SMil 00028250-mRNA-1:cds'
	'SMil 00028273-mRNA-1:cds'
	'SMil 00028323-mRNA-1:cds'
	'SMil 00028463-mRNA-1:cds'
	'SMil 00028475-mRNA-1:cds'
	'SMil 00028520-mRNA-1:cds'
	'SMil 00028596-mRNA-1:cds'
	'SMil 00028605-mRNA-1:cds'
	'SMil 00028644-mRNA-1:cds'
	'SMil 00028650-mRNA-1:cds'
	'SMil 00028651-mRNA-1:cds'
	'SMil 00028659-mRNA-1:cds'
	'SMil 00028676-mRNA-1:cds'
	'SMil 00028714-mRNA-1:cds'
	'SMil 00028721-mRNA-1:cds'
	'SMil 00028750-mRNA-1:cds'
	'SMil 00028802-mRNA-1:cds'
	'SMil 00028816-mRNA-1:cds'
	'SMil 00028829-mRNA-1:cds'
	'SMil 00028884-mRNA-1:cds'
	'SMil 00028904-mRNA-1:cds'
	'SMil 00028917-mRNA-1:cds'
	'SMil 00028966-mRNA-1:cds'
	'SMil 00028972-mRNA-1:cds'
	'SMil 00029025-mRNA-1:cds'
	'SMil 00029087-mRNA-1:cds'
	'SMil 00029102-mRNA-1:cds'
	'SMil 00029139-mRNA-1:cds'
	'SMil 00029149-mRNA-1:cds'
	'SMil 00029156-mRNA-1:cds'
	'SMil 00029160-mRNA-1:cds'
	'SMil 00029190-mRNA-1:cds'
	'SMil 00029205-mRNA-1:cds'
	'SMil 00029274-mRNA-1:cds'
	'SMil 00029304-mRNA-1:cds'
	'SMil 00029316-mRNA-1:cds'
	'SMil 00029320-mRNA-1:cds'
	'SMil 00029329-mRNA-1:cds'
	'SMil 00029338-mRNA-1:cds'
	'SMil 00029351-mRNA-1:cds'
	'SMil 00029354-mRNA-1:cds'
	'SMil 00029358-mRNA-1:cds'
	'SMil 00029364-mRNA-1:cds'
	'SMil 00029375-mRNA-1:cds'
	'SMil 00029400-mRNA-1:cds'
	'SMil 00029492-mRNA-1:cds'
	'SMil 00029545-mRNA-1:cds'
	'SMil 00029567-mRNA-1:cds'
	'SMil 00029647-mRNA-1:cds'
	'SMil 00029657-mRNA-1:cds'
	'SMil 00029789-mRNA-1:cds'
	'SMil 00029791-mRNA-1:cds'
	'SMil 00029890-mRNA-1:cds'
	'SMil 00029895-mRNA-1:cds'
	'SMil 00029943-mRNA-1:cds'
	'SMil 00029964-mRNA-1:cds'
	'SMil 00029977-mRNA-1:cds'
	'SMil 00029978-mRNA-1:cds'
	'SMil 00030170-mRNA-1:cds'
	'SMil 00030177-mRNA-1:cds'
	'SMil 00030183-mRNA-1:cds'
	'SMil 00030186-mRNA-1:cds'
	'SMil 00030261-mRNA-1:cds'
	'SMil 00030336-mRNA-1:cds'
	'SMil 00030361-mRNA-1:cds'
	'SMil 00030443-mRNA-1:cds'
	Solyc01g090430_NRC1
	Solyc03g005660_NRCn
	Solyc04g007030_NRC4c
	Solyc04g007050_NRC5
	Solyc04g007060_NRC4b
	Solyc04g007070_NRC4a
	'Solyc04g008120.1.1_Hero'
	Solyc04g008150_NRC6
	Solyc04g015210_NRC7
	Solyc05g009630_NRC3
	Solyc10g008220_NRC0
	Solyc10g047320_NRC2
	Sw5b
;
end;
begin trees;
	tree tree_1 = [&R] ((((((((((((((((((((((((((((('SMil 00001673-mRNA-1:cds':0.0,'SMil 00004746-mRNA-1:cds':0.010911)[&label=0.01]:0.0,'SMil 00004360-mRNA-1:cds':0.070266)[&label=0.015]:0.0,'SMil 00007819-mRNA-1:cds':0.024808)[&label=0.005]:0.0,('SMil 00020630-mRNA-1:cds':0.007598,('SMil 00027107-mRNA-1:cds':0.027741,'SMil 00022273-mRNA-1:cds':0.006934)[&label=0.065]:0.006896)[&label=0.085]:1.0E-5)…
end;
begin figtree;
	set appearance.backgroundColorAttribute="Default";
	set appearance.backgroundColour=#ffffff;
	set appearance.branchColorAttribute="User selection";
	set appearance.branchColorGradient=false;
	set appearance.branchLineWidth=1.0;
	set appearance.branchMinLineWidth=0.0;
	set appearance.branchWidthAttribute="Fixed";
	set appearance.foregroundColour=#000000;
	set appearance.hilightingGradient=false;
	set appearance.selectionColour=#2d3680;
	set branchLabels.colorAttribute="User selection";
	set branchLabels.displayAttribute="Branch times";
	set branchLabels.fontName="sansserif";
	set branchLabels.fontSize=8;
	set branchLabels.fontStyle=0;
	set branchLabels.isShown=false;
	set branchLabels.significantDigits=4;
	set layout.expansion=0;
	set layout.layoutType="POLAR";
	set layout.zoom=106;
	set legend.attribute="label";
	set legend.fontSize=10.0;
	set legend.isShown=false;
	set legend.significantDigits=4;
	set nodeBars.barWidth=4.0;
	set nodeBars.displayAttribute=null;
	set nodeBars.isShown=false;
	set nodeLabels.colorAttribute="User selection";
	set nodeLabels.displayAttribute="label";
	set nodeLabels.fontName="Arial";
	set nodeLabels.fontSize=8;
	set nodeLabels.fontStyle=0;
	set nodeLabels.isShown=true;
	set nodeLabels.significantDigits=2;
	set nodeShapeExternal.colourAttribute="User selection";
	set nodeShapeExternal.isShown=false;
	set nodeShapeExternal.minSize=10.0;
	set nodeShapeExternal.scaleType=Width;
	set nodeShapeExternal.shapeType=Circle;
	set nodeShapeExternal.size=4.0;
	set nodeShapeExternal.sizeAttribute="Fixed";
	set nodeShapeInternal.colourAttribute="User selection";
	set nodeShapeInternal.isShown=false;
	set nodeShapeInternal.minSize=10.0;
	set nodeShapeInternal.scaleType=Width;
	set nodeShapeInternal.shapeType=Circle;
	set nodeShapeInternal.size=4.0;
	set nodeShapeInternal.sizeAttribute="Fixed";
	set polarLayout.alignTipLabels=true;
	set polarLayout.angularRange=0;
	set polarLayout.rootAngle=0;
	set polarLayout.rootLength=100;
	set polarLayout.showRoot=true;
	set radialLayout.spread=0.0;
	set rectilinearLayout.alignTipLabels=false;
	set rectilinearLayout.curvature=0;
	set rectilinearLayout.rootLength=100;
	set scale.offsetAge=0.0;
	set scale.rootAge=1.0;
	set scale.scaleFactor=1.0;
	set scale.scaleRoot=false;
	set scaleAxis.automaticScale=true;
	set scaleAxis.fontSize=8.0;
	set scaleAxis.isShown=false;
	set scaleAxis.lineWidth=1.0;
	set scaleAxis.majorTicks=1.0;
	set scaleAxis.minorTicks=0.5;
	set scaleAxis.origin=0.0;
	set scaleAxis.reverseAxis=false;
	set scaleAxis.showGrid=true;
	set scaleBar.automaticScale=true;
	set scaleBar.fontSize=10.0;
	set scaleBar.isShown=true;
	set scaleBar.lineWidth=1.0;
	set scaleBar.scaleRange=0.0;
	set tipLabels.colorAttribute="User selection";
	set tipLabels.displayAttribute="Names";
	set tipLabels.fontName="Arial";
	set tipLabels.fontSize=8;
	set tipLabels.fontStyle=0;
	set tipLabels.isShown=true;
	set tipLabels.significantDigits=4;
	set trees.order=false;
	set trees.orderType="increasing";
	set trees.rooting=false;
	set trees.rootingType="User Selection";
	set trees.transform=false;
	set trees.transformType="cladogram";
end;
