## Supplemental file 2 for "NRC immune receptor networks show diversified hierarchical genetic architecture across plant lineages": 34 Utricularia reniformis .txt

#NEXUS
begin taxa;
	dimensions ntax=66;
	taxlabels
	AT_NRG1
	AT_RPS2
	AT_Zar1
	BS2
	Bs4
	'Mi1.2'
	Prf
	R1
	R2
	R3a
	Rpi-sto1
	Rpiblb2
	Rpivnt1
	Rx
	Solyc01g090430_NRC1
	Solyc03g005660_NRCn
	Solyc04g007030_NRC4c
	Solyc04g007050_NRC5
	Solyc04g007060_NRC4b
	Solyc04g007070_NRC4a
	'Solyc04g008120.1.1_Hero'
	Solyc04g008150_NRC6
	Solyc04g015210_NRC7
	Solyc05g009630_NRC3
	Solyc10g008220_NRC0
	Solyc10g047320_NRC2
	Sw5b
	'evm.model.scaffold116_size639307.3'
	'evm.model.scaffold12_size1484567.57'
	'evm.model.scaffold1500_size5911.1'
	'evm.model.scaffold1501_size5911.1'
	'evm.model.scaffold15_size1429888.426'
	'evm.model.scaffold167_size520804.21'
	'evm.model.scaffold178_size500592.30'
	'evm.model.scaffold182_size489013.31_evm.model.scaffold182_size489013.32'
	'evm.model.scaffold182_size489013.66'
	'evm.model.scaffold182_size489013.67'
	'evm.model.scaffold20_size1366081.214'
	'evm.model.scaffold20_size1366081.214.1.5d071cca'
	'evm.model.scaffold20_size1366081.214.2.5d071cca'
	'evm.model.scaffold20_size1366081.214.3.5d071cca'
	'evm.model.scaffold242_size401956.115'
	'evm.model.scaffold247_size396517.27'
	'evm.model.scaffold247_size396517.31'
	'evm.model.scaffold258_size385168.55'
	'evm.model.scaffold260_size384151.81'
	'evm.model.scaffold267_size373412.18'
	'evm.model.scaffold267_size373412.19'
	'evm.model.scaffold267_size373412.20'
	'evm.model.scaffold26_size1224954.100'
	'evm.model.scaffold26_size1224954.106'
	'evm.model.scaffold26_size1224954.106.1.5d071ccb'
	'evm.model.scaffold26_size1224954.114'
	'evm.model.scaffold26_size1224954.116'
	'evm.model.scaffold27_size1214473.187'
	'evm.model.scaffold29_size1161289.89_evm.model.scaffold29_size1161289.90'
	'evm.model.scaffold351_size304134.94'
	'evm.model.scaffold4_size1665106.296'
	'evm.model.scaffold4_size1665106.297'
	'evm.model.scaffold569_size149915.3'
	'evm.model.scaffold631_size125893.1'
	'evm.model.scaffold64_size856543.9'
	'evm.model.scaffold723_size89902.12'
	'evm.model.scaffold73_size822997.141'
	'evm.model.scaffold803_size60720.12'
	'evm.model.scaffold80_size769704.195'
;
end;
begin trees;
	tree tree_1 = [&R] ((((((((Solyc04g007070_NRC4a[&!color=#ff3333]:0.196426,Solyc04g007030_NRC4c[&!color=#ff3333]:0.34767)[&label=0.375,!color=#ff3333]:0.041474,Solyc04g007060_NRC4b[&!color=#ff3333]:0.241193)[&label=1.0,!color=#ff3333]:0.179026,(Solyc04g007050_NRC5[&!color=#ff3333]:0.60871,(Solyc04g008150_NRC6[&!color=#ff3333]:0.278808,Solyc04g015210_NRC7[&!color=#ff3333]:0.474931)[&label=0.545,!co…
end;
begin figtree;
	set appearance.backgroundColorAttribute="Default";
	set appearance.backgroundColour=#ffffff;
	set appearance.branchColorAttribute="User selection";
	set appearance.branchColorGradient=false;
	set appearance.branchLineWidth=1.0;
	set appearance.branchMinLineWidth=0.0;
	set appearance.branchWidthAttribute="Fixed";
	set appearance.foregroundColour=#000000;
	set appearance.hilightingGradient=false;
	set appearance.selectionColour=#2d3680;
	set branchLabels.colorAttribute="User selection";
	set branchLabels.displayAttribute="Branch times";
	set branchLabels.fontName="sansserif";
	set branchLabels.fontSize=8;
	set branchLabels.fontStyle=0;
	set branchLabels.isShown=false;
	set branchLabels.significantDigits=4;
	set layout.expansion=0;
	set layout.layoutType="POLAR";
	set layout.zoom=0;
	set legend.attribute="label";
	set legend.fontSize=10.0;
	set legend.isShown=false;
	set legend.significantDigits=4;
	set nodeBars.barWidth=4.0;
	set nodeBars.displayAttribute=null;
	set nodeBars.isShown=false;
	set nodeLabels.colorAttribute="User selection";
	set nodeLabels.displayAttribute="label";
	set nodeLabels.fontName="Arial";
	set nodeLabels.fontSize=8;
	set nodeLabels.fontStyle=0;
	set nodeLabels.isShown=true;
	set nodeLabels.significantDigits=2;
	set nodeShapeExternal.colourAttribute="User selection";
	set nodeShapeExternal.isShown=false;
	set nodeShapeExternal.minSize=10.0;
	set nodeShapeExternal.scaleType=Width;
	set nodeShapeExternal.shapeType=Circle;
	set nodeShapeExternal.size=4.0;
	set nodeShapeExternal.sizeAttribute="Fixed";
	set nodeShapeInternal.colourAttribute="User selection";
	set nodeShapeInternal.isShown=false;
	set nodeShapeInternal.minSize=10.0;
	set nodeShapeInternal.scaleType=Width;
	set nodeShapeInternal.shapeType=Circle;
	set nodeShapeInternal.size=4.0;
	set nodeShapeInternal.sizeAttribute="Fixed";
	set polarLayout.alignTipLabels=true;
	set polarLayout.angularRange=0;
	set polarLayout.rootAngle=0;
	set polarLayout.rootLength=100;
	set polarLayout.showRoot=true;
	set radialLayout.spread=0.0;
	set rectilinearLayout.alignTipLabels=true;
	set rectilinearLayout.curvature=0;
	set rectilinearLayout.rootLength=100;
	set scale.offsetAge=0.0;
	set scale.rootAge=1.0;
	set scale.scaleFactor=1.0;
	set scale.scaleRoot=false;
	set scaleAxis.automaticScale=true;
	set scaleAxis.fontSize=8.0;
	set scaleAxis.isShown=false;
	set scaleAxis.lineWidth=1.0;
	set scaleAxis.majorTicks=1.0;
	set scaleAxis.minorTicks=0.5;
	set scaleAxis.origin=0.0;
	set scaleAxis.reverseAxis=false;
	set scaleAxis.showGrid=true;
	set scaleBar.automaticScale=true;
	set scaleBar.fontSize=10.0;
	set scaleBar.isShown=true;
	set scaleBar.lineWidth=1.0;
	set scaleBar.scaleRange=0.0;
	set tipLabels.colorAttribute="User selection";
	set tipLabels.displayAttribute="Names";
	set tipLabels.fontName="Arial";
	set tipLabels.fontSize=8;
	set tipLabels.fontStyle=0;
	set tipLabels.isShown=true;
	set tipLabels.significantDigits=4;
	set trees.order=false;
	set trees.orderType="increasing";
	set trees.rooting=false;
	set trees.rootingType="User Selection";
	set trees.transform=false;
	set trees.transformType="cladogram";
end;
