## Supplemental file 2 for "NRC immune receptor networks show diversified hierarchical genetic architecture across plant lineages": 35 Striga asiatica .txt

#NEXUS
begin taxa;
	dimensions ntax=103;
	taxlabels
	AT_NRG1
	AT_RPS2
	AT_Zar1
	BS2
	Bs4
	'Mi1.2'
	Prf
	R1
	R2
	R3a
	Rpi-sto1
	Rpiblb2
	Rpivnt1
	Rx
	'SGA_v2.0_scaffold114T31806'
	'SGA_v2.0_scaffold114T31820'
	'SGA_v2.0_scaffold114T31839'
	'SGA_v2.0_scaffold114T31991'
	'SGA_v2.0_scaffold122T33350'
	'SGA_v2.0_scaffold127T34053'
	'SGA_v2.0_scaffold14T06844'
	'SGA_v2.0_scaffold1500T53969'
	'SGA_v2.0_scaffold19T08835'
	'SGA_v2.0_scaffold19T08865'
	'SGA_v2.0_scaffold19T08874'
	'SGA_v2.0_scaffold19T08877'
	'SGA_v2.0_scaffold19T08878'
	'SGA_v2.0_scaffold19T08912'
	'SGA_v2.0_scaffold202T41430'
	'SGA_v2.0_scaffold202T41450'
	'SGA_v2.0_scaffold217T42412'
	'SGA_v2.0_scaffold257T45688'
	'SGA_v2.0_scaffold281T46893'
	'SGA_v2.0_scaffold293T47444'
	'SGA_v2.0_scaffold30T12553'
	'SGA_v2.0_scaffold313T48286'
	'SGA_v2.0_scaffold33T13500'
	'SGA_v2.0_scaffold34T13587'
	'SGA_v2.0_scaffold34T13647'
	'SGA_v2.0_scaffold34T13701'
	'SGA_v2.0_scaffold34T13858'
	'SGA_v2.0_scaffold37T14690'
	'SGA_v2.0_scaffold37T14904'
	'SGA_v2.0_scaffold387T50512'
	'SGA_v2.0_scaffold387T50518'
	'SGA_v2.0_scaffold39T15348'
	'SGA_v2.0_scaffold43T16309'
	'SGA_v2.0_scaffold43T16315'
	'SGA_v2.0_scaffold43T16497'
	'SGA_v2.0_scaffold49T18308'
	'SGA_v2.0_scaffold4T02489'
	'SGA_v2.0_scaffold5T02766'
	'SGA_v2.0_scaffold5T02770'
	'SGA_v2.0_scaffold5T02792'
	'SGA_v2.0_scaffold613T53200'
	'SGA_v2.0_scaffold69T23132'
	'SGA_v2.0_scaffold69T23186'
	'SGA_v2.0_scaffold69T23256'
	'SGA_v2.0_scaffold69T23301'
	'SGA_v2.0_scaffold69T23302'
	'SGA_v2.0_scaffold71T23766'
	'SGA_v2.0_scaffold71T23771'
	'SGA_v2.0_scaffold71T23788'
	'SGA_v2.0_scaffold71T23790'
	'SGA_v2.0_scaffold71T23791'
	'SGA_v2.0_scaffold71T23796'
	'SGA_v2.0_scaffold71T23800'
	'SGA_v2.0_scaffold71T23812'
	'SGA_v2.0_scaffold71T23824'
	'SGA_v2.0_scaffold71T23826'
	'SGA_v2.0_scaffold71T23829'
	'SGA_v2.0_scaffold71T23831'
	'SGA_v2.0_scaffold71T23834'
	'SGA_v2.0_scaffold71T23835'
	'SGA_v2.0_scaffold71T23881'
	'SGA_v2.0_scaffold71T23895'
	'SGA_v2.0_scaffold71T23899'
	'SGA_v2.0_scaffold71T23928'
	'SGA_v2.0_scaffold71T23930'
	'SGA_v2.0_scaffold71T23963'
	'SGA_v2.0_scaffold71T23966'
	'SGA_v2.0_scaffold71T24017'
	'SGA_v2.0_scaffold71T24018'
	'SGA_v2.0_scaffold71T24020'
	'SGA_v2.0_scaffold7T04144'
	'SGA_v2.0_scaffold7T04166'
	'SGA_v2.0_scaffold90T27789'
	'SGA_v2.0_scaffold90T27821'
	'SGA_v2.0_scaffold90T27866'
	'SGA_v2.0_scaffold90T27869'
	Solyc01g090430_NRC1
	Solyc03g005660_NRCn
	Solyc04g007030_NRC4c
	Solyc04g007050_NRC5
	Solyc04g007060_NRC4b
	Solyc04g007070_NRC4a
	'Solyc04g008120.1.1_Hero'
	Solyc04g008150_NRC6
	Solyc04g015210_NRC7
	Solyc05g009630_NRC3
	Solyc10g008220_NRC0
	Solyc10g047320_NRC2
	Sw5b
;
end;
begin trees;
	tree tree_1 = [&R] (((((((((((((((((((((((((('SGA_v2.0_scaffold71T23881':0.063421,'SGA_v2.0_scaffold71T23899':0.034172)[&label=0.925]:0.025269,'SGA_v2.0_scaffold71T23812':0.047107)[&label=0.69]:0.019134,'SGA_v2.0_scaffold71T23930':0.129327)[&label=0.36]:0.019124,'SGA_v2.0_scaffold71T23831':0.094533)[&label=0.2]:0.018731,('SGA_v2.0_scaffold71T23835':0.229685,'SGA_v2.0_scaffold71T24020':0.33898)[&l…
end;
begin figtree;
	set appearance.backgroundColorAttribute="Default";
	set appearance.backgroundColour=#ffffff;
	set appearance.branchColorAttribute="User selection";
	set appearance.branchColorGradient=false;
	set appearance.branchLineWidth=1.0;
	set appearance.branchMinLineWidth=0.0;
	set appearance.branchWidthAttribute="Fixed";
	set appearance.foregroundColour=#000000;
	set appearance.hilightingGradient=false;
	set appearance.selectionColour=#2d3680;
	set branchLabels.colorAttribute="User selection";
	set branchLabels.displayAttribute="Branch times";
	set branchLabels.fontName="sansserif";
	set branchLabels.fontSize=8;
	set branchLabels.fontStyle=0;
	set branchLabels.isShown=false;
	set branchLabels.significantDigits=4;
	set layout.expansion=0;
	set layout.layoutType="POLAR";
	set layout.zoom=0;
	set legend.attribute="label";
	set legend.fontSize=10.0;
	set legend.isShown=false;
	set legend.significantDigits=4;
	set nodeBars.barWidth=4.0;
	set nodeBars.displayAttribute=null;
	set nodeBars.isShown=false;
	set nodeLabels.colorAttribute="User selection";
	set nodeLabels.displayAttribute="label";
	set nodeLabels.fontName="sansserif";
	set nodeLabels.fontSize=8;
	set nodeLabels.fontStyle=0;
	set nodeLabels.isShown=true;
	set nodeLabels.significantDigits=2;
	set nodeShapeExternal.colourAttribute="User selection";
	set nodeShapeExternal.isShown=false;
	set nodeShapeExternal.minSize=10.0;
	set nodeShapeExternal.scaleType=Width;
	set nodeShapeExternal.shapeType=Circle;
	set nodeShapeExternal.size=4.0;
	set nodeShapeExternal.sizeAttribute="Fixed";
	set nodeShapeInternal.colourAttribute="User selection";
	set nodeShapeInternal.isShown=false;
	set nodeShapeInternal.minSize=10.0;
	set nodeShapeInternal.scaleType=Width;
	set nodeShapeInternal.shapeType=Circle;
	set nodeShapeInternal.size=4.0;
	set nodeShapeInternal.sizeAttribute="Fixed";
	set polarLayout.alignTipLabels=true;
	set polarLayout.angularRange=0;
	set polarLayout.rootAngle=0;
	set polarLayout.rootLength=100;
	set polarLayout.showRoot=true;
	set radialLayout.spread=0.0;
	set rectilinearLayout.alignTipLabels=false;
	set rectilinearLayout.curvature=0;
	set rectilinearLayout.rootLength=100;
	set scale.offsetAge=0.0;
	set scale.rootAge=1.0;
	set scale.scaleFactor=1.0;
	set scale.scaleRoot=false;
	set scaleAxis.automaticScale=true;
	set scaleAxis.fontSize=8.0;
	set scaleAxis.isShown=false;
	set scaleAxis.lineWidth=1.0;
	set scaleAxis.majorTicks=1.0;
	set scaleAxis.minorTicks=0.5;
	set scaleAxis.origin=0.0;
	set scaleAxis.reverseAxis=false;
	set scaleAxis.showGrid=true;
	set scaleBar.automaticScale=true;
	set scaleBar.fontSize=10.0;
	set scaleBar.isShown=true;
	set scaleBar.lineWidth=1.0;
	set scaleBar.scaleRange=0.0;
	set tipLabels.colorAttribute="User selection";
	set tipLabels.displayAttribute="Names";
	set tipLabels.fontName="Arial";
	set tipLabels.fontSize=8;
	set tipLabels.fontStyle=0;
	set tipLabels.isShown=true;
	set tipLabels.significantDigits=4;
	set trees.order=false;
	set trees.orderType="increasing";
	set trees.rooting=false;
	set trees.rootingType="User Selection";
	set trees.transform=false;
	set trees.transformType="cladogram";
end;
