## Supplemental file 2 for "NRC immune receptor networks show diversified hierarchical genetic architecture across plant lineages": 36 Capsicum annuum .txt

#NEXUS
begin taxa;
	dimensions ntax=542;
	taxlabels
	AT_NRG1
	AT_RPS2
	AT_Zar1
	BS2
	Bs4
	'CAN.T1006.28_|_CAN.G1006.28'
	'CAN.T1056.3_|_CAN.G1056.3'
	'CAN.T1056.6_|_CAN.G1056.6'
	'CAN.T1056.8_|_CAN.G1056.8'
	'CAN.T1069.15_|_CAN.G1069.15'
	'CAN.T107.21_|_CAN.G107.21'
	'CAN.T107.34_|_CAN.G107.34'
	'CAN.T1076.17_|_CAN.G1076.17'
	'CAN.T1084.15_|_CAN.G1084.15'
	'CAN.T1084.18_|_CAN.G1084.18'
	'CAN.T1084.19_|_CAN.G1084.19'
	'CAN.T1084.21_|_CAN.G1084.21'
	'CAN.T1084.22_|_CAN.G1084.22'
	'CAN.T1084.23_|_CAN.G1084.23'
	'CAN.T1084.3_|_CAN.G1084.3'
	'CAN.T1084.5_|_CAN.G1084.5'
	'CAN.T1084.7_|_CAN.G1084.7'
	'CAN.T1084.8_|_CAN.G1084.8'
	'CAN.T1090.11_|_CAN.G1090.11'
	'CAN.T1090.13_|_CAN.G1090.13'
	'CAN.T1090.15_|_CAN.G1090.15'
	'CAN.T1090.19_|_CAN.G1090.19'
	'CAN.T1090.22_|_CAN.G1090.22'
	'CAN.T1090.25_|_CAN.G1090.25'
	'CAN.T1090.28_|_CAN.G1090.28'
	'CAN.T1090.31_|_CAN.G1090.31'
	'CAN.T1090.33_|_CAN.G1090.33'
	'CAN.T1090.34_|_CAN.G1090.34'
	'CAN.T1090.35_|_CAN.G1090.35'
	'CAN.T1090.39_|_CAN.G1090.39'
	'CAN.T1090.3_|_CAN.G1090.3'
	'CAN.T1090.4_|_CAN.G1090.4'
	'CAN.T1090.6_|_CAN.G1090.6'
	'CAN.T1090.7_|_CAN.G1090.7'
	'CAN.T1099.15_|_CAN.G1099.15'
	'CAN.T112.10_|_CAN.G112.10'
	'CAN.T1139.7_|_CAN.G1139.7'
	'CAN.T1149.3_|_CAN.G1149.3'
	'CAN.T1155.17_|_CAN.G1155.17'
	'CAN.T1155.18_|_CAN.G1155.18'
	'CAN.T1155.19_|_CAN.G1155.19'
	'CAN.T1155.20_|_CAN.G1155.20'
	'CAN.T1155.27_|_CAN.G1155.27'
	'CAN.T1155.28_|_CAN.G1155.28'
	'CAN.T1155.29_|_CAN.G1155.29'
	'CAN.T1161.10_|_CAN.G1161.10'
	'CAN.T1161.13_|_CAN.G1161.13'
	'CAN.T1161.16_|_CAN.G1161.16'
	'CAN.T1161.35_|_CAN.G1161.35'
	'CAN.T1161.40_|_CAN.G1161.40'
	'CAN.T1161.48_|_CAN.G1161.48'
	'CAN.T1161.51_|_CAN.G1161.51'
	'CAN.T1161.56_|_CAN.G1161.56'
	'CAN.T1161.58_|_CAN.G1161.58'
	'CAN.T1199.10_|_CAN.G1199.10'
	'CAN.T1207.1_|_CAN.G1207.1'
	'CAN.T1218.19_|_CAN.G1218.19'
	'CAN.T1227.23_|_CAN.G1227.23'
	'CAN.T1241.2_|_CAN.G1241.2'
	'CAN.T1268.2_|_CAN.G1268.2'
	'CAN.T1268.6_|_CAN.G1268.6'
	'CAN.T1269.10_|_CAN.G1269.10'
	'CAN.T1269.12_|_CAN.G1269.12'
	'CAN.T1269.9_|_CAN.G1269.9'
	'CAN.T1274.39_|_CAN.G1274.39'
	'CAN.T1287.2_|_CAN.G1287.2'
	'CAN.T1287.5_|_CAN.G1287.5'
	'CAN.T1287.7_|_CAN.G1287.7'
	'CAN.T1287.8_|_CAN.G1287.8'
	'CAN.T1287.9_|_CAN.G1287.9'
	'CAN.T1298.11_|_CAN.G1298.11'
	'CAN.T1298.7_|_CAN.G1298.7'
	'CAN.T1298.8_|_CAN.G1298.8'
	'CAN.T1298.9_|_CAN.G1298.9'
	'CAN.T1319.4_|_CAN.G1319.4'
	'CAN.T1335.4_|_CAN.G1335.4'
	'CAN.T1335.5_|_CAN.G1335.5'
	'CAN.T1343.12_|_CAN.G1343.12'
	'CAN.T1349.11_|_CAN.G1349.11'
	'CAN.T1349.12_|_CAN.G1349.12'
	'CAN.T135.41_|_CAN.G135.41'
	'CAN.T1357.10_|_CAN.G1357.10'
	'CAN.T1357.13_|_CAN.G1357.13'
	'CAN.T1357.15_|_CAN.G1357.15'
	'CAN.T1357.16_|_CAN.G1357.16'
	'CAN.T1357.18_|_CAN.G1357.18'
	'CAN.T1357.19_|_CAN.G1357.19'
	'CAN.T1357.2_|_CAN.G1357.2'
	'CAN.T1357.3_|_CAN.G1357.3'
	'CAN.T1357.4_|_CAN.G1357.4'
	'CAN.T1357.6_|_CAN.G1357.6'
	'CAN.T1357.7_|_CAN.G1357.7'
	'CAN.T1357.9_|_CAN.G1357.9'
	'CAN.T1358.3_|_CAN.G1358.3'
	'CAN.T1358.6_|_CAN.G1358.6'
	'CAN.T137.33_|_CAN.G137.33'
	'CAN.T137.47_|_CAN.G137.47'
	'CAN.T137.49_|_CAN.G137.49'
	'CAN.T1372.1_|_CAN.G1372.1'
	'CAN.T1372.2_|_CAN.G1372.2'
	'CAN.T1372.3_|_CAN.G1372.3'
	'CAN.T1373.10_|_CAN.G1373.10'
	'CAN.T1373.13_|_CAN.G1373.13'
	'CAN.T1373.15_|_CAN.G1373.15'
	'CAN.T1373.16_|_CAN.G1373.16'
	'CAN.T1373.18_|_CAN.G1373.18'
	'CAN.T1373.5_|_CAN.G1373.5'
	'CAN.T1373.7_|_CAN.G1373.7'
	'CAN.T1379.4_|_CAN.G1379.4'
	'CAN.T1379.6_|_CAN.G1379.6'
	'CAN.T1393.3_|_CAN.G1393.3'
	'CAN.T143.29_|_CAN.G143.29'
	'CAN.T143.30_|_CAN.G143.30'
	'CAN.T1440.11_|_CAN.G1440.11'
	'CAN.T1440.12_|_CAN.G1440.12'
	'CAN.T1440.13_|_CAN.G1440.13'
	'CAN.T1440.15_|_CAN.G1440.15'
	'CAN.T1440.17_|_CAN.G1440.17'
	'CAN.T1440.2_|_CAN.G1440.2'
	'CAN.T1443.15_|_CAN.G1443.15'
	'CAN.T1443.4_|_CAN.G1443.4'
	'CAN.T1447.12_|_CAN.G1447.12'
	'CAN.T1447.17_|_CAN.G1447.17'
	'CAN.T1447.19_|_CAN.G1447.19'
	'CAN.T1447.7_|_CAN.G1447.7'
	'CAN.T1449.11_|_CAN.G1449.11'
	'CAN.T1449.13_|_CAN.G1449.13'
	'CAN.T1449.19_|_CAN.G1449.19'
	'CAN.T1467.1_|_CAN.G1467.1'
	'CAN.T1492.1_|_CAN.G1492.1'
	'CAN.T1495.20_|_CAN.G1495.20'
	'CAN.T1509.4_|_CAN.G1509.4'
	'CAN.T1509.9_|_CAN.G1509.9'
	'CAN.T151.10_|_CAN.G151.10'
	'CAN.T1524.10_|_CAN.G1524.10'
	'CAN.T1524.11_|_CAN.G1524.11'
	'CAN.T1524.13_|_CAN.G1524.13'
	'CAN.T1552.6_|_CAN.G1552.6'
	'CAN.T1560.1_|_CAN.G1560.1'
	'CAN.T1565.21_|_CAN.G1565.21'
	'CAN.T1565.23_|_CAN.G1565.23'
	'CAN.T1574.6_|_CAN.G1574.6'
	'CAN.T1574.8_|_CAN.G1574.8'
	'CAN.T1578.11_|_CAN.G1578.11'
	'CAN.T1578.12_|_CAN.G1578.12'
	'CAN.T1578.13_|_CAN.G1578.13'
	'CAN.T1578.21_|_CAN.G1578.21'
	'CAN.T1578.22_|_CAN.G1578.22'
	'CAN.T1578.24_|_CAN.G1578.24'
	'CAN.T1578.26_|_CAN.G1578.26'
	'CAN.T1578.28_|_CAN.G1578.28'
	'CAN.T1578.29_|_CAN.G1578.29'
	'CAN.T1578.2_|_CAN.G1578.2'
	'CAN.T1578.4_|_CAN.G1578.4'
	'CAN.T1578.5_|_CAN.G1578.5'
	'CAN.T1578.8_|_CAN.G1578.8'
	'CAN.T1578.9_|_CAN.G1578.9'
	'CAN.T1590.3_|_CAN.G1590.3'
	'CAN.T1590.5_|_CAN.G1590.5'
	'CAN.T1591.14_|_CAN.G1591.14'
	'CAN.T1591.15_|_CAN.G1591.15'
	'CAN.T1591.17_|_CAN.G1591.17'
	'CAN.T1591.5_|_CAN.G1591.5'
	'CAN.T1591.7_|_CAN.G1591.7'
	'CAN.T1591.8_|_CAN.G1591.8'
	'CAN.T1591.9_|_CAN.G1591.9'
	'CAN.T160.40_|_CAN.G160.40'
	'CAN.T160.43_|_CAN.G160.43'
	'CAN.T1617.8_|_CAN.G1617.8'
	'CAN.T1619.2_|_CAN.G1619.2'
	'CAN.T162.80_|_CAN.G162.80'
	'CAN.T1632.1_|_CAN.G1632.1'
	'CAN.T1632.4_|_CAN.G1632.4'
	'CAN.T1638.5_|_CAN.G1638.5'
	'CAN.T1640.10_|_CAN.G1640.10'
	'CAN.T1640.11_|_CAN.G1640.11'
	'CAN.T1640.12_|_CAN.G1640.12'
	'CAN.T1640.16_|_CAN.G1640.16'
	'CAN.T1640.17_|_CAN.G1640.17'
	'CAN.T1640.19_|_CAN.G1640.19'
	'CAN.T1640.1_|_CAN.G1640.1'
	'CAN.T1640.22_|_CAN.G1640.22'
	'CAN.T1640.7_|_CAN.G1640.7'
	'CAN.T1646.14_|_CAN.G1646.14'
	'CAN.T1646.17_|_CAN.G1646.17'
	'CAN.T1646.18_|_CAN.G1646.18'
	'CAN.T1646.8_|_CAN.G1646.8'
	'CAN.T1647.4_|_CAN.G1647.4'
	'CAN.T1661.1_|_CAN.G1661.1'
	'CAN.T1661.2_|_CAN.G1661.2'
	'CAN.T1661.3_|_CAN.G1661.3'
	'CAN.T1661.4_|_CAN.G1661.4'
	'CAN.T1661.7_|_CAN.G1661.7'
	'CAN.T1684.7_|_CAN.G1684.7'
	'CAN.T1696.2_|_CAN.G1696.2'
	'CAN.T1696.4_|_CAN.G1696.4'
	'CAN.T1703.20_|_CAN.G1703.20'
	'CAN.T1709.2_|_CAN.G1709.2'
	'CAN.T1744.6_|_CAN.G1744.6'
	'CAN.T175.19_|_CAN.G175.19'
	'CAN.T1756.2_|_CAN.G1756.2'
	'CAN.T1768.5_|_CAN.G1768.5'
	'CAN.T177.20_|_CAN.G177.20'
	'CAN.T1784.1_|_CAN.G1784.1'
	'CAN.T1784.3_|_CAN.G1784.3'
	'CAN.T1788.1_|_CAN.G1788.1'
	'CAN.T1798.1_|_CAN.G1798.1'
	'CAN.T181.60_|_CAN.G181.60'
	'CAN.T1832.1_|_CAN.G1832.1'
	'CAN.T184.5_|_CAN.G184.5'
	'CAN.T1848.4_|_CAN.G1848.4'
	'CAN.T1848.5_|_CAN.G1848.5'
	'CAN.T1859.4_|_CAN.G1859.4'
	'CAN.T1896.12_|_CAN.G1896.12'
	'CAN.T1896.4_|_CAN.G1896.4'
	'CAN.T1896.6_|_CAN.G1896.6'
	'CAN.T1896.8_|_CAN.G1896.8'
	'CAN.T1896.9_|_CAN.G1896.9'
	'CAN.T1922.3_|_CAN.G1922.3'
	'CAN.T1926.11_|_CAN.G1926.11'
	'CAN.T1926.1_|_CAN.G1926.1'
	'CAN.T1926.3_|_CAN.G1926.3'
	'CAN.T194.23_|_CAN.G194.23'
	'CAN.T194.4_|_CAN.G194.4'
	'CAN.T1953.3_|_CAN.G1953.3'
	'CAN.T1963.5_|_CAN.G1963.5'
	'CAN.T1963.6_|_CAN.G1963.6'
	'CAN.T1972.3_|_CAN.G1972.3'
	'CAN.T2.60_|_CAN.G2.60'
	'CAN.T2.63_|_CAN.G2.63'
	'CAN.T2.66_|_CAN.G2.66'
	'CAN.T2014.2_|_CAN.G2014.2'
	'CAN.T202.3_|_CAN.G202.3'
	'CAN.T202.4_|_CAN.G202.4'
	'CAN.T202.5_|_CAN.G202.5'
	'CAN.T2022.3_|_CAN.G2022.3'
	'CAN.T2022.4_|_CAN.G2022.4'
	'CAN.T2022.5_|_CAN.G2022.5'
	'CAN.T2072.1_|_CAN.G2072.1'
	'CAN.T208.32_|_CAN.G208.32'
	'CAN.T2179.2_|_CAN.G2179.2'
	'CAN.T220.67_|_CAN.G220.67'
	'CAN.T220.69_|_CAN.G220.69'
	'CAN.T220.71_|_CAN.G220.71'
	'CAN.T220.82_|_CAN.G220.82'
	'CAN.T220.9_|_CAN.G220.9'
	'CAN.T222.41_|_CAN.G222.41'
	'CAN.T222.44_|_CAN.G222.44'
	'CAN.T222.45_|_CAN.G222.45'
	'CAN.T222.46_|_CAN.G222.46'
	'CAN.T222.48_|_CAN.G222.48'
	'CAN.T222.52_|_CAN.G222.52'
	'CAN.T2244.1_|_CAN.G2244.1'
	'CAN.T2244.3_|_CAN.G2244.3'
	'CAN.T2352.1_|_CAN.G2352.1'
	'CAN.T2372.1_|_CAN.G2372.1'
	'CAN.T2377.1_|_CAN.G2377.1'
	'CAN.T2401.1_|_CAN.G2401.1'
	'CAN.T241.10_|_CAN.G241.10'
	'CAN.T241.11_|_CAN.G241.11'
	'CAN.T241.15_|_CAN.G241.15'
	'CAN.T241.9_|_CAN.G241.9'
	'CAN.T2458.2_|_CAN.G2458.2'
	'CAN.T2533.2_|_CAN.G2533.2'
	'CAN.T261.26_|_CAN.G261.26'
	'CAN.T2687.1_|_CAN.G2687.1'
	'CAN.T27.60_|_CAN.G27.60'
	'CAN.T27.62_|_CAN.G27.62'
	'CAN.T274.8_|_CAN.G274.8'
	'CAN.T282.123_|_CAN.G282.123'
	'CAN.T282.124_|_CAN.G282.124'
	'CAN.T282.125_|_CAN.G282.125'
	'CAN.T282.126_|_CAN.G282.126'
	'CAN.T282.4_|_CAN.G282.4'
	'CAN.T282.56_|_CAN.G282.56'
	'CAN.T282.7_|_CAN.G282.7'
	'CAN.T283.6_|_CAN.G283.6'
	'CAN.T289.2_|_CAN.G289.2'
	'CAN.T294.10_|_CAN.G294.10'
	'CAN.T294.9_|_CAN.G294.9'
	'CAN.T305.65_|_CAN.G305.65'
	'CAN.T308.53_|_CAN.G308.53'
	'CAN.T308.58_|_CAN.G308.58'
	'CAN.T309.24_|_CAN.G309.24'
	'CAN.T309.26_|_CAN.G309.26'
	'CAN.T309.28_|_CAN.G309.28'
	'CAN.T309.39_|_CAN.G309.39'
	'CAN.T309.40_|_CAN.G309.40'
	'CAN.T309.43_|_CAN.G309.43'
	'CAN.T309.9_|_CAN.G309.9'
	'CAN.T3102.1_|_CAN.G3102.1'
	'CAN.T3131.1_|_CAN.G3131.1'
	'CAN.T3131.2_|_CAN.G3131.2'
	'CAN.T320.12_|_CAN.G320.12'
	'CAN.T321.20_|_CAN.G321.20'
	'CAN.T322.5_|_CAN.G322.5'
	'CAN.T3324.1_|_CAN.G3324.1'
	'CAN.T354.61_|_CAN.G354.61'
	'CAN.T358.39_|_CAN.G358.39'
	'CAN.T362.9_|_CAN.G362.9'
	'CAN.T371.66_|_CAN.G371.66'
	'CAN.T375.80_|_CAN.G375.80'
	'CAN.T3750.2_|_CAN.G3750.2'
	'CAN.T3756.1_|_CAN.G3756.1'
	'CAN.T377.39_|_CAN.G377.39'
	'CAN.T377.42_|_CAN.G377.42'
	'CAN.T378.9_|_CAN.G378.9'
	'CAN.T386.35_|_CAN.G386.35'
	'CAN.T3893.1_|_CAN.G3893.1'
	'CAN.T397.12_|_CAN.G397.12'
	'CAN.T397.13_|_CAN.G397.13'
	'CAN.T397.42_|_CAN.G397.42'
	'CAN.T397.57_|_CAN.G397.57'
	'CAN.T401.1_|_CAN.G401.1'
	'CAN.T404.59_|_CAN.G404.59'
	'CAN.T410.11_|_CAN.G410.11'
	'CAN.T411.39_|_CAN.G411.39'
	'CAN.T449.1_|_CAN.G449.1'
	'CAN.T449.2_|_CAN.G449.2'
	'CAN.T449.3_|_CAN.G449.3'
	'CAN.T449.52_|_CAN.G449.52'
	'CAN.T449.5_|_CAN.G449.5'
	'CAN.T449.7_|_CAN.G449.7'
	'CAN.T458.21_|_CAN.G458.21'
	'CAN.T459.23_|_CAN.G459.23'
	'CAN.T461.4_|_CAN.G461.4'
	'CAN.T478.3_|_CAN.G478.3'
	'CAN.T478.4_|_CAN.G478.4'
	'CAN.T478.6_|_CAN.G478.6'
	'CAN.T478.8_|_CAN.G478.8'
	'CAN.T488.11_|_CAN.G488.11'
	'CAN.T5.15_|_CAN.G5.15'
	'CAN.T504.58_|_CAN.G504.58'
	'CAN.T504.59_|_CAN.G504.59'
	'CAN.T507.15_|_CAN.G507.15'
	'CAN.T524.6_|_CAN.G524.6'
	'CAN.T524.8_|_CAN.G524.8'
	'CAN.T525.34_|_CAN.G525.34'
	'CAN.T532.82_|_CAN.G532.82'
	'CAN.T532.83_|_CAN.G532.83'
	'CAN.T538.11_|_CAN.G538.11'
	'CAN.T538.12_|_CAN.G538.12'
	'CAN.T541.32_|_CAN.G541.32'
	'CAN.T546.17_|_CAN.G546.17'
	'CAN.T551.105_|_CAN.G551.105'
	'CAN.T551.106_|_CAN.G551.106'
	'CAN.T551.107_|_CAN.G551.107'
	'CAN.T551.109_|_CAN.G551.109'
	'CAN.T551.112_|_CAN.G551.112'
	'CAN.T551.114_|_CAN.G551.114'
	'CAN.T551.115_|_CAN.G551.115'
	'CAN.T551.116_|_CAN.G551.116'
	'CAN.T551.119_|_CAN.G551.119'
	'CAN.T551.11_|_CAN.G551.11'
	'CAN.T551.120_|_CAN.G551.120'
	'CAN.T551.52_|_CAN.G551.52'
	'CAN.T551.70_|_CAN.G551.70'
	'CAN.T551.73_|_CAN.G551.73'
	'CAN.T551.92_|_CAN.G551.92'
	'CAN.T551.93_|_CAN.G551.93'
	'CAN.T551.99_|_CAN.G551.99'
	'CAN.T553.4_|_CAN.G553.4'
	'CAN.T561.20_|_CAN.G561.20'
	'CAN.T561.22_|_CAN.G561.22'
	'CAN.T564.6_|_CAN.G564.6'
	'CAN.T566.19_|_CAN.G566.19'
	'CAN.T566.8_|_CAN.G566.8'
	'CAN.T566.9_|_CAN.G566.9'
	'CAN.T58.55_|_CAN.G58.55'
	'CAN.T58.57_|_CAN.G58.57'
	'CAN.T58.59_|_CAN.G58.59'
	'CAN.T5941.1_|_CAN.G5941.1'
	'CAN.T608.9_|_CAN.G608.9'
	'CAN.T616.13_|_CAN.G616.13'
	'CAN.T619.19_|_CAN.G619.19'
	'CAN.T619.23_|_CAN.G619.23'
	'CAN.T619.24_|_CAN.G619.24'
	'CAN.T630.32_|_CAN.G630.32'
	'CAN.T631.55_|_CAN.G631.55'
	'CAN.T631.57_|_CAN.G631.57'
	'CAN.T631.62_|_CAN.G631.62'
	'CAN.T638.45_|_CAN.G638.45'
	'CAN.T639.26_|_CAN.G639.26'
	'CAN.T639.28_|_CAN.G639.28'
	'CAN.T64.1_|_CAN.G64.1'
	'CAN.T640.16_|_CAN.G640.16'
	'CAN.T640.17_|_CAN.G640.17'
	'CAN.T641.10_|_CAN.G641.10'
	'CAN.T641.2_|_CAN.G641.2'
	'CAN.T641.4_|_CAN.G641.4'
	'CAN.T641.66_|_CAN.G641.66'
	'CAN.T641.7_|_CAN.G641.7'
	'CAN.T645.24_|_CAN.G645.24'
	'CAN.T646.4_|_CAN.G646.4'
	'CAN.T650.37_|_CAN.G650.37'
	'CAN.T650.40_|_CAN.G650.40'
	'CAN.T650.41_|_CAN.G650.41'
	'CAN.T650.44_|_CAN.G650.44'
	'CAN.T656.34_|_CAN.G656.34'
	'CAN.T656.35_|_CAN.G656.35'
	'CAN.T656.39_|_CAN.G656.39'
	'CAN.T656.40_|_CAN.G656.40'
	'CAN.T660.29_|_CAN.G660.29'
	'CAN.T660.31_|_CAN.G660.31'
	'CAN.T673.10_|_CAN.G673.10'
	'CAN.T674.42_|_CAN.G674.42'
	'CAN.T674.48_|_CAN.G674.48'
	'CAN.T674.50_|_CAN.G674.50'
	'CAN.T674.51_|_CAN.G674.51'
	'CAN.T674.53_|_CAN.G674.53'
	'CAN.T676.61_|_CAN.G676.61'
	'CAN.T676.63_|_CAN.G676.63'
	'CAN.T676.64_|_CAN.G676.64'
	'CAN.T676.65_|_CAN.G676.65'
	'CAN.T681.29_|_CAN.G681.29'
	'CAN.T681.30_|_CAN.G681.30'
	'CAN.T681.33_|_CAN.G681.33'
	'CAN.T681.35_|_CAN.G681.35'
	'CAN.T681.36_|_CAN.G681.36'
	'CAN.T681.39_|_CAN.G681.39'
	'CAN.T681.41_|_CAN.G681.41'
	'CAN.T681.42_|_CAN.G681.42'
	'CAN.T681.45_|_CAN.G681.45'
	'CAN.T681.46_|_CAN.G681.46'
	'CAN.T681.49_|_CAN.G681.49'
	'CAN.T681.55_|_CAN.G681.55'
	'CAN.T681.56_|_CAN.G681.56'
	'CAN.T681.57_|_CAN.G681.57'
	'CAN.T681.58_|_CAN.G681.58'
	'CAN.T681.63_|_CAN.G681.63'
	'CAN.T694.2_|_CAN.G694.2'
	'CAN.T694.4_|_CAN.G694.4'
	'CAN.T707.14_|_CAN.G707.14'
	'CAN.T707.15_|_CAN.G707.15'
	'CAN.T710.17_|_CAN.G710.17'
	'CAN.T710.18_|_CAN.G710.18'
	'CAN.T710.20_|_CAN.G710.20'
	'CAN.T710.23_|_CAN.G710.23'
	'CAN.T710.24_|_CAN.G710.24'
	'CAN.T710.25_|_CAN.G710.25'
	'CAN.T710.27_|_CAN.G710.27'
	'CAN.T710.28_|_CAN.G710.28'
	'CAN.T710.37_|_CAN.G710.37'
	'CAN.T724.37_|_CAN.G724.37'
	'CAN.T724.38_|_CAN.G724.38'
	'CAN.T724.39_|_CAN.G724.39'
	'CAN.T74.34_|_CAN.G74.34'
	'CAN.T741.16_|_CAN.G741.16'
	'CAN.T741.28_|_CAN.G741.28'
	'CAN.T741.33_|_CAN.G741.33'
	'CAN.T741.38_|_CAN.G741.38'
	'CAN.T741.39_|_CAN.G741.39'
	'CAN.T741.5_|_CAN.G741.5'
	'CAN.T741.8_|_CAN.G741.8'
	'CAN.T742.4_|_CAN.G742.4'
	'CAN.T748.3_|_CAN.G748.3'
	'CAN.T749.4_|_CAN.G749.4'
	'CAN.T7523.1_|_CAN.G7523.1'
	'CAN.T767.23_|_CAN.G767.23'
	'CAN.T767.27_|_CAN.G767.27'
	'CAN.T767.28_|_CAN.G767.28'
	'CAN.T767.29_|_CAN.G767.29'
	'CAN.T767.30_|_CAN.G767.30'
	'CAN.T767.31_|_CAN.G767.31'
	'CAN.T767.32_|_CAN.G767.32'
	'CAN.T773.1_|_CAN.G773.1'
	'CAN.T773.3_|_CAN.G773.3'
	'CAN.T787.30_|_CAN.G787.30'
	'CAN.T787.33_|_CAN.G787.33'
	'CAN.T787.34_|_CAN.G787.34'
	'CAN.T80.30_|_CAN.G80.30'
	'CAN.T809.22_|_CAN.G809.22'
	'CAN.T809.27_|_CAN.G809.27'
	'CAN.T812.10_|_CAN.G812.10'
	'CAN.T812.4_|_CAN.G812.4'
	'CAN.T816.3_|_CAN.G816.3'
	'CAN.T816.4_|_CAN.G816.4'
	'CAN.T816.5_|_CAN.G816.5'
	'CAN.T836.51_|_CAN.G836.51'
	'CAN.T836.52_|_CAN.G836.52'
	'CAN.T845.13_|_CAN.G845.13'
	'CAN.T845.14_|_CAN.G845.14'
	'CAN.T845.1_|_CAN.G845.1'
	'CAN.T845.3_|_CAN.G845.3'
	'CAN.T845.4_|_CAN.G845.4'
	'CAN.T845.8_|_CAN.G845.8'
	'CAN.T8460.1_|_CAN.G8460.1'
	'CAN.T86.38_|_CAN.G86.38'
	'CAN.T86.40_|_CAN.G86.40'
	'CAN.T869.10_|_CAN.G869.10'
	'CAN.T869.11_|_CAN.G869.11'
	'CAN.T869.13_|_CAN.G869.13'
	'CAN.T875.7_|_CAN.G875.7'
	'CAN.T880.4_|_CAN.G880.4'
	'CAN.T894.5_|_CAN.G894.5'
	'CAN.T895.10_|_CAN.G895.10'
	'CAN.T895.19_|_CAN.G895.19'
	'CAN.T895.3_|_CAN.G895.3'
	'CAN.T905.25_|_CAN.G905.25'
	'CAN.T941.19_|_CAN.G941.19'
	'CAN.T941.22_|_CAN.G941.22'
	'CAN.T941.25_|_CAN.G941.25'
	'CAN.T943.3_|_CAN.G943.3'
	'CAN.T943.4_|_CAN.G943.4'
	'CAN.T959.31_|_CAN.G959.31'
	'CAN.T960.1_|_CAN.G960.1'
	'CAN.T960.21_|_CAN.G960.21'
	'CAN.T960.2_|_CAN.G960.2'
	'CAN.T960.37_|_CAN.G960.37'
	'CAN.T964.19_|_CAN.G964.19'
	'CAN.T97.11_|_CAN.G97.11'
	'CAN.T97.13_|_CAN.G97.13'
	'CAN.T975.15_|_CAN.G975.15'
	'CAN.T989.11_|_CAN.G989.11'
	'CAN.T989.12_|_CAN.G989.12'
	'Mi1.2'
	Prf
	R1
	R2
	R3a
	Rpi-sto1
	Rpiblb2
	Rpivnt1
	Rx
	Solyc01g090430_NRC1
	Solyc03g005660_NRCn
	Solyc04g007030_NRC4c
	Solyc04g007050_NRC5
	Solyc04g007060_NRC4b
	Solyc04g007070_NRC4a
	'Solyc04g008120.1.1_Hero'
	Solyc04g008150_NRC6
	Solyc04g015210_NRC7
	Solyc05g009630_NRC3
	Solyc10g008220_NRC0
	Solyc10g047320_NRC2
	Sw5b
;
end;
begin trees;
	tree tree_1 = [&R] (((((((((((((((((((((((((((((((((((('CAN.T2244.3_|_CAN.G2244.3':0.0,'CAN.T1578.5_|_CAN.G1578.5':0.0)[&label=0.995]:0.092199,'CAN.T1578.21_|_CAN.G1578.21':0.033477)[&label=0.94]:0.058128,'CAN.T377.39_|_CAN.G377.39':0.173924)[&label=0.19]:0.020574,'CAN.T1357.3_|_CAN.G1357.3':0.082671)[&label=0.075]:8.0E-6,('CAN.T943.4_|_CAN.G943.4':0.033051,('CAN.T8460.1_|_CAN.G8460.1':0.031421,(…
end;
begin figtree;
	set appearance.backgroundColorAttribute="Default";
	set appearance.backgroundColour=#ffffff;
	set appearance.branchColorAttribute="User selection";
	set appearance.branchColorGradient=false;
	set appearance.branchLineWidth=1.0;
	set appearance.branchMinLineWidth=0.0;
	set appearance.branchWidthAttribute="Fixed";
	set appearance.foregroundColour=#000000;
	set appearance.hilightingGradient=false;
	set appearance.selectionColour=#2d3680;
	set branchLabels.colorAttribute="User selection";
	set branchLabels.displayAttribute="Branch times";
	set branchLabels.fontName="sansserif";
	set branchLabels.fontSize=8;
	set branchLabels.fontStyle=0;
	set branchLabels.isShown=false;
	set branchLabels.significantDigits=4;
	set layout.expansion=0;
	set layout.layoutType="POLAR";
	set layout.zoom=138;
	set legend.attribute="label";
	set legend.fontSize=10.0;
	set legend.isShown=false;
	set legend.significantDigits=4;
	set nodeBars.barWidth=4.0;
	set nodeBars.displayAttribute=null;
	set nodeBars.isShown=false;
	set nodeLabels.colorAttribute="User selection";
	set nodeLabels.displayAttribute="label";
	set nodeLabels.fontName="Arial";
	set nodeLabels.fontSize=8;
	set nodeLabels.fontStyle=0;
	set nodeLabels.isShown=true;
	set nodeLabels.significantDigits=2;
	set nodeShapeExternal.colourAttribute="User selection";
	set nodeShapeExternal.isShown=false;
	set nodeShapeExternal.minSize=10.0;
	set nodeShapeExternal.scaleType=Width;
	set nodeShapeExternal.shapeType=Circle;
	set nodeShapeExternal.size=4.0;
	set nodeShapeExternal.sizeAttribute="Fixed";
	set nodeShapeInternal.colourAttribute="User selection";
	set nodeShapeInternal.isShown=false;
	set nodeShapeInternal.minSize=10.0;
	set nodeShapeInternal.scaleType=Width;
	set nodeShapeInternal.shapeType=Circle;
	set nodeShapeInternal.size=4.0;
	set nodeShapeInternal.sizeAttribute="Fixed";
	set polarLayout.alignTipLabels=true;
	set polarLayout.angularRange=0;
	set polarLayout.rootAngle=0;
	set polarLayout.rootLength=100;
	set polarLayout.showRoot=true;
	set radialLayout.spread=0.0;
	set rectilinearLayout.alignTipLabels=false;
	set rectilinearLayout.curvature=0;
	set rectilinearLayout.rootLength=100;
	set scale.offsetAge=0.0;
	set scale.rootAge=1.0;
	set scale.scaleFactor=1.0;
	set scale.scaleRoot=false;
	set scaleAxis.automaticScale=true;
	set scaleAxis.fontSize=8.0;
	set scaleAxis.isShown=false;
	set scaleAxis.lineWidth=1.0;
	set scaleAxis.majorTicks=1.0;
	set scaleAxis.minorTicks=0.5;
	set scaleAxis.origin=0.0;
	set scaleAxis.reverseAxis=false;
	set scaleAxis.showGrid=true;
	set scaleBar.automaticScale=true;
	set scaleBar.fontSize=10.0;
	set scaleBar.isShown=true;
	set scaleBar.lineWidth=1.0;
	set scaleBar.scaleRange=0.0;
	set tipLabels.colorAttribute="User selection";
	set tipLabels.displayAttribute="Names";
	set tipLabels.fontName="Arial";
	set tipLabels.fontSize=8;
	set tipLabels.fontStyle=0;
	set tipLabels.isShown=true;
	set tipLabels.significantDigits=2;
	set trees.order=false;
	set trees.orderType="increasing";
	set trees.rooting=false;
	set trees.rootingType="User Selection";
	set trees.transform=false;
	set trees.transformType="cladogram";
end;
