## Supplemental file 2 for "NRC immune receptor networks show diversified hierarchical genetic architecture across plant lineages": 39 Solanum tuberosum .txt

#NEXUS
begin taxa;
	dimensions ntax=531;
	taxlabels
	AT_NRG1
	AT_RPS2
	AT_Zar1
	BS2
	Bs4
	'Mi1.2'
	PGSC0003DMP400001549_PGSC0003DMT400002127
	PGSC0003DMP400001550_PGSC0003DMT400002128
	PGSC0003DMP400001553_PGSC0003DMT400002131
	PGSC0003DMP400001554_PGSC0003DMT400002132
	PGSC0003DMP400001555_PGSC0003DMT400002133
	PGSC0003DMP400001556_PGSC0003DMT400002134
	PGSC0003DMP400001685_PGSC0003DMT400002320
	PGSC0003DMP400001764_PGSC0003DMT400002431
	PGSC0003DMP400001765_PGSC0003DMT400002432
	PGSC0003DMP400002016_PGSC0003DMT400002788
	PGSC0003DMP400003556_PGSC0003DMT400005006
	PGSC0003DMP400003559_PGSC0003DMT400005011
	PGSC0003DMP400003560_PGSC0003DMT400005012
	PGSC0003DMP400003561_PGSC0003DMT400005013
	PGSC0003DMP400003562_PGSC0003DMT400005017
	PGSC0003DMP400003574_PGSC0003DMT400005032
	PGSC0003DMP400003575_PGSC0003DMT400005034
	PGSC0003DMP400003579_PGSC0003DMT400005041
	PGSC0003DMP400003582_PGSC0003DMT400005052
	PGSC0003DMP400003951_PGSC0003DMT400005662
	PGSC0003DMP400003952_PGSC0003DMT400005663
	PGSC0003DMP400004052_PGSC0003DMT400005829
	PGSC0003DMP400004056_PGSC0003DMT400005841
	PGSC0003DMP400004057_PGSC0003DMT400005849
	PGSC0003DMP400004059_PGSC0003DMT400005852
	PGSC0003DMP400004060_PGSC0003DMT400005855
	PGSC0003DMP400004210_PGSC0003DMT400006064
	PGSC0003DMP400004305_PGSC0003DMT400006229
	PGSC0003DMP400004307_PGSC0003DMT400006231
	PGSC0003DMP400004308_PGSC0003DMT400006232
	PGSC0003DMP400004310_PGSC0003DMT400006234
	PGSC0003DMP400005061_PGSC0003DMT400007272
	PGSC0003DMP400005062_PGSC0003DMT400007273
	PGSC0003DMP400005063_PGSC0003DMT400007274
	PGSC0003DMP400005102_PGSC0003DMT400007326
	PGSC0003DMP400005104_PGSC0003DMT400007328
	PGSC0003DMP400005107_PGSC0003DMT400007331
	PGSC0003DMP400005254_PGSC0003DMT400007560
	PGSC0003DMP400005260_PGSC0003DMT400007569
	PGSC0003DMP400005261_PGSC0003DMT400007570
	PGSC0003DMP400005331_PGSC0003DMT400007662
	PGSC0003DMP400005353_PGSC0003DMT400007707
	PGSC0003DMP400005435_PGSC0003DMT400007823
	PGSC0003DMP400005439_PGSC0003DMT400007829
	PGSC0003DMP400005582_PGSC0003DMT400008029
	PGSC0003DMP400006047_PGSC0003DMT400008721
	PGSC0003DMP400006048_PGSC0003DMT400008722
	PGSC0003DMP400006143_PGSC0003DMT400008870
	PGSC0003DMP400006281_PGSC0003DMT400009064
	PGSC0003DMP400006282_PGSC0003DMT400009065
	PGSC0003DMP400007645_PGSC0003DMT400010966
	PGSC0003DMP400007646_PGSC0003DMT400010970
	PGSC0003DMP400007655_PGSC0003DMT400010987
	PGSC0003DMP400007835_PGSC0003DMT400011272
	PGSC0003DMP400007849_PGSC0003DMT400011295
	PGSC0003DMP400007850_PGSC0003DMT400011296
	PGSC0003DMP400007851_PGSC0003DMT400011297
	PGSC0003DMP400007852_PGSC0003DMT400011298
	PGSC0003DMP400007855_PGSC0003DMT400011301
	PGSC0003DMP400007861_PGSC0003DMT400011307
	PGSC0003DMP400008046_PGSC0003DMT400011588
	PGSC0003DMP400008047_PGSC0003DMT400011589
	PGSC0003DMP400008091_PGSC0003DMT400011642
	PGSC0003DMP400008093_PGSC0003DMT400011644
	PGSC0003DMP400008094_PGSC0003DMT400011649
	PGSC0003DMP400008432_PGSC0003DMT400012121
	PGSC0003DMP400008670_PGSC0003DMT400012479
	PGSC0003DMP400008671_PGSC0003DMT400012486
	PGSC0003DMP400008990_PGSC0003DMT400012949
	PGSC0003DMP400009000_PGSC0003DMT400012963
	PGSC0003DMP400009176_PGSC0003DMT400013234
	PGSC0003DMP400009178_PGSC0003DMT400013238
	PGSC0003DMP400009180_PGSC0003DMT400013241
	PGSC0003DMP400009181_PGSC0003DMT400013242
	PGSC0003DMP400009454_PGSC0003DMT400013659
	PGSC0003DMP400010599_PGSC0003DMT400015307
	PGSC0003DMP400010600_PGSC0003DMT400015308
	PGSC0003DMP400010669_PGSC0003DMT400015396
	PGSC0003DMP400010670_PGSC0003DMT400015397
	PGSC0003DMP400011150_PGSC0003DMT400016087
	PGSC0003DMP400011165_PGSC0003DMT400016107
	PGSC0003DMP400011559_PGSC0003DMT400016707
	PGSC0003DMP400011561_PGSC0003DMT400016712
	PGSC0003DMP400011612_PGSC0003DMT400016795
	PGSC0003DMP400011613_PGSC0003DMT400016796
	PGSC0003DMP400011616_PGSC0003DMT400016802
	PGSC0003DMP400011617_PGSC0003DMT400016803
	PGSC0003DMP400011621_PGSC0003DMT400016809
	PGSC0003DMP400011622_PGSC0003DMT400016810
	PGSC0003DMP400011968_PGSC0003DMT400017407
	PGSC0003DMP400011969_PGSC0003DMT400017408
	PGSC0003DMP400011999_PGSC0003DMT400017461
	PGSC0003DMP400012000_PGSC0003DMT400017462
	PGSC0003DMP400012048_PGSC0003DMT400017538
	PGSC0003DMP400012049_PGSC0003DMT400017539
	PGSC0003DMP400013002_PGSC0003DMT400018940
	PGSC0003DMP400013075_PGSC0003DMT400019055
	PGSC0003DMP400013226_PGSC0003DMT400019300
	PGSC0003DMP400013227_PGSC0003DMT400019301
	PGSC0003DMP400013228_PGSC0003DMT400019302
	PGSC0003DMP400013229_PGSC0003DMT400019303
	PGSC0003DMP400013230_PGSC0003DMT400019304
	PGSC0003DMP400013231_PGSC0003DMT400019306
	PGSC0003DMP400013244_PGSC0003DMT400019326
	PGSC0003DMP400013245_PGSC0003DMT400019327
	PGSC0003DMP400013246_PGSC0003DMT400019329
	PGSC0003DMP400013400_PGSC0003DMT400019593
	PGSC0003DMP400013401_PGSC0003DMT400019594
	PGSC0003DMP400013402_PGSC0003DMT400019595
	PGSC0003DMP400013403_PGSC0003DMT400019596
	PGSC0003DMP400013404_PGSC0003DMT400019597
	PGSC0003DMP400013405_PGSC0003DMT400019598
	PGSC0003DMP400013406_PGSC0003DMT400019599
	PGSC0003DMP400013407_PGSC0003DMT400019600
	PGSC0003DMP400013664_PGSC0003DMT400020005
	PGSC0003DMP400013860_PGSC0003DMT400020342
	PGSC0003DMP400013864_PGSC0003DMT400020349
	PGSC0003DMP400013867_PGSC0003DMT400020353
	PGSC0003DMP400013868_PGSC0003DMT400020354
	PGSC0003DMP400013869_PGSC0003DMT400020355
	PGSC0003DMP400013870_PGSC0003DMT400020356
	PGSC0003DMP400013871_PGSC0003DMT400020357
	PGSC0003DMP400013872_PGSC0003DMT400020359
	PGSC0003DMP400013873_PGSC0003DMT400020360
	PGSC0003DMP400014063_PGSC0003DMT400020644
	PGSC0003DMP400014064_PGSC0003DMT400020645
	PGSC0003DMP400014485_PGSC0003DMT400021294
	PGSC0003DMP400014543_PGSC0003DMT400021372
	PGSC0003DMP400014565_PGSC0003DMT400021403
	PGSC0003DMP400014641_PGSC0003DMT400021522
	PGSC0003DMP400014728_PGSC0003DMT400021631
	PGSC0003DMP400014729_PGSC0003DMT400021632
	PGSC0003DMP400014730_PGSC0003DMT400021633
	PGSC0003DMP400014731_PGSC0003DMT400021634
	PGSC0003DMP400014732_PGSC0003DMT400021635
	PGSC0003DMP400014733_PGSC0003DMT400021636
	PGSC0003DMP400014734_PGSC0003DMT400021637
	PGSC0003DMP400014827_PGSC0003DMT400021768
	PGSC0003DMP400015090_PGSC0003DMT400022135
	PGSC0003DMP400015103_PGSC0003DMT400022153
	PGSC0003DMP400015104_PGSC0003DMT400022154
	PGSC0003DMP400015105_PGSC0003DMT400022155
	PGSC0003DMP400015106_PGSC0003DMT400022156
	PGSC0003DMP400015107_PGSC0003DMT400022157
	PGSC0003DMP400016417_PGSC0003DMT400024056
	PGSC0003DMP400016418_PGSC0003DMT400024057
	PGSC0003DMP400016419_PGSC0003DMT400024058
	PGSC0003DMP400016420_PGSC0003DMT400024060
	PGSC0003DMP400016465_PGSC0003DMT400024123
	PGSC0003DMP400016717_PGSC0003DMT400024448
	PGSC0003DMP400017021_PGSC0003DMT400024926
	PGSC0003DMP400017022_PGSC0003DMT400024927
	PGSC0003DMP400017023_PGSC0003DMT400024928
	PGSC0003DMP400017024_PGSC0003DMT400024929
	PGSC0003DMP400017113_PGSC0003DMT400025085
	PGSC0003DMP400017324_PGSC0003DMT400025432
	PGSC0003DMP400017325_PGSC0003DMT400025433
	PGSC0003DMP400017327_PGSC0003DMT400025436
	PGSC0003DMP400017328_PGSC0003DMT400025437
	PGSC0003DMP400017329_PGSC0003DMT400025438
	PGSC0003DMP400017330_PGSC0003DMT400025439
	PGSC0003DMP400017331_PGSC0003DMT400025440
	PGSC0003DMP400018173_PGSC0003DMT400026629
	PGSC0003DMP400018619_PGSC0003DMT400027295
	PGSC0003DMP400018753_PGSC0003DMT400027529
	PGSC0003DMP400018755_PGSC0003DMT400027536
	PGSC0003DMP400019235_PGSC0003DMT400028241
	PGSC0003DMP400019236_PGSC0003DMT400028243
	PGSC0003DMP400019250_PGSC0003DMT400028264
	PGSC0003DMP400019325_PGSC0003DMT400028394
	PGSC0003DMP400019338_PGSC0003DMT400028417
	PGSC0003DMP400019349_PGSC0003DMT400028436
	PGSC0003DMP400019508_PGSC0003DMT400028691
	PGSC0003DMP400019616_PGSC0003DMT400028851
	PGSC0003DMP400019629_PGSC0003DMT400028871
	PGSC0003DMP400019633_PGSC0003DMT400028882
	PGSC0003DMP400019636_PGSC0003DMT400028890
	PGSC0003DMP400019797_PGSC0003DMT400029093
	PGSC0003DMP400020238_PGSC0003DMT400029708
	PGSC0003DMP400020240_PGSC0003DMT400029711
	PGSC0003DMP400020241_PGSC0003DMT400029713
	PGSC0003DMP400020242_PGSC0003DMT400029716
	PGSC0003DMP400020243_PGSC0003DMT400029717
	PGSC0003DMP400020244_PGSC0003DMT400029718
	PGSC0003DMP400020395_PGSC0003DMT400030010
	PGSC0003DMP400020396_PGSC0003DMT400030011
	PGSC0003DMP400020400_PGSC0003DMT400030019
	PGSC0003DMP400020401_PGSC0003DMT400030022
	PGSC0003DMP400020402_PGSC0003DMT400030026
	PGSC0003DMP400020406_PGSC0003DMT400030030
	PGSC0003DMP400020407_PGSC0003DMT400030031
	PGSC0003DMP400020408_PGSC0003DMT400030034
	PGSC0003DMP400020410_PGSC0003DMT400030040
	PGSC0003DMP400020411_PGSC0003DMT400030042
	PGSC0003DMP400020412_PGSC0003DMT400030044
	PGSC0003DMP400020413_PGSC0003DMT400030047
	PGSC0003DMP400021087_PGSC0003DMT400031059
	PGSC0003DMP400021088_PGSC0003DMT400031060
	PGSC0003DMP400021091_PGSC0003DMT400031066
	PGSC0003DMP400021098_PGSC0003DMT400031076
	PGSC0003DMP400021117_PGSC0003DMT400031116
	PGSC0003DMP400021121_PGSC0003DMT400031132
	PGSC0003DMP400021125_PGSC0003DMT400031142
	PGSC0003DMP400022046_PGSC0003DMT400032442
	PGSC0003DMP400022051_PGSC0003DMT400032452
	PGSC0003DMP400022052_PGSC0003DMT400032453
	PGSC0003DMP400022053_PGSC0003DMT400032454
	PGSC0003DMP400022054_PGSC0003DMT400032455
	PGSC0003DMP400022055_PGSC0003DMT400032456
	PGSC0003DMP400022408_PGSC0003DMT400032932
	PGSC0003DMP400022878_PGSC0003DMT400033634
	PGSC0003DMP400022879_PGSC0003DMT400033635
	PGSC0003DMP400022880_PGSC0003DMT400033636
	PGSC0003DMP400023175_PGSC0003DMT400034059
	PGSC0003DMP400023176_PGSC0003DMT400034063
	PGSC0003DMP400023177_PGSC0003DMT400034064
	PGSC0003DMP400023183_PGSC0003DMT400034074
	PGSC0003DMP400023191_PGSC0003DMT400034090
	PGSC0003DMP400023192_PGSC0003DMT400034091
	PGSC0003DMP400023299_PGSC0003DMT400034242
	PGSC0003DMP400023545_PGSC0003DMT400034632
	PGSC0003DMP400023730_PGSC0003DMT400034883
	PGSC0003DMP400023851_PGSC0003DMT400035068
	PGSC0003DMP400023856_PGSC0003DMT400035089
	PGSC0003DMP400023857_PGSC0003DMT400035090
	PGSC0003DMP400023885_PGSC0003DMT400035133
	PGSC0003DMP400023886_PGSC0003DMT400035134
	PGSC0003DMP400023921_PGSC0003DMT400035183
	PGSC0003DMP400023923_PGSC0003DMT400035185
	PGSC0003DMP400023970_PGSC0003DMT400035243
	PGSC0003DMP400023971_PGSC0003DMT400035244
	PGSC0003DMP400023972_PGSC0003DMT400035245
	PGSC0003DMP400024105_PGSC0003DMT400035453
	PGSC0003DMP400024260_PGSC0003DMT400035672
	PGSC0003DMP400024285_PGSC0003DMT400035714
	PGSC0003DMP400024495_PGSC0003DMT400036058
	PGSC0003DMP400024502_PGSC0003DMT400036070
	PGSC0003DMP400024524_PGSC0003DMT400036104
	PGSC0003DMP400024729_PGSC0003DMT400036467
	PGSC0003DMP400026554_PGSC0003DMT400039125
	PGSC0003DMP400026555_PGSC0003DMT400039126
	PGSC0003DMP400027484_PGSC0003DMT400040528
	PGSC0003DMP400027528_PGSC0003DMT400040590
	PGSC0003DMP400027811_PGSC0003DMT400041023
	PGSC0003DMP400027812_PGSC0003DMT400041024
	PGSC0003DMP400027825_PGSC0003DMT400041040
	PGSC0003DMP400027826_PGSC0003DMT400041041
	PGSC0003DMP400027828_PGSC0003DMT400041043
	PGSC0003DMP400028611_PGSC0003DMT400042194
	PGSC0003DMP400029011_PGSC0003DMT400042754
	PGSC0003DMP400029014_PGSC0003DMT400042758
	PGSC0003DMP400029015_PGSC0003DMT400042778
	PGSC0003DMP400029017_PGSC0003DMT400042780
	PGSC0003DMP400029018_PGSC0003DMT400042781
	PGSC0003DMP400029365_PGSC0003DMT400043300
	PGSC0003DMP400029366_PGSC0003DMT400043301
	PGSC0003DMP400029389_PGSC0003DMT400043328
	PGSC0003DMP400029390_PGSC0003DMT400043329
	PGSC0003DMP400029588_PGSC0003DMT400043606
	PGSC0003DMP400029590_PGSC0003DMT400043609
	PGSC0003DMP400029592_PGSC0003DMT400043611
	PGSC0003DMP400029664_PGSC0003DMT400043719
	PGSC0003DMP400029668_PGSC0003DMT400043723
	PGSC0003DMP400029669_PGSC0003DMT400043724
	PGSC0003DMP400029670_PGSC0003DMT400043725
	PGSC0003DMP400029671_PGSC0003DMT400043726
	PGSC0003DMP400029677_PGSC0003DMT400043732
	PGSC0003DMP400029678_PGSC0003DMT400043733
	PGSC0003DMP400029816_PGSC0003DMT400043956
	PGSC0003DMP400029817_PGSC0003DMT400043961
	PGSC0003DMP400029818_PGSC0003DMT400043963
	PGSC0003DMP400029874_PGSC0003DMT400044045
	PGSC0003DMP400029947_PGSC0003DMT400044169
	PGSC0003DMP400029948_PGSC0003DMT400044170
	PGSC0003DMP400030257_PGSC0003DMT400044611
	PGSC0003DMP400030444_PGSC0003DMT400044893
	PGSC0003DMP400030446_PGSC0003DMT400044895
	PGSC0003DMP400030872_PGSC0003DMT400045553
	PGSC0003DMP400031460_PGSC0003DMT400046494
	PGSC0003DMP400031465_PGSC0003DMT400046505
	PGSC0003DMP400031726_PGSC0003DMT400046894
	PGSC0003DMP400031802_PGSC0003DMT400047000
	PGSC0003DMP400031803_PGSC0003DMT400047001
	PGSC0003DMP400031807_PGSC0003DMT400047005
	PGSC0003DMP400031808_PGSC0003DMT400047006
	PGSC0003DMP400031809_PGSC0003DMT400047007
	PGSC0003DMP400031810_PGSC0003DMT400047008
	PGSC0003DMP400032104_PGSC0003DMT400047416
	PGSC0003DMP400032105_PGSC0003DMT400047418
	PGSC0003DMP400032127_PGSC0003DMT400047451
	PGSC0003DMP400032128_PGSC0003DMT400047452
	PGSC0003DMP400032156_PGSC0003DMT400047499
	PGSC0003DMP400032157_PGSC0003DMT400047502
	PGSC0003DMP400032158_PGSC0003DMT400047503
	PGSC0003DMP400032159_PGSC0003DMT400047504
	PGSC0003DMP400032160_PGSC0003DMT400047505
	PGSC0003DMP400032161_PGSC0003DMT400047506
	PGSC0003DMP400032162_PGSC0003DMT400047507
	PGSC0003DMP400032164_PGSC0003DMT400047509
	PGSC0003DMP400032165_PGSC0003DMT400047510
	PGSC0003DMP400032166_PGSC0003DMT400047511
	PGSC0003DMP400032167_PGSC0003DMT400047512
	PGSC0003DMP400032215_PGSC0003DMT400047578
	PGSC0003DMP400032216_PGSC0003DMT400047579
	PGSC0003DMP400032358_PGSC0003DMT400047777
	PGSC0003DMP400032361_PGSC0003DMT400047787
	PGSC0003DMP400032362_PGSC0003DMT400047788
	PGSC0003DMP400032363_PGSC0003DMT400047789
	PGSC0003DMP400032442_PGSC0003DMT400047907
	PGSC0003DMP400032591_PGSC0003DMT400048116
	PGSC0003DMP400032935_PGSC0003DMT400048663
	PGSC0003DMP400032936_PGSC0003DMT400048664
	PGSC0003DMP400032940_PGSC0003DMT400048669
	PGSC0003DMP400032997_PGSC0003DMT400048768
	PGSC0003DMP400033168_PGSC0003DMT400049097
	PGSC0003DMP400033262_PGSC0003DMT400049253
	PGSC0003DMP400033264_PGSC0003DMT400049255
	PGSC0003DMP400033741_PGSC0003DMT400049984
	PGSC0003DMP400033742_PGSC0003DMT400049985
	PGSC0003DMP400034098_PGSC0003DMT400050509
	PGSC0003DMP400034099_PGSC0003DMT400050510
	PGSC0003DMP400034187_PGSC0003DMT400050639
	PGSC0003DMP400034188_PGSC0003DMT400050640
	PGSC0003DMP400034296_PGSC0003DMT400050805
	PGSC0003DMP400034297_PGSC0003DMT400050806
	PGSC0003DMP400034307_PGSC0003DMT400050821
	PGSC0003DMP400034308_PGSC0003DMT400050824
	PGSC0003DMP400034309_PGSC0003DMT400050825
	PGSC0003DMP400034310_PGSC0003DMT400050826
	PGSC0003DMP400034394_PGSC0003DMT400050981
	PGSC0003DMP400034400_PGSC0003DMT400051008
	PGSC0003DMP400034551_PGSC0003DMT400051245
	PGSC0003DMP400034571_PGSC0003DMT400051269
	PGSC0003DMP400034572_PGSC0003DMT400051270
	PGSC0003DMP400035766_PGSC0003DMT400053048
	PGSC0003DMP400035767_PGSC0003DMT400053049
	PGSC0003DMP400035768_PGSC0003DMT400053050
	PGSC0003DMP400035771_PGSC0003DMT400053053
	PGSC0003DMP400035772_PGSC0003DMT400053056
	PGSC0003DMP400035773_PGSC0003DMT400053057
	PGSC0003DMP400035775_PGSC0003DMT400053059
	PGSC0003DMP400035778_PGSC0003DMT400053065
	PGSC0003DMP400035779_PGSC0003DMT400053067
	PGSC0003DMP400035781_PGSC0003DMT400053069
	PGSC0003DMP400036040_PGSC0003DMT400053415
	PGSC0003DMP400036041_PGSC0003DMT400053416
	PGSC0003DMP400036043_PGSC0003DMT400053418
	PGSC0003DMP400036044_PGSC0003DMT400053419
	PGSC0003DMP400036045_PGSC0003DMT400053420
	PGSC0003DMP400036055_PGSC0003DMT400053436
	PGSC0003DMP400036056_PGSC0003DMT400053446
	PGSC0003DMP400036057_PGSC0003DMT400053452
	PGSC0003DMP400036061_PGSC0003DMT400053465
	PGSC0003DMP400036062_PGSC0003DMT400053473
	PGSC0003DMP400036237_PGSC0003DMT400053751
	PGSC0003DMP400036238_PGSC0003DMT400053752
	PGSC0003DMP400036239_PGSC0003DMT400053753
	PGSC0003DMP400036240_PGSC0003DMT400053754
	PGSC0003DMP400036267_PGSC0003DMT400053802
	PGSC0003DMP400036270_PGSC0003DMT400053809
	PGSC0003DMP400036348_PGSC0003DMT400053954
	PGSC0003DMP400036563_PGSC0003DMT400054356
	PGSC0003DMP400036704_PGSC0003DMT400054534
	PGSC0003DMP400037208_PGSC0003DMT400055296
	PGSC0003DMP400037734_PGSC0003DMT400056053
	PGSC0003DMP400037869_PGSC0003DMT400056264
	PGSC0003DMP400037870_PGSC0003DMT400056265
	PGSC0003DMP400037872_PGSC0003DMT400056267
	PGSC0003DMP400037873_PGSC0003DMT400056268
	PGSC0003DMP400037911_PGSC0003DMT400056337
	PGSC0003DMP400037912_PGSC0003DMT400056338
	PGSC0003DMP400038006_PGSC0003DMT400056487
	PGSC0003DMP400038047_PGSC0003DMT400056552
	PGSC0003DMP400038073_PGSC0003DMT400056602
	PGSC0003DMP400039170_PGSC0003DMT400058213
	PGSC0003DMP400039354_PGSC0003DMT400058450
	PGSC0003DMP400039503_PGSC0003DMT400058647
	PGSC0003DMP400039844_PGSC0003DMT400059161
	PGSC0003DMP400039856_PGSC0003DMT400059181
	PGSC0003DMP400039962_PGSC0003DMT400059360
	PGSC0003DMP400039963_PGSC0003DMT400059361
	PGSC0003DMP400040216_PGSC0003DMT400059783
	PGSC0003DMP400040217_PGSC0003DMT400059786
	PGSC0003DMP400040250_PGSC0003DMT400059833
	PGSC0003DMP400040271_PGSC0003DMT400059867
	PGSC0003DMP400040909_PGSC0003DMT400060798
	PGSC0003DMP400040920_PGSC0003DMT400060815
	PGSC0003DMP400041616_PGSC0003DMT400061830
	PGSC0003DMP400041617_PGSC0003DMT400061831
	PGSC0003DMP400041847_PGSC0003DMT400062180
	PGSC0003DMP400041848_PGSC0003DMT400062184
	PGSC0003DMP400041849_PGSC0003DMT400062185
	PGSC0003DMP400041857_PGSC0003DMT400062194
	PGSC0003DMP400041858_PGSC0003DMT400062195
	PGSC0003DMP400041925_PGSC0003DMT400062272
	PGSC0003DMP400041993_PGSC0003DMT400062366
	PGSC0003DMP400042115_PGSC0003DMT400062549
	PGSC0003DMP400042153_PGSC0003DMT400062608
	PGSC0003DMP400042154_PGSC0003DMT400062609
	PGSC0003DMP400042156_PGSC0003DMT400062611
	PGSC0003DMP400042250_PGSC0003DMT400062762
	PGSC0003DMP400042251_PGSC0003DMT400062763
	PGSC0003DMP400042252_PGSC0003DMT400062764
	PGSC0003DMP400042253_PGSC0003DMT400062765
	PGSC0003DMP400042254_PGSC0003DMT400062766
	PGSC0003DMP400043544_PGSC0003DMT400064587
	PGSC0003DMP400043545_PGSC0003DMT400064588
	PGSC0003DMP400043546_PGSC0003DMT400064589
	PGSC0003DMP400043841_PGSC0003DMT400065023
	PGSC0003DMP400044252_PGSC0003DMT400065579
	PGSC0003DMP400044253_PGSC0003DMT400065580
	PGSC0003DMP400044254_PGSC0003DMT400065581
	PGSC0003DMP400044305_PGSC0003DMT400065667
	PGSC0003DMP400044306_PGSC0003DMT400065668
	PGSC0003DMP400044307_PGSC0003DMT400065670
	PGSC0003DMP400044376_PGSC0003DMT400065792
	PGSC0003DMP400044385_PGSC0003DMT400065806
	PGSC0003DMP400044490_PGSC0003DMT400065971
	PGSC0003DMP400045179_PGSC0003DMT400066993
	PGSC0003DMP400045182_PGSC0003DMT400066996
	PGSC0003DMP400045185_PGSC0003DMT400066999
	PGSC0003DMP400045393_PGSC0003DMT400067280
	PGSC0003DMP400045394_PGSC0003DMT400067281
	PGSC0003DMP400045441_PGSC0003DMT400067354
	PGSC0003DMP400045901_PGSC0003DMT400067962
	PGSC0003DMP400045902_PGSC0003DMT400067963
	PGSC0003DMP400045909_PGSC0003DMT400067981
	PGSC0003DMP400045910_PGSC0003DMT400067982
	PGSC0003DMP400045911_PGSC0003DMT400067983
	PGSC0003DMP400046327_PGSC0003DMT400068569
	PGSC0003DMP400046328_PGSC0003DMT400068570
	PGSC0003DMP400046605_PGSC0003DMT400069009
	PGSC0003DMP400046608_PGSC0003DMT400069012
	PGSC0003DMP400047516_PGSC0003DMT400070285
	PGSC0003DMP400047610_PGSC0003DMT400070419
	PGSC0003DMP400047655_PGSC0003DMT400070480
	PGSC0003DMP400047657_PGSC0003DMT400070482
	PGSC0003DMP400047676_PGSC0003DMT400070503
	PGSC0003DMP400047677_PGSC0003DMT400070515
	PGSC0003DMP400048338_PGSC0003DMT400071445
	PGSC0003DMP400048658_PGSC0003DMT400071965
	PGSC0003DMP400048659_PGSC0003DMT400071966
	PGSC0003DMP400048660_PGSC0003DMT400071967
	PGSC0003DMP400048785_PGSC0003DMT400072165
	PGSC0003DMP400049280_PGSC0003DMT400072845
	PGSC0003DMP400049281_PGSC0003DMT400072846
	PGSC0003DMP400051041_PGSC0003DMT400075374
	PGSC0003DMP400051042_PGSC0003DMT400075375
	PGSC0003DMP400051091_PGSC0003DMT400075439
	PGSC0003DMP400051212_PGSC0003DMT400075607
	PGSC0003DMP400051226_PGSC0003DMT400075625
	PGSC0003DMP400051307_PGSC0003DMT400075731
	PGSC0003DMP400051313_PGSC0003DMT400075747
	PGSC0003DMP400051319_PGSC0003DMT400075774
	PGSC0003DMP400051394_PGSC0003DMT400075881
	PGSC0003DMP400051395_PGSC0003DMT400075885
	PGSC0003DMP400051396_PGSC0003DMT400075886
	PGSC0003DMP400051523_PGSC0003DMT400076082
	PGSC0003DMP400051526_PGSC0003DMT400076092
	PGSC0003DMP400051562_PGSC0003DMT400076145
	PGSC0003DMP400052262_PGSC0003DMT400077130
	PGSC0003DMP400052636_PGSC0003DMT400077717
	PGSC0003DMP400052637_PGSC0003DMT400077718
	PGSC0003DMP400052638_PGSC0003DMT400077719
	PGSC0003DMP400052639_PGSC0003DMT400077720
	PGSC0003DMP400052643_PGSC0003DMT400077727
	PGSC0003DMP400052644_PGSC0003DMT400077735
	PGSC0003DMP400053060_PGSC0003DMT400078333
	PGSC0003DMP400053061_PGSC0003DMT400078334
	PGSC0003DMP400053466_PGSC0003DMT400078881
	PGSC0003DMP400053750_PGSC0003DMT400079272
	PGSC0003DMP400053795_PGSC0003DMT400079342
	PGSC0003DMP400053796_PGSC0003DMT400079343
	PGSC0003DMP400053799_PGSC0003DMT400079347
	PGSC0003DMP400054328_PGSC0003DMT400080085
	PGSC0003DMP400054560_PGSC0003DMT400080429
	PGSC0003DMP400054697_PGSC0003DMT400080647
	PGSC0003DMP400054698_PGSC0003DMT400080649
	PGSC0003DMP400054858_PGSC0003DMT400080929
	PGSC0003DMP400054859_PGSC0003DMT400080930
	PGSC0003DMP400055156_PGSC0003DMT400081486
	PGSC0003DMP400055157_PGSC0003DMT400081488
	PGSC0003DMP400055158_PGSC0003DMT400081489
	PGSC0003DMP400055159_PGSC0003DMT400081492
	PGSC0003DMP400055601_PGSC0003DMT400082452
	PGSC0003DMP400055636_PGSC0003DMT400082495
	PGSC0003DMP400055639_PGSC0003DMT400082499
	PGSC0003DMP400055643_PGSC0003DMT400082505
	PGSC0003DMP400055644_PGSC0003DMT400082507
	PGSC0003DMP400055904_PGSC0003DMT400083225
	PGSC0003DMP400055939_PGSC0003DMT400083267
	PGSC0003DMP400055942_PGSC0003DMT400083274
	PGSC0003DMP400055944_PGSC0003DMT400083277
	PGSC0003DMP400055978_PGSC0003DMT400083471
	PGSC0003DMP400055979_PGSC0003DMT400083472
	PGSC0003DMP400055980_PGSC0003DMT400083473
	PGSC0003DMP400056156_PGSC0003DMT400083909
	PGSC0003DMP400057571_PGSC0003DMT400085896
	PGSC0003DMP400059263_PGSC0003DMT400087588
	PGSC0003DMP400060124_PGSC0003DMT400088449
	PGSC0003DMP400063562_PGSC0003DMT400091887
	PGSC0003DMP400065041_PGSC0003DMT400093366
	PGSC0003DMP400065504_PGSC0003DMT400093829
	PGSC0003DMP400066527_PGSC0003DMT400094852
	Prf
	R1
	R2
	R3a
	Rpi-sto1
	Rpiblb2
	Rpivnt1
	Rx
	Solyc01g090430_NRC1
	Solyc03g005660_NRCn
	Solyc04g007030_NRC4c
	Solyc04g007050_NRC5
	Solyc04g007060_NRC4b
	Solyc04g007070_NRC4a
	'Solyc04g008120.1.1_Hero'
	Solyc04g008150_NRC6
	Solyc04g015210_NRC7
	Solyc05g009630_NRC3
	Solyc10g008220_NRC0
	Solyc10g047320_NRC2
	Sw5b
;
end;
begin trees;
	tree tree_1 = [&R] ((((((((((((((((((((((((((PGSC0003DMP400029015_PGSC0003DMT400042778:0.0,PGSC0003DMP400029017_PGSC0003DMT400042780:0.0)[&label=0.3]:0.0,PGSC0003DMP400029018_PGSC0003DMT400042781:0.0)[&label=1.0]:0.059388,PGSC0003DMP400029014_PGSC0003DMT400042758:0.051348)[&label=0.625]:0.015256,(PGSC0003DMP400011612_PGSC0003DMT400016795:0.0,PGSC0003DMP400011613_PGSC0003DMT400016796:0.0)[&label=1…
end;
begin figtree;
	set appearance.backgroundColorAttribute="Default";
	set appearance.backgroundColour=#ffffff;
	set appearance.branchColorAttribute="User selection";
	set appearance.branchColorGradient=false;
	set appearance.branchLineWidth=1.0;
	set appearance.branchMinLineWidth=0.0;
	set appearance.branchWidthAttribute="Fixed";
	set appearance.foregroundColour=#000000;
	set appearance.hilightingGradient=false;
	set appearance.selectionColour=#2d3680;
	set branchLabels.colorAttribute="User selection";
	set branchLabels.displayAttribute="Branch times";
	set branchLabels.fontName="sansserif";
	set branchLabels.fontSize=8;
	set branchLabels.fontStyle=0;
	set branchLabels.isShown=false;
	set branchLabels.significantDigits=4;
	set layout.expansion=0;
	set layout.layoutType="POLAR";
	set layout.zoom=138;
	set legend.attribute="label";
	set legend.fontSize=10.0;
	set legend.isShown=false;
	set legend.significantDigits=4;
	set nodeBars.barWidth=4.0;
	set nodeBars.displayAttribute=null;
	set nodeBars.isShown=false;
	set nodeLabels.colorAttribute="User selection";
	set nodeLabels.displayAttribute="Node ages";
	set nodeLabels.fontName="sansserif";
	set nodeLabels.fontSize=8;
	set nodeLabels.fontStyle=0;
	set nodeLabels.isShown=false;
	set nodeLabels.significantDigits=4;
	set nodeShapeExternal.colourAttribute="User selection";
	set nodeShapeExternal.isShown=false;
	set nodeShapeExternal.minSize=10.0;
	set nodeShapeExternal.scaleType=Width;
	set nodeShapeExternal.shapeType=Circle;
	set nodeShapeExternal.size=4.0;
	set nodeShapeExternal.sizeAttribute="Fixed";
	set nodeShapeInternal.colourAttribute="User selection";
	set nodeShapeInternal.isShown=false;
	set nodeShapeInternal.minSize=10.0;
	set nodeShapeInternal.scaleType=Width;
	set nodeShapeInternal.shapeType=Circle;
	set nodeShapeInternal.size=4.0;
	set nodeShapeInternal.sizeAttribute="Fixed";
	set polarLayout.alignTipLabels=true;
	set polarLayout.angularRange=0;
	set polarLayout.rootAngle=0;
	set polarLayout.rootLength=100;
	set polarLayout.showRoot=true;
	set radialLayout.spread=0.0;
	set rectilinearLayout.alignTipLabels=false;
	set rectilinearLayout.curvature=0;
	set rectilinearLayout.rootLength=100;
	set scale.offsetAge=0.0;
	set scale.rootAge=1.0;
	set scale.scaleFactor=1.0;
	set scale.scaleRoot=false;
	set scaleAxis.automaticScale=true;
	set scaleAxis.fontSize=8.0;
	set scaleAxis.isShown=false;
	set scaleAxis.lineWidth=1.0;
	set scaleAxis.majorTicks=1.0;
	set scaleAxis.minorTicks=0.5;
	set scaleAxis.origin=0.0;
	set scaleAxis.reverseAxis=false;
	set scaleAxis.showGrid=true;
	set scaleBar.automaticScale=true;
	set scaleBar.fontSize=10.0;
	set scaleBar.isShown=true;
	set scaleBar.lineWidth=1.0;
	set scaleBar.scaleRange=0.0;
	set tipLabels.colorAttribute="User selection";
	set tipLabels.displayAttribute="Names";
	set tipLabels.fontName="sansserif";
	set tipLabels.fontSize=8;
	set tipLabels.fontStyle=0;
	set tipLabels.isShown=true;
	set tipLabels.significantDigits=4;
	set trees.order=false;
	set trees.orderType="increasing";
	set trees.rooting=false;
	set trees.rootingType="User Selection";
	set trees.transform=false;
	set trees.transformType="cladogram";
end;
