## Supplemental file 2 for "NRC immune receptor networks show diversified hierarchical genetic architecture across plant lineages": 42 Ipomoea cairica .txt

#NEXUS
begin taxa;
	dimensions ntax=98;
	taxlabels
	AT_NRG1
	AT_RPS2
	AT_Zar1
	BS2
	Bs4
	'Icai.ptg000001l_1.g1585.t1'
	'Icai.ptg000001l_1.g403.t1'
	'Icai.ptg000001l_1.g414.t1'
	'Icai.ptg000001l_1.g415.t1'
	'Icai.ptg000001l_1.g515.t1'
	'Icai.ptg000001l_1.g519.t1'
	'Icai.ptg000001l_1.g777.t1'
	'Icai.ptg000001l_1.g778.t1'
	'Icai.ptg000001l_1.g782.t1'
	'Icai.ptg000002_1l_1.g1384.t1'
	'Icai.ptg000002_1l_1.g554.t1'
	'Icai.ptg000002_2l_1.g1654.t1'
	'Icai.ptg000002_2l_1.g2245.t1'
	'Icai.ptg000002_2l_1.g2252.t1'
	'Icai.ptg000002_2l_1.g2259.t1'
	'Icai.ptg000002_2l_1.g2260.t1'
	'Icai.ptg000002_2l_1.g2322.t1'
	'Icai.ptg000002_2l_1.g853.t1'
	'Icai.ptg000002_3l_1.g1443.t1'
	'Icai.ptg000003l_1.g1445.t1'
	'Icai.ptg000003l_1.g1446.t1'
	'Icai.ptg000003l_1.g1989.t1'
	'Icai.ptg000003l_1.g494.t1'
	'Icai.ptg000004l_1.g212.t1'
	'Icai.ptg000005l_1.g1435.t1'
	'Icai.ptg000005l_1.g1436.t1'
	'Icai.ptg000005l_1.g810.t1'
	'Icai.ptg000006l_1.g1241.t1'
	'Icai.ptg000006l_1.g1418.t1'
	'Icai.ptg000006l_1.g2062.t1'
	'Icai.ptg000007l_1.g1300.t1'
	'Icai.ptg000007l_1.g1532.t1'
	'Icai.ptg000007l_1.g1533.t1'
	'Icai.ptg000007l_1.g1537.t1'
	'Icai.ptg000007l_1.g1568.t1'
	'Icai.ptg000007l_1.g1572.t1'
	'Icai.ptg000009l_1.g119.t1'
	'Icai.ptg000009l_1.g125.t1'
	'Icai.ptg000009l_1.g133.t1'
	'Icai.ptg000009l_1.g137.t1'
	'Icai.ptg000009l_1.g169.t1'
	'Icai.ptg000009l_1.g222.t1'
	'Icai.ptg000009l_1.g522.t1'
	'Icai.ptg000009l_1.g570.t1'
	'Icai.ptg000009l_1.g573.t1'
	'Icai.ptg000009l_1.g575.t1'
	'Icai.ptg000009l_1.g576.t1'
	'Icai.ptg000009l_1.g578.t1'
	'Icai.ptg000009l_1.g579.t1'
	'Icai.ptg000010l_1.g1074.t1'
	'Icai.ptg000010l_1.g1979.t1'
	'Icai.ptg000010l_1.g388.t1'
	'Icai.ptg000010l_1.g649.t1'
	'Icai.ptg000012l_1.g1927.t1'
	'Icai.ptg000012l_1.g1933.t1'
	'Icai.ptg000012l_1.g1934.t1'
	'Icai.ptg000012l_1.g445.t1'
	'Icai.ptg000012l_1.g446.t1'
	'Icai.ptg000012l_1.g447.t1'
	'Icai.ptg000012l_1.g668.t1'
	'Icai.ptg000012l_1.g817.t1'
	'Icai.ptg000013l_1.g390.t1'
	'Icai.ptg000013l_1.g472.t1'
	'Icai.ptg000013l_1.g476.t1'
	'Icai.ptg000013l_1.g566.t1'
	'Icai.ptg000013l_1.g682.t1'
	'Icai.ptg000015l_1.g1601.t1'
	'Icai.ptg000015l_1.g989.t1'
	'Icai.ptg000020l_1.g1845.t1'
	'Icai.ptg000021l_1.g113.t1'
	'Icai.ptg000021l_1.g1332.t1'
	'Mi1.2'
	Prf
	R1
	R2
	R3a
	Rpi-sto1
	Rpiblb2
	Rpivnt1
	Rx
	Solyc01g090430_NRC1
	Solyc03g005660_NRCn
	Solyc04g007030_NRC4c
	Solyc04g007050_NRC5
	Solyc04g007060_NRC4b
	Solyc04g007070_NRC4a
	'Solyc04g008120.1.1_Hero'
	Solyc04g008150_NRC6
	Solyc04g015210_NRC7
	Solyc05g009630_NRC3
	Solyc10g008220_NRC0
	Solyc10g047320_NRC2
	Sw5b
;
end;
begin trees;
	tree tree_1 = [&R] (((((((((((Rpiblb2[&!color=#ff0000]:0.077156,'Mi1.2'[&!color=#ff0000]:0.117764)[&label=1.0,!color=#ff0000]:0.303762,'Solyc04g008120.1.1_Hero'[&!color=#ff0000]:0.406025)[&label=0.985,!color=#ff0000]:0.195578,Sw5b[&!color=#ff0000]:0.498365)[&label=0.67,!color=#ff0000]:0.120034,(Prf[&!color=#ff0000]:0.355457,R1[&!color=#ff0000]:0.465601)[&label=0.815,!color=#ff0000]:0.152512)[&lab…
end;
begin figtree;
	set appearance.backgroundColorAttribute="Default";
	set appearance.backgroundColour=#ffffff;
	set appearance.branchColorAttribute="User selection";
	set appearance.branchColorGradient=false;
	set appearance.branchLineWidth=1.0;
	set appearance.branchMinLineWidth=0.0;
	set appearance.branchWidthAttribute="Fixed";
	set appearance.foregroundColour=#000000;
	set appearance.hilightingGradient=false;
	set appearance.selectionColour=#2d3680;
	set branchLabels.colorAttribute="User selection";
	set branchLabels.displayAttribute="Branch times";
	set branchLabels.fontName="sansserif";
	set branchLabels.fontSize=8;
	set branchLabels.fontStyle=0;
	set branchLabels.isShown=false;
	set branchLabels.significantDigits=4;
	set layout.expansion=0;
	set layout.layoutType="POLAR";
	set layout.zoom=0;
	set legend.attribute="label";
	set legend.fontSize=10.0;
	set legend.isShown=false;
	set legend.significantDigits=4;
	set nodeBars.barWidth=4.0;
	set nodeBars.displayAttribute=null;
	set nodeBars.isShown=false;
	set nodeLabels.colorAttribute="User selection";
	set nodeLabels.displayAttribute="label";
	set nodeLabels.fontName="Arial";
	set nodeLabels.fontSize=8;
	set nodeLabels.fontStyle=0;
	set nodeLabels.isShown=true;
	set nodeLabels.significantDigits=2;
	set nodeShapeExternal.colourAttribute="User selection";
	set nodeShapeExternal.isShown=false;
	set nodeShapeExternal.minSize=10.0;
	set nodeShapeExternal.scaleType=Width;
	set nodeShapeExternal.shapeType=Circle;
	set nodeShapeExternal.size=4.0;
	set nodeShapeExternal.sizeAttribute="Fixed";
	set nodeShapeInternal.colourAttribute="User selection";
	set nodeShapeInternal.isShown=false;
	set nodeShapeInternal.minSize=10.0;
	set nodeShapeInternal.scaleType=Width;
	set nodeShapeInternal.shapeType=Circle;
	set nodeShapeInternal.size=4.0;
	set nodeShapeInternal.sizeAttribute="Fixed";
	set polarLayout.alignTipLabels=true;
	set polarLayout.angularRange=0;
	set polarLayout.rootAngle=0;
	set polarLayout.rootLength=100;
	set polarLayout.showRoot=true;
	set radialLayout.spread=0.0;
	set rectilinearLayout.alignTipLabels=false;
	set rectilinearLayout.curvature=0;
	set rectilinearLayout.rootLength=100;
	set scale.offsetAge=0.0;
	set scale.rootAge=1.0;
	set scale.scaleFactor=1.0;
	set scale.scaleRoot=false;
	set scaleAxis.automaticScale=true;
	set scaleAxis.fontSize=8.0;
	set scaleAxis.isShown=false;
	set scaleAxis.lineWidth=1.0;
	set scaleAxis.majorTicks=1.0;
	set scaleAxis.minorTicks=0.5;
	set scaleAxis.origin=0.0;
	set scaleAxis.reverseAxis=false;
	set scaleAxis.showGrid=true;
	set scaleBar.automaticScale=true;
	set scaleBar.fontSize=10.0;
	set scaleBar.isShown=true;
	set scaleBar.lineWidth=1.0;
	set scaleBar.scaleRange=0.0;
	set tipLabels.colorAttribute="User selection";
	set tipLabels.displayAttribute="Names";
	set tipLabels.fontName="sansserif";
	set tipLabels.fontSize=12;
	set tipLabels.fontStyle=0;
	set tipLabels.isShown=true;
	set tipLabels.significantDigits=4;
	set trees.order=false;
	set trees.orderType="increasing";
	set trees.rooting=false;
	set trees.rootingType="User Selection";
	set trees.transform=false;
	set trees.transformType="cladogram";
end;
