## Supplemental file 2 for "NRC immune receptor networks show diversified hierarchical genetic architecture across plant lineages": 43 Ipomoea aquatica .txt

#NEXUS
begin taxa;
	dimensions ntax=137;
	taxlabels
	AT_NRG1
	AT_RPS2
	AT_Zar1
	BS2
	Bs4
	GWHPABKX000374
	GWHPABKX002016
	GWHPABKX002795
	GWHPABKX002796
	GWHPABKX002852
	GWHPABKX002856
	GWHPABKX003044
	GWHPABKX003228
	GWHPABKX003450
	GWHPABKX003451
	GWHPABKX003635
	GWHPABKX003838
	GWHPABKX004375
	GWHPABKX004379
	GWHPABKX005415
	GWHPABKX006058
	GWHPABKX006604
	GWHPABKX007232
	GWHPABKX007718
	GWHPABKX007820
	GWHPABKX007821
	GWHPABKX007906
	GWHPABKX007943
	GWHPABKX008019
	GWHPABKX008020
	GWHPABKX008143
	GWHPABKX008322
	GWHPABKX008357
	GWHPABKX008358
	GWHPABKX008360
	GWHPABKX008361
	GWHPABKX008406
	GWHPABKX008914
	GWHPABKX009285
	GWHPABKX009353
	GWHPABKX009354
	GWHPABKX009355
	GWHPABKX009357
	GWHPABKX009359
	GWHPABKX009360
	GWHPABKX009416
	GWHPABKX009452
	GWHPABKX009502
	GWHPABKX009802
	GWHPABKX009977
	GWHPABKX010190
	GWHPABKX011561
	GWHPABKX011562
	GWHPABKX012110
	GWHPABKX012114
	GWHPABKX012285
	GWHPABKX012286
	GWHPABKX014304
	GWHPABKX014310
	GWHPABKX014324
	GWHPABKX014340
	GWHPABKX014342
	GWHPABKX014369
	GWHPABKX014824
	GWHPABKX014828
	GWHPABKX014838
	GWHPABKX014883
	GWHPABKX015110
	GWHPABKX015471
	GWHPABKX015475
	GWHPABKX015592
	GWHPABKX015614
	GWHPABKX015616
	GWHPABKX015617
	GWHPABKX015618
	GWHPABKX015619
	GWHPABKX015621
	GWHPABKX015771
	GWHPABKX016235
	GWHPABKX017013
	GWHPABKX017017
	GWHPABKX017055
	GWHPABKX017064
	GWHPABKX017067
	GWHPABKX017126
	GWHPABKX017129
	GWHPABKX017130
	GWHPABKX017148
	GWHPABKX017153
	GWHPABKX017201
	GWHPABKX017552
	GWHPABKX018244
	GWHPABKX019421
	GWHPABKX019423
	GWHPABKX019821
	GWHPABKX020014
	GWHPABKX020028
	GWHPABKX020029
	GWHPABKX020046
	GWHPABKX020056
	GWHPABKX021766
	GWHPABKX021875
	GWHPABKX021877
	GWHPABKX022407
	GWHPABKX023200
	GWHPABKX023676
	GWHPABKX024544
	GWHPABKX025331
	GWHPABKX025333
	GWHPABKX025367
	GWHPABKX025831
	GWHPABKX025997
	GWHPABKX026046
	GWHPABKX027249
	GWHPABKX029275
	'Mi1.2'
	Prf
	R1
	R2
	R3a
	Rpi-sto1
	Rpiblb2
	Rpivnt1
	Rx
	Solyc01g090430_NRC1
	Solyc03g005660_NRCn
	Solyc04g007030_NRC4c
	Solyc04g007050_NRC5
	Solyc04g007060_NRC4b
	Solyc04g007070_NRC4a
	'Solyc04g008120.1.1_Hero'
	Solyc04g008150_NRC6
	Solyc04g015210_NRC7
	Solyc05g009630_NRC3
	Solyc10g008220_NRC0
	Solyc10g047320_NRC2
	Sw5b
;
end;
begin trees;
	tree tree_1 = [&R] (((((((((((((((((((GWHPABKX017153:0.108348,GWHPABKX017201:0.171564)[&label=0.995]:0.107613,GWHPABKX017148:0.325916)[&label=0.985]:0.132535,GWHPABKX009354:0.291378)[&label=0.58]:0.071541,GWHPABKX017013:0.404008)[&label=0.59]:0.085304,GWHPABKX017130:0.567554)[&label=0.47]:0.127792,GWHPABKX026046:0.338363)[&label=0.82]:0.185582,GWHPABKX017017:0.431583)[&label=0.57]:0.120542,(GWHPA…
end;
begin figtree;
	set appearance.backgroundColorAttribute="Default";
	set appearance.backgroundColour=#ffffff;
	set appearance.branchColorAttribute="User selection";
	set appearance.branchColorGradient=false;
	set appearance.branchLineWidth=1.0;
	set appearance.branchMinLineWidth=0.0;
	set appearance.branchWidthAttribute="Fixed";
	set appearance.foregroundColour=#000000;
	set appearance.hilightingGradient=false;
	set appearance.selectionColour=#2d3680;
	set branchLabels.colorAttribute="User selection";
	set branchLabels.displayAttribute="Branch times";
	set branchLabels.fontName="sansserif";
	set branchLabels.fontSize=8;
	set branchLabels.fontStyle=0;
	set branchLabels.isShown=false;
	set branchLabels.significantDigits=4;
	set layout.expansion=0;
	set layout.layoutType="POLAR";
	set layout.zoom=0;
	set legend.attribute="label";
	set legend.fontSize=10.0;
	set legend.isShown=false;
	set legend.significantDigits=4;
	set nodeBars.barWidth=4.0;
	set nodeBars.displayAttribute=null;
	set nodeBars.isShown=false;
	set nodeLabels.colorAttribute="User selection";
	set nodeLabels.displayAttribute="label";
	set nodeLabels.fontName="Arial";
	set nodeLabels.fontSize=10;
	set nodeLabels.fontStyle=0;
	set nodeLabels.isShown=true;
	set nodeLabels.significantDigits=2;
	set nodeShapeExternal.colourAttribute="User selection";
	set nodeShapeExternal.isShown=false;
	set nodeShapeExternal.minSize=10.0;
	set nodeShapeExternal.scaleType=Width;
	set nodeShapeExternal.shapeType=Circle;
	set nodeShapeExternal.size=4.0;
	set nodeShapeExternal.sizeAttribute="Fixed";
	set nodeShapeInternal.colourAttribute="User selection";
	set nodeShapeInternal.isShown=false;
	set nodeShapeInternal.minSize=10.0;
	set nodeShapeInternal.scaleType=Width;
	set nodeShapeInternal.shapeType=Circle;
	set nodeShapeInternal.size=4.0;
	set nodeShapeInternal.sizeAttribute="Fixed";
	set polarLayout.alignTipLabels=true;
	set polarLayout.angularRange=0;
	set polarLayout.rootAngle=0;
	set polarLayout.rootLength=100;
	set polarLayout.showRoot=true;
	set radialLayout.spread=0.0;
	set rectilinearLayout.alignTipLabels=false;
	set rectilinearLayout.curvature=0;
	set rectilinearLayout.rootLength=100;
	set scale.offsetAge=0.0;
	set scale.rootAge=1.0;
	set scale.scaleFactor=1.0;
	set scale.scaleRoot=false;
	set scaleAxis.automaticScale=true;
	set scaleAxis.fontSize=8.0;
	set scaleAxis.isShown=false;
	set scaleAxis.lineWidth=1.0;
	set scaleAxis.majorTicks=1.0;
	set scaleAxis.minorTicks=0.5;
	set scaleAxis.origin=0.0;
	set scaleAxis.reverseAxis=false;
	set scaleAxis.showGrid=true;
	set scaleBar.automaticScale=true;
	set scaleBar.fontSize=10.0;
	set scaleBar.isShown=true;
	set scaleBar.lineWidth=1.0;
	set scaleBar.scaleRange=0.0;
	set tipLabels.colorAttribute="User selection";
	set tipLabels.displayAttribute="Names";
	set tipLabels.fontName="Arial";
	set tipLabels.fontSize=10;
	set tipLabels.fontStyle=0;
	set tipLabels.isShown=true;
	set tipLabels.significantDigits=4;
	set trees.order=false;
	set trees.orderType="increasing";
	set trees.rooting=false;
	set trees.rootingType="User Selection";
	set trees.transform=false;
	set trees.transformType="cladogram";
end;
