## Supplemental file 2 for "NRC immune receptor networks show diversified hierarchical genetic architecture across plant lineages": 46 Ipomoea batatas .txt

#NEXUS
begin taxa;
	dimensions ntax=793;
	taxlabels
	AT_NRG1
	AT_RPS2
	AT_Zar1
	BS2
	Bs4
	'Mi1.2'
	Prf
	R1
	R2
	R3a
	Rpi-sto1
	Rpiblb2
	Rpivnt1
	Rx
	Solyc01g090430_NRC1
	Solyc03g005660_NRCn
	Solyc04g007030_NRC4c
	Solyc04g007050_NRC5
	Solyc04g007060_NRC4b
	Solyc04g007070_NRC4a
	'Solyc04g008120.1.1_Hero'
	Solyc04g008150_NRC6
	Solyc04g015210_NRC7
	Solyc05g009630_NRC3
	Solyc10g008220_NRC0
	Solyc10g047320_NRC2
	Sw5b
	g10834
	g11108
	g11109
	g11114
	g11195
	g11471
	g11573
	g11611
	g11616
	g11962
	g11967
	g11971
	g11972
	g12000
	g12022
	g12028
	g12030
	g12032
	g12034
	g12036
	g12084
	g12103
	g12104
	g12105
	g12117
	g12118
	g12119
	g12134
	g12151
	g12319
	g12324
	g12360
	g12382
	g12383
	g12384
	g12385
	g12386
	g12387
	g12389
	g12390
	g12392
	g12393
	g12396
	g12397
	g12413
	g12414
	g12415
	g12416
	g12419
	g12423
	g12424
	g12426
	g12428
	g12430
	g12433
	g12467
	g12468
	g12470
	g12471
	g12472
	g12493
	g12566
	g12577
	g12579
	g12580
	g12691
	g12693
	g12864
	g12887
	g12957
	g12976
	g12977
	g12980
	g12981
	g12982
	g12985
	g12987
	g12989
	g12990
	g12993
	g12994
	g12995
	g12998
	g13000
	g13003
	g13006
	g13007
	g13008
	g13009
	g13011
	g13014
	g13015
	g13017
	g13018
	g13019
	g13020
	g13627
	g13631
	g13967
	g14132
	g14158
	g14237
	g14675
	g14817
	g15327
	g15787
	g15793
	g15797
	g15810
	g15835
	g15838
	g15839
	g16121
	g16122
	g16123
	g16128
	g16154
	g16157
	g16166
	g16173
	g16176
	g16181
	g16182
	g16185
	g16189
	g16224
	g16225
	g16227
	g16230
	g16231
	g16234
	g16249
	g16252
	g16309
	g16310
	g16312
	g16315
	g16316
	g16318
	g16319
	g16320
	g16321
	g16331
	g16341
	g16343
	g16344
	g16346
	g16347
	g16348
	g16349
	g16351
	g16352
	g16433
	g16438
	g16439
	g16442
	g16478
	g16480
	g16486
	g16588
	g16590
	g16591
	g16592
	g16593
	g16595
	g16598
	g16599
	g16600
	g16601
	g17252
	g18123
	g1816
	g18394
	g19113
	g19473
	g20079
	g20081
	g20106
	g20107
	g20108
	g20109
	g20112
	g20113
	g20130
	g20140
	g20162
	g20163
	g20164
	g20167
	g21092
	g21093
	g21113
	g21150
	g21151
	g21152
	g21153
	g21161
	g21164
	g21166
	g21168
	g21169
	g21170
	g21171
	g21172
	g21173
	g21190
	g21192
	g21193
	g21194
	g21205
	g21208
	g21209
	g21210
	g21211
	g21212
	g21213
	g21214
	g21216
	g21219
	g21222
	g21225
	g21226
	g21227
	g21229
	g21238
	g21309
	g21334
	g21358
	g21361
	g21368
	g21587
	g21878
	g21889
	g21898
	g21960
	g21966
	g21994
	g22000
	g22002
	g22048
	g22051
	g22053
	g22060
	g2208
	g22571
	g22576
	g22713
	g22720
	g22721
	g22724
	g22725
	g22727
	g22771
	g22773
	g23323
	g23325
	g23331
	g23503
	g23555
	g23563
	g2358
	g23802
	g23803
	g23837
	g23843
	g23853
	g23855
	g23859
	g23861
	g23874
	g23877
	g23881
	g23884
	g23886
	g23887
	g23888
	g23889
	g23898
	g23903
	g23909
	g23910
	g24718
	g25249
	g26146
	g26167
	g26169
	g26189
	g26190
	g26191
	g26194
	g26198
	g26199
	g26221
	g26231
	g26232
	g26255
	g26417
	g26419
	g26422
	g26442
	g26443
	g26444
	g26445
	g26447
	g26475
	g26476
	g26477
	g26480
	g26493
	g26495
	g26496
	g26497
	g26499
	g26500
	g26501
	g26519
	g26609
	g26689
	g26903
	g27369
	g27378
	g27379
	g27768
	g27776
	g28039
	g28041
	g28042
	g28044
	g28046
	g28047
	g2814
	g29298
	g30301
	g30304
	g30309
	g30314
	g30841
	g30890
	g30894
	g30896
	g30989
	g3126
	g3184
	g3186
	g31898
	g32306
	g32307
	g32308
	g32676
	g32890
	g33142
	g33143
	g33370
	g3338
	g33604
	g33609
	g33611
	g33613
	g33617
	g33628
	g33630
	g33638
	g33639
	g33679
	g33680
	g33681
	g33683
	g33684
	g33685
	g33687
	g33689
	g33690
	g33700
	g33702
	g33704
	g33705
	g33706
	g33717
	g33722
	g33723
	g33729
	g33730
	g33734
	g33736
	g33737
	g33740
	g33741
	g33742
	g33743
	g33746
	g33750
	g33753
	g33755
	g33758
	g33763
	g33766
	g33768
	g33770
	g33772
	g33841
	g33842
	g3538
	g3551
	g3552
	g3562
	g35936
	g36114
	g36269
	g36416
	g36417
	g36884
	g36903
	g36927
	g36935
	g36938
	g36944
	g36948
	g36961
	g36965
	g36967
	g36971
	g36979
	g36981
	g36986
	g37004
	g37005
	g37026
	g37037
	g37074
	g37289
	g37346
	g37584
	g37588
	g37648
	g37651
	g37652
	g37819
	g37953
	g37955
	g37958
	g37960
	g37962
	g37963
	g37965
	g37970
	g37972
	g37976
	g37978
	g37981
	g37983
	g38002
	g38881
	g39557
	g39593
	g39669
	g40243
	g40247
	g40526
	g40806
	g41113
	g41115
	g41125
	g41171
	g41859
	g42975
	g4311
	g4316
	g4317
	g43502
	g43503
	g43504
	g43505
	g43508
	g43521
	g43522
	g43525
	g43526
	g43623
	g43643
	g44014
	g44018
	g44047
	g44048
	g44081
	g44085
	g44816
	g45084
	g46125
	g46923
	g47227
	g47228
	g47235
	g47236
	g47237
	g47388
	g47389
	g47390
	g47391
	g47392
	g47395
	g47396
	g47401
	g47402
	g47404
	g47418
	g47424
	g47425
	g47427
	g47430
	g47613
	g47614
	g47615
	g47884
	g48173
	g48716
	g48849
	g48883
	g48884
	g48889
	g48970
	g49288
	g49449
	g49529
	g49530
	g49531
	g49561
	g49968
	g49969
	g49972
	g49973
	g49975
	g49977
	g50104
	g50105
	g50135
	g50136
	g50284
	g50285
	g50673
	g50686
	g50688
	g50702
	g50705
	g50707
	g50709
	g50711
	g50713
	g50714
	g50715
	g50719
	g50721
	g50725
	g50729
	g50732
	g50733
	g50736
	g50746
	g50749
	g50751
	g50774
	g50776
	g50777
	g50783
	g50788
	g50789
	g50812
	g50814
	g50817
	g50823
	g50827
	g53061
	g53504
	g54661
	g54662
	g55435
	g55436
	g55696
	g55699
	g55700
	g55813
	g55814
	g55817
	g55825
	g55826
	g55827
	g55830
	g55849
	g55850
	g55851
	g55854
	g55855
	g55863
	g55895
	g55900
	g55905
	g55907
	g55914
	g55920
	g55921
	g55922
	g55927
	g55931
	g55936
	g55938
	g55941
	g55942
	g56017
	g56025
	g56057
	g56081
	g56448
	g56537
	g57036
	g57038
	g57553
	g57555
	g57556
	g5762
	g5763
	g5767
	g5768
	g57705
	g57800
	g57911
	g58413
	g58414
	g58636
	g59028
	g60721
	g61554
	g61593
	g616
	g61619
	g61621
	g61641
	g61644
	g61647
	g61658
	g61659
	g61661
	g61663
	g61666
	g61668
	g61689
	g61695
	g61697
	g61726
	g61730
	g618
	g61806
	g61815
	g61824
	g61835
	g61839
	g61841
	g61849
	g61858
	g61860
	g61881
	g61893
	g61896
	g61901
	g61902
	g61903
	g61911
	g61913
	g61927
	g61929
	g62012
	g62019
	g62021
	g62023
	g62354
	g62515
	g62678
	g62684
	g62701
	g62706
	g62708
	g62719
	g62727
	g63368
	g63482
	g63512
	g63513
	g63518
	g63523
	g63524
	g63616
	g63620
	g63625
	g63784
	g64010
	g64011
	g6416
	g6447
	g6746
	g7117
	g7304
	g7432
	g7433
	g7450
	g7455
	g7497
	g7592
	g7750
	g7752
	g7756
	g7758
	g7765
	g7766
	g7768
	g7784
	g7785
	g7787
	g7843
	g8106
	g8187
	g8188
	g8216
	g8217
	g8224
	g8225
	g8270
	g8384
	g8443
	g8452
	g8458
	g8557
	g8718
	g8720
	g8853
	g8855
	g8857
	g8858
	g8859
	g8866
	g8867
	g8868
	g8869
	g8870
	g8871
	g8963
	g8964
	g8965
	g8966
	g9167
	g9168
	g9225
	g9226
	g9231
	g9234
	g9239
	g9240
	g9241
	g9295
	g9296
	g9297
	g9298
	g9299
	g9301
	g9306
	g9307
	g9308
	g9309
	g9382
;
end;
begin trees;
	tree tree_1 = [&R] (((((((((((((((((((((((((((((g9301:0.01037,g9297:0.0)[&label=0.405]:0.0,g9309:0.051683)[&label=0.3]:0.01046,(g9308:0.027254,g9295:0.01042)[&label=0.375]:0.0)[&label=0.27]:0.011176,g32307:0.052559)[&label=0.14]:0.008363,g9307:0.033527)[&label=0.44]:0.012554,(((g8452:0.057653,g44816:0.053994)[&label=0.34]:0.016314,g9296:0.084198)[&label=0.185]:0.017101,((g57556:0.0,g33639:0.22104…
end;
begin figtree;
	set appearance.backgroundColorAttribute="Default";
	set appearance.backgroundColour=#ffffff;
	set appearance.branchColorAttribute="User selection";
	set appearance.branchColorGradient=false;
	set appearance.branchLineWidth=1.0;
	set appearance.branchMinLineWidth=0.0;
	set appearance.branchWidthAttribute="Fixed";
	set appearance.foregroundColour=#000000;
	set appearance.hilightingGradient=false;
	set appearance.selectionColour=#2d3680;
	set branchLabels.colorAttribute="User selection";
	set branchLabels.displayAttribute="Branch times";
	set branchLabels.fontName="sansserif";
	set branchLabels.fontSize=8;
	set branchLabels.fontStyle=0;
	set branchLabels.isShown=false;
	set branchLabels.significantDigits=4;
	set layout.expansion=0;
	set layout.layoutType="POLAR";
	set layout.zoom=130;
	set legend.attribute="label";
	set legend.fontSize=10.0;
	set legend.isShown=false;
	set legend.significantDigits=4;
	set nodeBars.barWidth=4.0;
	set nodeBars.displayAttribute=null;
	set nodeBars.isShown=false;
	set nodeLabels.colorAttribute="User selection";
	set nodeLabels.displayAttribute="label";
	set nodeLabels.fontName="sansserif";
	set nodeLabels.fontSize=10;
	set nodeLabels.fontStyle=0;
	set nodeLabels.isShown=true;
	set nodeLabels.significantDigits=2;
	set nodeShapeExternal.colourAttribute="User selection";
	set nodeShapeExternal.isShown=false;
	set nodeShapeExternal.minSize=10.0;
	set nodeShapeExternal.scaleType=Width;
	set nodeShapeExternal.shapeType=Circle;
	set nodeShapeExternal.size=4.0;
	set nodeShapeExternal.sizeAttribute="Fixed";
	set nodeShapeInternal.colourAttribute="User selection";
	set nodeShapeInternal.isShown=false;
	set nodeShapeInternal.minSize=10.0;
	set nodeShapeInternal.scaleType=Width;
	set nodeShapeInternal.shapeType=Circle;
	set nodeShapeInternal.size=4.0;
	set nodeShapeInternal.sizeAttribute="Fixed";
	set polarLayout.alignTipLabels=true;
	set polarLayout.angularRange=0;
	set polarLayout.rootAngle=0;
	set polarLayout.rootLength=100;
	set polarLayout.showRoot=true;
	set radialLayout.spread=0.0;
	set rectilinearLayout.alignTipLabels=false;
	set rectilinearLayout.curvature=0;
	set rectilinearLayout.rootLength=100;
	set scale.offsetAge=0.0;
	set scale.rootAge=1.0;
	set scale.scaleFactor=1.0;
	set scale.scaleRoot=false;
	set scaleAxis.automaticScale=true;
	set scaleAxis.fontSize=8.0;
	set scaleAxis.isShown=false;
	set scaleAxis.lineWidth=1.0;
	set scaleAxis.majorTicks=1.0;
	set scaleAxis.minorTicks=0.5;
	set scaleAxis.origin=0.0;
	set scaleAxis.reverseAxis=false;
	set scaleAxis.showGrid=true;
	set scaleBar.automaticScale=true;
	set scaleBar.fontSize=10.0;
	set scaleBar.isShown=true;
	set scaleBar.lineWidth=1.0;
	set scaleBar.scaleRange=0.0;
	set tipLabels.colorAttribute="User selection";
	set tipLabels.displayAttribute="Names";
	set tipLabels.fontName="Arial";
	set tipLabels.fontSize=10;
	set tipLabels.fontStyle=0;
	set tipLabels.isShown=true;
	set tipLabels.significantDigits=4;
	set trees.order=false;
	set trees.orderType="increasing";
	set trees.rooting=false;
	set trees.rootingType="User Selection";
	set trees.transform=false;
	set trees.transformType="cladogram";
end;
