## Supplemental Files 3-14 for "NRC immune receptor networks show diversified hierarchical genetic architecture across plant lineages": Supplemental File 5. The phylogenetic tree file of NRC0 subclades (Fig. S2A).txt

#NEXUS
begin taxa;
	dimensions ntax=105;
	taxlabels
	AcNRC0
	AgNRC0
	'Bv5_105990_mxxc.t1_|_Bv5_105990_mxxc'
	CHR00019491-RA
	'Cc00_g07010.1_|_Cc00_g07010'
	'Cc03_g14730.1_|_Cc03_g14730'
	'Cc03_g14750.1_|_Cc03_g14750'
	'Cc05_g05290.1_|_Cc05_g05290'
	'Cc05_g06080.1_|_Cc05_g06080'
	'Cc10_g10660.1_|_Cc10_g10660'
	'Cc10_g11230.1_|_Cc10_g11230'
	'Cc10_g11250.1_|_Cc10_g11250'
	'Cc10_g11270.1_|_Cc10_g11270'
	'Cc11_g03770.1_|_Cc11_g03770'
	'Cc11_g06560.1_|_Cc11_g06560'
	'Cc11_g07660.1_|_Cc11_g07660'
	'Cc11_g07670.1_|_Cc11_g07670'
	'Cc11_g10420.1_|_Cc11_g10420'
	'Cc11_g10440.1_|_Cc11_g10440'
	'Cc11_g10450.1_|_Cc11_g10450'
	CsNRC0a
	CsNRC0b
	DcNRC0
	'FRAEX38873_v2_000046640.1'
	'FRAEX38873_v2_000096480.1'
	'FRAEX38873_v2_000096490.1'
	'FRAEX38873_v2_000134170.1'
	'FRAEX38873_v2_000233090.1'
	'FRAEX38873_v2_000244410.1'
	'FRAEX38873_v2_000283230.1'
	'FRAEX38873_v2_000299180.1'
	'FRAEX38873_v2_000319300.1'
	'FRAEX38873_v2_000326030.1'
	'FRAEX38873_v2_000369260.1'
	'FRAEX38873_v2_000378210.1'
	HanXRQChr08g0224171
	HanXRQChr15g0482661
	HanXRQChr16g0515361
	'Lsat_1_v5_gn_3_132141.1'
	'Lsat_1_v5_gn_8_124621.1'
	'Migut.D01308.1_|_Migut.D01308'
	'Migut.D01309.1_|_Migut.D01309'
	'Migut.D01544.1_|_Migut.D01544'
	'Migut.D01716.1_|_Migut.D01716'
	'Migut.D01769.1_|_Migut.D01769'
	'Migut.D01771.1_|_Migut.D01771'
	'Migut.D02009.1_|_Migut.D02009'
	'Migut.D02027.1_|_Migut.D02027'
	'Migut.D02028.1_|_Migut.D02028'
	'Migut.D02047.1_|_Migut.D02047'
	'Migut.E00320.1_|_Migut.E00320'
	'Migut.O00208.1_|_Migut.O00208'
	PgNRC0
	Rpivnt1
	SdNRC0
	Solyc01g090430_NRC1
	Solyc03g005660_NRCn
	Solyc04g007030_NRC4c
	Solyc04g007050_NRC5
	Solyc04g007060_NRC4b
	Solyc04g007070_NRC4a
	Solyc04g008150_NRC6
	Solyc04g015210_NRC7
	Solyc05g009630_NRC3
	Solyc10g008220_NRC0
	Solyc10g047320_NRC2
	'Streb.11G012460.1'
	'Streb.6G001020.1'
	'Streb.8G030970.1'
	'itb03g21390.t1'
	'itb04g05580.t1'
	'itb05g12840.t1'
	'itb06g02240.t1'
	'itb07g07970.t1'
	'itb07g07980.t1'
	'itb07g08010.t1'
	'itb07g08060.t1'
	'itb07g08120.t1'
	'itb07g08140.t1'
	'itb07g11570.t1'
	'itb12g16960.t1'
	'itb14g00320.t1'
	'itb14g01700.t1'
	'itb14g01720.t1'
	'itb14g01730.t1'
	'itb14g02060.t1'
	'itb14g02070.t1'
	'itb14g02080.t1'
	'itb14g02090.t1'
	'itb14g02100.t1'
	'itb14g02120.t1'
	'itb14g02130.t1'
	'itb14g02140.t1'
	'itb14g02150.t1'
	'itb14g07530.t1'
	'itb15g11010.t1'
	'itb15g11050.t1'
	'itb15g11060.t1'
	'itb15g11090.t1'
	'itb15g11160.t1'
	'itb15g11200.t1'
	'itb15g11210.t1'
	'itb15g11220.t1'
	'itb15g11250.t1'
	'itb15g11260.t1'
;
end;
begin trees;
	tree tree_1 = [&R] ((((((((((('Cc05_g05290.1_|_Cc05_g05290':0.067822,'Cc05_g06080.1_|_Cc05_g06080':0.041898)[&label=1.0]:0.20462,'Cc10_g10660.1_|_Cc10_g10660':0.19397)[&label=0.395]:0.028534,('Cc03_g14730.1_|_Cc03_g14730':0.212968,'Cc03_g14750.1_|_Cc03_g14750':0.066133)[&label=1.0]:0.196114)[&label=0.375]:0.033107,'Cc11_g10450.1_|_Cc11_g10450':0.184241)[&label=0.77]:0.0561,('Cc10_g11230.1_|_Cc10_…
end;
begin figtree;
	set appearance.backgroundColorAttribute="Default";
	set appearance.backgroundColour=#ffffff;
	set appearance.branchColorAttribute="User selection";
	set appearance.branchColorGradient=false;
	set appearance.branchLineWidth=1.0;
	set appearance.branchMinLineWidth=0.0;
	set appearance.branchWidthAttribute="Fixed";
	set appearance.foregroundColour=#000000;
	set appearance.hilightingGradient=false;
	set appearance.selectionColour=#2d3680;
	set branchLabels.colorAttribute="User selection";
	set branchLabels.displayAttribute="Branch times";
	set branchLabels.fontName="sansserif";
	set branchLabels.fontSize=8;
	set branchLabels.fontStyle=0;
	set branchLabels.isShown=false;
	set branchLabels.significantDigits=4;
	set layout.expansion=0;
	set layout.layoutType="RECTILINEAR";
	set layout.zoom=0;
	set legend.attribute="label";
	set legend.fontSize=10.0;
	set legend.isShown=false;
	set legend.significantDigits=4;
	set nodeBars.barWidth=4.0;
	set nodeBars.displayAttribute=null;
	set nodeBars.isShown=false;
	set nodeLabels.colorAttribute="User selection";
	set nodeLabels.displayAttribute="label";
	set nodeLabels.fontName="Arial";
	set nodeLabels.fontSize=10;
	set nodeLabels.fontStyle=0;
	set nodeLabels.isShown=true;
	set nodeLabels.significantDigits=2;
	set nodeShapeExternal.colourAttribute="User selection";
	set nodeShapeExternal.isShown=false;
	set nodeShapeExternal.minSize=10.0;
	set nodeShapeExternal.scaleType=Width;
	set nodeShapeExternal.shapeType=Circle;
	set nodeShapeExternal.size=4.0;
	set nodeShapeExternal.sizeAttribute="Fixed";
	set nodeShapeInternal.colourAttribute="User selection";
	set nodeShapeInternal.isShown=false;
	set nodeShapeInternal.minSize=10.0;
	set nodeShapeInternal.scaleType=Width;
	set nodeShapeInternal.shapeType=Circle;
	set nodeShapeInternal.size=4.0;
	set nodeShapeInternal.sizeAttribute="Fixed";
	set polarLayout.alignTipLabels=false;
	set polarLayout.angularRange=0;
	set polarLayout.rootAngle=0;
	set polarLayout.rootLength=100;
	set polarLayout.showRoot=true;
	set radialLayout.spread=0.0;
	set rectilinearLayout.alignTipLabels=false;
	set rectilinearLayout.curvature=0;
	set rectilinearLayout.rootLength=100;
	set scale.offsetAge=0.0;
	set scale.rootAge=1.0;
	set scale.scaleFactor=1.0;
	set scale.scaleRoot=false;
	set scaleAxis.automaticScale=true;
	set scaleAxis.fontSize=8.0;
	set scaleAxis.isShown=false;
	set scaleAxis.lineWidth=1.0;
	set scaleAxis.majorTicks=1.0;
	set scaleAxis.minorTicks=0.5;
	set scaleAxis.origin=0.0;
	set scaleAxis.reverseAxis=false;
	set scaleAxis.showGrid=true;
	set scaleBar.automaticScale=true;
	set scaleBar.fontSize=10.0;
	set scaleBar.isShown=true;
	set scaleBar.lineWidth=1.0;
	set scaleBar.scaleRange=0.0;
	set tipLabels.colorAttribute="User selection";
	set tipLabels.displayAttribute="Names";
	set tipLabels.fontName="Arial";
	set tipLabels.fontSize=11;
	set tipLabels.fontStyle=0;
	set tipLabels.isShown=true;
	set tipLabels.significantDigits=4;
	set trees.order=false;
	set trees.orderType="increasing";
	set trees.rooting=true;
	set trees.rootingType="User Selection";
	set trees.transform=false;
	set trees.transformType="cladogram";
end;
