## Supplemental Files 3-14 for "NRC immune receptor networks show diversified hierarchical genetic architecture across plant lineages": Supplemental File 13. The phylogenetic tree file of lamiids NRC family based on full-length sequences (Fig. 5A, and Fig. S9).txt

#NEXUS
begin taxa;
	dimensions ntax=84;
	taxlabels
	'Ach27g230571.2'
	'Ag5G01928.1'
	CHR00019491-RA
	'CSS0008112.1_geneCSS0008112'
	'CSS0010223.1_geneCSS0010223'
	'Cc00_g07010.1'
	'Cc03_g14730.1'
	'Cc03_g14750.1'
	'Cc05_g05290.1'
	'Cc05_g06080.1'
	'Cc10_g10660.1'
	'Cc10_g11230.1'
	'Cc10_g11250.1'
	'Cc10_g11270.1'
	'Cc11_g03770.1'
	'Cc11_g06560.1'
	'Cc11_g07660.1'
	'Cc11_g07670.1'
	'Cc11_g10420.1'
	'Cc11_g10440.1'
	'Cc11_g10450.1'
	'Chr03G0091460.1'
	DCAR_023561
	'FRAEX38873_v2_000046640.1'
	'FRAEX38873_v2_000096480.1'
	'FRAEX38873_v2_000096490.1'
	'FRAEX38873_v2_000134170.1'
	'FRAEX38873_v2_000233090.1'
	'FRAEX38873_v2_000283230.1'
	'FRAEX38873_v2_000299180.1'
	'FRAEX38873_v2_000319300.1'
	'FRAEX38873_v2_000326030.1'
	'FRAEX38873_v2_000369260.1'
	'FRAEX38873_v2_000378210.1'
	GWHPABKX007718_IaNRC13
	GWHPABKX009353_IaNRC5
	GWHPABKX009355_IaNRC10a
	GWHPABKX009357_IaNRC10b
	GWHPABKX009359_IaNRC11
	GWHPABKX009360_IaNRC4
	GWHPABKX010190_IaNRC1a
	GWHPABKX015475_IaNRC0
	GWHPABKX015592_IaNRC6
	GWHPABKX015614_IaNRC9a
	GWHPABKX015616_IaNRC7
	GWHPABKX015617_IaNRC12
	GWHPABKX015618_IaNRC9b
	GWHPABKX015619_IaNRC8
	GWHPABKX015621_IaNRC3
	GWHPABKX020028_IaNRC2a
	GWHPABKX020028_IaNRC2b
	HanXRQChr08g0224171
	HanXRQChr15g0482661
	HanXRQChr16g0515361
	'Lsat_1_v5_gn_3_132141.1'
	'Lsat_1_v5_gn_8_124621.1'
	'Migut.D01308.1'
	'Migut.D01309.1'
	'Migut.D01544.1'
	'Migut.D01716.1'
	'Migut.D01769.1'
	'Migut.D01771.1'
	'Migut.D02009.1'
	'Migut.D02027.1'
	'Migut.D02028.1'
	'Migut.D02047.1'
	'Migut.E00320.1'
	'Migut.O00208.1'
	'Pg_S1671.50'
	'Solyc01g090430.3.1'
	'Solyc03g005660.3.1'
	'Solyc04g007030.3.1'
	'Solyc04g007050.3.1'
	'Solyc04g007060.3.1'
	'Solyc04g007070.3.1'
	'Solyc04g008150.2.1'
	'Solyc04g015210.3.1'
	'Solyc05g009630.3.1'
	'Solyc10g008220.3.1'
	'Solyc10g008230.2.1 Disease resistance protein (AHRD V3.3 *** A0A118JXS4 CYNCS)'
	'Solyc10g047320.2.1'
	'Streb.11G012460.1'
	'Streb.6G001020.1'
	'Streb.8G030970.1'
;
end;
begin trees;
	tree tree_1 = [&R] (((((((((CHR00019491-RA[&!color=#470064]:0.120819,'Lsat_1_v5_gn_3_132141.1'[&!color=#b46226]:0.077886)[&label=0.75,!color=#999999]:0.023287,(HanXRQChr15g0482661[&!color=#473ab7]:0.056641,'Streb.11G012460.1'[&!color=#47f40b]:0.108254)[&label=1.0,!color=#999999]:0.036508)[&label=1.0,!color=#999999]:0.146781,('Pg_S1671.50'[&!color=#c1799f]:0.053562,('Ag5G01928.1'[&!color=#47efff]:…
end;
begin figtree;
	set appearance.backgroundColorAttribute="Default";
	set appearance.backgroundColour=#ffffff;
	set appearance.branchColorAttribute="User selection";
	set appearance.branchColorGradient=false;
	set appearance.branchLineWidth=5.0;
	set appearance.branchMinLineWidth=0.0;
	set appearance.branchWidthAttribute="Fixed";
	set appearance.foregroundColour=#000000;
	set appearance.hilightingGradient=false;
	set appearance.selectionColour=#2d3680;
	set branchLabels.colorAttribute="User selection";
	set branchLabels.displayAttribute="Branch times";
	set branchLabels.fontName="sansserif";
	set branchLabels.fontSize=8;
	set branchLabels.fontStyle=0;
	set branchLabels.isShown=false;
	set branchLabels.significantDigits=4;
	set layout.expansion=0;
	set layout.layoutType="RECTILINEAR";
	set layout.zoom=0;
	set legend.attribute="label";
	set legend.fontSize=10.0;
	set legend.isShown=false;
	set legend.significantDigits=4;
	set nodeBars.barWidth=4.0;
	set nodeBars.displayAttribute=null;
	set nodeBars.isShown=false;
	set nodeLabels.colorAttribute="User selection";
	set nodeLabels.displayAttribute="Node ages";
	set nodeLabels.fontName="sansserif";
	set nodeLabels.fontSize=8;
	set nodeLabels.fontStyle=0;
	set nodeLabels.isShown=false;
	set nodeLabels.significantDigits=4;
	set nodeShapeExternal.colourAttribute="User selection";
	set nodeShapeExternal.isShown=false;
	set nodeShapeExternal.minSize=10.0;
	set nodeShapeExternal.scaleType=Width;
	set nodeShapeExternal.shapeType=Circle;
	set nodeShapeExternal.size=4.0;
	set nodeShapeExternal.sizeAttribute="Fixed";
	set nodeShapeInternal.colourAttribute="User selection";
	set nodeShapeInternal.isShown=false;
	set nodeShapeInternal.minSize=10.0;
	set nodeShapeInternal.scaleType=Width;
	set nodeShapeInternal.shapeType=Circle;
	set nodeShapeInternal.size=4.0;
	set nodeShapeInternal.sizeAttribute="Fixed";
	set polarLayout.alignTipLabels=false;
	set polarLayout.angularRange=0;
	set polarLayout.rootAngle=0;
	set polarLayout.rootLength=100;
	set polarLayout.showRoot=true;
	set radialLayout.spread=19.0;
	set rectilinearLayout.alignTipLabels=false;
	set rectilinearLayout.curvature=0;
	set rectilinearLayout.rootLength=100;
	set scale.offsetAge=0.0;
	set scale.rootAge=1.0;
	set scale.scaleFactor=1.0;
	set scale.scaleRoot=false;
	set scaleAxis.automaticScale=true;
	set scaleAxis.fontSize=8.0;
	set scaleAxis.isShown=false;
	set scaleAxis.lineWidth=1.0;
	set scaleAxis.majorTicks=1.0;
	set scaleAxis.minorTicks=0.5;
	set scaleAxis.origin=0.0;
	set scaleAxis.reverseAxis=false;
	set scaleAxis.showGrid=true;
	set scaleBar.automaticScale=true;
	set scaleBar.fontSize=10.0;
	set scaleBar.isShown=true;
	set scaleBar.lineWidth=1.0;
	set scaleBar.scaleRange=0.0;
	set tipLabels.colorAttribute="User selection";
	set tipLabels.displayAttribute="Names";
	set tipLabels.fontName="sansserif";
	set tipLabels.fontSize=8;
	set tipLabels.fontStyle=0;
	set tipLabels.isShown=false;
	set tipLabels.significantDigits=4;
	set trees.order=false;
	set trees.orderType="increasing";
	set trees.rooting=true;
	set trees.rootingType="User Selection";
	set trees.transform=false;
	set trees.transformType="cladogram";
end;
